# Zebrafish *mbnl* mutants model physical and molecular phenotypes of myotonic dystrophy

**DOI:** 10.1101/665380

**Authors:** Melissa N. Hinman, Jared I. Richardson, Rose A. Sockol, Eliza D Aronson, Sarah J. Stednitz, Katrina N. Murray, J. Andrew Berglund, Karen Guillemin

## Abstract

The muscleblind RNA binding proteins (MBNL1, MBNL2, and MBNL3) are highly conserved across vertebrates and are important regulators of RNA alternative splicing. Loss of MBNL protein function through sequestration by CUG or CCUG RNA repeats is largely responsible for the phenotypes of the human genetic disorder myotonic dystrophy (DM). We generated the first stable zebrafish (*Danio rerio*) models of DM-associated *MBNL* loss of function through mutation of the three zebrafish *mbnl* genes. In contrast to mouse models, zebrafish double and triple homozygous *mbnl* mutants were viable to adulthood. Zebrafish *mbnl* mutants displayed disease-relevant physical phenotypes including decreased body size and impaired movement. They also exhibited widespread alternative splicing changes, including the misregulation of many DM-relevant exons. Physical and molecular phenotypes were more severe in compound *mbnl* mutants than in single *mbnl* mutants, suggesting partially redundant functions of Mbnl proteins. The high fecundity and larval optical transparency of this complete series of zebrafish *mbnl* mutants will make them useful for studying DM-related phenotypes and how individual Mbnl proteins contribute to them, and for testing potential therapeutics.
