## Supplementary material for "Zebrafish *mbnl* mutants model physical and molecular phenotypes of myotonic dystrophy": Table EV1

### Sheet: TableEV1
Table EV1. Primers used in this study.
Primer name	Sequence	ZFIN Gene ID	Alternative Exon coordinates (GRCz11)	Purpose
mbnl1 gRNA 1	5`-AATTAATACGACTCACTATAGGGATGCGCAAACTTGCACTGTTTTAGAGCTAGAAATAGC-3`	ZDB-GENE-060929-704	N/A	Production of gRNA template
mbnl1 gRNA 2	5`-AATTAATACGACTCACTATAGATGAATATGGCTCACATGCGTTTTAGAGCTAGAAATAGC-3`	ZDB-GENE-060929-704	N/A	Production of gRNA template
mbnl2 gRNA	5`-AATTAATACGACTCACTATAGATCGACACGAGCGACAACAGTTTTAGAGCTAGAAATAGC-3`	ZDB-GENE-030131-9582	N/A	Production of gRNA template
mbnl3 gRNA 1	5`-AATTAATACGACTCACTATAGCGTCAGCCACTTGGTGTCGGTTTTAGAGCTAGAAATAGC-3`	ZDB-GENE-081002-3	N/A	Production of gRNA template
mbnl3 gRNA 2	5`-AATTAATACGACTCACTATAGTCTGCAGAGAGTTCCAGAGGTTTTAGAGCTAGAAATAGC-3`	ZDB-GENE-081002-3	N/A	Production of gRNA template
gRNA scaffold	5`-GATCCGCACCGACTCGGTGCCACTTTTTCAAGTTGATAACGGACTAGCCTTATTTTAACTTGCTATTTCTAGCTCTAAAAC-3`		N/A	Production of gRNA template
mbnl1 F	5’ – GGAGCTTCATGATCTAAGGCAGA – 3’	ZDB-GENE-060929-704	N/A	Genotyping
mbnl1 R	5’ – AGAGACTTCAATAAAAGCCCATCT – 3’	ZDB-GENE-060929-704	N/A	Genotyping
mbnl2 F	5’ – TTTCAGCGGGGTAACTGCG – 3’	ZDB-GENE-030131-9582	N/A	Genotyping
mbnl2 R	5’ – TAGGCACAGTGGTGTCGTTTA – 3’	ZDB-GENE-030131-9582	N/A	Genotyping
mbnl3 F1	5’ – CGGTCACTAGAGTATGCTCCC – 3’	ZDB-GENE-081002-3	N/A	Genotyping
mbnl3 R1	5’ – CTCCACATGGCAGGTTCGAGA – 3’	ZDB-GENE-081002-3	N/A	Genotyping
mbnl3 F2	5’ – CTTGCAGAGGGACCGCCAT – 3’	ZDB-GENE-081002-3	N/A	Genotyping
mbnl3 R2	5’ – CAGAGGTTGCAGTGTTTTAGGC – 3’	ZDB-GENE-081002-3	N/A	Genotyping
mbnl1 Exon 5 F	5'-CAAAATAAAAGCCACCCAACAC-3'	ZDB-GENE-060929-704	Chr2:47,812,697-47,812,750	Analysis of alternative splicing by RT-PCR
mbnl1 Exon 5 R	5'-AGGAATAAAGGCTGCCTGCT-3'	ZDB-GENE-060929-704	Chr2:47,812,697-47,812,750	Analysis of alternative splicing by RT-PCR
mbnl2 Exon 5 F	5'-CGGTGTGCATGGACTACATC-3'	ZDB-GENE-030131-9582	Chr1:2,201,064-2,201,117	Analysis of alternative splicing by RT-PCR
mbnl2 Exon 5 R	5'-AGACACTGGGGTTGAAGAGC-3'	ZDB-GENE-030131-9582	Chr1:2,201,064-2,201,117	Analysis of alternative splicing by RT-PCR
ank3b Exon 36 F	5'-AGATCAAAACCTCCAAGGGTCT-3'	ZDB-GENE-060621-2	Chr12:7,667,927-7,667,953	Analysis of alternative splicing by RT-PCR
ank3b Exon 36 R	5'-AGGCTCGGTCAGATAGCTGTAG-3'	ZDB-GENE-060621-2	Chr12:7,667,927-7,667,953	Analysis of alternative splicing by RT-PCR
atp2a1l Exon 23 F	5'-CCATGCCTATGATTTTCAGGTT-3'	ZDB-GENE-041229-2	Chr12:13,258,949-13,258,992	Analysis of alternative splicing by RT-PCR
atp2a1l Exon 23 R	5'-TCTCTTCTGCTGTTTTTCACCA-3'	ZDB-GENE-041229-2	Chr12:13,258,949-13,258,992	Analysis of alternative splicing by RT-PCR
ryr1b Exon 72 F	5'-AGGAGCAGAACTTTGTGGTGAT-3'	ZDB-GENE-070705-417	Chr18:35,557,646-35,557,632	Analysis of alternative splicing by RT-PCR
ryr1b Exon 72 R	5'-GTCTGCACCGAGTAACGGTCT-3'	ZDB-GENE-070705-417	Chr18:35,557,646-35,557,632	Analysis of alternative splicing by RT-PCR
aplp2 Exon 7 F	5’ – AGACAGCGAGGAGAAGGATG – 3’	ZDB-GENE-061009-28	Chr18:44,414,654-44,414,487	Analysis of alternative splicing by RT-PCR
aplp2 Exon 7 R	5’ – GCTTTGGGTAGGTTTCTGGC – 3’	ZDB-GENE-061009-28	Chr18:44,414,654-44,414,487	Analysis of alternative splicing by RT-PCR
atp6v1h Exon 6 F	5’ – TTACTGTTCACATGGCTGCC – 3’	ZDB-GENE-021219-2	Chr2:30,807,293-30,807,346	Analysis of alternative splicing by RT-PCR
atp6v1h Exon 6 R	5’ – AGCCACACTTATTGCTCAGC – 3’	ZDB-GENE-021219-2	Chr2:30,807,293-30,807,346	Analysis of alternative splicing by RT-PCR
mbnl1 Exon 2 F	5’ – ACCTGATCCAGCAGAAGAACA – 3’	ZDB-GENE-060929-704	N/A	Analysis of mbnl1 mRNA level by RT-qPCR
mbnl1 Exon 2/3 R	5’ – CCGAAAACATAGGCATGGGC – 3’	ZDB-GENE-060929-704	N/A	Analysis of mbnl1 mRNA level by RT-qPCR
mbnl2 Exon 7/8 F	5’ – GCACCAGCCAATCAGATCAT – 3’	ZDB-GENE-030131-9582	N/A	Analysis of mbnl2 mRNA level by RT-qPCR
mbnl2 3'UTR R	5’ – GGTCGTATTTACACGGGGAT – 3’	ZDB-GENE-030131-9582	N/A	Analysis of mbnl2 mRNA level by RT-qPCR
mbnl3 Exon 3/4 F	5’ – ACAGACAAGCTTGAGGTTTG – 3’	ZDB-GENE-081002-3	N/A	Analysis of mbnl3 mRNA level by RT-qPCR
mbnl3 Exon 4 R	5’ – CGTCTACCATTGCAGCTTCC – 3’	ZDB-GENE-081002-3	N/A	Analysis of mbnl3 mRNA level by RT-qPCR
eef1a1l1 Exon 6 F	5' - GGAGACTGGTGTCCTCAA - 3'	ZDB-GENE-990415-52	N/A	Analysis of eef1a1l1 mRNA level by RT-qPCR, primers from Vanhauwaert et al., 2014
eef1a1l1 Exon 6 R	5' - GGTGCATCTCAACAGACTT - 3'	ZDB-GENE-990415-52	N/A	Analysis of eef1a1l1 mRNA level by RT-qPCR, primers from Vanhauwaert et al., 2014

### Sheet: TableEV1Legend
Table EV1. Primers used in this study.
This table lists the name, sequence, target gene ID from ZFIN, target alternative exon coordinates from the GRCz11 genome assembly, and purpose of each primer used in this study. F: forward primer, R: reverse or antisense primer, gRNA: guide RNA.
