## Supplementary material for "Zebrafish *mbnl* mutants model physical and molecular phenotypes of myotonic dystrophy": Table EV2

### Sheet: TableEV2
Table EV2. Zebrafish mbnl mutant sequences.
	Allele number			Genotyping oligos		Genotyping restriction sites
Genotype		Exon mutated	gRNA	Forward	Reverse		ZFIN Gene ID	Exon coding sequence coordinates (GRCz11)	Exon coding sequence	Predicted protein coding sequence
mbnl1+/+		N/A	N/A				ZDB-GENE-060929-704	Chr2:47,754,419-47,754,592	ATGGCGATGAATATGGCTCACATGCGGGACACCAAATGGCTGACGCTGGAGGTGTGTCGAGAGTTTCAGAGGGGAACGTGCGCTAGATCTGATGCCGAGTGCAAGTTTGCGCATCCCGCCAAGAGCTGCCAGGTGGAGAACGGCCGGGTCATCGCCTGCTTTGACTCGCTGAAG	MAMNMAHMRDTKWLTLEVCREFQRGTCARSDAECKFAHPAKSCQVENGRVIACFDSLKGRCSRENCKYLHPPPHLKTQLEINGRNNLIQQKNMAMLAQQMQIANAIMPGSQLQPMPMFSVSPSLASNASAAAAAAAAAAFNPYLGPVSPGLMSAEILPSAPVLMAGSPGVASVPSAANAAAAAASAAAAQKLLRTDRLEVCREYQRGNCSRGETDCRFAHPADSTMIDPSDNTVTVCMDYIKGRCSRDKCKYFHPPAHLQAKIKATQHQVNQASAAAAMGIPHSVMPPLPKRPALEKANGATSMFSAGMLQYQQALANMQFQQQAAFIPSGSILCMTPAASVEKVPMMHGASPAAVSAATTSATSVPFASASANQDSSLSKLTTNEYMQLIPIISAEHL…
mbnl1A/A	b1358	Exon 1	mbnl1 gRNA 1	mbnl1 F	mbnl1 R	1A:HpyCH4V-, WT: HpyCH4V+	ZDB-GENE-060929-704	Chr2:47,754,419-47,754,592	ATGGCGATGAATATGGCTCACATGCGGGACACCAAATGGCTGACGCTGGAGGTGTGTCGAGAGTTTCAGAGGGGAACGTGCGCTCGAACGTGCGCATCCCGCCAAGAGCTGCCAGGTGGAGAACGGCCGGGTCATCGCCTGCTTTGACTCGCTGAAG	MAMNMAHMRDTKWLTLEVCREFQRGTCARTCASRQELPGGERPGHRLL*
mbnl1B/B	b1359	Exon 1	mbnl1 gRNA 2	mbnl1 F	mbnl1 R	1B: NspI-, WT: NspI+	ZDB-GENE-060929-704	Chr2:47,754,419-47,754,592	ATGGCGATGAATATGGCTCACAGGGTGACACCAAATGGCTGACGCTGGAGGTGTGTCGAGAGTTTCAGAGGGGAACGTGCGCTCGATCTGATGCCGAGTGCAAGTTTGCGCATCCCGCCAAGAGCTGCCAGGTGGAGAACGGCCGGGTCATCGCCTGCTTTGACTCGCTGAAG	MAMNMAHRVTPNG*
mbnl2+/+		N/A	N/A				ZDB-GENE-030131-9582	Chr1:2,190,702-2,190,956	GTGTGCCGTGAGTTTCAGCGGGGTAACTGCGCGCGCGGCGAGACCGACTGCCGCTTCGCCCATCCTAGCGACAGCCCGATGATCGACACGAGCGACAACACGGTCACGGTGTGCATGGACTACATCAAGAGCCGCTGCTCACGCGAGAAGTGCAAGTATTTCCACCCTCCAGCGCACCTGCAGGCCAAGATCAAAGCAGCGCAGCATCAGGCCAACCAGACCGCCGTCGCAGCGCAGGCCGCCGCTGCAGCCATG	MALNIASIRDTKWLTLEVCRQFQRGTCSRSDEECKFAHPPKSCQVENGRVIACFDSLKGRCTRENCKYLHPPAHLKTQLEINGRNNLIQQKTAAAMLAQQMQFMIPGTTMQPVPTFPVSQGLGSNPGLSYAPYLTPMSHGMGLVPTEMLPSTPVIVPGSPPVSVPSSSSTQKLLRTDKLEVCREFQRGNCARGETDCRFAHPSDSPMIDTSDNTVTVCMDYIKSRCSREKCKYFHPPAHLQAKIKAAQHQANQTAVAAQAAAAAMTQSTAKAMKRPLEASVDLAFPHGVLQPLPKRPALEKSNGASTLFNPSVLHYQQALASAQLQQPTAAFFPTVPMMYSATPATVSAATTPATSVPYATTAPANQIILK*
mbnl2A/A	b1360	Exon 4	mbnl2 gRNA	mbnl2 F	mbnl2 R	2A: DrdI-, WT: DrdI+	ZDB-GENE-030131-9582	Chr1:2,190,702-2,190,956	GTGTGCCGTGAGTTTCAGCGGGGTAACTGCGCGCGCGGCGAGACCGACTGCCGCTTCGCCCATCCTAGCGACAGCCCGATGATCGACACGAGCGACGGTCACGGTGTGCATGGACTACATCAAGAGCCGCTGCTCACGCGAGAAGTGCAAGTATTTCCACCCTCCAGCGCACCTGCAGGCCAAGATCAAAGCAGCGCAGCATCAGGCCAACCAGACCGCCGTCGCAGCGCAGGCCGCCGCTGCAGCCATG	MALNIASIRDTKWLTLEVCRQFQRGTCSRSDEECKFAHPPKSCQVENGRVIACFDSLKGRCTRENCKYLHPPAHLKTQLEINGRNNLIQQKTAAAMLAQQMQFMIPGTTMQPVPTFPVSQGLGSNPGLSYAPYLTPMSHGMGLVPTEMLPSTPVIVPGSPPVSVPSSSSTQKLLRTDKLEVCREFQRGNCARGETDCRFAHPSDSPMIDTSDGHGVHGLHQEPLLTREVQVFPPSSAPAGQDQSSAASGQPDRRRSAGRRCSHDSVDCQSNEATPRGICRSGVSAWSPAAPTKETSTRKE*
mbnl3+/+		N/A	N/A				ZDB-GENE-081002-3	Chr14:31,059,152-31,058,979	ATGGCTGTCAATGTGACCATGGGCCGCGACACCAAGTGGCTGACGCTGGAGGTCTGCAGAGAGTTCCAGAGAGGAACTTGCTCACGCTCGGACAGCGAATGCAAGTTTGCTCACCCCTCTCGAACCTGCCATGTGGAGAACGGCCGCGTCATCGCCTGCTTCGACTCACTCAAG	MAVNVTMGRDTKWLTLEVCREFQRGTCSRSDSECKFAHPSRTCHVENGRVIACFDSLKGRCTRDNCKYLHPPPHLKTQLEINGRNNLIQQKTAAAMLAQQMQFMLPGAQLQPITSFPVTPSLANSPSMAFSPYLSHVSPGISLMPELLPSAPVLVPGSPTGITMGNGNSTQKHVRTDKLEVCREFQRGNCTRGENDCRYAHPMEAAMVDGSENSVIVCMDYIKGRCTRDKCKYFHPPAHLQARIKAAQHQASQNAAAMALPPGAMQQLPKRPTLEKSNGAAAVFNPSMFHYQQALASMQLQQPAFIPTGEPKQTDLPPPVSTYSCNRLACTYSAL*
mbnl3A/A	b1361	Exon 1	mbnl3 gRNA 1	mbnl3 F1	mbnl3 R1	3A: DraIII- WT: DraIII+	ZDB-GENE-081002-3	Chr14:31,059,152-31,058,979	ATGGCTGTCAATGTGACCATGGGCCAAGTGGCTGACGCTGGAGGTCTGCAGAGAGTTCCAGAGAGGAACTTGCTCACGCTCGGACAGCGAATGCAAGTTTGCTCACCCCTCTCGAACCTGCCATGTGGAGAACGGCCGCGTCATCGCCTGCTTCGACTCACTCAAG	MAVNVTMGQVADAGGLQRVPERNLLTLGQRMQVCSPLSNLPCGERPRHRLLRLTQGTLYT*
mbnl3B/B	b1362	Exon 1	mbnl3 gRNA 2	mbnl3 F2	mbnl3 R2	3B: BslI+, WT: BslI-	ZDB-GENE-081002-3	Chr14:31,059,152-31,058,979	ATGGCTGTCAATGTGACCATGGGCCGCGACACCAAGTGGCTGACGCTGGAGGTCTGCAGAGAGTTCCACAGAGAGGAACTTGCTCACGCTCGGACAGCGAATGCAAGTTTGCTCACCCCTCTCGAACCTGCCATGTGGAGAACGGCCGCGTCATCGCCTGCTTCGACTCACTCAAG	MAVNVTMGRDTKWLTLEVCREFHREELAHARTANASLLTPLEPAMWRTAASSPASTHSRDAVHVITVSTCILRLISRPSWR*
mbnl3C/C	b1363	Exon 1	mbnl3 gRNA 2	mbnl3 F1	mbnl3 R1	3C: mLuCI+ WT: mLuCI-	ZDB-GENE-081002-3	Chr14:31,059,152-31,058,979	ATGGCTGTCAATGTGACCATGGGCCGCGACACCAAGTGGCTGACGCTGGAGGTCTGCAGAGAGTTCCAATTAGTTTGAGGAACTTGCTCACGCTCGGACAGCGAATGCAAGTTTGCTCACCCCTCTCGAACCTGCCATGTGGAGAACGGCCGCGTCATCGCCTGCTTCGACTCACTCAAG	MAVNVTMGRDTKWLTLEVCREFQLV*

### Sheet: TableEV2Legend
Table EV2. Zebrafish mbnl mutant sequences.
For each zebrafish mbnl mutant used in this study, this table lists the University of Oregon allele number, exon that was mutated within the target gene, guide RNA (gRNA) used to generate the mutant, forward primers, reverse primers, and restriction sites used to genotype the mutants by restriction fragment length polymorphism, ZFIN Gene ID for the targeted gene, GRCz11 genome coordinates and cod…
