## Supplementary material for "Zebrafish *mbnl* mutants model physical and molecular phenotypes of myotonic dystrophy": Figure 1 Source Data

### Sheet: Figure 1C
Figure 1C Adult standard length (mm)							Ordinary one-way ANOVA multiple comparisons
	WT	2A/A;3C/C	1B/B;3C/C	1B/B;2A/A	1B/B;2A/A;3C/C		Number of families	1
	21.1901	20.8764	18.0456	15.4546	14.1207		Number of comparisons per family	10
	23.9395	21.611	18.9547	16.6964	16.792		Alpha	0.05
	23.131	23.1497	19.803	18.5894	15.4331
	21.2958	22.8672	20.4106	17.452	16.1297		Tukey's multiple comparisons test	Mean Diff.	95% CI of diff.	Significant?	Summary
	25.4045	18.8212	19.2989	19.4533	17.4507
	21.3859	23.6501	21.5484	16.1492	14.8948		WT vs. 2A/A;3C/C	1.256	-0.4651 to 2.977	No	ns
	24.6993	24.1537	18.6872	18.4568	14.5426		WT vs. 1B/B;3C/C	3.336	1.594 to 5.078	Yes	****
	21.4716	21.6865	17.9138	14.7824	14.7285		WT vs. 1B/B;2A/A	5.526	3.589 to 7.463	Yes	****
	21.5626	22.7594	19.3568	17.0039	15.8303		WT vs. 1B/B;2A/A;3C/C	6.894	4.905 to 8.883	Yes	****
	21.5422	20.7495	18.7134	14.8856	16.3008		2A/A;3C/C vs. 1B/B;3C/C	2.08	0.4807 to 3.679	Yes	**
	23.2067	22.1149	20.2753	17.9703			2A/A;3C/C vs. 1B/B;2A/A	4.27	2.460 to 6.080	Yes	****
	19.3553	20.0544	20.02				2A/A;3C/C vs. 1B/B;2A/A;3C/C	5.638	3.773 to 7.503	Yes	****
	24.5278	22.7226	20.2522				1B/B;3C/C vs. 1B/B;2A/A	2.19	0.3599 to 4.020	Yes	*
		22.0591	18.5757				1B/B;3C/C vs. 1B/B;2A/A;3C/C	3.558	1.673 to 5.442	Yes	****
		16.938	19.199				1B/B;2A/A vs. 1B/B;2A/A;3C/C	1.368	-0.6982 to 3.434	No	ns
		21.3409	17.5885
		21.8919	17.42
		15.2375					Test details	Mean 1	Mean 2	Mean Diff.	SE of diff.	n1	n2	q	DF
Mean	22.5163	21.2602	19.1802	16.9904	15.6223		WT vs. 2A/A;3C/C	22.52	21.26	1.256	0.6132	13	18	2.897	64
Standard error	0.490296	0.540717	0.271226	0.471024	0.337585		WT vs. 1B/B;3C/C	22.52	19.18	3.336	0.6207	13	17	7.601	64
							WT vs. 1B/B;2A/A	22.52	16.99	5.526	0.6902	13	11	11.32	64
							WT vs. 1B/B;2A/A;3C/C	22.52	15.62	6.894	0.7086	13	10	13.76	64
							2A/A;3C/C vs. 1B/B;3C/C	21.26	19.18	2.08	0.5698	18	17	5.163	64
							2A/A;3C/C vs. 1B/B;2A/A	21.26	16.99	4.27	0.6447	18	11	9.366	64
							2A/A;3C/C vs. 1B/B;2A/A;3C/C	21.26	15.62	5.638	0.6644	18	10	12	64
							1B/B;3C/C vs. 1B/B;2A/A	19.18	16.99	2.19	0.6519	17	11	4.751	64
							1B/B;3C/C vs. 1B/B;2A/A;3C/C	19.18	15.62	3.558	0.6714	17	10	7.494	64
							1B/B;2A/A vs. 1B/B;2A/A;3C/C	16.99	15.62	1.368	0.7361	11	10	2.628	64

### Sheet: Figure 1D
Figure 1D Larval standard length (mm)						Ordinary one-way ANOVA multiple comparisons
	WT	1B/B;2A/A	1B/B;3C/C	2A/A;3C/C		Number of families	1
	3.49604	3.30808	3.44134	3.68404		Number of comparisons per family	6
	3.51693	3.27911	3.41021	3.43447		Alpha	0.05
	3.56273	3.52339	3.51632	3.62798
	3.48865	3.46154	3.68624	3.54336		Tukey's multiple comparisons test	Mean Diff.	95% CI of diff.	Significant?	Summary
	3.56209	3.4006	3.43615	3.73556
	3.7043	3.62097	3.45172	3.51935		WT vs. 1B/B;2A/A	0.02863	-0.003585 to 0.06084	No	ns
	3.60594	3.54587	3.53642	3.5466		WT vs. 1B/B;3C/C	-0.02064	-0.05313 to 0.01184	No	ns
	3.54561	3.64376	3.61983	3.60487		WT vs. 2A/A;3C/C	0.07929	0.04708 to 0.1115	Yes	****
	3.54201	3.37549	3.57261	3.61305		1B/B;2A/A vs. 1B/B;3C/C	-0.04927	-0.08129 to -0.01725	Yes	***
	3.57808	3.50535	3.46414	3.47652		1B/B;2A/A vs. 2A/A;3C/C	0.05066	0.01892 to 0.08240	Yes	***
	3.60092	3.61781	3.41678	3.58541		1B/B;3C/C vs. 2A/A;3C/C	0.09993	0.06791 to 0.1319	Yes	****
	3.57795	3.54219	3.57056	3.57535
	3.40925	3.55866	3.30907	3.70662
	3.66425	3.63688	3.57432	3.57017		Test details	Mean 1	Mean 2	Mean Diff.	SE of diff.	n1	n2	q	DF
	3.4051	3.58331	3.90459	3.57341
	3.56018	3.54283	3.79909	3.35713		WT vs. 1B/B;2A/A	3.595	3.566	0.02863	0.01251	169	179	3.237	696
	3.3746	3.54815	3.46233	3.39704		WT vs. 1B/B;3C/C	3.595	3.615	-0.02064	0.01261	169	173	2.315	696
	3.27403	3.49328	3.43871	3.49747		WT vs. 2A/A;3C/C	3.595	3.515	0.07929	0.01251	169	179	8.965	696
	3.52619	3.40714	3.49475	3.50732		1B/B;2A/A vs. 1B/B;3C/C	3.566	3.615	-0.04927	0.01243	179	173	5.604	696
	3.62422	3.53662	3.50279	3.50758		1B/B;2A/A vs. 2A/A;3C/C	3.566	3.515	0.05066	0.01233	179	179	5.812	696
	3.66005	3.45909	3.56711	3.50084		1B/B;3C/C vs. 2A/A;3C/C	3.615	3.515	0.09993	0.01243	173	179	11.37	696
	3.04383	3.60883	3.82583	3.64118
	3.66694	3.70948	3.6243	3.61216
	3.49814	3.51169	3.64765	3.5506
	3.40855	3.58649	3.70255	3.75846
	3.1494	3.24986	3.52731	3.56668
	3.58433	3.42927	3.68525	3.45005
	3.4229	3.65877	3.71985	3.27154
	3.54248	3.91541	3.73754	3.53918
	3.4619	3.44328	3.55294	3.51518
	3.53568	3.55778	3.50844	3.49261
	3.59377	3.76068	3.58819	3.49442
	3.56472	3.76769	3.42193	3.59626
	3.58145	3.52559	3.57922	3.38103
	3.60012	3.57465	3.66534	3.46795
	3.5104	3.18807	3.78218	3.41801
	3.57211	3.35002	3.56939	3.54589
	3.36415	3.41822	3.61376	3.57705
	3.55047	3.60649	3.5459	3.51472
	3.75153	3.39773	3.74053	3.4885
	3.51991	3.50471	3.55745	3.49927
	3.5004	3.41654	3.70121	3.46019
	3.59859	3.45245	3.62868	3.57731
	3.62304	3.51651	3.72641	3.51083
	3.49169	3.58277	3.59579	3.58562
	3.47582	3.67055	3.50091	3.5151
	3.58597	3.43936	3.66792	3.48264
	3.68502	3.5692	3.64518	3.52276
	3.72806	4.02334	3.58604	3.47966
	3.60336	3.38023	3.67039	3.61871
	3.56175	3.56247	3.79141	3.58975
	3.21067	3.52081	3.79769	3.58768
	3.59065	3.40373	3.71628	3.51393
	3.74157	3.37271	3.72816	3.66908
	3.56149	3.52244	3.60255	3.42409
	3.58837	3.55254	3.65688	3.31194
	3.66883	3.78276	3.63906	3.28389
	3.74754	3.62654	3.76398	3.17956
	3.71416	3.58367	3.62386	3.59425
	3.58275	3.57353	3.63767	3.57619
	3.54814	3.59872	3.71786	3.41276
	3.64301	3.735	3.68553	3.4033
	3.62017	3.47556	3.74808	3.51745
	3.75474	3.50408	3.61076	3.50763
	3.62948	3.52769	3.6789	3.59017
	3.76458	3.48431	3.61443	3.42361
	3.51072	3.5737	3.50784	3.38512
	3.57484	3.33911	3.66245	3.47243
	3.55075	3.80777	3.49769	3.52526
	3.72961	3.61114	3.69309	3.67171
	3.5553	3.48606	3.65457	3.32633
	3.60325	3.70811	3.69782	3.47803
	3.5546	3.75316	3.66368	3.3699
	3.59171	3.63958	3.5623	3.50777
	3.76426	3.47396	3.4765	3.44496
	3.58243	3.79417	3.78152	3.41346
	3.68673	3.63713	3.55915	3.48065
	3.65243	3.52023	3.55687	3.4656
	3.70144	3.4403	3.72181	3.4754
	3.62674	3.75596	3.72216	3.31916
	3.66787	3.39438	3.82816	3.51862
	3.48847	3.621	3.65363	3.49675
	3.73053	3.68077	3.4903	3.27805
	3.69237	3.75158	3.67061	3.43883
	3.74505	3.55791	3.45056	3.56201
	3.73753	3.61242	3.54807	3.32039
	3.51455	3.6465	3.66729	3.47347
	3.5583	3.69289	3.67481	3.59668
	3.50352	3.71075	3.59026	3.42149
	3.62411	3.71127	3.67376	3.63169
	3.64389	3.67994	3.65871	3.45964
	3.65107	3.69744	3.71945	3.52685
	3.66664	3.67206	3.70772	3.53386
	3.65842	3.68501	3.57538	3.45895
	3.71425	3.58541	3.48207	3.43694
	3.68975	3.723	3.57906	3.59707
	3.78129	3.46462	3.64648	3.504
	3.49704	3.41613	3.64281	3.47327
	3.79418	3.58681	3.60606	3.30772
	3.68643	3.7967	3.71281	3.6072
	3.64747	3.58576	3.61183	3.45004
	3.71661	3.57718	3.65366	3.50784
	3.76733	3.73805	3.68533	3.40691
	3.56218	3.74646	3.58803	3.54015
	3.69485	3.48542	3.65086	3.30004
	3.80454	3.65359	3.66381	3.61261
	3.65308	3.68628	3.72909	3.49178
	3.64484	3.6258	3.51208	3.55639
	3.58745	3.56479	3.56178	3.55412
	3.62448	3.70603	3.58785	3.39224
	3.53076	3.49941	3.61428	3.13537
	3.75894	3.53559	3.62233	3.37635
	3.6251	3.44784	3.63108	3.56704
	3.48741	3.67667	3.66264	3.59184
	3.71162	3.50168	3.4448	3.43863
	3.57465	3.59765	3.62731	3.39773
	3.44266	3.65079	3.52619	3.51184
	3.4857	3.71425	3.65635	3.52228
	3.44765	3.69624	3.55823	3.60465
	3.43339	3.48198	3.55651	3.7086
	3.33248	3.58342	3.6871	3.65827
	3.62995	3.58213	3.64333	3.53787
	3.56025	3.51147	3.55179	3.72991
	3.72716	3.44095	3.59442	3.50941
	3.75716	3.81721	3.55036	3.526
	3.40323	3.66648	3.60858	3.47237
	3.50643	3.57259	3.57525	3.30092
	3.47008	3.58612	3.722	3.45219
	3.64726	3.59083	3.61187	3.60817
	3.59652	3.55777	3.79223	3.54798
	3.67777	3.19832	3.61158	3.44333
	3.77669	3.21299	3.63261	3.47092
	3.56188	3.73348	3.55985	3.48479
	3.73179	3.55842	3.68824	3.45519
	3.84055	3.51295	3.57558	3.45648
	3.61405	3.52332	3.61346	3.40358
	3.64318	3.46762	3.67251	3.43089
	3.78494	3.6505	3.51967	3.69939
	3.68229	3.69071	3.6249	3.50009
	3.93813	3.41092	3.66679	3.7134
	3.65627	3.55202	3.56285	3.71654
	3.5347	3.23372	3.58658	3.47092
	3.47236	3.46008	3.46892	3.59802
	3.64203	3.56509	3.56316	3.49422
	3.57541	3.61071	3.56974	3.45504
	3.72844	3.4004	3.41501	3.58375
	3.56517	3.47117	3.64903	3.72848
	3.43862	3.5184	3.38686	3.7086
	3.63349	3.48348	3.57016	3.50137
	3.66367	3.68131	3.62631	3.62637
	3.65432	3.51585	3.52173	3.66198
	3.50396	3.67518	3.67474	3.59104
	3.53694	3.69029	3.58045	3.33777
	3.67493	3.66463	3.67374	3.53984
	3.64551	3.60207	3.57745	3.57617
	3.40946	3.6501	3.6376	3.4732
	3.56095	3.57599	3.63974	3.57795
	3.56834	3.56772	3.59031	3.5126
	3.61382	3.58255	3.6279	3.49009
	3.69312	3.49404	3.69955	3.55111
	3.60799	3.5797	3.63661	3.58076
	3.58962	3.71551	3.65445	3.46928
	3.60014	3.39073	3.5614	3.37995
	3.57013	3.03768	3.7251	3.58208
	3.63983	3.46857	3.53871	3.68208
	3.63841	3.62979	3.66044	3.64379
	3.67724	3.67021	3.74522	3.47509
	3.54708	3.69909	3.63119	3.60022
	3.62034	3.6897	3.59508	3.53065
		3.57985	3.71368	3.59579
		3.65085	3.62377	3.49666
		3.59849	3.53771	3.75779
		3.60532	3.71368	3.5458
		3.5632		3.66636
		3.56362		3.45852
		3.69781		3.55165
		3.56348		3.52466
		3.56457		3.54537
		3.55731		3.63965
Mean	3.59465	3.56603	3.6153	3.51537
Standard deviation	0.122224	0.136086	0.0959497	0.107986

### Sheet: Figure 1E
Figure 1E Larval standard length (mm)					Ordinary one-way ANOVA multiple comparisons
	2A/A;3C/C	1+/B;2A/A;3C/C	1B/B;2A/A;3C/C		Number of families	1
	3.64534	3.44347	3.52985		Number of comparisons per family	3
	3.53033	3.64558	3.5453		Alpha	0.05
	3.57685	3.63952	3.69356
	3.44442	3.69964	3.69699		Tukey's multiple comparisons test	Mean Diff.	95% CI of diff.	Significant?	Summary
	3.7092	3.63848	3.78611
	3.67163	3.66923	3.69816		2A/A;3C/C vs. 1+/B;2A/A;3C/C	0.0005181	-0.04002 to 0.04105	No	ns
	3.68518	3.57483	3.55226		2A/A;3C/C vs. 1B/B;2A/A;3C/C	0.01624	-0.02913 to 0.06162	No	ns
	3.76786	3.84269	3.74726		1+/B;2A/A;3C/C vs. 1B/B;2A/A;3C/C	0.01573	-0.02239 to 0.05384	No	ns
	3.83195	3.86498	3.45894
	3.63215	3.40916	3.51977
	3.68424	3.52155	3.55904		Test details	Mean 1	Mean 2	Mean Diff.	SE of diff.	n1	n2	q	DF
	3.67936	3.54952	3.74557
	3.73421	3.59848	3.50982		2A/A;3C/C vs. 1+/B;2A/A;3C/C	3.637	3.637	0.0005181	0.01719	59	128	0.04262	255
	3.64565	3.54818	3.30082		2A/A;3C/C vs. 1B/B;2A/A;3C/C	3.637	3.621	0.01624	0.01925	59	71	1.193	255
	3.46408	3.53848	3.57321		1+/B;2A/A;3C/C vs. 1B/B;2A/A;3C/C	3.637	3.621	0.01573	0.01617	128	71	1.375	255
	3.68097	3.64831	3.46726
	3.65806	3.74765	3.54078
	3.42921	3.5269	3.66641
	3.67543	3.45161	3.56725
	3.64866	3.4364	3.48658
	3.73598	3.35065	3.70636
	3.74304	3.59819	3.70349
	3.85549	3.65159	3.51876
	3.46364	3.58275	3.61395
	3.64119	3.77168	3.67122
	3.65213	3.75943	3.75509
	3.65043	3.42834	3.44988
	3.63783	3.763	3.71458
	3.52506	3.48899	3.76145
	3.69747	3.47412	3.54375
	3.80015	3.59901	3.83614
	3.65958	3.52342	3.62594
	3.7328	3.74813	3.69512
	3.7195	3.72207	3.83206
	3.54633	3.5214	3.76709
	3.58012	3.60224	3.68124
	3.68065	3.70702	3.64216
	3.75243	3.68375	3.60536
	3.34091	3.71991	3.56781
	3.82452	3.65099	3.73858
	3.47057	3.91152	3.73885
	3.5713	3.59065	3.72634
	3.67931	3.55285	3.62122
	3.58109	3.74188	3.63876
	3.55023	3.60397	3.36093
	3.68307	3.53426	3.51288
	3.63549	3.54169	3.54201
	3.56604	3.5143	3.56316
	3.52428	3.85006	3.6768
	3.51261	3.48497	3.49026
	3.61878	3.66056	3.65084
	3.69074	3.58971	3.56516
	3.54338	3.78712	3.53444
	3.67005	3.87782	3.52077
	3.59481	3.67899	3.32414
	3.66932	3.73647	3.66222
	3.62537	3.68989	3.68584
	3.64815	3.65476	3.61959
	3.71728	3.6502	3.72364
		3.73277	3.77247
		3.65521	3.70665
		3.7118	3.64827
		3.66351	3.60893
		3.66539	3.63787
		3.67556	3.58013
		3.57915	3.66304
		3.56577	3.67836
		3.72595	3.66379
		3.7023	3.55995
		3.49048	3.59055
		3.66169	3.73435
		3.69692
		3.94539
		3.78039
		3.60503
		3.70805
		3.68442
		3.71929
		3.73339
		3.60716
		3.65656
		3.47968
		3.77585
		3.67054
		3.38393
		3.53285
		3.54867
		3.54377
		3.7516
		3.59899
		3.57745
		3.61521
		3.6689
		3.45953
		3.64452
		3.57383
		3.59154
		3.74473
		3.71213
		3.59864
		3.61996
		3.56942
		3.53306
		3.61564
		3.6041
		3.71285
		3.693
		3.79287
		3.73508
		3.67277
		3.65606
		3.68775
		3.69377
		3.60379
		3.68498
		3.71793
		3.31826
		3.63574
		3.68281
		3.60121
		3.71055
		3.6867
		3.5877
		3.6859
		3.66091
		3.74526
		3.54011
		3.5962
Mean	3.63705	3.63653	3.6208
Standard deviation	0.103152	0.110715	0.111523
