## Supplementary material for "Zebrafish *mbnl* mutants model physical and molecular phenotypes of myotonic dystrophy": Figure 2 Source Data

### Sheet: Figure 2C
Figure 2C Total distance (m)									Ordinary one-way ANOVA multiple comparisons
	WT	1A/A	1B/B	2A/A	3A/A	3B/B	3C/C		Number of families	1
	0.377835	1.3314	1.44702	2.03444	1.81393	1.58129	1.19195		Number of comparisons per family	21
	1.17533	0.93252	0.992355	1.33045	1.30827	1.99539	1.89682		Alpha	0.05
	1.8555	1.18007	1.49776	1.58767	1.71991	1.48569	1.11765
	0.173185	0.972389	1.8562	1.07607	1.13685	0.285398	0.770582		Tukey's multiple comparisons test	Mean Diff.	95% CI of diff.	Significant?	Summary
	0.721552	0.771656	0.858217	1.94535	1.63051	1.50281	1.20452
	0.536046	1.75921	1.31781	1.61604	2.7436	0.733936	1.075		WT vs. 1A/A	0.1035	-0.3725 to 0.5795	No	ns
	0.725785	1.66146	0.484741	1.11474	2.37607	0.150818	0.203703		WT vs. 1B/B	-0.02995	-0.4453 to 0.3854	No	ns
	1.12618	0.953623	0.369053	1.71915	1.59803	0.815379	0.14867		WT vs. 2A/A	-0.4774	-0.8805 to -0.07433	Yes	**
	2.3954	1.03526	0.94522	1.36292	2.06552	1.28502	1.67467		WT vs. 3A/A	-0.6603	-1.173 to -0.1478	Yes	**
	0.327478	0.352057	1.81159	1.7992	1.10248	1.89309	0.129968		WT vs. 3B/B	-0.04976	-0.5518 to 0.4523	No	ns
	0.563215	0.517976	1.94636	0.0739875	1.72338	1.50123	0.44601		WT vs. 3C/C	-0.01335	-0.4223 to 0.3955	No	ns
	0.270866	0.620269	1.92311	0.986226	1.79181	1.52929	1.45921		1A/A vs. 1B/B	-0.1335	-0.6175 to 0.3506	No	ns
	1.2684	1.26076	0.637644	1.6748	1.72831	0.156189	0.432426		1A/A vs. 2A/A	-0.5809	-1.055 to -0.1073	Yes	**
	0.587098	0.715486	0.30568	1.62892	1.27188	0.837809	0.643647		1A/A vs. 3A/A	-0.7638	-1.333 to -0.1942	Yes	**
	1.60845	0.844253	1.20775	2.62918	2.0853	1.37038	2.17729		1A/A vs. 3B/B	-0.1533	-0.7134 to 0.4069	No	ns
	1.20516	1.09174	1.88324	1.46907	3.01775	1.42901	2.17552		1A/A vs. 3C/C	-0.1169	-0.5954 to 0.3617	No	ns
	1.50016	1.26531	1.35818	1.98218		2.00171	1.03943		1B/B vs. 2A/A	-0.4475	-0.8600 to -0.03491	Yes	*
	0.450117	1.25235	1.16067	1.66039			1.33335		1B/B vs. 3A/A	-0.6303	-1.150 to -0.1104	Yes	**
	1.35863	1.07854	1.19429	1.57579			0.604663		1B/B vs. 3B/B	-0.01981	-0.5295 to 0.4898	No	ns
	0.65641	1.52019	0.927971	1.59184			1.17805		1B/B vs. 3C/C	0.0166	-0.4016 to 0.4348	No	ns
	1.13218		1.44677	0.523662			0.787957		2A/A vs. 3A/A	-0.1828	-0.6931 to 0.3274	No	ns
	0.775953		2.52278	1.49036			1.85986		2A/A vs. 3B/B	0.4277	-0.07205 to 0.9274	No	ns
	1.67688		1.59695	2.60081			1.59872		2A/A vs. 3C/C	0.4641	0.05798 to 0.8702	Yes	*
	1.2466		1.81746	2.68377			0.566437		3A/A vs. 3B/B	0.6105	0.01903 to 1.202	Yes	*
	1.32482		1.26512	2.4673			0.804954		3A/A vs. 3C/C	0.6469	0.1321 to 1.162	Yes	**
	1.76363		0.34498	2.06558			1.43363		3B/B vs. 3C/C	0.0364	-0.4680 to 0.5408	No	ns
	1.49435		0.348771	1.42933			0.232514
	1.53838		1.18601	1.34132			2.07626
	1.28041		1.86833	2.06628			1.65729		Test details	Mean 1	Mean 2	Mean Diff.	SE of diff.	n1	n2	q	DF
	1.2056		0.485879	2.23018			1.78278
	2.00922		0.640551	0.944146			1.26354		WT vs. 1A/A	1.159	1.056	0.1035	0.1597	35	20	0.9168	183
	1.28571		0.408416	1.37145			1.97485		WT vs. 1B/B	1.159	1.189	-0.02995	0.1393	35	32	0.304	183
	1.68446			1.34334			0.46863		WT vs. 2A/A	1.159	1.637	-0.4774	0.1352	35	36	4.994	183
	1.70285			1.68939			2.46061		WT vs. 3A/A	1.159	1.82	-0.6603	0.1719	35	16	5.433	183
	1.57263			1.42383					WT vs. 3B/B	1.159	1.209	-0.04976	0.1684	35	17	0.4179	183
				2.39407					WT vs. 3C/C	1.159	1.173	-0.01335	0.1371	35	34	0.1377	183
									1A/A vs. 1B/B	1.056	1.189	-0.1335	0.1624	20	32	1.162	183
Mean	1.15933	1.05583	1.18928	1.63676	1.8196	1.20908	1.17268		1A/A vs. 2A/A	1.056	1.637	-0.5809	0.1588	20	36	5.172	183
Standard error	0.0926981	0.0818138	0.104634	0.0940076	0.135172	0.14708	0.113021		1A/A vs. 3A/A	1.056	1.82	-0.7638	0.191	20	16	5.654	183
									1A/A vs. 3B/B	1.056	1.209	-0.1533	0.1879	20	17	1.154	183
									1A/A vs. 3C/C	1.056	1.173	-0.1169	0.1605	20	34	1.03	183
									1B/B vs. 2A/A	1.189	1.637	-0.4475	0.1384	32	36	4.573	183
									1B/B vs. 3A/A	1.189	1.82	-0.6303	0.1744	32	16	5.111	183
									1B/B vs. 3B/B	1.189	1.209	-0.01981	0.1709	32	17	0.1639	183
									1B/B vs. 3C/C	1.189	1.173	0.0166	0.1403	32	34	0.1673	183
									2A/A vs. 3A/A	1.637	1.82	-0.1828	0.1711	36	16	1.511	183
									2A/A vs. 3B/B	1.637	1.209	0.4277	0.1676	36	17	3.608	183
									2A/A vs. 3C/C	1.637	1.173	0.4641	0.1362	36	34	4.818	183
									3A/A vs. 3B/B	1.82	1.209	0.6105	0.1984	16	17	4.352	183
									3A/A vs. 3C/C	1.82	1.173	0.6469	0.1727	16	34	5.298	183
									3B/B vs. 3C/C	1.209	1.173	0.0364	0.1692	17	34	0.3043	183

### Sheet: Figure 2D
Figure 2D Total distance (m)						Ordinary one-way ANOVA multiple comparisons
	WT	1B/B;2A/A	1B/B;3C/C	2A/A;3C/C		Number of families	1
	0.766475	1.63992	0.669489	1.06148		Number of comparisons per family	6
	1.37973	1.64415	0.570354	1.09869		Alpha	0.05
	1.24104	1.12738	1.37329	0.961142
	1.25128	1.76363	2.07121	1.2497		Tukey's multiple comparisons test	Mean Diff.	95% CI of diff.	Significant?	Summary
	1.62583	1.41082	1.05845	2.39723
	1.33234	1.55083	1.58925	1.00512		WT vs. 1B/B;2A/A	0.3662	0.1237 to 0.6087	Yes	***
	1.60018	1.55595	0.980097	1.7146		WT vs. 1B/B;3C/C	0.4571	0.2085 to 0.7057	Yes	****
	1.4093	1.39761	1.50357	1.49289		WT vs. 2A/A;3C/C	0.111	-0.1354 to 0.3575	No	ns
	2.99956	1.42112	1.20762	1.08005		1B/B;2A/A vs. 1B/B;3C/C	0.09086	-0.1516 to 0.3334	No	ns
	1.37575	1.57952	2.03248	0.552031		1B/B;2A/A vs. 2A/A;3C/C	-0.2552	-0.4955 to -0.01492	Yes	*
	1.32306	1.49119	1.6566	1.9868		1B/B;3C/C vs. 2A/A;3C/C	-0.3461	-0.5925 to -0.09964	Yes	**
	1.18197	0.403993	0.5653	1.83124
	0.949643	1.71751	0.226259	1.97435
	1.68598	2.13401	0.889493	1.32337		Test details	Mean 1	Mean 2	Mean Diff.	SE of diff.	n1	n2	q	DF
	1.92247	1.4124	2.02622	1.30284
	1.35616	0.438238	1.55191	1.36779		WT vs. 1B/B;2A/A	1.373	1.007	0.3662	0.0937	56	62	5.528	228
	1.82865	1.99646	0.996778	1.68857		WT vs. 1B/B;3C/C	1.373	0.9158	0.4571	0.09605	56	56	6.73	228
	1.33828	0.722815	1.35673	1.5454		WT vs. 2A/A;3C/C	1.373	1.262	0.111	0.09522	56	58	1.649	228
	1.02426	1.02433	0.552916	1.66905		1B/B;2A/A vs. 1B/B;3C/C	1.007	0.9158	0.09086	0.0937	62	56	1.371	228
	2.42017	0.315537	0.314526	0.986984		1B/B;2A/A vs. 2A/A;3C/C	1.007	1.262	-0.2552	0.09284	62	58	3.887	228
	0.549567	0.47836	1.17672	1.54123		1B/B;3C/C vs. 2A/A;3C/C	0.9158	1.262	-0.3461	0.09522	56	58	5.14	228
	1.22809	0.886586	0.335882	1.70866
	2.30505	0.335819	0.906489	1.28957
	2.34921	0.803121	0.213686	1.73943
	0.618374	0.444115	0.166867	1.04859
	1.08485	1.02376	1.00019	0.970557
	1.36671	1.73564	0.893031	1.09143
	1.12725	1.11506	0.260757	1.19126
	1.87976	0.692235	0.285146	1.15031
	2.45359	1.7678	2.13262	1.61945
	1.33215	1.43464	2.62337	1.14279
	0.851204	0.674291	0.8682	1.405
	1.30195	0.867379	0.854805	1.14772
	0.898465	1.57813	1.53687	1.1934
	1.26651	0.43748	0.386428	1.4311
	0.913945	1.13332	0.0617299	1.16257
	1.90276	0.475769	0.287863	1.38971
	1.20768	0.927403	0.44026	1.24161
	1.57876	0.642194	0.387313	0.541796
	1.27763	0.717382	0.440829	1.60751
	1.48897	0.371012	0.393631	1.40115
	1.0786	0.350287	1.04176	1.74234
	1.03349	0.214065	0.365957	1.07108
	0.501169	0.232198	0.0852341	0.703039
	1.91559	0.931067	0.301068	0.989512
	1.65597	1.19473	0.919505	0.87237
	1.58906	0.947179	0.276869	0.775194
	1.12479	0.42636	1.34391	1.74683
	1.43028	0.324635	0.643457	1.387
	0.457888	1.06274	1.19682	1.00398
	1.45031	1.7189	1.00524	1.39957
	1.21798	0.454919	1.02104	1.0551
	1.00474	0.282997	0.534277	0.567954
	1.60365	1.21994	1.79826	0.816263
	1.29734	1.38561	1.29785	0.879889
	0.526063	0.985468	0.608264	1.00442
		1.08605		0.648196
		1.00746		1.22127
		0.248689
		0.840905
		1.14482
		1.0647
Mean	1.37288	1.00665	0.915798	1.26186
Standard error	0.0678863	0.0652147	0.0809092	0.0505669

### Sheet: Figure 2E
Figure 2E Total distance (cm)				Unpaired t test with equal SD
	WT	1B/B;2A/A;3C/C
	0.766475	1.71429		Column B	1B/B;2A/A;3C/C
	1.37973	1.28357		vs.	vs.
	1.24104	0.495672		Column A	WT
	1.25128	0.344032
	1.62583	1.08637		Unpaired t test
	1.33234	1.32204		P value	0.007
	1.60018	1.34757		P value summary	**
	1.4093	0.695836		Significantly different? (P < 0.05)	Yes
	2.99956	0.959689		One- or two-tailed P value?	Two-tailed
	1.37575	1.63354		t, df	t=2.739 df=132
	1.32306	0.821887
	1.18197	1.82069		How big is the difference?
	0.949643	0.111266		Mean ± SEM of column A	1.402 ± 0.06084, n=75
	1.68598	1.43893		Mean ± SEM of column B	1.163 ± 0.06080, n=59
	1.92247	1.47286		Difference between means	-0.2390 ± 0.08726
	1.35616	2.53409		95% confidence interval	-0.4116 to -0.06640
	1.82865	2.38611		R squared	0.05378
	1.33828	1.87755
	1.02426	1.09383		F test to compare variances
	2.42017	0.706072		F,DFn, Dfd	1.273, 74, 58
	0.549567	1.35989		P value	0.3405
	1.22809	0.404625		P value summary	ns
	2.30505	0.923043		Significantly different? (P < 0.05)	No
	2.34921	1.12081
	0.618374	0.551715
	1.46408	0.847981
	1.34719	1.10248
	1.33847	1.23953
	1.77671	1.25867
	1.91451	1.09661
	1.38674	0.926076
	1.44538	1.25671
	0.254186	0.78663
	1.10798	0.766728
	1.60946	1.11828
	1.10994	1.21368
	1.58084	1.60447
	1.57301	1.36097
	1.76471	1.44342
	0.74196	1.40526
	1.06836	1.63259
	1.22935	1.02534
	1.42908	0.81361
	1.19947	1.55317
	1.43887	1.22203
	1.10014	0.858912
	0.973147	1.00076
	0.561698	0.313704
	2.03526	1.00322
	1.88216	1.26632
	1.11815	1.26164
	1.62223	0.742592
	1.33885	0.914324
	1.16845	1.2648
	1.16232	1.13073
	1.41347	1.13351
	1.78132	0.801668
	1.14191	1.84615
	2.3223	1.92513
	0.234852
	0.947558
	0.968472
	1.10893
	0.279522
	1.24224
	1.31282
	1.18298
	1.23232
	1.57914
	1.90365
	1.70942
	2.769
	2.33291
	1.88861
	1.02786
Mean	1.40246	1.16345
Standard error	0.0608379	0.0607978

### Sheet: Figure 2F
Figure 2F Average relative distance from bottom									Ordinary one-way ANOVA multiple comparisons
	WT	1A/A	1B/B	2A/A	3A/A	3B/B	3C/C		Number of families	1
	7	44	48	26	10	16	41		Number of comparisons per family	21
	48	12	37	17	40	7	34		Alpha	0.05
	35	11	30	40	14	6	11
	3	29	5	18	9	5	11		Tukey's multiple comparisons test	Mean Diff.	95% CI of diff.	Significant?	Summary
	9	7	11	13	27	18	18
	5	7	5	13	9	5	5		WT vs. 1A/A	14.54	4.160 to 24.93	Yes	***
	5	12	4	10	5	5	4		WT vs. 1B/B	15.49	6.427 to 24.55	Yes	****
	7	6	7	10	9	11	5		WT vs. 2A/A	13.37	4.517 to 22.23	Yes	***
	6	6	5	11	5	10	5		WT vs. 3A/A	14.89	3.715 to 26.07	Yes	**
	4	6	5	5	6	12	4		WT vs. 3B/B	16.85	5.898 to 27.80	Yes	***
	5	4	17	4	8	6	5		WT vs. 3C/C	16.9	7.913 to 25.89	Yes	****
	5	4	11	11	5	11	7		1A/A vs. 1B/B	0.9438	-9.615 to 11.50	No	ns
	18	5	7	9	9	4	4		1A/A vs. 2A/A	-1.171	-11.55 to 9.211	No	ns
	4	5	5	6	8	5	6		1A/A vs. 3A/A	0.35	-12.07 to 12.77	No	ns
	18	10	17	21	10	11	10		1A/A vs. 3B/B	2.306	-9.913 to 14.53	No	ns
	49	20	7	9	6	15	8		1A/A vs. 3C/C	2.358	-8.139 to 12.85	No	ns
	70	9	7	15		11	8		1B/B vs. 2A/A	-2.115	-11.17 to 6.944	No	ns
	4	11	7	18			8		1B/B vs. 3A/A	-0.5938	-11.94 to 10.75	No	ns
	14	17	15	33			16		1B/B vs. 3B/B	1.362	-9.755 to 12.48	No	ns
	6	7	8	17			5		1B/B vs. 3C/C	1.414	-7.776 to 10.60	No	ns
	13		12	6			4		2A/A vs. 3A/A	1.521	-9.657 to 12.70	No	ns
	12		6	7			6		2A/A vs. 3B/B	3.477	-7.473 to 14.43	No	ns
	31		6	10			5		2A/A vs. 3C/C	3.529	-5.459 to 12.52	No	ns
	37		12	10			4		3A/A vs. 3B/B	1.956	-10.95 to 14.86	No	ns
	27		5	8			15		3A/A vs. 3C/C	2.008	-9.276 to 13.29	No	ns
	45		4	22			5		3B/B vs. 3C/C	0.05169	-11.01 to 11.11	No	ns
	37		4	7			5
	43		14	6			7
	56		6	10			12		Test details	Mean 1	Mean 2	Mean Diff.	SE of diff.	n1	n2	q	DF
	37		5	8			6
	38		5	4			6		WT vs. 1A/A	26.14	11.6	14.54	3.482	35	20	5.906	181
	67		4	13			10		WT vs. 1B/B	26.14	10.66	15.49	3.038	35	32	7.208	181
	27			6			5		WT vs. 2A/A	26.14	12.77	13.37	2.97	35	35	6.368	181
	34			16					WT vs. 3A/A	26.14	11.25	14.89	3.749	35	16	5.618	181
	89			8					WT vs. 3B/B	26.14	9.294	16.85	3.672	35	17	6.488	181
									WT vs. 3C/C	26.14	9.242	16.9	3.014	35	33	7.929	181
Mean	26.1429	11.6	10.6562	12.7714	11.25	9.29412	9.24242		1A/A vs. 1B/B	11.6	10.66	0.9438	3.541	20	32	0.3769	181
Standard error	3.7819	2.19017	1.78175	1.35664	2.32648	1.05288	1.42624		1A/A vs. 2A/A	11.6	12.77	-1.171	3.482	20	35	0.4758	181
									1A/A vs. 3A/A	11.6	11.25	0.35	4.167	20	16	0.1188	181
									1A/A vs. 3B/B	11.6	9.294	2.306	4.098	20	17	0.7958	181
									1A/A vs. 3C/C	11.6	9.242	2.358	3.52	20	33	0.9471	181
									1B/B vs. 2A/A	10.66	12.77	-2.115	3.038	32	35	0.9845	181
									1B/B vs. 3A/A	10.66	11.25	-0.5938	3.804	32	16	0.2208	181
									1B/B vs. 3B/B	10.66	9.294	1.362	3.728	32	17	0.5167	181
									1B/B vs. 3C/C	10.66	9.242	1.414	3.082	32	33	0.6488	181
									2A/A vs. 3A/A	12.77	11.25	1.521	3.749	35	16	0.5739	181
									2A/A vs. 3B/B	12.77	9.294	3.477	3.672	35	17	1.339	181
									2A/A vs. 3C/C	12.77	9.242	3.529	3.014	35	33	1.656	181
									3A/A vs. 3B/B	11.25	9.294	1.956	4.327	16	17	0.6393	181
									3A/A vs. 3C/C	11.25	9.242	2.008	3.784	16	33	0.7502	181
									3B/B vs. 3C/C	9.294	9.242	0.05169	3.709	17	33	0.01971	181

### Sheet: Figure 2G
Figure 2G Average relative distance from bottom						Ordinary one-way ANOVA multiple comparisons
	WT	1B/B;2A/A	1B/B;3C/C	2A/A;3C/C		Number of families	1
	9	25	5	6		Number of comparisons per family	6
	60	13	10	6		Alpha	0.05
	7	6	6	50
	12	20	9	8		Tukey's multiple comparisons test	Mean Diff.	95% CI of diff.	Significant?	Summary
	52	8	19	9
	45	11	5	19		WT vs. 1B/B;2A/A	18.1	11.63 to 24.57	Yes	****
	11	33	5	9		WT vs. 1B/B;3C/C	18.71	12.07 to 25.35	Yes	****
	14	8	5	5		WT vs. 2A/A;3C/C	2.737	-3.843 to 9.316	No	ns
	16	5	9	8		1B/B;2A/A vs. 1B/B;3C/C	0.6107	-5.892 to 7.113	No	ns
	10	5	7	6		1B/B;2A/A vs. 2A/A;3C/C	-15.36	-21.80 to -8.920	Yes	****
	9	4	5	67		1B/B;3C/C vs. 2A/A;3C/C	-15.97	-22.58 to -9.363	Yes	****
	10	4	4	6
	11	5	4	10
	25	4	8	65		Test details	Mean 1	Mean 2	Mean Diff.	SE of diff.	n1	n2	q	DF
	33	5	8	27
	42	5	36	37		WT vs. 1B/B;2A/A	26	7.902	18.1	2.5	56	61	10.24	225
	7	5	8	15		WT vs. 1B/B;3C/C	26	7.291	18.71	2.565	56	55	10.32	225
	12	5	5	6		WT vs. 2A/A;3C/C	26	23.26	2.737	2.542	56	57	1.523	225
	65	4	4	15		1B/B;2A/A vs. 1B/B;3C/C	7.902	7.291	0.6107	2.512	61	55	0.3438	225
	6	4	6	30		1B/B;2A/A vs. 2A/A;3C/C	7.902	23.26	-15.36	2.489	61	57	8.729	225
	7	6	3	6		1B/B;3C/C vs. 2A/A;3C/C	7.291	23.26	-15.97	2.554	55	57	8.846	225
	7	4	5	15
	17	5	4	8
	10	3	3	5
	5	6	4	33
	61	25	4	18
	60	15	4	11
	34	5	4	38
	62	5	6	13
	51	5	6	12
	36	5	13	16
	60	5	4	22
	10	6	8	16
	14	5	4	53
	13	5	4	19
	30	5	5	63
	22	8	4	12
	64	4	4	30
	16	4	4	10
	17	5	4	47
	35	4	6	13
	8	4	5	14
	58	5	3	8
	7	5	4	47
	13	5	11	58
	38	22	5	18
	27	4	5	46
	18	5	16	31
	18	6	6	17
	12	7	5	27
	15	26	36	41
	29	5	8	20
	38	7	8	35
	35	14	5	46
	26	9	13	22
	27	9		7
		5		25
		4
		8
		12
		6
Mean	26	7.90164	7.29091	23.2632
Standard error	2.51295	0.818737	0.872966	2.30105

### Sheet: Figure 2H
Figure 2H Average relative distance from bottom				Unpaired t test with equal SD
	WT	1B/B;2A/A;3C/C		Table Analyzed	Relative distance from bottom WT vs 1B/B;2A/A;3C/C
	9	6
	60	23		Column B	1B/B;2A/A;3C/C
	7	7		vs.	vs.
	12	4		Column A	WT
	52	5
	45	20		Unpaired t test
	11	22		P value	0.0378
	14	13		P value summary	*
	16	9		Significantly different? (P < 0.05)	Yes
	10	27		One- or two-tailed P value?	Two-tailed
	9	7		t, df	t=2.099 df=132
	10	22
	11	4		How big is the difference?
	25	11		Mean ± SEM of column A	20.31 ± 2.051, n=75
	33	5		Mean ± SEM of column B	14.58 ± 1.635, n=59
	42	33		Difference between means	-5.730 ± 2.730
	7	50		95% confidence interval	-11.13 to -0.3292
	12	27		R squared	0.03229
	65	28
	6	5		F test to compare variances
	7	26		F,DFn, Dfd	2.002, 74, 58
	7	4		P value	0.0066
	17	8		P value summary	**
	10	43		Significantly different? (P < 0.05)	Yes
	5	6
	10	6
	13	6
	9	10
	40	43
	38	37
	40	11
	28	8
	4	9
	46	10
	15	6
	49	12
	46	5
	23	7
	57	9
	7	9
	28	5
	58	51
	77	6
	16	22
	51	24
	33	11
	5	11
	4	7
	6	12
	11	43
	12	6
	21	6
	13	7
	5	13
	9	7
	12	5
	7	5
	11	9
	11	7
	4
	25
	39
	21
	5
	5
	10
	5
	5
	20
	6
	7
	11
	8
	8
	27
Mean	20.3067	14.5763
Standard error	2.05141	1.63452
