## Supplementary material for "Zebrafish *mbnl* mutants model physical and molecular phenotypes of myotonic dystrophy": Figure 3 Source Data

### Sheet: Figure 3A
Figure 3A Whole larvae mbnl1 exon 5 PSI													Ordinary one-way ANOVA multiple comparisons
	WT	1A/A	1B/B	2A/A	3A/A	3B/B	3C/C	1B/B;2A/A	1B/B;3C/C	2A/A;3C/C	1B/B;2A/A;3C/C		Number of families	1
	56.8	66.2	76.1	69.4	49.4	59.1	67.3	80.9	89.5	65.4	73.1		Number of comparisons per family	55
	72.2	61.2	81.2	74	51	59.4	72.2	89.7	73.1	66.7	78.8		Alpha	0.05
	54.3	62.2	78.6	77.5	41.7	60.1	71.8	76.7	88	71.7	76
	68.4	70.8	83.3	62.5	56.8	57.4	67.6	76.4	79.1	63.7	79.7		Tukey's multiple comparisons test	Mean Diff.	95% CI of diff.	Significant?	Summary
	63.2	65.4	78.2	59.1	57.1	58.5	78.9	76.8	72.8	66.1	74.3
	79.5	71.2	92.4	69	55.7	60.4	58.7	76.1	72.5	65.3			WT vs. 1A/A	-5.72	-12.93 to 1.488	No	ns
	52.6	56.5	70.8	68.1	54.3	59.4	57.5	78.6	70.3	64.2			WT vs. 1B/B	-15.28	-20.50 to -10.06	Yes	****
	54.2	64.2	68.3	65	53.9	59.2	56.9	81.5	70.2	67.8			WT vs. 2A/A	-3.736	-9.822 to 2.350	No	ns
	53.5	64.2	68.5	54.3	54.6	59	56.3	84.3	71.5	63.1			WT vs. 3A/A	6.213	-0.9958 to 13.42	No	ns
	69.8		82.4	50.7			61.5	79.7	75.6	69.8			WT vs. 3B/B	-0.2315	-7.440 to 6.977	No	ns
	58.5		74.6	60.9			65	78.4	80.7	66.6			WT vs. 3C/C	-1.608	-6.758 to 3.542	No	ns
	62.6		72.9	62.1			67.8	80.1	79.7	65.7			WT vs. 1B/B;2A/A	-19.92	-25.49 to -14.35	Yes	****
	60.1		73.4	55.3			62.9	84.4	71	62.4			WT vs. 1B/B;3C/C	-17.28	-22.58 to -11.98	Yes	****
	60.1		74.1	49.5			61.4	74.8	74.8				WT vs. 2A/A;3C/C	-7.103	-13.36 to -0.8500	Yes	*
	62.7		74.4				61.4	78	76.3				WT vs. 1B/B;2A/A;3C/C	-17.44	-26.69 to -8.203	Yes	****
	52.7		67.1				52.3	76.2	85.3				1A/A vs. 1B/B	-9.563	-17.24 to -1.888	Yes	**
	49.5		68.3				47.9	75.9	77				1A/A vs. 2A/A	1.984	-6.303 to 10.27	No	ns
	49.9		64.7				49.9	70.9	74.8				1A/A vs. 3A/A	11.93	2.790 to 21.08	Yes	**
	53.7		70.9				55.2		72.8				1A/A vs. 3B/B	5.489	-3.654 to 14.63	No	ns
	53.7		72.2				57		74.5				1A/A vs. 3C/C	4.112	-3.514 to 11.74	No	ns
	56.2		70.6				56.7		71				1A/A vs. 1B/B;2A/A	-14.2	-22.12 to -6.282	Yes	****
	53.2		69.8				49.5						1A/A vs. 1B/B;3C/C	-11.56	-19.29 to -3.831	Yes	***
	53.6						56.8						1A/A vs. 2A/A;3C/C	-1.383	-9.793 to 7.028	No	ns
	58.8												1A/A vs. 1B/B;2A/A;3C/C	-11.72	-22.54 to -0.9061	Yes	*
	58.3												1B/B vs. 2A/A	11.55	4.916 to 18.18	Yes	****
	57.5												1B/B vs. 3A/A	21.5	13.82 to 29.17	Yes	****
	57.1												1B/B vs. 3B/B	15.05	7.377 to 22.73	Yes	****
	57.5												1B/B vs. 3C/C	13.67	7.891 to 19.46	Yes	****
	59.6												1B/B vs. 1B/B;2A/A	-4.637	-10.80 to 1.527	No	ns
	58.3												1B/B vs. 1B/B;3C/C	-1.996	-7.913 to 3.921	No	ns
	59.2												1B/B vs. 2A/A;3C/C	8.18	1.395 to 14.96	Yes	**
	56.3												1B/B vs. 1B/B;2A/A;3C/C	-2.162	-11.77 to 7.447	No	ns
	64.1												2A/A vs. 3A/A	9.949	1.663 to 18.24	Yes	**
	65.1												2A/A vs. 3B/B	3.505	-4.782 to 11.79	No	ns
	60.3												2A/A vs. 3C/C	2.128	-4.447 to 8.703	No	ns
	57.8												2A/A vs. 1B/B;2A/A	-16.18	-23.10 to -9.273	Yes	****
	59.7												2A/A vs. 1B/B;3C/C	-13.54	-20.23 to -6.851	Yes	****
													2A/A vs. 2A/A;3C/C	-3.367	-10.84 to 4.103	No	ns
Mean	58.9351	64.6556	74.2182	62.6714	52.7222	59.1667	60.5435	78.8556	76.2143	66.0385	76.38		2A/A vs. 1B/B;2A/A;3C/C	-13.71	-23.81 to -3.604	Yes	***
Standard error	1.0218	1.52944	1.37489	2.25553	1.61398	0.291071	1.63481	1.00724	1.23545	0.724351	1.26704		3A/A vs. 3B/B	-6.444	-15.59 to 2.699	No	ns
													3A/A vs. 3C/C	-7.821	-15.45 to -0.1954	Yes	*
													3A/A vs. 1B/B;2A/A	-26.13	-34.05 to -18.22	Yes	****
													3A/A vs. 1B/B;3C/C	-23.49	-31.22 to -15.76	Yes	****
													3A/A vs. 2A/A;3C/C	-13.32	-21.73 to -4.906	Yes	****
													3A/A vs. 1B/B;2A/A;3C/C	-23.66	-34.48 to -12.84	Yes	****
													3B/B vs. 3C/C	-1.377	-9.003 to 6.249	No	ns
													3B/B vs. 1B/B;2A/A	-19.69	-27.61 to -11.77	Yes	****
													3B/B vs. 1B/B;3C/C	-17.05	-24.77 to -9.320	Yes	****
													3B/B vs. 2A/A;3C/C	-6.872	-15.28 to 1.539	No	ns
													3B/B vs. 1B/B;2A/A;3C/C	-17.21	-28.03 to -6.395	Yes	****
													3C/C vs. 1B/B;2A/A	-18.31	-24.42 to -12.21	Yes	****
													3C/C vs. 1B/B;3C/C	-15.67	-21.52 to -9.817	Yes	****
													3C/C vs. 2A/A;3C/C	-5.495	-12.23 to 1.235	No	ns
													3C/C vs. 1B/B;2A/A;3C/C	-15.84	-25.41 to -6.266	Yes	****
													1B/B;2A/A vs. 1B/B;3C/C	2.641	-3.589 to 8.871	No	ns
													1B/B;2A/A vs. 2A/A;3C/C	12.82	5.758 to 19.88	Yes	****
													1B/B;2A/A vs. 1B/B;2A/A;3C/C	2.476	-7.329 to 12.28	No	ns
													1B/B;3C/C vs. 2A/A;3C/C	10.18	3.331 to 17.02	Yes	***
													1B/B;3C/C vs. 1B/B;2A/A;3C/C	-0.1657	-9.817 to 9.486	No	ns
													2A/A;3C/C vs. 1B/B;2A/A;3C/C	-10.34	-20.55 to -0.1349	Yes	*
													Test details	Mean 1	Mean 2	Mean Diff.	SE of diff.	n1	n2	q	DF
													WT vs. 1A/A	58.94	64.66	-5.72	2.209	37	9	3.662	169
													WT vs. 1B/B	58.94	74.22	-15.28	1.6	37	22	13.51	169
													WT vs. 2A/A	58.94	62.67	-3.736	1.865	37	14	2.833	169
													WT vs. 3A/A	58.94	52.72	6.213	2.209	37	9	3.978	169
													WT vs. 3B/B	58.94	59.17	-0.2315	2.209	37	9	0.1482	169
													WT vs. 3C/C	58.94	60.54	-1.608	1.578	37	23	1.441	169
													WT vs. 1B/B;2A/A	58.94	78.86	-19.92	1.708	37	18	16.49	169
													WT vs. 1B/B;3C/C	58.94	76.21	-17.28	1.624	37	21	15.05	169
													WT vs. 2A/A;3C/C	58.94	66.04	-7.103	1.916	37	13	5.242	169
													WT vs. 1B/B;2A/A;3C/C	58.94	76.38	-17.44	2.832	37	5	8.712	169
													1A/A vs. 1B/B	64.66	74.22	-9.563	2.352	9	22	5.751	169
													1A/A vs. 2A/A	64.66	62.67	1.984	2.539	9	14	1.105	169
													1A/A vs. 3A/A	64.66	52.72	11.93	2.802	9	9	6.023	169
													1A/A vs. 3B/B	64.66	59.17	5.489	2.802	9	9	2.771	169
													1A/A vs. 3C/C	64.66	60.54	4.112	2.337	9	23	2.489	169
													1A/A vs. 1B/B;2A/A	64.66	78.86	-14.2	2.426	9	18	8.276	169
													1A/A vs. 1B/B;3C/C	64.66	76.21	-11.56	2.368	9	21	6.903	169
													1A/A vs. 2A/A;3C/C	64.66	66.04	-1.383	2.577	9	13	0.7588	169
													1A/A vs. 1B/B;2A/A;3C/C	64.66	76.38	-11.72	3.315	9	5	5.002	169
													1B/B vs. 2A/A	74.22	62.67	11.55	2.032	22	14	8.036	169
													1B/B vs. 3A/A	74.22	52.72	21.5	2.352	22	9	12.93	169
													1B/B vs. 3B/B	74.22	59.17	15.05	2.352	22	9	9.051	169
													1B/B vs. 3C/C	74.22	60.54	13.67	1.772	22	23	10.91	169
													1B/B vs. 1B/B;2A/A	74.22	78.86	-4.637	1.889	22	18	3.472	169
													1B/B vs. 1B/B;3C/C	74.22	76.21	-1.996	1.813	22	21	1.557	169
													1B/B vs. 2A/A;3C/C	74.22	66.04	8.18	2.079	22	13	5.564	169
													1B/B vs. 1B/B;2A/A;3C/C	74.22	76.38	-2.162	2.945	22	5	1.038	169
													2A/A vs. 3A/A	62.67	52.72	9.949	2.539	14	9	5.541	169
													2A/A vs. 3B/B	62.67	59.17	3.505	2.539	14	9	1.952	169
													2A/A vs. 3C/C	62.67	60.54	2.128	2.015	14	23	1.494	169
													2A/A vs. 1B/B;2A/A	62.67	78.86	-16.18	2.118	14	18	10.81	169
													2A/A vs. 1B/B;3C/C	62.67	76.21	-13.54	2.051	14	21	9.34	169
													2A/A vs. 2A/A;3C/C	62.67	66.04	-3.367	2.289	14	13	2.08	169
													2A/A vs. 1B/B;2A/A;3C/C	62.67	76.38	-13.71	3.096	14	5	6.261	169
													3A/A vs. 3B/B	52.72	59.17	-6.444	2.802	9	9	3.253	169
													3A/A vs. 3C/C	52.72	60.54	-7.821	2.337	9	23	4.733	169
													3A/A vs. 1B/B;2A/A	52.72	78.86	-26.13	2.426	9	18	15.23	169
													3A/A vs. 1B/B;3C/C	52.72	76.21	-23.49	2.368	9	21	14.03	169
													3A/A vs. 2A/A;3C/C	52.72	66.04	-13.32	2.577	9	13	7.307	169
													3A/A vs. 1B/B;2A/A;3C/C	52.72	76.38	-23.66	3.315	9	5	10.09	169
													3B/B vs. 3C/C	59.17	60.54	-1.377	2.337	9	23	0.8332	169
													3B/B vs. 1B/B;2A/A	59.17	78.86	-19.69	2.426	9	18	11.48	169
													3B/B vs. 1B/B;3C/C	59.17	76.21	-17.05	2.368	9	21	10.18	169
													3B/B vs. 2A/A;3C/C	59.17	66.04	-6.872	2.577	9	13	3.771	169
													3B/B vs. 1B/B;2A/A;3C/C	59.17	76.38	-17.21	3.315	9	5	7.343	169
													3C/C vs. 1B/B;2A/A	60.54	78.86	-18.31	1.87	23	18	13.85	169
													3C/C vs. 1B/B;3C/C	60.54	76.21	-15.67	1.794	23	21	12.35	169
													3C/C vs. 2A/A;3C/C	60.54	66.04	-5.495	2.062	23	13	3.768	169
													3C/C vs. 1B/B;2A/A;3C/C	60.54	76.38	-15.84	2.933	23	5	7.637	169
													1B/B;2A/A vs. 1B/B;3C/C	78.86	76.21	2.641	1.909	18	21	1.957	169
													1B/B;2A/A vs. 2A/A;3C/C	78.86	66.04	12.82	2.163	18	13	8.379	169
													1B/B;2A/A vs. 1B/B;2A/A;3C/C	78.86	76.38	2.476	3.005	18	5	1.165	169
													1B/B;3C/C vs. 2A/A;3C/C	76.21	66.04	10.18	2.097	21	13	6.861	169
													1B/B;3C/C vs. 1B/B;2A/A;3C/C	76.21	76.38	-0.1657	2.958	21	5	0.07924	169
													2A/A;3C/C vs. 1B/B;2A/A;3C/C	66.04	76.38	-10.34	3.128	13	5	4.676	169

### Sheet: Figure 3B
Figure 3B Adult skeletal muscle mbnl1 exon 5 PSI													Ordinary one-way ANOVA multiple comparisons
	WT	1A/A	1B/B	2A/A	3A/A	3B/B	3C/C	1B/B;2A/A	1B/B;3C/C	2A/A;3C/C	1B/B;2A/A;3C/C		Number of families	1
	22	57.6	49.8	26.9	34.1	29	25.4	85.2	68.4	33.2	91.3		Number of comparisons per family	55
	26	66	61.9	34.1	42.5	33.2	26	78.2	59.4	35.6	91.8		Alpha	0.05
	22.3	53.4	65.6	35.9	30.4	27.4	29.8	79.3	66.1	38	92.7
	23.7							89.2	68.6	24.5	89.3		Tukey's multiple comparisons test	Mean Diff.	95% CI of diff.	Significant?	Summary
	30.3							87.2	66.2	25.6
	25.8							84.9	71.4	26.7			WT vs. 1A/A	-33.27	-43.77 to -22.76	Yes	****
	26.1												WT vs. 1B/B	-33.37	-43.87 to -22.86	Yes	****
	23.9												WT vs. 2A/A	-6.567	-17.07 to 3.937	No	ns
	31.5												WT vs. 3A/A	-9.933	-20.44 to 0.5703	No	ns
													WT vs. 3B/B	-4.133	-14.64 to 6.370	No	ns
Mean	25.7333	59	59.1	32.3	35.6667	29.8667	27.0667	84	66.6833	30.6	91.275		WT vs. 3C/C	-1.333	-11.84 to 9.170	No	ns
Standard deviation	1.10265	3.70405	4.77109	2.74955	3.57973	1.72948	1.3776	1.78195	1.6582	2.33766	0.71923		WT vs. 1B/B;2A/A	-58.27	-66.57 to -49.96	Yes	****
													WT vs. 1B/B;3C/C	-40.95	-49.25 to -32.65	Yes	****
													WT vs. 2A/A;3C/C	-4.867	-13.17 to 3.437	No	ns
													WT vs. 1B/B;2A/A;3C/C	-65.54	-75.01 to -56.07	Yes	****
													1A/A vs. 1B/B	-0.1	-12.96 to 12.76	No	ns
													1A/A vs. 2A/A	26.7	13.84 to 39.56	Yes	****
													1A/A vs. 3A/A	23.33	10.47 to 36.20	Yes	****
													1A/A vs. 3B/B	29.13	16.27 to 42.00	Yes	****
													1A/A vs. 3C/C	31.93	19.07 to 44.80	Yes	****
													1A/A vs. 1B/B;2A/A	-25	-36.14 to -13.86	Yes	****
													1A/A vs. 1B/B;3C/C	-7.683	-18.82 to 3.457	No	ns
													1A/A vs. 2A/A;3C/C	28.4	17.26 to 39.54	Yes	****
													1A/A vs. 1B/B;2A/A;3C/C	-32.28	-44.31 to -20.24	Yes	****
													1B/B vs. 2A/A	26.8	13.94 to 39.66	Yes	****
													1B/B vs. 3A/A	23.43	10.57 to 36.30	Yes	****
													1B/B vs. 3B/B	29.23	16.37 to 42.10	Yes	****
													1B/B vs. 3C/C	32.03	19.17 to 44.90	Yes	****
													1B/B vs. 1B/B;2A/A	-24.9	-36.04 to -13.76	Yes	****
													1B/B vs. 1B/B;3C/C	-7.583	-18.72 to 3.557	No	ns
													1B/B vs. 2A/A;3C/C	28.5	17.36 to 39.64	Yes	****
													1B/B vs. 1B/B;2A/A;3C/C	-32.18	-44.21 to -20.14	Yes	****
													2A/A vs. 3A/A	-3.367	-16.23 to 9.498	No	ns
													2A/A vs. 3B/B	2.433	-10.43 to 15.30	No	ns
													2A/A vs. 3C/C	5.233	-7.631 to 18.10	No	ns
													2A/A vs. 1B/B;2A/A	-51.7	-62.84 to -40.56	Yes	****
													2A/A vs. 1B/B;3C/C	-34.38	-45.52 to -23.24	Yes	****
													2A/A vs. 2A/A;3C/C	1.7	-9.441 to 12.84	No	ns
													2A/A vs. 1B/B;2A/A;3C/C	-58.98	-71.01 to -46.94	Yes	****
													3A/A vs. 3B/B	5.8	-7.064 to 18.66	No	ns
													3A/A vs. 3C/C	8.6	-4.264 to 21.46	No	ns
													3A/A vs. 1B/B;2A/A	-48.33	-59.47 to -37.19	Yes	****
													3A/A vs. 1B/B;3C/C	-31.02	-42.16 to -19.88	Yes	****
													3A/A vs. 2A/A;3C/C	5.067	-6.074 to 16.21	No	ns
													3A/A vs. 1B/B;2A/A;3C/C	-55.61	-67.64 to -43.57	Yes	****
													3B/B vs. 3C/C	2.8	-10.06 to 15.66	No	ns
													3B/B vs. 1B/B;2A/A	-54.13	-65.27 to -42.99	Yes	****
													3B/B vs. 1B/B;3C/C	-36.82	-47.96 to -25.68	Yes	****
													3B/B vs. 2A/A;3C/C	-0.7333	-11.87 to 10.41	No	ns
													3B/B vs. 1B/B;2A/A;3C/C	-61.41	-73.44 to -49.37	Yes	****
													3C/C vs. 1B/B;2A/A	-56.93	-68.07 to -45.79	Yes	****
													3C/C vs. 1B/B;3C/C	-39.62	-50.76 to -28.48	Yes	****
													3C/C vs. 2A/A;3C/C	-3.533	-14.67 to 7.607	No	ns
													3C/C vs. 1B/B;2A/A;3C/C	-64.21	-76.24 to -52.17	Yes	****
													1B/B;2A/A vs. 1B/B;3C/C	17.32	8.220 to 26.41	Yes	****
													1B/B;2A/A vs. 2A/A;3C/C	53.4	44.30 to 62.50	Yes	****
													1B/B;2A/A vs. 1B/B;2A/A;3C/C	-7.275	-17.45 to 2.895	No	ns
													1B/B;3C/C vs. 2A/A;3C/C	36.08	26.99 to 45.18	Yes	****
													1B/B;3C/C vs. 1B/B;2A/A;3C/C	-24.59	-34.76 to -14.42	Yes	****
													2A/A;3C/C vs. 1B/B;2A/A;3C/C	-60.68	-70.85 to -50.50	Yes	****
													Test details	Mean 1	Mean 2	Mean Diff.	SE of diff.	n1	n2	q	DF
													WT vs. 1A/A	25.73	59	-33.27	3.07	9	3	15.32	38
													WT vs. 1B/B	25.73	59.1	-33.37	3.07	9	3	15.37	38
													WT vs. 2A/A	25.73	32.3	-6.567	3.07	9	3	3.025	38
													WT vs. 3A/A	25.73	35.67	-9.933	3.07	9	3	4.576	38
													WT vs. 3B/B	25.73	29.87	-4.133	3.07	9	3	1.904	38
													WT vs. 3C/C	25.73	27.07	-1.333	3.07	9	3	0.6142	38
													WT vs. 1B/B;2A/A	25.73	84	-58.27	2.427	9	6	33.95	38
													WT vs. 1B/B;3C/C	25.73	66.68	-40.95	2.427	9	6	23.86	38
													WT vs. 2A/A;3C/C	25.73	30.6	-4.867	2.427	9	6	2.836	38
													WT vs. 1B/B;2A/A;3C/C	25.73	91.28	-65.54	2.767	9	4	33.49	38
													1A/A vs. 1B/B	59	59.1	-0.1	3.76	3	3	0.03761	38
													1A/A vs. 2A/A	59	32.3	26.7	3.76	3	3	10.04	38
													1A/A vs. 3A/A	59	35.67	23.33	3.76	3	3	8.776	38
													1A/A vs. 3B/B	59	29.87	29.13	3.76	3	3	10.96	38
													1A/A vs. 3C/C	59	27.07	31.93	3.76	3	3	12.01	38
													1A/A vs. 1B/B;2A/A	59	84	-25	3.256	3	6	10.86	38
													1A/A vs. 1B/B;3C/C	59	66.68	-7.683	3.256	3	6	3.337	38
													1A/A vs. 2A/A;3C/C	59	30.6	28.4	3.256	3	6	12.33	38
													1A/A vs. 1B/B;2A/A;3C/C	59	91.28	-32.28	3.517	3	4	12.98	38
													1B/B vs. 2A/A	59.1	32.3	26.8	3.76	3	3	10.08	38
													1B/B vs. 3A/A	59.1	35.67	23.43	3.76	3	3	8.813	38
													1B/B vs. 3B/B	59.1	29.87	29.23	3.76	3	3	10.99	38
													1B/B vs. 3C/C	59.1	27.07	32.03	3.76	3	3	12.05	38
													1B/B vs. 1B/B;2A/A	59.1	84	-24.9	3.256	3	6	10.81	38
													1B/B vs. 1B/B;3C/C	59.1	66.68	-7.583	3.256	3	6	3.293	38
													1B/B vs. 2A/A;3C/C	59.1	30.6	28.5	3.256	3	6	12.38	38
													1B/B vs. 1B/B;2A/A;3C/C	59.1	91.28	-32.18	3.517	3	4	12.94	38
													2A/A vs. 3A/A	32.3	35.67	-3.367	3.76	3	3	1.266	38
													2A/A vs. 3B/B	32.3	29.87	2.433	3.76	3	3	0.9152	38
													2A/A vs. 3C/C	32.3	27.07	5.233	3.76	3	3	1.968	38
													2A/A vs. 1B/B;2A/A	32.3	84	-51.7	3.256	3	6	22.45	38
													2A/A vs. 1B/B;3C/C	32.3	66.68	-34.38	3.256	3	6	14.93	38
													2A/A vs. 2A/A;3C/C	32.3	30.6	1.7	3.256	3	6	0.7383	38
													2A/A vs. 1B/B;2A/A;3C/C	32.3	91.28	-58.98	3.517	3	4	23.71	38
													3A/A vs. 3B/B	35.67	29.87	5.8	3.76	3	3	2.181	38
													3A/A vs. 3C/C	35.67	27.07	8.6	3.76	3	3	3.234	38
													3A/A vs. 1B/B;2A/A	35.67	84	-48.33	3.256	3	6	20.99	38
													3A/A vs. 1B/B;3C/C	35.67	66.68	-31.02	3.256	3	6	13.47	38
													3A/A vs. 2A/A;3C/C	35.67	30.6	5.067	3.256	3	6	2.2	38
													3A/A vs. 1B/B;2A/A;3C/C	35.67	91.28	-55.61	3.517	3	4	22.36	38
													3B/B vs. 3C/C	29.87	27.07	2.8	3.76	3	3	1.053	38
													3B/B vs. 1B/B;2A/A	29.87	84	-54.13	3.256	3	6	23.51	38
													3B/B vs. 1B/B;3C/C	29.87	66.68	-36.82	3.256	3	6	15.99	38
													3B/B vs. 2A/A;3C/C	29.87	30.6	-0.7333	3.256	3	6	0.3185	38
													3B/B vs. 1B/B;2A/A;3C/C	29.87	91.28	-61.41	3.517	3	4	24.69	38
													3C/C vs. 1B/B;2A/A	27.07	84	-56.93	3.256	3	6	24.73	38
													3C/C vs. 1B/B;3C/C	27.07	66.68	-39.62	3.256	3	6	17.21	38
													3C/C vs. 2A/A;3C/C	27.07	30.6	-3.533	3.256	3	6	1.534	38
													3C/C vs. 1B/B;2A/A;3C/C	27.07	91.28	-64.21	3.517	3	4	25.82	38
													1B/B;2A/A vs. 1B/B;3C/C	84	66.68	17.32	2.659	6	6	9.211	38
													1B/B;2A/A vs. 2A/A;3C/C	84	30.6	53.4	2.659	6	6	28.4	38
													1B/B;2A/A vs. 1B/B;2A/A;3C/C	84	91.28	-7.275	2.973	6	4	3.461	38
													1B/B;3C/C vs. 2A/A;3C/C	66.68	30.6	36.08	2.659	6	6	19.19	38
													1B/B;3C/C vs. 1B/B;2A/A;3C/C	66.68	91.28	-24.59	2.973	6	4	11.7	38
													2A/A;3C/C vs. 1B/B;2A/A;3C/C	30.6	91.28	-60.68	2.973	6	4	28.87	38

### Sheet: Figure 3C
Figure 3C Adult heart mbnl1 exon 5 PSI													Ordinary one-way ANOVA multiple comparisons
	WT	1A/A	1B/B	2A/A	3A/A	3B/B	3C/C	1B/B;2A/A	1B/B;3C/C	2A/A;3C/C	1B/B;2A/A;3C/C		Number of families	1
	10	34.1	45	12.2	9.3	9.9	8.3	50.2	35.5	12.5	65.8		Number of comparisons per family	55
	8.8	33.8	40.7	12.3	14.1	8.3	11.7	47.4	44.2	12.6	66.8		Alpha	0.05
	10.8	41.8	33.6	9.2	11	11.8	5.2	48.5	33.3	5.1	77.3
	8.9							45.9	34.5	25.1	67.9		Tukey's multiple comparisons test	Mean Diff.	95% CI of diff.	Significant?	Summary
	10							50.4	40.1	17.5
	10.8							55.5	35.4	24.5			WT vs. 1A/A	-25.92	-35.84 to -16.00	Yes	****
	8												WT vs. 1B/B	-29.12	-39.04 to -19.20	Yes	****
	14.1												WT vs. 2A/A	-0.5889	-10.51 to 9.330	No	ns
	14.4												WT vs. 3A/A	-0.8222	-10.74 to 9.097	No	ns
													WT vs. 3B/B	0.6444	-9.275 to 10.56	No	ns
Mean	10.6444	36.5667	39.7667	11.2333	11.4667	10	8.4	49.65	37.1667	16.2167	69.45		WT vs. 3C/C	2.244	-7.675 to 12.16	No	ns
Standard error	0.748723	2.6181	3.32382	1.01708	1.40515	1.0116	1.87705	1.36058	1.69345	3.16042	2.65157		WT vs. 1B/B;2A/A	-39.01	-46.85 to -31.16	Yes	****
													WT vs. 1B/B;3C/C	-26.52	-34.36 to -18.68	Yes	****
													WT vs. 2A/A;3C/C	-5.572	-13.41 to 2.269	No	ns
													WT vs. 1B/B;2A/A;3C/C	-58.81	-67.75 to -49.86	Yes	****
													1A/A vs. 1B/B	-3.2	-15.35 to 8.948	No	ns
													1A/A vs. 2A/A	25.33	13.19 to 37.48	Yes	****
													1A/A vs. 3A/A	25.1	12.95 to 37.25	Yes	****
													1A/A vs. 3B/B	26.57	14.42 to 38.71	Yes	****
													1A/A vs. 3C/C	28.17	16.02 to 40.31	Yes	****
													1A/A vs. 1B/B;2A/A	-13.08	-23.60 to -2.563	Yes	**
													1A/A vs. 1B/B;3C/C	-0.6	-11.12 to 9.921	No	ns
													1A/A vs. 2A/A;3C/C	20.35	9.829 to 30.87	Yes	****
													1A/A vs. 1B/B;2A/A;3C/C	-32.88	-44.25 to -21.52	Yes	****
													1B/B vs. 2A/A	28.53	16.39 to 40.68	Yes	****
													1B/B vs. 3A/A	28.3	16.15 to 40.45	Yes	****
													1B/B vs. 3B/B	29.77	17.62 to 41.91	Yes	****
													1B/B vs. 3C/C	31.37	19.22 to 43.51	Yes	****
													1B/B vs. 1B/B;2A/A	-9.883	-20.40 to 0.6373	No	ns
													1B/B vs. 1B/B;3C/C	2.6	-7.921 to 13.12	No	ns
													1B/B vs. 2A/A;3C/C	23.55	13.03 to 34.07	Yes	****
													1B/B vs. 1B/B;2A/A;3C/C	-29.68	-41.05 to -18.32	Yes	****
													2A/A vs. 3A/A	-0.2333	-12.38 to 11.91	No	ns
													2A/A vs. 3B/B	1.233	-10.91 to 13.38	No	ns
													2A/A vs. 3C/C	2.833	-9.315 to 14.98	No	ns
													2A/A vs. 1B/B;2A/A	-38.42	-48.94 to -27.90	Yes	****
													2A/A vs. 1B/B;3C/C	-25.93	-36.45 to -15.41	Yes	****
													2A/A vs. 2A/A;3C/C	-4.983	-15.50 to 5.537	No	ns
													2A/A vs. 1B/B;2A/A;3C/C	-58.22	-69.58 to -46.85	Yes	****
													3A/A vs. 3B/B	1.467	-10.68 to 13.61	No	ns
													3A/A vs. 3C/C	3.067	-9.082 to 15.21	No	ns
													3A/A vs. 1B/B;2A/A	-38.18	-48.70 to -27.66	Yes	****
													3A/A vs. 1B/B;3C/C	-25.7	-36.22 to -15.18	Yes	****
													3A/A vs. 2A/A;3C/C	-4.75	-15.27 to 5.771	No	ns
													3A/A vs. 1B/B;2A/A;3C/C	-57.98	-69.35 to -46.62	Yes	****
													3B/B vs. 3C/C	1.6	-10.55 to 13.75	No	ns
													3B/B vs. 1B/B;2A/A	-39.65	-50.17 to -29.13	Yes	****
													3B/B vs. 1B/B;3C/C	-27.17	-37.69 to -16.65	Yes	****
													3B/B vs. 2A/A;3C/C	-6.217	-16.74 to 4.304	No	ns
													3B/B vs. 1B/B;2A/A;3C/C	-59.45	-70.81 to -48.09	Yes	****
													3C/C vs. 1B/B;2A/A	-41.25	-51.77 to -30.73	Yes	****
													3C/C vs. 1B/B;3C/C	-28.77	-39.29 to -18.25	Yes	****
													3C/C vs. 2A/A;3C/C	-7.817	-18.34 to 2.704	No	ns
													3C/C vs. 1B/B;2A/A;3C/C	-61.05	-72.41 to -49.69	Yes	****
													1B/B;2A/A vs. 1B/B;3C/C	12.48	3.893 to 21.07	Yes	***
													1B/B;2A/A vs. 2A/A;3C/C	33.43	24.84 to 42.02	Yes	****
													1B/B;2A/A vs. 1B/B;2A/A;3C/C	-19.8	-29.40 to -10.20	Yes	****
													1B/B;3C/C vs. 2A/A;3C/C	20.95	12.36 to 29.54	Yes	****
													1B/B;3C/C vs. 1B/B;2A/A;3C/C	-32.28	-41.89 to -22.68	Yes	****
													2A/A;3C/C vs. 1B/B;2A/A;3C/C	-53.23	-62.84 to -43.63	Yes	****
													Test details	Mean 1	Mean 2	Mean Diff.	SE of diff.	n1	n2	q	DF
													WT vs. 1A/A	10.64	36.57	-25.92	2.899	9	3	12.64	38
													WT vs. 1B/B	10.64	39.77	-29.12	2.899	9	3	14.21	38
													WT vs. 2A/A	10.64	11.23	-0.5889	2.899	9	3	0.2872	38
													WT vs. 3A/A	10.64	11.47	-0.8222	2.899	9	3	0.4011	38
													WT vs. 3B/B	10.64	10	0.6444	2.899	9	3	0.3143	38
													WT vs. 3C/C	10.64	8.4	2.244	2.899	9	3	1.095	38
													WT vs. 1B/B;2A/A	10.64	49.65	-39.01	2.292	9	6	24.07	38
													WT vs. 1B/B;3C/C	10.64	37.17	-26.52	2.292	9	6	16.36	38
													WT vs. 2A/A;3C/C	10.64	16.22	-5.572	2.292	9	6	3.438	38
													WT vs. 1B/B;2A/A;3C/C	10.64	69.45	-58.81	2.613	9	4	31.82	38
													1A/A vs. 1B/B	36.57	39.77	-3.2	3.551	3	3	1.274	38
													1A/A vs. 2A/A	36.57	11.23	25.33	3.551	3	3	10.09	38
													1A/A vs. 3A/A	36.57	11.47	25.1	3.551	3	3	9.997	38
													1A/A vs. 3B/B	36.57	10	26.57	3.551	3	3	10.58	38
													1A/A vs. 3C/C	36.57	8.4	28.17	3.551	3	3	11.22	38
													1A/A vs. 1B/B;2A/A	36.57	49.65	-13.08	3.075	3	6	6.017	38
													1A/A vs. 1B/B;3C/C	36.57	37.17	-0.6	3.075	3	6	0.2759	38
													1A/A vs. 2A/A;3C/C	36.57	16.22	20.35	3.075	3	6	9.359	38
													1A/A vs. 1B/B;2A/A;3C/C	36.57	69.45	-32.88	3.322	3	4	14	38
													1B/B vs. 2A/A	39.77	11.23	28.53	3.551	3	3	11.36	38
													1B/B vs. 3A/A	39.77	11.47	28.3	3.551	3	3	11.27	38
													1B/B vs. 3B/B	39.77	10	29.77	3.551	3	3	11.86	38
													1B/B vs. 3C/C	39.77	8.4	31.37	3.551	3	3	12.49	38
													1B/B vs. 1B/B;2A/A	39.77	49.65	-9.883	3.075	3	6	4.545	38
													1B/B vs. 1B/B;3C/C	39.77	37.17	2.6	3.075	3	6	1.196	38
													1B/B vs. 2A/A;3C/C	39.77	16.22	23.55	3.075	3	6	10.83	38
													1B/B vs. 1B/B;2A/A;3C/C	39.77	69.45	-29.68	3.322	3	4	12.64	38
													2A/A vs. 3A/A	11.23	11.47	-0.2333	3.551	3	3	0.09293	38
													2A/A vs. 3B/B	11.23	10	1.233	3.551	3	3	0.4912	38
													2A/A vs. 3C/C	11.23	8.4	2.833	3.551	3	3	1.128	38
													2A/A vs. 1B/B;2A/A	11.23	49.65	-38.42	3.075	3	6	17.67	38
													2A/A vs. 1B/B;3C/C	11.23	37.17	-25.93	3.075	3	6	11.93	38
													2A/A vs. 2A/A;3C/C	11.23	16.22	-4.983	3.075	3	6	2.292	38
													2A/A vs. 1B/B;2A/A;3C/C	11.23	69.45	-58.22	3.322	3	4	24.79	38
													3A/A vs. 3B/B	11.47	10	1.467	3.551	3	3	0.5841	38
													3A/A vs. 3C/C	11.47	8.4	3.067	3.551	3	3	1.221	38
													3A/A vs. 1B/B;2A/A	11.47	49.65	-38.18	3.075	3	6	17.56	38
													3A/A vs. 1B/B;3C/C	11.47	37.17	-25.7	3.075	3	6	11.82	38
													3A/A vs. 2A/A;3C/C	11.47	16.22	-4.75	3.075	3	6	2.184	38
													3A/A vs. 1B/B;2A/A;3C/C	11.47	69.45	-57.98	3.322	3	4	24.69	38
													3B/B vs. 3C/C	10	8.4	1.6	3.551	3	3	0.6372	38
													3B/B vs. 1B/B;2A/A	10	49.65	-39.65	3.075	3	6	18.23	38
													3B/B vs. 1B/B;3C/C	10	37.17	-27.17	3.075	3	6	12.49	38
													3B/B vs. 2A/A;3C/C	10	16.22	-6.217	3.075	3	6	2.859	38
													3B/B vs. 1B/B;2A/A;3C/C	10	69.45	-59.45	3.322	3	4	25.31	38
													3C/C vs. 1B/B;2A/A	8.4	49.65	-41.25	3.075	3	6	18.97	38
													3C/C vs. 1B/B;3C/C	8.4	37.17	-28.77	3.075	3	6	13.23	38
													3C/C vs. 2A/A;3C/C	8.4	16.22	-7.817	3.075	3	6	3.595	38
													3C/C vs. 1B/B;2A/A;3C/C	8.4	69.45	-61.05	3.322	3	4	25.99	38
													1B/B;2A/A vs. 1B/B;3C/C	49.65	37.17	12.48	2.511	6	6	7.031	38
													1B/B;2A/A vs. 2A/A;3C/C	49.65	16.22	33.43	2.511	6	6	18.83	38
													1B/B;2A/A vs. 1B/B;2A/A;3C/C	49.65	69.45	-19.8	2.807	6	4	9.975	38
													1B/B;3C/C vs. 2A/A;3C/C	37.17	16.22	20.95	2.511	6	6	11.8	38
													1B/B;3C/C vs. 1B/B;2A/A;3C/C	37.17	69.45	-32.28	2.807	6	4	16.26	38
													2A/A;3C/C vs. 1B/B;2A/A;3C/C	16.22	69.45	-53.23	2.807	6	4	26.82	38

### Sheet: Figure 3D
Figure 3D Adult brain mbnl1 exon 5 PSI													Ordinary one-way ANOVA multiple comparisons
	WT	1A/A	1B/B	2A/A	3A/A	3B/B	3C/C	1B/B;2A/A	1B/B;3C/C	2A/A;3C/C	1B/B;2A/A;3C/C		Number of families	1
	28.1	50.9	51.3	47.5	28.1	47.9	36.4	68.6	51.9	53.8	69.7		Number of comparisons per family	55
	40.7	52.8	55	48.8	36.9	36.3	42.5	72.4	51.6	45.6	66.2		Alpha	0.05
	36.5	50.4	45	43.5	39.7	44.5	49.9	69.5	53.7	47	69.8
	34.1							63.2	58.5	53.4	59.5		Tukey's multiple comparisons test	Mean Diff.	95% CI of diff.	Significant?	Summary
	40.8							67.4	56.4	53.1
	39.5							67.3	58.1				WT vs. 1A/A	-13.86	-23.88 to -3.832	Yes	**
	34.3												WT vs. 1B/B	-12.92	-22.95 to -2.898	Yes	**
	39.7												WT vs. 2A/A	-9.089	-19.11 to 0.9351	No	ns
	43.9												WT vs. 3A/A	2.611	-7.413 to 12.64	No	ns
													WT vs. 3B/B	-5.389	-15.41 to 4.635	No	ns
Mean	37.5111	51.3667	50.4333	46.6	34.9	42.9	42.9333	68.0667	55.0333	50.58	66.3		WT vs. 3C/C	-5.422	-15.45 to 4.602	No	ns
Standard error	1.59029	0.731057	2.91909	1.59478	3.49476	3.44287	3.90313	1.23603	1.24731	1.76477	2.41626		WT vs. 1B/B;2A/A	-30.56	-38.48 to -22.63	Yes	****
													WT vs. 1B/B;3C/C	-17.52	-25.45 to -9.598	Yes	****
													WT vs. 2A/A;3C/C	-13.07	-21.46 to -4.682	Yes	***
													WT vs. 1B/B;2A/A;3C/C	-28.79	-37.82 to -19.75	Yes	****
													1A/A vs. 1B/B	0.9333	-11.34 to 13.21	No	ns
													1A/A vs. 2A/A	4.767	-7.510 to 17.04	No	ns
													1A/A vs. 3A/A	16.47	4.190 to 28.74	Yes	**
													1A/A vs. 3B/B	8.467	-3.810 to 20.74	No	ns
													1A/A vs. 3C/C	8.433	-3.844 to 20.71	No	ns
													1A/A vs. 1B/B;2A/A	-16.7	-27.33 to -6.068	Yes	***
													1A/A vs. 1B/B;3C/C	-3.667	-14.30 to 6.965	No	ns
													1A/A vs. 2A/A;3C/C	0.7867	-10.19 to 11.77	No	ns
													1A/A vs. 1B/B;2A/A;3C/C	-14.93	-26.42 to -3.449	Yes	**
													1B/B vs. 2A/A	3.833	-8.444 to 16.11	No	ns
													1B/B vs. 3A/A	15.53	3.256 to 27.81	Yes	**
													1B/B vs. 3B/B	7.533	-4.744 to 19.81	No	ns
													1B/B vs. 3C/C	7.5	-4.777 to 19.78	No	ns
													1B/B vs. 1B/B;2A/A	-17.63	-28.27 to -7.001	Yes	****
													1B/B vs. 1B/B;3C/C	-4.6	-15.23 to 6.032	No	ns
													1B/B vs. 2A/A;3C/C	-0.1467	-11.13 to 10.83	No	ns
													1B/B vs. 1B/B;2A/A;3C/C	-15.87	-27.35 to -4.383	Yes	**
													2A/A vs. 3A/A	11.7	-0.5768 to 23.98	No	ns
													2A/A vs. 3B/B	3.7	-8.577 to 15.98	No	ns
													2A/A vs. 3C/C	3.667	-8.610 to 15.94	No	ns
													2A/A vs. 1B/B;2A/A	-21.47	-32.10 to -10.83	Yes	****
													2A/A vs. 1B/B;3C/C	-8.433	-19.07 to 2.199	No	ns
													2A/A vs. 2A/A;3C/C	-3.98	-14.96 to 7.001	No	ns
													2A/A vs. 1B/B;2A/A;3C/C	-19.7	-31.18 to -8.216	Yes	****
													3A/A vs. 3B/B	-8	-20.28 to 4.277	No	ns
													3A/A vs. 3C/C	-8.033	-20.31 to 4.244	No	ns
													3A/A vs. 1B/B;2A/A	-33.17	-43.80 to -22.53	Yes	****
													3A/A vs. 1B/B;3C/C	-20.13	-30.77 to -9.501	Yes	****
													3A/A vs. 2A/A;3C/C	-15.68	-26.66 to -4.699	Yes	***
													3A/A vs. 1B/B;2A/A;3C/C	-31.4	-42.88 to -19.92	Yes	****
													3B/B vs. 3C/C	-0.03333	-12.31 to 12.24	No	ns
													3B/B vs. 1B/B;2A/A	-25.17	-35.80 to -14.53	Yes	****
													3B/B vs. 1B/B;3C/C	-12.13	-22.77 to -1.501	Yes	*
													3B/B vs. 2A/A;3C/C	-7.68	-18.66 to 3.301	No	ns
													3B/B vs. 1B/B;2A/A;3C/C	-23.4	-34.88 to -11.92	Yes	****
													3C/C vs. 1B/B;2A/A	-25.13	-35.77 to -14.50	Yes	****
													3C/C vs. 1B/B;3C/C	-12.1	-22.73 to -1.468	Yes	*
													3C/C vs. 2A/A;3C/C	-7.647	-18.63 to 3.334	No	ns
													3C/C vs. 1B/B;2A/A;3C/C	-23.37	-34.85 to -11.88	Yes	****
													1B/B;2A/A vs. 1B/B;3C/C	13.03	4.352 to 21.71	Yes	***
													1B/B;2A/A vs. 2A/A;3C/C	17.49	8.382 to 26.59	Yes	****
													1B/B;2A/A vs. 1B/B;2A/A;3C/C	1.767	-7.939 to 11.47	No	ns
													1B/B;3C/C vs. 2A/A;3C/C	4.453	-4.651 to 13.56	No	ns
													1B/B;3C/C vs. 1B/B;2A/A;3C/C	-11.27	-20.97 to -1.561	Yes	*
													2A/A;3C/C vs. 1B/B;2A/A;3C/C	-15.72	-25.81 to -5.634	Yes	***
													Test details	Mean 1	Mean 2	Mean Diff.	SE of diff.	n1	n2	q	DF
													WT vs. 1A/A	37.51	51.37	-13.86	2.925	9	3	6.699	37
													WT vs. 1B/B	37.51	50.43	-12.92	2.925	9	3	6.247	37
													WT vs. 2A/A	37.51	46.6	-9.089	2.925	9	3	4.394	37
													WT vs. 3A/A	37.51	34.9	2.611	2.925	9	3	1.262	37
													WT vs. 3B/B	37.51	42.9	-5.389	2.925	9	3	2.605	37
													WT vs. 3C/C	37.51	42.93	-5.422	2.925	9	3	2.621	37
													WT vs. 1B/B;2A/A	37.51	68.07	-30.56	2.313	9	6	18.69	37
													WT vs. 1B/B;3C/C	37.51	55.03	-17.52	2.313	9	6	10.72	37
													WT vs. 2A/A;3C/C	37.51	50.58	-13.07	2.447	9	5	7.552	37
													WT vs. 1B/B;2A/A;3C/C	37.51	66.3	-28.79	2.637	9	4	15.44	37
													1A/A vs. 1B/B	51.37	50.43	0.9333	3.583	3	3	0.3684	37
													1A/A vs. 2A/A	51.37	46.6	4.767	3.583	3	3	1.882	37
													1A/A vs. 3A/A	51.37	34.9	16.47	3.583	3	3	6.5	37
													1A/A vs. 3B/B	51.37	42.9	8.467	3.583	3	3	3.342	37
													1A/A vs. 3C/C	51.37	42.93	8.433	3.583	3	3	3.329	37
													1A/A vs. 1B/B;2A/A	51.37	68.07	-16.7	3.103	3	6	7.612	37
													1A/A vs. 1B/B;3C/C	51.37	55.03	-3.667	3.103	3	6	1.671	37
													1A/A vs. 2A/A;3C/C	51.37	50.58	0.7867	3.204	3	5	0.3472	37
													1A/A vs. 1B/B;2A/A;3C/C	51.37	66.3	-14.93	3.351	3	4	6.302	37
													1B/B vs. 2A/A	50.43	46.6	3.833	3.583	3	3	1.513	37
													1B/B vs. 3A/A	50.43	34.9	15.53	3.583	3	3	6.132	37
													1B/B vs. 3B/B	50.43	42.9	7.533	3.583	3	3	2.974	37
													1B/B vs. 3C/C	50.43	42.93	7.5	3.583	3	3	2.961	37
													1B/B vs. 1B/B;2A/A	50.43	68.07	-17.63	3.103	3	6	8.037	37
													1B/B vs. 1B/B;3C/C	50.43	55.03	-4.6	3.103	3	6	2.097	37
													1B/B vs. 2A/A;3C/C	50.43	50.58	-0.1467	3.204	3	5	0.06473	37
													1B/B vs. 1B/B;2A/A;3C/C	50.43	66.3	-15.87	3.351	3	4	6.696	37
													2A/A vs. 3A/A	46.6	34.9	11.7	3.583	3	3	4.619	37
													2A/A vs. 3B/B	46.6	42.9	3.7	3.583	3	3	1.461	37
													2A/A vs. 3C/C	46.6	42.93	3.667	3.583	3	3	1.447	37
													2A/A vs. 1B/B;2A/A	46.6	68.07	-21.47	3.103	3	6	9.785	37
													2A/A vs. 1B/B;3C/C	46.6	55.03	-8.433	3.103	3	6	3.844	37
													2A/A vs. 2A/A;3C/C	46.6	50.58	-3.98	3.204	3	5	1.757	37
													2A/A vs. 1B/B;2A/A;3C/C	46.6	66.3	-19.7	3.351	3	4	8.313	37
													3A/A vs. 3B/B	34.9	42.9	-8	3.583	3	3	3.158	37
													3A/A vs. 3C/C	34.9	42.93	-8.033	3.583	3	3	3.171	37
													3A/A vs. 1B/B;2A/A	34.9	68.07	-33.17	3.103	3	6	15.12	37
													3A/A vs. 1B/B;3C/C	34.9	55.03	-20.13	3.103	3	6	9.177	37
													3A/A vs. 2A/A;3C/C	34.9	50.58	-15.68	3.204	3	5	6.92	37
													3A/A vs. 1B/B;2A/A;3C/C	34.9	66.3	-31.4	3.351	3	4	13.25	37
													3B/B vs. 3C/C	42.9	42.93	-0.03333	3.583	3	3	0.01316	37
													3B/B vs. 1B/B;2A/A	42.9	68.07	-25.17	3.103	3	6	11.47	37
													3B/B vs. 1B/B;3C/C	42.9	55.03	-12.13	3.103	3	6	5.531	37
													3B/B vs. 2A/A;3C/C	42.9	50.58	-7.68	3.204	3	5	3.389	37
													3B/B vs. 1B/B;2A/A;3C/C	42.9	66.3	-23.4	3.351	3	4	9.875	37
													3C/C vs. 1B/B;2A/A	42.93	68.07	-25.13	3.103	3	6	11.46	37
													3C/C vs. 1B/B;3C/C	42.93	55.03	-12.1	3.103	3	6	5.515	37
													3C/C vs. 2A/A;3C/C	42.93	50.58	-7.647	3.204	3	5	3.375	37
													3C/C vs. 1B/B;2A/A;3C/C	42.93	66.3	-23.37	3.351	3	4	9.861	37
													1B/B;2A/A vs. 1B/B;3C/C	68.07	55.03	13.03	2.533	6	6	7.276	37
													1B/B;2A/A vs. 2A/A;3C/C	68.07	50.58	17.49	2.657	6	5	9.308	37
													1B/B;2A/A vs. 1B/B;2A/A;3C/C	68.07	66.3	1.767	2.832	6	4	0.8821	37
													1B/B;3C/C vs. 2A/A;3C/C	55.03	50.58	4.453	2.657	6	5	2.37	37
													1B/B;3C/C vs. 1B/B;2A/A;3C/C	55.03	66.3	-11.27	2.832	6	4	5.626	37
													2A/A;3C/C vs. 1B/B;2A/A;3C/C	50.58	66.3	-15.72	2.943	5	4	7.553	37

### Sheet: Figure 3E
Figure 3E Adult cornea mbnl1 exon 5 PSI													Ordinary one-way ANOVA multiple comparisons
	WT	1A/A	1B/B	2A/A	3A/A	3B/B	3C/C	1B/B;2A/A	1B/B;3C/C	2A/A;3C/C	1B/B;2A/A;3C/C		Number of families	1
	47.5	59.3	65.7	49.5	52.9	42.3	49.2	75.6	77.6	53.5	75.2		Number of comparisons per family	55
	50.2	66.4	75.3	52.4	55	30.4	50.5	69.6	71.2	54.8	75.2		Alpha	0.05
	30.5	54.3	37.8	35.8	58.1	42.2	43.1	68.9	69.8	40.3	76.6
													Tukey's multiple comparisons test	Mean Diff.	95% CI of diff.	Significant?	Summary
Mean	42.7333	60	59.6	45.9	55.3333	38.3	47.6	71.3667	72.8667	49.5333	75.6667
Standard error	6.16613	3.51046	11.2468	5.11892	1.51033	3.95011	2.28108	2.12629	2.40093	4.63189	0.466667		WT vs. 1A/A	-17.27	-41.75 to 7.221	No	ns
													WT vs. 1B/B	-16.87	-41.35 to 7.621	No	ns
													WT vs. 2A/A	-3.167	-27.65 to 21.32	No	ns
													WT vs. 3A/A	-12.6	-37.09 to 11.89	No	ns
													WT vs. 3B/B	4.433	-20.05 to 28.92	No	ns
													WT vs. 3C/C	-4.867	-29.35 to 19.62	No	ns
													WT vs. 1B/B;2A/A	-28.63	-53.12 to -4.145	Yes	*
													WT vs. 1B/B;3C/C	-30.13	-54.62 to -5.645	Yes	**
													WT vs. 2A/A;3C/C	-6.8	-31.29 to 17.69	No	ns
													WT vs. 1B/B;2A/A;3C/C	-32.93	-57.42 to -8.445	Yes	**
													1A/A vs. 1B/B	0.4	-24.09 to 24.89	No	ns
													1A/A vs. 2A/A	14.1	-10.39 to 38.59	No	ns
													1A/A vs. 3A/A	4.667	-19.82 to 29.15	No	ns
													1A/A vs. 3B/B	21.7	-2.788 to 46.19	No	ns
													1A/A vs. 3C/C	12.4	-12.09 to 36.89	No	ns
													1A/A vs. 1B/B;2A/A	-11.37	-35.85 to 13.12	No	ns
													1A/A vs. 1B/B;3C/C	-12.87	-37.35 to 11.62	No	ns
													1A/A vs. 2A/A;3C/C	10.47	-14.02 to 34.95	No	ns
													1A/A vs. 1B/B;2A/A;3C/C	-15.67	-40.15 to 8.821	No	ns
													1B/B vs. 2A/A	13.7	-10.79 to 38.19	No	ns
													1B/B vs. 3A/A	4.267	-20.22 to 28.75	No	ns
													1B/B vs. 3B/B	21.3	-3.188 to 45.79	No	ns
													1B/B vs. 3C/C	12	-12.49 to 36.49	No	ns
													1B/B vs. 1B/B;2A/A	-11.77	-36.25 to 12.72	No	ns
													1B/B vs. 1B/B;3C/C	-13.27	-37.75 to 11.22	No	ns
													1B/B vs. 2A/A;3C/C	10.07	-14.42 to 34.55	No	ns
													1B/B vs. 1B/B;2A/A;3C/C	-16.07	-40.55 to 8.421	No	ns
													2A/A vs. 3A/A	-9.433	-33.92 to 15.05	No	ns
													2A/A vs. 3B/B	7.6	-16.89 to 32.09	No	ns
													2A/A vs. 3C/C	-1.7	-26.19 to 22.79	No	ns
													2A/A vs. 1B/B;2A/A	-25.47	-49.95 to -0.9787	Yes	*
													2A/A vs. 1B/B;3C/C	-26.97	-51.45 to -2.479	Yes	*
													2A/A vs. 2A/A;3C/C	-3.633	-28.12 to 20.85	No	ns
													2A/A vs. 1B/B;2A/A;3C/C	-29.77	-54.25 to -5.279	Yes	**
													3A/A vs. 3B/B	17.03	-7.455 to 41.52	No	ns
													3A/A vs. 3C/C	7.733	-16.75 to 32.22	No	ns
													3A/A vs. 1B/B;2A/A	-16.03	-40.52 to 8.455	No	ns
													3A/A vs. 1B/B;3C/C	-17.53	-42.02 to 6.955	No	ns
													3A/A vs. 2A/A;3C/C	5.8	-18.69 to 30.29	No	ns
													3A/A vs. 1B/B;2A/A;3C/C	-20.33	-44.82 to 4.155	No	ns
													3B/B vs. 3C/C	-9.3	-33.79 to 15.19	No	ns
													3B/B vs. 1B/B;2A/A	-33.07	-57.55 to -8.579	Yes	**
													3B/B vs. 1B/B;3C/C	-34.57	-59.05 to -10.08	Yes	**
													3B/B vs. 2A/A;3C/C	-11.23	-35.72 to 13.25	No	ns
													3B/B vs. 1B/B;2A/A;3C/C	-37.37	-61.85 to -12.88	Yes	***
													3C/C vs. 1B/B;2A/A	-23.77	-48.25 to 0.7213	No	ns
													3C/C vs. 1B/B;3C/C	-25.27	-49.75 to -0.7787	Yes	*
													3C/C vs. 2A/A;3C/C	-1.933	-26.42 to 22.55	No	ns
													3C/C vs. 1B/B;2A/A;3C/C	-28.07	-52.55 to -3.579	Yes	*
													1B/B;2A/A vs. 1B/B;3C/C	-1.5	-25.99 to 22.99	No	ns
													1B/B;2A/A vs. 2A/A;3C/C	21.83	-2.655 to 46.32	No	ns
													1B/B;2A/A vs. 1B/B;2A/A;3C/C	-4.3	-28.79 to 20.19	No	ns
													1B/B;3C/C vs. 2A/A;3C/C	23.33	-1.155 to 47.82	No	ns
													1B/B;3C/C vs. 1B/B;2A/A;3C/C	-2.8	-27.29 to 21.69	No	ns
													2A/A;3C/C vs. 1B/B;2A/A;3C/C	-26.13	-50.62 to -1.645	Yes	*
													Test details	Mean 1	Mean 2	Mean Diff.	SE of diff.	n1	n2	q	DF
													WT vs. 1A/A	42.73	60	-17.27	6.85	3	3	3.565	22
													WT vs. 1B/B	42.73	59.6	-16.87	6.85	3	3	3.482	22
													WT vs. 2A/A	42.73	45.9	-3.167	6.85	3	3	0.6538	22
													WT vs. 3A/A	42.73	55.33	-12.6	6.85	3	3	2.601	22
													WT vs. 3B/B	42.73	38.3	4.433	6.85	3	3	0.9153	22
													WT vs. 3C/C	42.73	47.6	-4.867	6.85	3	3	1.005	22
													WT vs. 1B/B;2A/A	42.73	71.37	-28.63	6.85	3	3	5.911	22
													WT vs. 1B/B;3C/C	42.73	72.87	-30.13	6.85	3	3	6.221	22
													WT vs. 2A/A;3C/C	42.73	49.53	-6.8	6.85	3	3	1.404	22
													WT vs. 1B/B;2A/A;3C/C	42.73	75.67	-32.93	6.85	3	3	6.799	22
													1A/A vs. 1B/B	60	59.6	0.4	6.85	3	3	0.08258	22
													1A/A vs. 2A/A	60	45.9	14.1	6.85	3	3	2.911	22
													1A/A vs. 3A/A	60	55.33	4.667	6.85	3	3	0.9634	22
													1A/A vs. 3B/B	60	38.3	21.7	6.85	3	3	4.48	22
													1A/A vs. 3C/C	60	47.6	12.4	6.85	3	3	2.56	22
													1A/A vs. 1B/B;2A/A	60	71.37	-11.37	6.85	3	3	2.347	22
													1A/A vs. 1B/B;3C/C	60	72.87	-12.87	6.85	3	3	2.656	22
													1A/A vs. 2A/A;3C/C	60	49.53	10.47	6.85	3	3	2.161	22
													1A/A vs. 1B/B;2A/A;3C/C	60	75.67	-15.67	6.85	3	3	3.234	22
													1B/B vs. 2A/A	59.6	45.9	13.7	6.85	3	3	2.828	22
													1B/B vs. 3A/A	59.6	55.33	4.267	6.85	3	3	0.8809	22
													1B/B vs. 3B/B	59.6	38.3	21.3	6.85	3	3	4.397	22
													1B/B vs. 3C/C	59.6	47.6	12	6.85	3	3	2.477	22
													1B/B vs. 1B/B;2A/A	59.6	71.37	-11.77	6.85	3	3	2.429	22
													1B/B vs. 1B/B;3C/C	59.6	72.87	-13.27	6.85	3	3	2.739	22
													1B/B vs. 2A/A;3C/C	59.6	49.53	10.07	6.85	3	3	2.078	22
													1B/B vs. 1B/B;2A/A;3C/C	59.6	75.67	-16.07	6.85	3	3	3.317	22
													2A/A vs. 3A/A	45.9	55.33	-9.433	6.85	3	3	1.948	22
													2A/A vs. 3B/B	45.9	38.3	7.6	6.85	3	3	1.569	22
													2A/A vs. 3C/C	45.9	47.6	-1.7	6.85	3	3	0.351	22
													2A/A vs. 1B/B;2A/A	45.9	71.37	-25.47	6.85	3	3	5.258	22
													2A/A vs. 1B/B;3C/C	45.9	72.87	-26.97	6.85	3	3	5.567	22
													2A/A vs. 2A/A;3C/C	45.9	49.53	-3.633	6.85	3	3	0.7501	22
													2A/A vs. 1B/B;2A/A;3C/C	45.9	75.67	-29.77	6.85	3	3	6.145	22
													3A/A vs. 3B/B	55.33	38.3	17.03	6.85	3	3	3.517	22
													3A/A vs. 3C/C	55.33	47.6	7.733	6.85	3	3	1.597	22
													3A/A vs. 1B/B;2A/A	55.33	71.37	-16.03	6.85	3	3	3.31	22
													3A/A vs. 1B/B;3C/C	55.33	72.87	-17.53	6.85	3	3	3.62	22
													3A/A vs. 2A/A;3C/C	55.33	49.53	5.8	6.85	3	3	1.197	22
													3A/A vs. 1B/B;2A/A;3C/C	55.33	75.67	-20.33	6.85	3	3	4.198	22
													3B/B vs. 3C/C	38.3	47.6	-9.3	6.85	3	3	1.92	22
													3B/B vs. 1B/B;2A/A	38.3	71.37	-33.07	6.85	3	3	6.827	22
													3B/B vs. 1B/B;3C/C	38.3	72.87	-34.57	6.85	3	3	7.136	22
													3B/B vs. 2A/A;3C/C	38.3	49.53	-11.23	6.85	3	3	2.319	22
													3B/B vs. 1B/B;2A/A;3C/C	38.3	75.67	-37.37	6.85	3	3	7.714	22
													3C/C vs. 1B/B;2A/A	47.6	71.37	-23.77	6.85	3	3	4.907	22
													3C/C vs. 1B/B;3C/C	47.6	72.87	-25.27	6.85	3	3	5.216	22
													3C/C vs. 2A/A;3C/C	47.6	49.53	-1.933	6.85	3	3	0.3991	22
													3C/C vs. 1B/B;2A/A;3C/C	47.6	75.67	-28.07	6.85	3	3	5.794	22
													1B/B;2A/A vs. 1B/B;3C/C	71.37	72.87	-1.5	6.85	3	3	0.3097	22
													1B/B;2A/A vs. 2A/A;3C/C	71.37	49.53	21.83	6.85	3	3	4.508	22
													1B/B;2A/A vs. 1B/B;2A/A;3C/C	71.37	75.67	-4.3	6.85	3	3	0.8877	22
													1B/B;3C/C vs. 2A/A;3C/C	72.87	49.53	23.33	6.85	3	3	4.817	22
													1B/B;3C/C vs. 1B/B;2A/A;3C/C	72.87	75.67	-2.8	6.85	3	3	0.5781	22
													2A/A;3C/C vs. 1B/B;2A/A;3C/C	49.53	75.67	-26.13	6.85	3	3	5.395	22

### Sheet: Figure 3F
Figure 3F Adult intestine mbnl1 exon 5 PSI													Ordinary one-way ANOVA multiple comparisons
	WT	1A/A	1B/B	2A/A	3A/A	3B/B	3C/C	1B/B;2A/A	1B/B;3C/C	2A/A;3C/C	1B/B;2A/A;3C/C		Number of families	1
	41.6	87.7	71.3	47.2	46.7	50.2	48.7	73.1	72.1	49.8	63.7		Number of comparisons per family	55
	52.7	71	72.6	53.5	45.8	51.5	50.4	67.4	73.6	56.6	57		Alpha	0.05
	49	87.8	66.4	47.2	54.3	56.6	46.3	73	76.9	52.7	61.3
	39.1							74.6	76.5	58.6	69.2		Tukey's multiple comparisons test	Mean Diff.	95% CI of diff.	Significant?	Summary
	46.2							79.2	81.3	49.1
	41.1							71.8	69.7	55.4			WT vs. 1A/A	-38.98	-48.67 to -29.28	Yes	****
	45.3							74.6	76.5	58.6			WT vs. 1B/B	-26.91	-36.60 to -17.22	Yes	****
	39.3							79.2	81.3	49.1			WT vs. 2A/A	-6.108	-15.80 to 3.582	No	ns
	39.7							71.8	69.7	55.4			WT vs. 3A/A	-5.742	-15.43 to 3.949	No	ns
	45.3												WT vs. 3B/B	-9.575	-19.27 to 0.1152	No	ns
	39.3												WT vs. 3C/C	-5.275	-14.97 to 4.415	No	ns
	39.7												WT vs. 1B/B;2A/A	-30.66	-37.28 to -24.04	Yes	****
													WT vs. 1B/B;3C/C	-32.1	-38.72 to -25.48	Yes	****
Mean	43.1917	82.1667	70.1	49.3	48.9333	52.7667	48.4667	73.8556	75.2889	53.9222	62.8		WT vs. 2A/A;3C/C	-10.73	-17.35 to -4.111	Yes	****
Standard error	1.29219	5.58341	1.88768	2.1	2.69588	1.95306	1.1893	1.23413	1.45911	1.29258	2.54395		WT vs. 1B/B;2A/A;3C/C	-19.61	-28.28 to -10.94	Yes	****
													1A/A vs. 1B/B	12.07	-0.1906 to 24.32	No	ns
													1A/A vs. 2A/A	32.87	20.61 to 45.12	Yes	****
													1A/A vs. 3A/A	33.23	20.98 to 45.49	Yes	****
													1A/A vs. 3B/B	29.4	17.14 to 41.66	Yes	****
													1A/A vs. 3C/C	33.7	21.44 to 45.96	Yes	****
													1A/A vs. 1B/B;2A/A	8.311	-1.697 to 18.32	No	ns
													1A/A vs. 1B/B;3C/C	6.878	-3.130 to 16.89	No	ns
													1A/A vs. 2A/A;3C/C	28.24	18.24 to 38.25	Yes	****
													1A/A vs. 1B/B;2A/A;3C/C	19.37	7.901 to 30.83	Yes	****
													1B/B vs. 2A/A	20.8	8.543 to 33.06	Yes	****
													1B/B vs. 3A/A	21.17	8.909 to 33.42	Yes	****
													1B/B vs. 3B/B	17.33	5.076 to 29.59	Yes	***
													1B/B vs. 3C/C	21.63	9.376 to 33.89	Yes	****
													1B/B vs. 1B/B;2A/A	-3.756	-13.76 to 6.252	No	ns
													1B/B vs. 1B/B;3C/C	-5.189	-15.20 to 4.819	No	ns
													1B/B vs. 2A/A;3C/C	16.18	6.170 to 26.19	Yes	****
													1B/B vs. 1B/B;2A/A;3C/C	7.3	-4.166 to 18.77	No	ns
													2A/A vs. 3A/A	0.3667	-11.89 to 12.62	No	ns
													2A/A vs. 3B/B	-3.467	-15.72 to 8.791	No	ns
													2A/A vs. 3C/C	0.8333	-11.42 to 13.09	No	ns
													2A/A vs. 1B/B;2A/A	-24.56	-34.56 to -14.55	Yes	****
													2A/A vs. 1B/B;3C/C	-25.99	-36.00 to -15.98	Yes	****
													2A/A vs. 2A/A;3C/C	-4.622	-14.63 to 5.386	No	ns
													2A/A vs. 1B/B;2A/A;3C/C	-13.5	-24.97 to -2.034	Yes	**
													3A/A vs. 3B/B	-3.833	-16.09 to 8.424	No	ns
													3A/A vs. 3C/C	0.4667	-11.79 to 12.72	No	ns
													3A/A vs. 1B/B;2A/A	-24.92	-34.93 to -14.91	Yes	****
													3A/A vs. 1B/B;3C/C	-26.36	-36.36 to -16.35	Yes	****
													3A/A vs. 2A/A;3C/C	-4.989	-15.00 to 5.019	No	ns
													3A/A vs. 1B/B;2A/A;3C/C	-13.87	-25.33 to -2.401	Yes	**
													3B/B vs. 3C/C	4.3	-7.957 to 16.56	No	ns
													3B/B vs. 1B/B;2A/A	-21.09	-31.10 to -11.08	Yes	****
													3B/B vs. 1B/B;3C/C	-22.52	-32.53 to -12.51	Yes	****
													3B/B vs. 2A/A;3C/C	-1.156	-11.16 to 8.852	No	ns
													3B/B vs. 1B/B;2A/A;3C/C	-10.03	-21.50 to 1.432	No	ns
													3C/C vs. 1B/B;2A/A	-25.39	-35.40 to -15.38	Yes	****
													3C/C vs. 1B/B;3C/C	-26.82	-36.83 to -16.81	Yes	****
													3C/C vs. 2A/A;3C/C	-5.456	-15.46 to 4.552	No	ns
													3C/C vs. 1B/B;2A/A;3C/C	-14.33	-25.80 to -2.868	Yes	**
													1B/B;2A/A vs. 1B/B;3C/C	-1.433	-8.510 to 5.643	No	ns
													1B/B;2A/A vs. 2A/A;3C/C	19.93	12.86 to 27.01	Yes	****
													1B/B;2A/A vs. 1B/B;2A/A;3C/C	11.06	2.034 to 20.08	Yes	**
													1B/B;3C/C vs. 2A/A;3C/C	21.37	14.29 to 28.44	Yes	****
													1B/B;3C/C vs. 1B/B;2A/A;3C/C	12.49	3.468 to 21.51	Yes	**
													2A/A;3C/C vs. 1B/B;2A/A;3C/C	-8.878	-17.90 to 0.1433	No	ns
													Test details	Mean 1	Mean 2	Mean Diff.	SE of diff.	n1	n2	q	DF
													WT vs. 1A/A	43.19	82.17	-38.98	2.874	12	3	19.18	50
													WT vs. 1B/B	43.19	70.1	-26.91	2.874	12	3	13.24	50
													WT vs. 2A/A	43.19	49.3	-6.108	2.874	12	3	3.006	50
													WT vs. 3A/A	43.19	48.93	-5.742	2.874	12	3	2.825	50
													WT vs. 3B/B	43.19	52.77	-9.575	2.874	12	3	4.712	50
													WT vs. 3C/C	43.19	48.47	-5.275	2.874	12	3	2.596	50
													WT vs. 1B/B;2A/A	43.19	73.86	-30.66	1.963	12	9	22.09	50
													WT vs. 1B/B;3C/C	43.19	75.29	-32.1	1.963	12	9	23.12	50
													WT vs. 2A/A;3C/C	43.19	53.92	-10.73	1.963	12	9	7.729	50
													WT vs. 1B/B;2A/A;3C/C	43.19	62.8	-19.61	2.571	12	4	10.79	50
													1A/A vs. 1B/B	82.17	70.1	12.07	3.635	3	3	4.694	50
													1A/A vs. 2A/A	82.17	49.3	32.87	3.635	3	3	12.79	50
													1A/A vs. 3A/A	82.17	48.93	33.23	3.635	3	3	12.93	50
													1A/A vs. 3B/B	82.17	52.77	29.4	3.635	3	3	11.44	50
													1A/A vs. 3C/C	82.17	48.47	33.7	3.635	3	3	13.11	50
													1A/A vs. 1B/B;2A/A	82.17	73.86	8.311	2.968	3	9	3.96	50
													1A/A vs. 1B/B;3C/C	82.17	75.29	6.878	2.968	3	9	3.277	50
													1A/A vs. 2A/A;3C/C	82.17	53.92	28.24	2.968	3	9	13.46	50
													1A/A vs. 1B/B;2A/A;3C/C	82.17	62.8	19.37	3.401	3	4	8.054	50
													1B/B vs. 2A/A	70.1	49.3	20.8	3.635	3	3	8.092	50
													1B/B vs. 3A/A	70.1	48.93	21.17	3.635	3	3	8.234	50
													1B/B vs. 3B/B	70.1	52.77	17.33	3.635	3	3	6.743	50
													1B/B vs. 3C/C	70.1	48.47	21.63	3.635	3	3	8.416	50
													1B/B vs. 1B/B;2A/A	70.1	73.86	-3.756	2.968	3	9	1.789	50
													1B/B vs. 1B/B;3C/C	70.1	75.29	-5.189	2.968	3	9	2.472	50
													1B/B vs. 2A/A;3C/C	70.1	53.92	16.18	2.968	3	9	7.708	50
													1B/B vs. 1B/B;2A/A;3C/C	70.1	62.8	7.3	3.401	3	4	3.036	50
													2A/A vs. 3A/A	49.3	48.93	0.3667	3.635	3	3	0.1426	50
													2A/A vs. 3B/B	49.3	52.77	-3.467	3.635	3	3	1.349	50
													2A/A vs. 3C/C	49.3	48.47	0.8333	3.635	3	3	0.3242	50
													2A/A vs. 1B/B;2A/A	49.3	73.86	-24.56	2.968	3	9	11.7	50
													2A/A vs. 1B/B;3C/C	49.3	75.29	-25.99	2.968	3	9	12.38	50
													2A/A vs. 2A/A;3C/C	49.3	53.92	-4.622	2.968	3	9	2.202	50
													2A/A vs. 1B/B;2A/A;3C/C	49.3	62.8	-13.5	3.401	3	4	5.614	50
													3A/A vs. 3B/B	48.93	52.77	-3.833	3.635	3	3	1.491	50
													3A/A vs. 3C/C	48.93	48.47	0.4667	3.635	3	3	0.1815	50
													3A/A vs. 1B/B;2A/A	48.93	73.86	-24.92	2.968	3	9	11.87	50
													3A/A vs. 1B/B;3C/C	48.93	75.29	-26.36	2.968	3	9	12.56	50
													3A/A vs. 2A/A;3C/C	48.93	53.92	-4.989	2.968	3	9	2.377	50
													3A/A vs. 1B/B;2A/A;3C/C	48.93	62.8	-13.87	3.401	3	4	5.767	50
													3B/B vs. 3C/C	52.77	48.47	4.3	3.635	3	3	1.673	50
													3B/B vs. 1B/B;2A/A	52.77	73.86	-21.09	2.968	3	9	10.05	50
													3B/B vs. 1B/B;3C/C	52.77	75.29	-22.52	2.968	3	9	10.73	50
													3B/B vs. 2A/A;3C/C	52.77	53.92	-1.156	2.968	3	9	0.5506	50
													3B/B vs. 1B/B;2A/A;3C/C	52.77	62.8	-10.03	3.401	3	4	4.173	50
													3C/C vs. 1B/B;2A/A	48.47	73.86	-25.39	2.968	3	9	12.1	50
													3C/C vs. 1B/B;3C/C	48.47	75.29	-26.82	2.968	3	9	12.78	50
													3C/C vs. 2A/A;3C/C	48.47	53.92	-5.456	2.968	3	9	2.599	50
													3C/C vs. 1B/B;2A/A;3C/C	48.47	62.8	-14.33	3.401	3	4	5.961	50
													1B/B;2A/A vs. 1B/B;3C/C	73.86	75.29	-1.433	2.099	9	9	0.9658	50
													1B/B;2A/A vs. 2A/A;3C/C	73.86	53.92	19.93	2.099	9	9	13.43	50
													1B/B;2A/A vs. 1B/B;2A/A;3C/C	73.86	62.8	11.06	2.676	9	4	5.844	50
													1B/B;3C/C vs. 2A/A;3C/C	75.29	53.92	21.37	2.099	9	9	14.4	50
													1B/B;3C/C vs. 1B/B;2A/A;3C/C	75.29	62.8	12.49	2.676	9	4	6.601	50
													2A/A;3C/C vs. 1B/B;2A/A;3C/C	53.92	62.8	-8.878	2.676	9	4	4.693	50
