## Supplementary material for "Zebrafish *mbnl* mutants model physical and molecular phenotypes of myotonic dystrophy": Figure 4 Source Data

### Sheet: Figure 4A
Figure 4A Significantly changed RNA processing events
	Cassette exons	Mutually exclusive exons	Retained introns	Alternative 5' splice sites	Alternative 3' splice sites
1B/B	191	54	33	17	19
2A/A	206	73	43	20	12
3C/C	179	110	61	18	9
1B/B;2A/A	367	89	30	22	24
1B/B;3C/C	204	70	39	14	15
2A/A;3C/C	131	47	37	16	10
1B/B;2A/A;3C/C	532	130	63	41	42

### Sheet: Figure 4B
Figure 4B Average delta PSI 62 events									Ordinary one-way ANOVA multiple comparisons
	1B/B	2A/A	3C/C	1B/B;2A/A	1B/B;3C/C	2A/A;3C/C	1B/B;2A/A;3C/C		Number of families	1
	0.3	0.26	0.24	0.39	0.32	0.23	0.43		Number of comparisons per family	21
	0.3	0.24	0.22	0.4	0.37	0.23	0.44		Alpha	0.05
	0.31	0.26	0.23	0.41	0.31	0.28	0.47
									Tukey's multiple comparisons test	Mean Diff.	95% CI of diff.	Significant?	Summary
Mean	0.303333	0.253333	0.23	0.4	0.333333	0.246667	0.446667
Standard error	0.00333333	0.00666667	0.0057735	0.0057735	0.0185592	0.0166667	0.0120185		1B/B vs. 2A/A	0.05	-0.004416 to 0.1044	No	ns
									1B/B vs. 3C/C	0.07333	0.01892 to 0.1277	Yes	**
									1B/B vs. 1B/B;2A/A	-0.09667	-0.1511 to -0.04225	Yes	***
									1B/B vs. 1B/B;3C/C	-0.03	-0.08442 to 0.02442	No	ns
									1B/B vs. 2A/A;3C/C	0.05667	0.002251 to 0.1111	Yes	*
									1B/B vs. 1B/B;2A/A;3C/C	-0.1433	-0.1977 to -0.08892	Yes	****
									2A/A vs. 3C/C	0.02333	-0.03108 to 0.07775	No	ns
									2A/A vs. 1B/B;2A/A	-0.1467	-0.2011 to -0.09225	Yes	****
									2A/A vs. 1B/B;3C/C	-0.08	-0.1344 to -0.02558	Yes	**
									2A/A vs. 2A/A;3C/C	0.006667	-0.04775 to 0.06108	No	ns
									2A/A vs. 1B/B;2A/A;3C/C	-0.1933	-0.2477 to -0.1389	Yes	****
									3C/C vs. 1B/B;2A/A	-0.17	-0.2244 to -0.1156	Yes	****
									3C/C vs. 1B/B;3C/C	-0.1033	-0.1577 to -0.04892	Yes	***
									3C/C vs. 2A/A;3C/C	-0.01667	-0.07108 to 0.03775	No	ns
									3C/C vs. 1B/B;2A/A;3C/C	-0.2167	-0.2711 to -0.1623	Yes	****
									1B/B;2A/A vs. 1B/B;3C/C	0.06667	0.01225 to 0.1211	Yes	*
									1B/B;2A/A vs. 2A/A;3C/C	0.1533	0.09892 to 0.2077	Yes	****
									1B/B;2A/A vs. 1B/B;2A/A;3C/C	-0.04667	-0.1011 to 0.007749	No	ns
									1B/B;3C/C vs. 2A/A;3C/C	0.08667	0.03225 to 0.1411	Yes	**
									1B/B;3C/C vs. 1B/B;2A/A;3C/C	-0.1133	-0.1677 to -0.05892	Yes	****
									2A/A;3C/C vs. 1B/B;2A/A;3C/C	-0.2	-0.2544 to -0.1456	Yes	****
									Test details	Mean 1	Mean 2	Mean Diff.	SE of diff.	n1	n2	q	DF
									1B/B vs. 2A/A	0.3033	0.2533	0.05	0.01594	3	3	4.437	14
									1B/B vs. 3C/C	0.3033	0.23	0.07333	0.01594	3	3	6.508	14
									1B/B vs. 1B/B;2A/A	0.3033	0.4	-0.09667	0.01594	3	3	8.578	14
									1B/B vs. 1B/B;3C/C	0.3033	0.3333	-0.03	0.01594	3	3	2.662	14
									1B/B vs. 2A/A;3C/C	0.3033	0.2467	0.05667	0.01594	3	3	5.029	14
									1B/B vs. 1B/B;2A/A;3C/C	0.3033	0.4467	-0.1433	0.01594	3	3	12.72	14
									2A/A vs. 3C/C	0.2533	0.23	0.02333	0.01594	3	3	2.071	14
									2A/A vs. 1B/B;2A/A	0.2533	0.4	-0.1467	0.01594	3	3	13.02	14
									2A/A vs. 1B/B;3C/C	0.2533	0.3333	-0.08	0.01594	3	3	7.099	14
									2A/A vs. 2A/A;3C/C	0.2533	0.2467	0.006667	0.01594	3	3	0.5916	14
									2A/A vs. 1B/B;2A/A;3C/C	0.2533	0.4467	-0.1933	0.01594	3	3	17.16	14
									3C/C vs. 1B/B;2A/A	0.23	0.4	-0.17	0.01594	3	3	15.09	14
									3C/C vs. 1B/B;3C/C	0.23	0.3333	-0.1033	0.01594	3	3	9.17	14
									3C/C vs. 2A/A;3C/C	0.23	0.2467	-0.01667	0.01594	3	3	1.479	14
									3C/C vs. 1B/B;2A/A;3C/C	0.23	0.4467	-0.2167	0.01594	3	3	19.23	14
									1B/B;2A/A vs. 1B/B;3C/C	0.4	0.3333	0.06667	0.01594	3	3	5.916	14
									1B/B;2A/A vs. 2A/A;3C/C	0.4	0.2467	0.1533	0.01594	3	3	13.61	14
									1B/B;2A/A vs. 1B/B;2A/A;3C/C	0.4	0.4467	-0.04667	0.01594	3	3	4.141	14
									1B/B;3C/C vs. 2A/A;3C/C	0.3333	0.2467	0.08667	0.01594	3	3	7.691	14
									1B/B;3C/C vs. 1B/B;2A/A;3C/C	0.3333	0.4467	-0.1133	0.01594	3	3	10.06	14
									2A/A;3C/C vs. 1B/B;2A/A;3C/C	0.2467	0.4467	-0.2	0.01594	3	3	17.75	14

### Sheet: Figure 4D
Figure 4D Log2 (enrichment) YGCY frequency
Activated cassette exons	Intron +1 bp to +250 bp downstream of 5' constitutive exon	Intron -1 bp to -250 bp upstream of alternative cassette exon	Within alternative cassette exon	Intron +1 bp to +250 bp downstream of alternative cassette exon	Intron -1 bp to -250 bp upstream of 3' constitutive exon
1B/B;2A/A	0	0.137504	0.263034	0.641546	0.163499
1B/B;2A/A;3C/C	0	0	0.263034	0.584963	0.333424
1B/B;2A/A ∩ 1B/B;2A/A;3C/C	0	0.0703893	0.263034	0.765535	0.250962
Repressed cassette exons	Intron +1 bp to +250 bp downstream of 5' constitutive exon	Intron -1 bp to -250 bp upstream of alternative cassette exon	Within alternative cassette exon	Intron +1 bp to +250 bp downstream of alternative cassette exon	Intron -1 bp to -250 bp upstream of 3' constitutive exon
1B/B;2A/A	0.0703893	0.678072	0.765535	0.263034	0.238787
1B/B;2A/A;3C/C	0.137504	0.765535	1	0.201634	0.214125
1B/B;2A/A ∩ 1B/B;2A/A;3C/C	0.0976108	0.831877	1	0.275007	0.344828
