## Supplementary material for "Zebrafish *mbnl* mutants model physical and molecular phenotypes of myotonic dystrophy": Figure 5 Source Data

### Sheet: Figure 5A
Figure 5A Significant orthologous cassette exon events
Zebrafish Gene	Chromosome	Cassette Exon Start	Cassette Exon End	Zebrafish average delta PSI (WT-1B/B;2A/A;3C/C)	Orthologous Human Gene	Chromosome	Cassette Exon Start	Cassette Exon End	Human average delta PSI (WT-DM1 Tibialis)		Spearman r
arhgef10la	11	29528198	29528282	-0.416	ARHGEF10L	1	17613057	17613174	-0.198		r	0.619
atp6v1h	2	30807292	30807346	0.429	ATP6V1H	8	53811163	53811217	0.436		95% confidence interval	0.2850 to 0.8189
clk4a	14	6939911	6940002	0.149	CLK4	5	178617343	178617434	0.377
kif1b	23	29457508	29457550	0.278	KIF1B	1	10279096	10279138	-0.105		P value
CU929259.1	24	40630950	40631043	-0.261	MAP4	3	47867245	47867338	0.172		P (two-tailed)	0.001
mark2b	7	24956748	24956895	-0.345	MARK2	11	63903985	63904147	-0.351		P value summary	***
mbnl1	2	47812696	47812750	-0.679	MBNL1	3	152446703	152446757	-0.655		Exact or approximate P value?	Approximate
mbnl2	1	2201063	2201117	-0.801	MBNL2	13	97356795	97356849	-0.429		Significant? (alpha = 0.05)	Yes
mindy3	16	28277036	28277088	0.624	MINDY3	10	15838227	15838279	-0.291
myo18ab	15	24007237	24007303	-0.133	MYO18A	17	29125892	29125967	0.192		Number of XY Pairs	25
myo9aa	7	57051691	57051889	0.227	MYO9A	15	71892964	71893177	0.408
neb	9	22818122	22818239	-0.253	NEB	2	151499297	151499390	0.166
obscnb	24	35954018	35954285	0.263	OBSCN	1	228219323	228219599	0.138
scrib	7	41232176	41232239	-0.309	SCRIB	8	143807551	143807614	-0.324
sptan1	21	13210593	13210656	-0.281	SPTAN1	9	128629124	128629187	0.2
syne1b	17	8019737	8019893	-0.538	SYNE1	6	152368971	152369127	-0.645
tpd52l2b	23	17444155	17444215	-0.262	TPD52L2	20	63875815	63875875	0.28
ttn.2	9	42993344	42993425	0.175	TTN	2	178646484	178646559	-0.122
csnk1g1	15	54122961	54123072	-0.312	CSNK1G1	15	64188374	64188485	-0.403
dip2ca	24	27209297	27209327	0.298	DIP2C	10	311536	311566	0.274
ktn1	17	43990659	43990743	0.287	KTN1	14	55673171	55673255	0.083
dgkh	9	17940078	17940209	-0.603	DGKH	13	42221263	42221394	-0.286
CU639469.1	11	28872885	28873020	-0.603	TACC2	10	122143571	122143706	-0.235
bnip2	25	34261097	34261133	-0.184	BNIP2	15	59668102	59668138	0.126
eef1da	2	51014523	51014595	-0.357	EEF1D	8	143586218	143586290	0.041

### Sheet: Figure 5B
Figure 5B RNA Seq mbnl1 exon 5 PSI										Ordinary one-way ANOVA multiple comparisons
	WT	1B/B	2A/A	3C/C	1B/B;2A/A	1B/B;3C/C	2A/A;3C/C	1B/B;2A/A;3C/C		Number of families	1
	23.1	55.5	23.8	39.2	85.3	51.5	43.2	88.5		Number of comparisons per family	28
	13.9	60.2	32.2	24.1	61.9	46.1	44.3	88.1		Alpha	0.05
	24	55.6	27.9	14.8	81.2	53.8	41.6	88.2
										Tukey's multiple comparisons test	Mean Diff.	95% CI of diff.	Significant?	Summary
Mean	20.3333	57.1	27.9667	26.0333	76.1333	50.4667	43.0333	88.2667
Standard error	3.22714	1.55027	2.4251	7.1097	7.21441	2.28206	0.783865	0.120185		WT vs. 1B/B	-36.77	-56.28 to -17.25	Yes	***
										WT vs. 2A/A	-7.633	-27.15 to 11.88	No	ns
										WT vs. 3C/C	-5.7	-25.22 to 13.82	No	ns
										WT vs. 1B/B;2A/A	-55.8	-75.32 to -36.28	Yes	****
										WT vs. 1B/B;3C/C	-30.13	-49.65 to -10.62	Yes	**
										WT vs. 2A/A;3C/C	-22.7	-42.22 to -3.182	Yes	*
										WT vs. 1B/B;2A/A;3C/C	-67.93	-87.45 to -48.42	Yes	****
										1B/B vs. 2A/A	29.13	9.615 to 48.65	Yes	**
										1B/B vs. 3C/C	31.07	11.55 to 50.58	Yes	***
										1B/B vs. 1B/B;2A/A	-19.03	-38.55 to 0.4850	No	ns
										1B/B vs. 1B/B;3C/C	6.633	-12.88 to 26.15	No	ns
										1B/B vs. 2A/A;3C/C	14.07	-5.452 to 33.58	No	ns
										1B/B vs. 1B/B;2A/A;3C/C	-31.17	-50.68 to -11.65	Yes	***
										2A/A vs. 3C/C	1.933	-17.58 to 21.45	No	ns
										2A/A vs. 1B/B;2A/A	-48.17	-67.68 to -28.65	Yes	****
										2A/A vs. 1B/B;3C/C	-22.5	-42.02 to -2.982	Yes	*
										2A/A vs. 2A/A;3C/C	-15.07	-34.58 to 4.452	No	ns
										2A/A vs. 1B/B;2A/A;3C/C	-60.3	-79.82 to -40.78	Yes	****
										3C/C vs. 1B/B;2A/A	-50.1	-69.62 to -30.58	Yes	****
										3C/C vs. 1B/B;3C/C	-24.43	-43.95 to -4.915	Yes	**
										3C/C vs. 2A/A;3C/C	-17	-36.52 to 2.518	No	ns
										3C/C vs. 1B/B;2A/A;3C/C	-62.23	-81.75 to -42.72	Yes	****
										1B/B;2A/A vs. 1B/B;3C/C	25.67	6.148 to 45.18	Yes	**
										1B/B;2A/A vs. 2A/A;3C/C	33.1	13.58 to 52.62	Yes	***
										1B/B;2A/A vs. 1B/B;2A/A;3C/C	-12.13	-31.65 to 7.385	No	ns
										1B/B;3C/C vs. 2A/A;3C/C	7.433	-12.08 to 26.95	No	ns
										1B/B;3C/C vs. 1B/B;2A/A;3C/C	-37.8	-57.32 to -18.28	Yes	***
										2A/A;3C/C vs. 1B/B;2A/A;3C/C	-45.23	-64.75 to -25.72	Yes	****
										Test details	Mean 1	Mean 2	Mean Diff.	SE of diff.	n1	n2	q	DF
										WT vs. 1B/B	20.33	57.1	-36.77	5.638	3	3	9.223	16
										WT vs. 2A/A	20.33	27.97	-7.633	5.638	3	3	1.915	16
										WT vs. 3C/C	20.33	26.03	-5.7	5.638	3	3	1.43	16
										WT vs. 1B/B;2A/A	20.33	76.13	-55.8	5.638	3	3	14	16
										WT vs. 1B/B;3C/C	20.33	50.47	-30.13	5.638	3	3	7.559	16
										WT vs. 2A/A;3C/C	20.33	43.03	-22.7	5.638	3	3	5.694	16
										WT vs. 1B/B;2A/A;3C/C	20.33	88.27	-67.93	5.638	3	3	17.04	16
										1B/B vs. 2A/A	57.1	27.97	29.13	5.638	3	3	7.308	16
										1B/B vs. 3C/C	57.1	26.03	31.07	5.638	3	3	7.793	16
										1B/B vs. 1B/B;2A/A	57.1	76.13	-19.03	5.638	3	3	4.775	16
										1B/B vs. 1B/B;3C/C	57.1	50.47	6.633	5.638	3	3	1.664	16
										1B/B vs. 2A/A;3C/C	57.1	43.03	14.07	5.638	3	3	3.529	16
										1B/B vs. 1B/B;2A/A;3C/C	57.1	88.27	-31.17	5.638	3	3	7.818	16
										2A/A vs. 3C/C	27.97	26.03	1.933	5.638	3	3	0.485	16
										2A/A vs. 1B/B;2A/A	27.97	76.13	-48.17	5.638	3	3	12.08	16
										2A/A vs. 1B/B;3C/C	27.97	50.47	-22.5	5.638	3	3	5.644	16
										2A/A vs. 2A/A;3C/C	27.97	43.03	-15.07	5.638	3	3	3.78	16
										2A/A vs. 1B/B;2A/A;3C/C	27.97	88.27	-60.3	5.638	3	3	15.13	16
										3C/C vs. 1B/B;2A/A	26.03	76.13	-50.1	5.638	3	3	12.57	16
										3C/C vs. 1B/B;3C/C	26.03	50.47	-24.43	5.638	3	3	6.129	16
										3C/C vs. 2A/A;3C/C	26.03	43.03	-17	5.638	3	3	4.264	16
										3C/C vs. 1B/B;2A/A;3C/C	26.03	88.27	-62.23	5.638	3	3	15.61	16
										1B/B;2A/A vs. 1B/B;3C/C	76.13	50.47	25.67	5.638	3	3	6.439	16
										1B/B;2A/A vs. 2A/A;3C/C	76.13	43.03	33.1	5.638	3	3	8.303	16
										1B/B;2A/A vs. 1B/B;2A/A;3C/C	76.13	88.27	-12.13	5.638	3	3	3.044	16
										1B/B;3C/C vs. 2A/A;3C/C	50.47	43.03	7.433	5.638	3	3	1.865	16
										1B/B;3C/C vs. 1B/B;2A/A;3C/C	50.47	88.27	-37.8	5.638	3	3	9.482	16
										2A/A;3C/C vs. 1B/B;2A/A;3C/C	43.03	88.27	-45.23	5.638	3	3	11.35	16

### Sheet: Figure 5C
Figure 5C RNA Seq atp2a1l exon 23 PSI										Ordinary one-way ANOVA multiple comparisons
	WT	1B/B	2A/A	3C/C	1B/B;2A/A	1B/B;3C/C	2A/A;3C/C	1B/B;2A/A;3C/C		Number of families	1
	92.8	88	94.3	96.7	44.8	87.8	96.6	78.2		Number of comparisons per family	28
	91.9	73.5	95.8	94.9	54.2	75.3	96.4	49		Alpha	0.05
	94.8	87.9	94.1	96.8	38.2	84.1	94.5	44.6
										Tukey's multiple comparisons test	Mean Diff.	95% CI of diff.	Significant?	Summary
Mean	93.1667	83.1333	94.7333	96.1333	45.7333	82.4	95.8333	57.2667
Standard error	0.856997	4.81675	0.536449	0.617342	4.64232	3.7072	0.669162	10.5435		WT vs. 1B/B	10.03	-12.64 to 32.70	No	ns
										WT vs. 2A/A	-1.567	-24.24 to 21.10	No	ns
										WT vs. 3C/C	-2.967	-25.64 to 19.70	No	ns
										WT vs. 1B/B;2A/A	47.43	24.76 to 70.10	Yes	****
										WT vs. 1B/B;3C/C	10.77	-11.90 to 33.44	No	ns
										WT vs. 2A/A;3C/C	-2.667	-25.34 to 20.00	No	ns
										WT vs. 1B/B;2A/A;3C/C	35.9	13.23 to 58.57	Yes	**
										1B/B vs. 2A/A	-11.6	-34.27 to 11.07	No	ns
										1B/B vs. 3C/C	-13	-35.67 to 9.671	No	ns
										1B/B vs. 1B/B;2A/A	37.4	14.73 to 60.07	Yes	***
										1B/B vs. 1B/B;3C/C	0.7333	-21.94 to 23.40	No	ns
										1B/B vs. 2A/A;3C/C	-12.7	-35.37 to 9.971	No	ns
										1B/B vs. 1B/B;2A/A;3C/C	25.87	3.196 to 48.54	Yes	*
										2A/A vs. 3C/C	-1.4	-24.07 to 21.27	No	ns
										2A/A vs. 1B/B;2A/A	49	26.33 to 71.67	Yes	****
										2A/A vs. 1B/B;3C/C	12.33	-10.34 to 35.00	No	ns
										2A/A vs. 2A/A;3C/C	-1.1	-23.77 to 21.57	No	ns
										2A/A vs. 1B/B;2A/A;3C/C	37.47	14.80 to 60.14	Yes	***
										3C/C vs. 1B/B;2A/A	50.4	27.73 to 73.07	Yes	****
										3C/C vs. 1B/B;3C/C	13.73	-8.937 to 36.40	No	ns
										3C/C vs. 2A/A;3C/C	0.3	-22.37 to 22.97	No	ns
										3C/C vs. 1B/B;2A/A;3C/C	38.87	16.20 to 61.54	Yes	***
										1B/B;2A/A vs. 1B/B;3C/C	-36.67	-59.34 to -14.00	Yes	***
										1B/B;2A/A vs. 2A/A;3C/C	-50.1	-72.77 to -27.43	Yes	****
										1B/B;2A/A vs. 1B/B;2A/A;3C/C	-11.53	-34.20 to 11.14	No	ns
										1B/B;3C/C vs. 2A/A;3C/C	-13.43	-36.10 to 9.237	No	ns
										1B/B;3C/C vs. 1B/B;2A/A;3C/C	25.13	2.463 to 47.80	Yes	*
										2A/A;3C/C vs. 1B/B;2A/A;3C/C	38.57	15.90 to 61.24	Yes	***
										Test details	Mean 1	Mean 2	Mean Diff.	SE of diff.	n1	n2	q	DF
										WT vs. 1B/B	93.17	83.13	10.03	6.548	3	3	2.167	16
										WT vs. 2A/A	93.17	94.73	-1.567	6.548	3	3	0.3384	16
										WT vs. 3C/C	93.17	96.13	-2.967	6.548	3	3	0.6407	16
										WT vs. 1B/B;2A/A	93.17	45.73	47.43	6.548	3	3	10.24	16
										WT vs. 1B/B;3C/C	93.17	82.4	10.77	6.548	3	3	2.325	16
										WT vs. 2A/A;3C/C	93.17	95.83	-2.667	6.548	3	3	0.5759	16
										WT vs. 1B/B;2A/A;3C/C	93.17	57.27	35.9	6.548	3	3	7.753	16
										1B/B vs. 2A/A	83.13	94.73	-11.6	6.548	3	3	2.505	16
										1B/B vs. 3C/C	83.13	96.13	-13	6.548	3	3	2.808	16
										1B/B vs. 1B/B;2A/A	83.13	45.73	37.4	6.548	3	3	8.077	16
										1B/B vs. 1B/B;3C/C	83.13	82.4	0.7333	6.548	3	3	0.1584	16
										1B/B vs. 2A/A;3C/C	83.13	95.83	-12.7	6.548	3	3	2.743	16
										1B/B vs. 1B/B;2A/A;3C/C	83.13	57.27	25.87	6.548	3	3	5.586	16
										2A/A vs. 3C/C	94.73	96.13	-1.4	6.548	3	3	0.3024	16
										2A/A vs. 1B/B;2A/A	94.73	45.73	49	6.548	3	3	10.58	16
										2A/A vs. 1B/B;3C/C	94.73	82.4	12.33	6.548	3	3	2.664	16
										2A/A vs. 2A/A;3C/C	94.73	95.83	-1.1	6.548	3	3	0.2376	16
										2A/A vs. 1B/B;2A/A;3C/C	94.73	57.27	37.47	6.548	3	3	8.092	16
										3C/C vs. 1B/B;2A/A	96.13	45.73	50.4	6.548	3	3	10.89	16
										3C/C vs. 1B/B;3C/C	96.13	82.4	13.73	6.548	3	3	2.966	16
										3C/C vs. 2A/A;3C/C	96.13	95.83	0.3	6.548	3	3	0.06479	16
										3C/C vs. 1B/B;2A/A;3C/C	96.13	57.27	38.87	6.548	3	3	8.394	16
										1B/B;2A/A vs. 1B/B;3C/C	45.73	82.4	-36.67	6.548	3	3	7.919	16
										1B/B;2A/A vs. 2A/A;3C/C	45.73	95.83	-50.1	6.548	3	3	10.82	16
										1B/B;2A/A vs. 1B/B;2A/A;3C/C	45.73	57.27	-11.53	6.548	3	3	2.491	16
										1B/B;3C/C vs. 2A/A;3C/C	82.4	95.83	-13.43	6.548	3	3	2.901	16
										1B/B;3C/C vs. 1B/B;2A/A;3C/C	82.4	57.27	25.13	6.548	3	3	5.428	16
										2A/A;3C/C vs. 1B/B;2A/A;3C/C	95.83	57.27	38.57	6.548	3	3	8.329	16

### Sheet: Figure 5D
Figure 5D RT-PCR atp2a1l exon 23 PSI													Ordinary one-way ANOVA multiple comparisons
	WT	1A/A	1B/B	2A/A	3A/A	3B/B	3C/C	1B/B;2A/A	1B/B;3C/C	2A/A;3C/C	1B/B;2A/A;3C/C		Number of families	1
	87.2	31.4	66.1	79.4	82.8	95.2	94.7	16.9	68.5	87.3	65.4		Number of comparisons per family	55
	92	47.5	57	86.1	93.9	88.8	91.8	18.9	86.7	90.3	61.7		Alpha	0.05
	94.3	78	44.7	77.5	79.5	90.7	88.7	36.9	90.5	97	64.5
											27.3		Tukey's multiple comparisons test	Mean Diff.	95% CI of diff.	Significant?	Summary
Mean	91.1667	52.3	55.9333	81	85.4	91.5667	91.7333	24.2333	81.9	91.5333	54.725		WT vs. 1A/A	38.87	4.860 to 72.87	Yes	*
Standard error	2.09152	13.6647	6.20063	2.60832	4.35546	1.89766	1.73237	6.35959	6.78921	2.86725	9.17554		WT vs. 1B/B	35.23	1.227 to 69.24	Yes	*
													WT vs. 2A/A	10.17	-23.84 to 44.17	No	ns
													WT vs. 3A/A	5.767	-28.24 to 39.77	No	ns
													WT vs. 3B/B	-0.4	-34.41 to 33.61	No	ns
													WT vs. 3C/C	-0.5667	-34.57 to 33.44	No	ns
													WT vs. 1B/B;2A/A	66.93	32.93 to 100.9	Yes	****
													WT vs. 1B/B;3C/C	9.267	-24.74 to 43.27	No	ns
													WT vs. 2A/A;3C/C	-0.3667	-34.37 to 33.64	No	ns
													WT vs. 1B/B;2A/A;3C/C	36.44	4.632 to 68.25	Yes	*
													1A/A vs. 1B/B	-3.633	-37.64 to 30.37	No	ns
													1A/A vs. 2A/A	-28.7	-62.71 to 5.306	No	ns
													1A/A vs. 3A/A	-33.1	-67.11 to 0.9064	No	ns
													1A/A vs. 3B/B	-39.27	-73.27 to -5.260	Yes	*
													1A/A vs. 3C/C	-39.43	-73.44 to -5.427	Yes	*
													1A/A vs. 1B/B;2A/A	28.07	-5.940 to 62.07	No	ns
													1A/A vs. 1B/B;3C/C	-29.6	-63.61 to 4.406	No	ns
													1A/A vs. 2A/A;3C/C	-39.23	-73.24 to -5.227	Yes	*
													1A/A vs. 1B/B;2A/A;3C/C	-2.425	-34.24 to 29.39	No	ns
													1B/B vs. 2A/A	-25.07	-59.07 to 8.940	No	ns
													1B/B vs. 3A/A	-29.47	-63.47 to 4.540	No	ns
													1B/B vs. 3B/B	-35.63	-69.64 to -1.627	Yes	*
													1B/B vs. 3C/C	-35.8	-69.81 to -1.794	Yes	*
													1B/B vs. 1B/B;2A/A	31.7	-2.306 to 65.71	No	ns
													1B/B vs. 1B/B;3C/C	-25.97	-59.97 to 8.040	No	ns
													1B/B vs. 2A/A;3C/C	-35.6	-69.61 to -1.594	Yes	*
													1B/B vs. 1B/B;2A/A;3C/C	1.208	-30.60 to 33.02	No	ns
													2A/A vs. 3A/A	-4.4	-38.41 to 29.61	No	ns
													2A/A vs. 3B/B	-10.57	-44.57 to 23.44	No	ns
													2A/A vs. 3C/C	-10.73	-44.74 to 23.27	No	ns
													2A/A vs. 1B/B;2A/A	56.77	22.76 to 90.77	Yes	***
													2A/A vs. 1B/B;3C/C	-0.9	-34.91 to 33.11	No	ns
													2A/A vs. 2A/A;3C/C	-10.53	-44.54 to 23.47	No	ns
													2A/A vs. 1B/B;2A/A;3C/C	26.28	-5.535 to 58.09	No	ns
													3A/A vs. 3B/B	-6.167	-40.17 to 27.84	No	ns
													3A/A vs. 3C/C	-6.333	-40.34 to 27.67	No	ns
													3A/A vs. 1B/B;2A/A	61.17	27.16 to 95.17	Yes	****
													3A/A vs. 1B/B;3C/C	3.5	-30.51 to 37.51	No	ns
													3A/A vs. 2A/A;3C/C	-6.133	-40.14 to 27.87	No	ns
													3A/A vs. 1B/B;2A/A;3C/C	30.68	-1.135 to 62.49	No	ns
													3B/B vs. 3C/C	-0.1667	-34.17 to 33.84	No	ns
													3B/B vs. 1B/B;2A/A	67.33	33.33 to 101.3	Yes	****
													3B/B vs. 1B/B;3C/C	9.667	-24.34 to 43.67	No	ns
													3B/B vs. 2A/A;3C/C	0.03333	-33.97 to 34.04	No	ns
													3B/B vs. 1B/B;2A/A;3C/C	36.84	5.032 to 68.65	Yes	*
													3C/C vs. 1B/B;2A/A	67.5	33.49 to 101.5	Yes	****
													3C/C vs. 1B/B;3C/C	9.833	-24.17 to 43.84	No	ns
													3C/C vs. 2A/A;3C/C	0.2	-33.81 to 34.21	No	ns
													3C/C vs. 1B/B;2A/A;3C/C	37.01	5.198 to 68.82	Yes	*
													1B/B;2A/A vs. 1B/B;3C/C	-57.67	-91.67 to -23.66	Yes	***
													1B/B;2A/A vs. 2A/A;3C/C	-67.3	-101.3 to -33.29	Yes	****
													1B/B;2A/A vs. 1B/B;2A/A;3C/C	-30.49	-62.30 to 1.318	No	ns
													1B/B;3C/C vs. 2A/A;3C/C	-9.633	-43.64 to 24.37	No	ns
													1B/B;3C/C vs. 1B/B;2A/A;3C/C	27.18	-4.635 to 58.99	No	ns
													2A/A;3C/C vs. 1B/B;2A/A;3C/C	36.81	4.998 to 68.62	Yes	*
													Test details	Mean 1	Mean 2	Mean Diff.	SE of diff.	n1	n2	q	DF
													WT vs. 1A/A	91.17	52.3	38.87	9.556	3	3	5.752	23
													WT vs. 1B/B	91.17	55.93	35.23	9.556	3	3	5.214	23
													WT vs. 2A/A	91.17	81	10.17	9.556	3	3	1.505	23
													WT vs. 3A/A	91.17	85.4	5.767	9.556	3	3	0.8534	23
													WT vs. 3B/B	91.17	91.57	-0.4	9.556	3	3	0.0592	23
													WT vs. 3C/C	91.17	91.73	-0.5667	9.556	3	3	0.08386	23
													WT vs. 1B/B;2A/A	91.17	24.23	66.93	9.556	3	3	9.906	23
													WT vs. 1B/B;3C/C	91.17	81.9	9.267	9.556	3	3	1.371	23
													WT vs. 2A/A;3C/C	91.17	91.53	-0.3667	9.556	3	3	0.05426	23
													WT vs. 1B/B;2A/A;3C/C	91.17	54.73	36.44	8.939	3	4	5.766	23
													1A/A vs. 1B/B	52.3	55.93	-3.633	9.556	3	3	0.5377	23
													1A/A vs. 2A/A	52.3	81	-28.7	9.556	3	3	4.247	23
													1A/A vs. 3A/A	52.3	85.4	-33.1	9.556	3	3	4.899	23
													1A/A vs. 3B/B	52.3	91.57	-39.27	9.556	3	3	5.811	23
													1A/A vs. 3C/C	52.3	91.73	-39.43	9.556	3	3	5.836	23
													1A/A vs. 1B/B;2A/A	52.3	24.23	28.07	9.556	3	3	4.154	23
													1A/A vs. 1B/B;3C/C	52.3	81.9	-29.6	9.556	3	3	4.381	23
													1A/A vs. 2A/A;3C/C	52.3	91.53	-39.23	9.556	3	3	5.806	23
													1A/A vs. 1B/B;2A/A;3C/C	52.3	54.73	-2.425	8.939	3	4	0.3837	23
													1B/B vs. 2A/A	55.93	81	-25.07	9.556	3	3	3.71	23
													1B/B vs. 3A/A	55.93	85.4	-29.47	9.556	3	3	4.361	23
													1B/B vs. 3B/B	55.93	91.57	-35.63	9.556	3	3	5.274	23
													1B/B vs. 3C/C	55.93	91.73	-35.8	9.556	3	3	5.298	23
													1B/B vs. 1B/B;2A/A	55.93	24.23	31.7	9.556	3	3	4.691	23
													1B/B vs. 1B/B;3C/C	55.93	81.9	-25.97	9.556	3	3	3.843	23
													1B/B vs. 2A/A;3C/C	55.93	91.53	-35.6	9.556	3	3	5.269	23
													1B/B vs. 1B/B;2A/A;3C/C	55.93	54.73	1.208	8.939	3	4	0.1912	23
													2A/A vs. 3A/A	81	85.4	-4.4	9.556	3	3	0.6512	23
													2A/A vs. 3B/B	81	91.57	-10.57	9.556	3	3	1.564	23
													2A/A vs. 3C/C	81	91.73	-10.73	9.556	3	3	1.588	23
													2A/A vs. 1B/B;2A/A	81	24.23	56.77	9.556	3	3	8.401	23
													2A/A vs. 1B/B;3C/C	81	81.9	-0.9	9.556	3	3	0.1332	23
													2A/A vs. 2A/A;3C/C	81	91.53	-10.53	9.556	3	3	1.559	23
													2A/A vs. 1B/B;2A/A;3C/C	81	54.73	26.28	8.939	3	4	4.157	23
													3A/A vs. 3B/B	85.4	91.57	-6.167	9.556	3	3	0.9126	23
													3A/A vs. 3C/C	85.4	91.73	-6.333	9.556	3	3	0.9373	23
													3A/A vs. 1B/B;2A/A	85.4	24.23	61.17	9.556	3	3	9.052	23
													3A/A vs. 1B/B;3C/C	85.4	81.9	3.5	9.556	3	3	0.518	23
													3A/A vs. 2A/A;3C/C	85.4	91.53	-6.133	9.556	3	3	0.9077	23
													3A/A vs. 1B/B;2A/A;3C/C	85.4	54.73	30.68	8.939	3	4	4.853	23
													3B/B vs. 3C/C	91.57	91.73	-0.1667	9.556	3	3	0.02467	23
													3B/B vs. 1B/B;2A/A	91.57	24.23	67.33	9.556	3	3	9.965	23
													3B/B vs. 1B/B;3C/C	91.57	81.9	9.667	9.556	3	3	1.431	23
													3B/B vs. 2A/A;3C/C	91.57	91.53	0.03333	9.556	3	3	0.004933	23
													3B/B vs. 1B/B;2A/A;3C/C	91.57	54.73	36.84	8.939	3	4	5.829	23
													3C/C vs. 1B/B;2A/A	91.73	24.23	67.5	9.556	3	3	9.99	23
													3C/C vs. 1B/B;3C/C	91.73	81.9	9.833	9.556	3	3	1.455	23
													3C/C vs. 2A/A;3C/C	91.73	91.53	0.2	9.556	3	3	0.0296	23
													3C/C vs. 1B/B;2A/A;3C/C	91.73	54.73	37.01	8.939	3	4	5.855	23
													1B/B;2A/A vs. 1B/B;3C/C	24.23	81.9	-57.67	9.556	3	3	8.534	23
													1B/B;2A/A vs. 2A/A;3C/C	24.23	91.53	-67.3	9.556	3	3	9.96	23
													1B/B;2A/A vs. 1B/B;2A/A;3C/C	24.23	54.73	-30.49	8.939	3	4	4.824	23
													1B/B;3C/C vs. 2A/A;3C/C	81.9	91.53	-9.633	9.556	3	3	1.426	23
													1B/B;3C/C vs. 1B/B;2A/A;3C/C	81.9	54.73	27.18	8.939	3	4	4.299	23
													2A/A;3C/C vs. 1B/B;2A/A;3C/C	91.53	54.73	36.81	8.939	3	4	5.824	23

### Sheet: Figure 5E
Figure 5E RNA Seq ryr1b exon 72 PSI										Ordinary one-way ANOVA multiple comparisons
	WT	1B/B	2A/A	3C/C	1B/B;2A/A	1B/B;3C/C	2A/A;3C/C	1B/B;2A/A;3C/C		Number of families	1
	93.9	95.9	91	97.6	82.5	97.1	97	90.5		Number of comparisons per family	28
	89.5	92.7	96.5	92.6	76.9	91.9	94.2	84.3		Alpha	0.05
	94.6	97.1	92.9	96	72.7	96.1	92.6	81.8
										Tukey's multiple comparisons test	Mean Diff.	95% CI of diff.	Significant?	Summary
Mean	92.6667	95.2333	93.4667	95.4	77.3667	95.0333	94.6	85.5333
Standard error	1.59618	1.31318	1.6128	1.47422	2.83862	1.59304	1.28582	2.58607		WT vs. 1B/B	-2.567	-11.72 to 6.591	No	ns
										WT vs. 2A/A	-0.8	-9.957 to 8.357	No	ns
										WT vs. 3C/C	-2.733	-11.89 to 6.424	No	ns
										WT vs. 1B/B;2A/A	15.3	6.143 to 24.46	Yes	***
										WT vs. 1B/B;3C/C	-2.367	-11.52 to 6.791	No	ns
										WT vs. 2A/A;3C/C	-1.933	-11.09 to 7.224	No	ns
										WT vs. 1B/B;2A/A;3C/C	7.133	-2.024 to 16.29	No	ns
										1B/B vs. 2A/A	1.767	-7.391 to 10.92	No	ns
										1B/B vs. 3C/C	-0.1667	-9.324 to 8.991	No	ns
										1B/B vs. 1B/B;2A/A	17.87	8.709 to 27.02	Yes	****
										1B/B vs. 1B/B;3C/C	0.2	-8.957 to 9.357	No	ns
										1B/B vs. 2A/A;3C/C	0.6333	-8.524 to 9.791	No	ns
										1B/B vs. 1B/B;2A/A;3C/C	9.7	0.5427 to 18.86	Yes	*
										2A/A vs. 3C/C	-1.933	-11.09 to 7.224	No	ns
										2A/A vs. 1B/B;2A/A	16.1	6.943 to 25.26	Yes	***
										2A/A vs. 1B/B;3C/C	-1.567	-10.72 to 7.591	No	ns
										2A/A vs. 2A/A;3C/C	-1.133	-10.29 to 8.024	No	ns
										2A/A vs. 1B/B;2A/A;3C/C	7.933	-1.224 to 17.09	No	ns
										3C/C vs. 1B/B;2A/A	18.03	8.876 to 27.19	Yes	****
										3C/C vs. 1B/B;3C/C	0.3667	-8.791 to 9.524	No	ns
										3C/C vs. 2A/A;3C/C	0.8	-8.357 to 9.957	No	ns
										3C/C vs. 1B/B;2A/A;3C/C	9.867	0.7094 to 19.02	Yes	*
										1B/B;2A/A vs. 1B/B;3C/C	-17.67	-26.82 to -8.509	Yes	***
										1B/B;2A/A vs. 2A/A;3C/C	-17.23	-26.39 to -8.076	Yes	***
										1B/B;2A/A vs. 1B/B;2A/A;3C/C	-8.167	-17.32 to 0.9906	No	ns
										1B/B;3C/C vs. 2A/A;3C/C	0.4333	-8.724 to 9.591	No	ns
										1B/B;3C/C vs. 1B/B;2A/A;3C/C	9.5	0.3427 to 18.66	Yes	*
										2A/A;3C/C vs. 1B/B;2A/A;3C/C	9.067	-0.09060 to 18.22	No	ns
										Test details	Mean 1	Mean 2	Mean Diff.	SE of diff.	n1	n2	q	DF
										WT vs. 1B/B	92.67	95.23	-2.567	2.645	3	3	1.372	16
										WT vs. 2A/A	92.67	93.47	-0.8	2.645	3	3	0.4277	16
										WT vs. 3C/C	92.67	95.4	-2.733	2.645	3	3	1.461	16
										WT vs. 1B/B;2A/A	92.67	77.37	15.3	2.645	3	3	8.181	16
										WT vs. 1B/B;3C/C	92.67	95.03	-2.367	2.645	3	3	1.265	16
										WT vs. 2A/A;3C/C	92.67	94.6	-1.933	2.645	3	3	1.034	16
										WT vs. 1B/B;2A/A;3C/C	92.67	85.53	7.133	2.645	3	3	3.814	16
										1B/B vs. 2A/A	95.23	93.47	1.767	2.645	3	3	0.9446	16
										1B/B vs. 3C/C	95.23	95.4	-0.1667	2.645	3	3	0.08911	16
										1B/B vs. 1B/B;2A/A	95.23	77.37	17.87	2.645	3	3	9.553	16
										1B/B vs. 1B/B;3C/C	95.23	95.03	0.2	2.645	3	3	0.1069	16
										1B/B vs. 2A/A;3C/C	95.23	94.6	0.6333	2.645	3	3	0.3386	16
										1B/B vs. 1B/B;2A/A;3C/C	95.23	85.53	9.7	2.645	3	3	5.186	16
										2A/A vs. 3C/C	93.47	95.4	-1.933	2.645	3	3	1.034	16
										2A/A vs. 1B/B;2A/A	93.47	77.37	16.1	2.645	3	3	8.608	16
										2A/A vs. 1B/B;3C/C	93.47	95.03	-1.567	2.645	3	3	0.8377	16
										2A/A vs. 2A/A;3C/C	93.47	94.6	-1.133	2.645	3	3	0.606	16
										2A/A vs. 1B/B;2A/A;3C/C	93.47	85.53	7.933	2.645	3	3	4.242	16
										3C/C vs. 1B/B;2A/A	95.4	77.37	18.03	2.645	3	3	9.642	16
										3C/C vs. 1B/B;3C/C	95.4	95.03	0.3667	2.645	3	3	0.196	16
										3C/C vs. 2A/A;3C/C	95.4	94.6	0.8	2.645	3	3	0.4277	16
										3C/C vs. 1B/B;2A/A;3C/C	95.4	85.53	9.867	2.645	3	3	5.276	16
										1B/B;2A/A vs. 1B/B;3C/C	77.37	95.03	-17.67	2.645	3	3	9.446	16
										1B/B;2A/A vs. 2A/A;3C/C	77.37	94.6	-17.23	2.645	3	3	9.214	16
										1B/B;2A/A vs. 1B/B;2A/A;3C/C	77.37	85.53	-8.167	2.645	3	3	4.367	16
										1B/B;3C/C vs. 2A/A;3C/C	95.03	94.6	0.4333	2.645	3	3	0.2317	16
										1B/B;3C/C vs. 1B/B;2A/A;3C/C	95.03	85.53	9.5	2.645	3	3	5.079	16
										2A/A;3C/C vs. 1B/B;2A/A;3C/C	94.6	85.53	9.067	2.645	3	3	4.848	16

### Sheet: Figure 5F
Figure 5F RT-PCR ryr1b exon 72 PSI													Ordinary one-way ANOVA multiple comparisons
	WT	1A/A	1B/B	2A/A	3A/A	3B/B	3C/C	1B/B;2A/A	1B/B;3C/C	2A/A;3C/C	1B/B;2A/A;3C/C		Number of families	1
	88.3	69	85.6	79.9	77.6	94.1	88.1	66.8	84.1	86.6	71.7		Number of comparisons per family	55
	92.4	61.4	87.7	85.1	86.8	89.7	88.7	66.2	91.1	90.8	73.9		Alpha	0.05
	94.2	81.7	84	83.9	81	91.4	88.9	77	94.5	91.8	55
											67		Tukey's multiple comparisons test	Mean Diff.	95% CI of diff.	Significant?	Summary
Mean	91.6333	70.7	85.7667	82.9667	81.8	91.7333	88.5667	70	89.9	89.7333	66.9		WT vs. 1A/A	20.93	5.337 to 36.53	Yes	**
Standard error	1.74579	5.92143	1.07134	1.57198	2.68576	1.28106	0.24037	3.50428	3.06159	1.59304	4.2196		WT vs. 1B/B	5.867	-9.730 to 21.46	No	ns
													WT vs. 2A/A	8.667	-6.930 to 24.26	No	ns
													WT vs. 3A/A	9.833	-5.763 to 25.43	No	ns
													WT vs. 3B/B	-0.1	-15.70 to 15.50	No	ns
													WT vs. 3C/C	3.067	-12.53 to 18.66	No	ns
													WT vs. 1B/B;2A/A	21.63	6.037 to 37.23	Yes	**
													WT vs. 1B/B;3C/C	1.733	-13.86 to 17.33	No	ns
													WT vs. 2A/A;3C/C	1.9	-13.70 to 17.50	No	ns
													WT vs. 1B/B;2A/A;3C/C	24.73	10.14 to 39.32	Yes	***
													1A/A vs. 1B/B	-15.07	-30.66 to 0.5298	No	ns
													1A/A vs. 2A/A	-12.27	-27.86 to 3.330	No	ns
													1A/A vs. 3A/A	-11.1	-26.70 to 4.496	No	ns
													1A/A vs. 3B/B	-21.03	-36.63 to -5.437	Yes	**
													1A/A vs. 3C/C	-17.87	-33.46 to -2.270	Yes	*
													1A/A vs. 1B/B;2A/A	0.7	-14.90 to 16.30	No	ns
													1A/A vs. 1B/B;3C/C	-19.2	-34.80 to -3.604	Yes	**
													1A/A vs. 2A/A;3C/C	-19.03	-34.63 to -3.437	Yes	**
													1A/A vs. 1B/B;2A/A;3C/C	3.8	-10.79 to 18.39	No	ns
													1B/B vs. 2A/A	2.8	-12.80 to 18.40	No	ns
													1B/B vs. 3A/A	3.967	-11.63 to 19.56	No	ns
													1B/B vs. 3B/B	-5.967	-21.56 to 9.630	No	ns
													1B/B vs. 3C/C	-2.8	-18.40 to 12.80	No	ns
													1B/B vs. 1B/B;2A/A	15.77	0.1702 to 31.36	Yes	*
													1B/B vs. 1B/B;3C/C	-4.133	-19.73 to 11.46	No	ns
													1B/B vs. 2A/A;3C/C	-3.967	-19.56 to 11.63	No	ns
													1B/B vs. 1B/B;2A/A;3C/C	18.87	4.278 to 33.46	Yes	**
													2A/A vs. 3A/A	1.167	-14.43 to 16.76	No	ns
													2A/A vs. 3B/B	-8.767	-24.36 to 6.830	No	ns
													2A/A vs. 3C/C	-5.6	-21.20 to 9.996	No	ns
													2A/A vs. 1B/B;2A/A	12.97	-2.630 to 28.56	No	ns
													2A/A vs. 1B/B;3C/C	-6.933	-22.53 to 8.663	No	ns
													2A/A vs. 2A/A;3C/C	-6.767	-22.36 to 8.830	No	ns
													2A/A vs. 1B/B;2A/A;3C/C	16.07	1.478 to 30.66	Yes	*
													3A/A vs. 3B/B	-9.933	-25.53 to 5.663	No	ns
													3A/A vs. 3C/C	-6.767	-22.36 to 8.830	No	ns
													3A/A vs. 1B/B;2A/A	11.8	-3.796 to 27.40	No	ns
													3A/A vs. 1B/B;3C/C	-8.1	-23.70 to 7.496	No	ns
													3A/A vs. 2A/A;3C/C	-7.933	-23.53 to 7.663	No	ns
													3A/A vs. 1B/B;2A/A;3C/C	14.9	0.3109 to 29.49	Yes	*
													3B/B vs. 3C/C	3.167	-12.43 to 18.76	No	ns
													3B/B vs. 1B/B;2A/A	21.73	6.137 to 37.33	Yes	**
													3B/B vs. 1B/B;3C/C	1.833	-13.76 to 17.43	No	ns
													3B/B vs. 2A/A;3C/C	2	-13.60 to 17.60	No	ns
													3B/B vs. 1B/B;2A/A;3C/C	24.83	10.24 to 39.42	Yes	***
													3C/C vs. 1B/B;2A/A	18.57	2.970 to 34.16	Yes	*
													3C/C vs. 1B/B;3C/C	-1.333	-16.93 to 14.26	No	ns
													3C/C vs. 2A/A;3C/C	-1.167	-16.76 to 14.43	No	ns
													3C/C vs. 1B/B;2A/A;3C/C	21.67	7.078 to 36.26	Yes	***
													1B/B;2A/A vs. 1B/B;3C/C	-19.9	-35.50 to -4.304	Yes	**
													1B/B;2A/A vs. 2A/A;3C/C	-19.73	-35.33 to -4.137	Yes	**
													1B/B;2A/A vs. 1B/B;2A/A;3C/C	3.1	-11.49 to 17.69	No	ns
													1B/B;3C/C vs. 2A/A;3C/C	0.1667	-15.43 to 15.76	No	ns
													1B/B;3C/C vs. 1B/B;2A/A;3C/C	23	8.411 to 37.59	Yes	***
													2A/A;3C/C vs. 1B/B;2A/A;3C/C	22.83	8.244 to 37.42	Yes	***
													Test details	Mean 1	Mean 2	Mean Diff.	SE of diff.	n1	n2	q	DF
													WT vs. 1A/A	91.63	70.7	20.93	4.383	3	3	6.755	23
													WT vs. 1B/B	91.63	85.77	5.867	4.383	3	3	1.893	23
													WT vs. 2A/A	91.63	82.97	8.667	4.383	3	3	2.797	23
													WT vs. 3A/A	91.63	81.8	9.833	4.383	3	3	3.173	23
													WT vs. 3B/B	91.63	91.73	-0.1	4.383	3	3	0.03227	23
													WT vs. 3C/C	91.63	88.57	3.067	4.383	3	3	0.9896	23
													WT vs. 1B/B;2A/A	91.63	70	21.63	4.383	3	3	6.981	23
													WT vs. 1B/B;3C/C	91.63	89.9	1.733	4.383	3	3	0.5593	23
													WT vs. 2A/A;3C/C	91.63	89.73	1.9	4.383	3	3	0.6131	23
													WT vs. 1B/B;2A/A;3C/C	91.63	66.9	24.73	4.1	3	4	8.532	23
													1A/A vs. 1B/B	70.7	85.77	-15.07	4.383	3	3	4.862	23
													1A/A vs. 2A/A	70.7	82.97	-12.27	4.383	3	3	3.958	23
													1A/A vs. 3A/A	70.7	81.8	-11.1	4.383	3	3	3.582	23
													1A/A vs. 3B/B	70.7	91.73	-21.03	4.383	3	3	6.787	23
													1A/A vs. 3C/C	70.7	88.57	-17.87	4.383	3	3	5.765	23
													1A/A vs. 1B/B;2A/A	70.7	70	0.7	4.383	3	3	0.2259	23
													1A/A vs. 1B/B;3C/C	70.7	89.9	-19.2	4.383	3	3	6.196	23
													1A/A vs. 2A/A;3C/C	70.7	89.73	-19.03	4.383	3	3	6.142	23
													1A/A vs. 1B/B;2A/A;3C/C	70.7	66.9	3.8	4.1	3	4	1.311	23
													1B/B vs. 2A/A	85.77	82.97	2.8	4.383	3	3	0.9035	23
													1B/B vs. 3A/A	85.77	81.8	3.967	4.383	3	3	1.28	23
													1B/B vs. 3B/B	85.77	91.73	-5.967	4.383	3	3	1.925	23
													1B/B vs. 3C/C	85.77	88.57	-2.8	4.383	3	3	0.9035	23
													1B/B vs. 1B/B;2A/A	85.77	70	15.77	4.383	3	3	5.088	23
													1B/B vs. 1B/B;3C/C	85.77	89.9	-4.133	4.383	3	3	1.334	23
													1B/B vs. 2A/A;3C/C	85.77	89.73	-3.967	4.383	3	3	1.28	23
													1B/B vs. 1B/B;2A/A;3C/C	85.77	66.9	18.87	4.1	3	4	6.508	23
													2A/A vs. 3A/A	82.97	81.8	1.167	4.383	3	3	0.3765	23
													2A/A vs. 3B/B	82.97	91.73	-8.767	4.383	3	3	2.829	23
													2A/A vs. 3C/C	82.97	88.57	-5.6	4.383	3	3	1.807	23
													2A/A vs. 1B/B;2A/A	82.97	70	12.97	4.383	3	3	4.184	23
													2A/A vs. 1B/B;3C/C	82.97	89.9	-6.933	4.383	3	3	2.237	23
													2A/A vs. 2A/A;3C/C	82.97	89.73	-6.767	4.383	3	3	2.184	23
													2A/A vs. 1B/B;2A/A;3C/C	82.97	66.9	16.07	4.1	3	4	5.542	23
													3A/A vs. 3B/B	81.8	91.73	-9.933	4.383	3	3	3.205	23
													3A/A vs. 3C/C	81.8	88.57	-6.767	4.383	3	3	2.184	23
													3A/A vs. 1B/B;2A/A	81.8	70	11.8	4.383	3	3	3.808	23
													3A/A vs. 1B/B;3C/C	81.8	89.9	-8.1	4.383	3	3	2.614	23
													3A/A vs. 2A/A;3C/C	81.8	89.73	-7.933	4.383	3	3	2.56	23
													3A/A vs. 1B/B;2A/A;3C/C	81.8	66.9	14.9	4.1	3	4	5.14	23
													3B/B vs. 3C/C	91.73	88.57	3.167	4.383	3	3	1.022	23
													3B/B vs. 1B/B;2A/A	91.73	70	21.73	4.383	3	3	7.013	23
													3B/B vs. 1B/B;3C/C	91.73	89.9	1.833	4.383	3	3	0.5916	23
													3B/B vs. 2A/A;3C/C	91.73	89.73	2	4.383	3	3	0.6454	23
													3B/B vs. 1B/B;2A/A;3C/C	91.73	66.9	24.83	4.1	3	4	8.567	23
													3C/C vs. 1B/B;2A/A	88.57	70	18.57	4.383	3	3	5.991	23
													3C/C vs. 1B/B;3C/C	88.57	89.9	-1.333	4.383	3	3	0.4302	23
													3C/C vs. 2A/A;3C/C	88.57	89.73	-1.167	4.383	3	3	0.3765	23
													3C/C vs. 1B/B;2A/A;3C/C	88.57	66.9	21.67	4.1	3	4	7.474	23
													1B/B;2A/A vs. 1B/B;3C/C	70	89.9	-19.9	4.383	3	3	6.421	23
													1B/B;2A/A vs. 2A/A;3C/C	70	89.73	-19.73	4.383	3	3	6.368	23
													1B/B;2A/A vs. 1B/B;2A/A;3C/C	70	66.9	3.1	4.1	3	4	1.069	23
													1B/B;3C/C vs. 2A/A;3C/C	89.9	89.73	0.1667	4.383	3	3	0.05378	23
													1B/B;3C/C vs. 1B/B;2A/A;3C/C	89.9	66.9	23	4.1	3	4	7.934	23
													2A/A;3C/C vs. 1B/B;2A/A;3C/C	89.73	66.9	22.83	4.1	3	4	7.877	23

### Sheet: Figure 5G
Figure 5G RNA Seq ank3b exon 36 PSI										Ordinary one-way ANOVA multiple comparisons
	WT	1B/B	2A/A	3C/C	1B/B;2A/A	1B/B;3C/C	2A/A;3C/C	1B/B;2A/A;3C/C		Number of families	1
	5	77.9	14.5	3.9	94.4	84.7	19.7	91		Number of comparisons per family	28
	1.9	31.5	6.3	5.6	83.7	100	29.6	89.3		Alpha	0.05
	10.4	52.4	3	0	80.6	61.2	10.6	76.4
										Tukey's multiple comparisons test	Mean Diff.	95% CI of diff.	Significant?	Summary
Mean	5.76667	53.9333	7.93333	3.16667	86.2333	81.9667	19.9667	85.5667
Standard error	2.4835	13.4164	3.41874	1.65764	4.18024	11.2837	5.48645	4.60953		WT vs. 1B/B	-48.17	-82.65 to -13.69	Yes	**
										WT vs. 2A/A	-2.167	-36.65 to 32.31	No	ns
										WT vs. 3C/C	2.6	-31.88 to 37.08	No	ns
										WT vs. 1B/B;2A/A	-80.47	-114.9 to -45.99	Yes	****
										WT vs. 1B/B;3C/C	-76.2	-110.7 to -41.72	Yes	****
										WT vs. 2A/A;3C/C	-14.2	-48.68 to 20.28	No	ns
										WT vs. 1B/B;2A/A;3C/C	-79.8	-114.3 to -45.32	Yes	****
										1B/B vs. 2A/A	46	11.52 to 80.48	Yes	**
										1B/B vs. 3C/C	50.77	16.29 to 85.25	Yes	**
										1B/B vs. 1B/B;2A/A	-32.3	-66.78 to 2.181	No	ns
										1B/B vs. 1B/B;3C/C	-28.03	-62.51 to 6.447	No	ns
										1B/B vs. 2A/A;3C/C	33.97	-0.5139 to 68.45	No	ns
										1B/B vs. 1B/B;2A/A;3C/C	-31.63	-66.11 to 2.847	No	ns
										2A/A vs. 3C/C	4.767	-29.71 to 39.25	No	ns
										2A/A vs. 1B/B;2A/A	-78.3	-112.8 to -43.82	Yes	****
										2A/A vs. 1B/B;3C/C	-74.03	-108.5 to -39.55	Yes	****
										2A/A vs. 2A/A;3C/C	-12.03	-46.51 to 22.45	No	ns
										2A/A vs. 1B/B;2A/A;3C/C	-77.63	-112.1 to -43.15	Yes	****
										3C/C vs. 1B/B;2A/A	-83.07	-117.5 to -48.59	Yes	****
										3C/C vs. 1B/B;3C/C	-78.8	-113.3 to -44.32	Yes	****
										3C/C vs. 2A/A;3C/C	-16.8	-51.28 to 17.68	No	ns
										3C/C vs. 1B/B;2A/A;3C/C	-82.4	-116.9 to -47.92	Yes	****
										1B/B;2A/A vs. 1B/B;3C/C	4.267	-30.21 to 38.75	No	ns
										1B/B;2A/A vs. 2A/A;3C/C	66.27	31.79 to 100.7	Yes	***
										1B/B;2A/A vs. 1B/B;2A/A;3C/C	0.6667	-33.81 to 35.15	No	ns
										1B/B;3C/C vs. 2A/A;3C/C	62	27.52 to 96.48	Yes	***
										1B/B;3C/C vs. 1B/B;2A/A;3C/C	-3.6	-38.08 to 30.88	No	ns
										2A/A;3C/C vs. 1B/B;2A/A;3C/C	-65.6	-100.1 to -31.12	Yes	***
										Test details	Mean 1	Mean 2	Mean Diff.	SE of diff.	n1	n2	q	DF
										WT vs. 1B/B	5.767	53.93	-48.17	9.959	3	3	6.84	16
										WT vs. 2A/A	5.767	7.933	-2.167	9.959	3	3	0.3077	16
										WT vs. 3C/C	5.767	3.167	2.6	9.959	3	3	0.3692	16
										WT vs. 1B/B;2A/A	5.767	86.23	-80.47	9.959	3	3	11.43	16
										WT vs. 1B/B;3C/C	5.767	81.97	-76.2	9.959	3	3	10.82	16
										WT vs. 2A/A;3C/C	5.767	19.97	-14.2	9.959	3	3	2.016	16
										WT vs. 1B/B;2A/A;3C/C	5.767	85.57	-79.8	9.959	3	3	11.33	16
										1B/B vs. 2A/A	53.93	7.933	46	9.959	3	3	6.532	16
										1B/B vs. 3C/C	53.93	3.167	50.77	9.959	3	3	7.209	16
										1B/B vs. 1B/B;2A/A	53.93	86.23	-32.3	9.959	3	3	4.587	16
										1B/B vs. 1B/B;3C/C	53.93	81.97	-28.03	9.959	3	3	3.981	16
										1B/B vs. 2A/A;3C/C	53.93	19.97	33.97	9.959	3	3	4.823	16
										1B/B vs. 1B/B;2A/A;3C/C	53.93	85.57	-31.63	9.959	3	3	4.492	16
										2A/A vs. 3C/C	7.933	3.167	4.767	9.959	3	3	0.6769	16
										2A/A vs. 1B/B;2A/A	7.933	86.23	-78.3	9.959	3	3	11.12	16
										2A/A vs. 1B/B;3C/C	7.933	81.97	-74.03	9.959	3	3	10.51	16
										2A/A vs. 2A/A;3C/C	7.933	19.97	-12.03	9.959	3	3	1.709	16
										2A/A vs. 1B/B;2A/A;3C/C	7.933	85.57	-77.63	9.959	3	3	11.02	16
										3C/C vs. 1B/B;2A/A	3.167	86.23	-83.07	9.959	3	3	11.8	16
										3C/C vs. 1B/B;3C/C	3.167	81.97	-78.8	9.959	3	3	11.19	16
										3C/C vs. 2A/A;3C/C	3.167	19.97	-16.8	9.959	3	3	2.386	16
										3C/C vs. 1B/B;2A/A;3C/C	3.167	85.57	-82.4	9.959	3	3	11.7	16
										1B/B;2A/A vs. 1B/B;3C/C	86.23	81.97	4.267	9.959	3	3	0.6059	16
										1B/B;2A/A vs. 2A/A;3C/C	86.23	19.97	66.27	9.959	3	3	9.41	16
										1B/B;2A/A vs. 1B/B;2A/A;3C/C	86.23	85.57	0.6667	9.959	3	3	0.09467	16
										1B/B;3C/C vs. 2A/A;3C/C	81.97	19.97	62	9.959	3	3	8.804	16
										1B/B;3C/C vs. 1B/B;2A/A;3C/C	81.97	85.57	-3.6	9.959	3	3	0.5112	16
										2A/A;3C/C vs. 1B/B;2A/A;3C/C	19.97	85.57	-65.6	9.959	3	3	9.315	16

### Sheet: Figure 5H
Figure 5H RT-PCR ank3b exon 36 PSI													Ordinary one-way ANOVA multiple comparisons
	WT	1A/A	1B/B	2A/A	3A/A	3B/B	3C/C	1B/B;2A/A	1B/B;3C/C	2A/A;3C/C	1B/B;2A/A;3C/C		Number of families	1
	14.8	69.8	58.1	15.7	16.4	9.6	10.3	95.6	68.8	14.4	94.9		Number of comparisons per family	55
	14	79.8	64	19.6	17.2	16.2	10.6	98.1	79.1	14.1	98		Alpha	0.05
	7.9	35.9	76.3	16.8	11.9	11.6	12.4	93	62.4	14.8	92.2
											86.8		Tukey's multiple comparisons test	Mean Diff.	95% CI of diff.	Significant?	Summary
Mean	12.2333	61.8333	66.1333	17.3667	15.1667	12.4667	11.1	95.5667	70.1	14.4333	92.975		WT vs. 1A/A	-49.6	-73.32 to -25.88	Yes	****
Standard error	2.17894	13.2841	5.36107	1.16094	1.64958	1.95391	0.655744	1.47234	4.8645	0.202759	2.375		WT vs. 1B/B	-53.9	-77.62 to -30.18	Yes	****
													WT vs. 2A/A	-5.133	-28.85 to 18.59	No	ns
													WT vs. 3A/A	-2.933	-26.65 to 20.79	No	ns
													WT vs. 3B/B	-0.2333	-23.95 to 23.49	No	ns
													WT vs. 3C/C	1.133	-22.59 to 24.85	No	ns
													WT vs. 1B/B;2A/A	-83.33	-107.1 to -59.61	Yes	****
													WT vs. 1B/B;3C/C	-57.87	-81.59 to -34.15	Yes	****
													WT vs. 2A/A;3C/C	-2.2	-25.92 to 21.52	No	ns
													WT vs. 1B/B;2A/A;3C/C	-80.74	-102.9 to -58.55	Yes	****
													1A/A vs. 1B/B	-4.3	-28.02 to 19.42	No	ns
													1A/A vs. 2A/A	44.47	20.75 to 68.19	Yes	****
													1A/A vs. 3A/A	46.67	22.95 to 70.39	Yes	****
													1A/A vs. 3B/B	49.37	25.65 to 73.09	Yes	****
													1A/A vs. 3C/C	50.73	27.01 to 74.45	Yes	****
													1A/A vs. 1B/B;2A/A	-33.73	-57.45 to -10.01	Yes	**
													1A/A vs. 1B/B;3C/C	-8.267	-31.99 to 15.45	No	ns
													1A/A vs. 2A/A;3C/C	47.4	23.68 to 71.12	Yes	****
													1A/A vs. 1B/B;2A/A;3C/C	-31.14	-53.33 to -8.955	Yes	**
													1B/B vs. 2A/A	48.77	25.05 to 72.49	Yes	****
													1B/B vs. 3A/A	50.97	27.25 to 74.69	Yes	****
													1B/B vs. 3B/B	53.67	29.95 to 77.39	Yes	****
													1B/B vs. 3C/C	55.03	31.31 to 78.75	Yes	****
													1B/B vs. 1B/B;2A/A	-29.43	-53.15 to -5.715	Yes	**
													1B/B vs. 1B/B;3C/C	-3.967	-27.69 to 19.75	No	ns
													1B/B vs. 2A/A;3C/C	51.7	27.98 to 75.42	Yes	****
													1B/B vs. 1B/B;2A/A;3C/C	-26.84	-49.03 to -4.655	Yes	**
													2A/A vs. 3A/A	2.2	-21.52 to 25.92	No	ns
													2A/A vs. 3B/B	4.9	-18.82 to 28.62	No	ns
													2A/A vs. 3C/C	6.267	-17.45 to 29.99	No	ns
													2A/A vs. 1B/B;2A/A	-78.2	-101.9 to -54.48	Yes	****
													2A/A vs. 1B/B;3C/C	-52.73	-76.45 to -29.01	Yes	****
													2A/A vs. 2A/A;3C/C	2.933	-20.79 to 26.65	No	ns
													2A/A vs. 1B/B;2A/A;3C/C	-75.61	-97.80 to -53.42	Yes	****
													3A/A vs. 3B/B	2.7	-21.02 to 26.42	No	ns
													3A/A vs. 3C/C	4.067	-19.65 to 27.79	No	ns
													3A/A vs. 1B/B;2A/A	-80.4	-104.1 to -56.68	Yes	****
													3A/A vs. 1B/B;3C/C	-54.93	-78.65 to -31.21	Yes	****
													3A/A vs. 2A/A;3C/C	0.7333	-22.99 to 24.45	No	ns
													3A/A vs. 1B/B;2A/A;3C/C	-77.81	-100.0 to -55.62	Yes	****
													3B/B vs. 3C/C	1.367	-22.35 to 25.09	No	ns
													3B/B vs. 1B/B;2A/A	-83.1	-106.8 to -59.38	Yes	****
													3B/B vs. 1B/B;3C/C	-57.63	-81.35 to -33.91	Yes	****
													3B/B vs. 2A/A;3C/C	-1.967	-25.69 to 21.75	No	ns
													3B/B vs. 1B/B;2A/A;3C/C	-80.51	-102.7 to -58.32	Yes	****
													3C/C vs. 1B/B;2A/A	-84.47	-108.2 to -60.75	Yes	****
													3C/C vs. 1B/B;3C/C	-59	-82.72 to -35.28	Yes	****
													3C/C vs. 2A/A;3C/C	-3.333	-27.05 to 20.39	No	ns
													3C/C vs. 1B/B;2A/A;3C/C	-81.88	-104.1 to -59.69	Yes	****
													1B/B;2A/A vs. 1B/B;3C/C	25.47	1.748 to 49.19	Yes	*
													1B/B;2A/A vs. 2A/A;3C/C	81.13	57.41 to 104.9	Yes	****
													1B/B;2A/A vs. 1B/B;2A/A;3C/C	2.592	-19.60 to 24.78	No	ns
													1B/B;3C/C vs. 2A/A;3C/C	55.67	31.95 to 79.39	Yes	****
													1B/B;3C/C vs. 1B/B;2A/A;3C/C	-22.88	-45.06 to -0.6883	Yes	*
													2A/A;3C/C vs. 1B/B;2A/A;3C/C	-78.54	-100.7 to -56.35	Yes	****
													Test details	Mean 1	Mean 2	Mean Diff.	SE of diff.	n1	n2	q	DF
													WT vs. 1A/A	12.23	61.83	-49.6	6.665	3	3	10.52	23
													WT vs. 1B/B	12.23	66.13	-53.9	6.665	3	3	11.44	23
													WT vs. 2A/A	12.23	17.37	-5.133	6.665	3	3	1.089	23
													WT vs. 3A/A	12.23	15.17	-2.933	6.665	3	3	0.6224	23
													WT vs. 3B/B	12.23	12.47	-0.2333	6.665	3	3	0.04951	23
													WT vs. 3C/C	12.23	11.1	1.133	6.665	3	3	0.2405	23
													WT vs. 1B/B;2A/A	12.23	95.57	-83.33	6.665	3	3	17.68	23
													WT vs. 1B/B;3C/C	12.23	70.1	-57.87	6.665	3	3	12.28	23
													WT vs. 2A/A;3C/C	12.23	14.43	-2.2	6.665	3	3	0.4668	23
													WT vs. 1B/B;2A/A;3C/C	12.23	92.98	-80.74	6.235	3	4	18.32	23
													1A/A vs. 1B/B	61.83	66.13	-4.3	6.665	3	3	0.9124	23
													1A/A vs. 2A/A	61.83	17.37	44.47	6.665	3	3	9.435	23
													1A/A vs. 3A/A	61.83	15.17	46.67	6.665	3	3	9.902	23
													1A/A vs. 3B/B	61.83	12.47	49.37	6.665	3	3	10.47	23
													1A/A vs. 3C/C	61.83	11.1	50.73	6.665	3	3	10.76	23
													1A/A vs. 1B/B;2A/A	61.83	95.57	-33.73	6.665	3	3	7.158	23
													1A/A vs. 1B/B;3C/C	61.83	70.1	-8.267	6.665	3	3	1.754	23
													1A/A vs. 2A/A;3C/C	61.83	14.43	47.4	6.665	3	3	10.06	23
													1A/A vs. 1B/B;2A/A;3C/C	61.83	92.98	-31.14	6.235	3	4	7.064	23
													1B/B vs. 2A/A	66.13	17.37	48.77	6.665	3	3	10.35	23
													1B/B vs. 3A/A	66.13	15.17	50.97	6.665	3	3	10.81	23
													1B/B vs. 3B/B	66.13	12.47	53.67	6.665	3	3	11.39	23
													1B/B vs. 3C/C	66.13	11.1	55.03	6.665	3	3	11.68	23
													1B/B vs. 1B/B;2A/A	66.13	95.57	-29.43	6.665	3	3	6.245	23
													1B/B vs. 1B/B;3C/C	66.13	70.1	-3.967	6.665	3	3	0.8417	23
													1B/B vs. 2A/A;3C/C	66.13	14.43	51.7	6.665	3	3	10.97	23
													1B/B vs. 1B/B;2A/A;3C/C	66.13	92.98	-26.84	6.235	3	4	6.089	23
													2A/A vs. 3A/A	17.37	15.17	2.2	6.665	3	3	0.4668	23
													2A/A vs. 3B/B	17.37	12.47	4.9	6.665	3	3	1.04	23
													2A/A vs. 3C/C	17.37	11.1	6.267	6.665	3	3	1.33	23
													2A/A vs. 1B/B;2A/A	17.37	95.57	-78.2	6.665	3	3	16.59	23
													2A/A vs. 1B/B;3C/C	17.37	70.1	-52.73	6.665	3	3	11.19	23
													2A/A vs. 2A/A;3C/C	17.37	14.43	2.933	6.665	3	3	0.6224	23
													2A/A vs. 1B/B;2A/A;3C/C	17.37	92.98	-75.61	6.235	3	4	17.15	23
													3A/A vs. 3B/B	15.17	12.47	2.7	6.665	3	3	0.5729	23
													3A/A vs. 3C/C	15.17	11.1	4.067	6.665	3	3	0.8629	23
													3A/A vs. 1B/B;2A/A	15.17	95.57	-80.4	6.665	3	3	17.06	23
													3A/A vs. 1B/B;3C/C	15.17	70.1	-54.93	6.665	3	3	11.66	23
													3A/A vs. 2A/A;3C/C	15.17	14.43	0.7333	6.665	3	3	0.1556	23
													3A/A vs. 1B/B;2A/A;3C/C	15.17	92.98	-77.81	6.235	3	4	17.65	23
													3B/B vs. 3C/C	12.47	11.1	1.367	6.665	3	3	0.29	23
													3B/B vs. 1B/B;2A/A	12.47	95.57	-83.1	6.665	3	3	17.63	23
													3B/B vs. 1B/B;3C/C	12.47	70.1	-57.63	6.665	3	3	12.23	23
													3B/B vs. 2A/A;3C/C	12.47	14.43	-1.967	6.665	3	3	0.4173	23
													3B/B vs. 1B/B;2A/A;3C/C	12.47	92.98	-80.51	6.235	3	4	18.26	23
													3C/C vs. 1B/B;2A/A	11.1	95.57	-84.47	6.665	3	3	17.92	23
													3C/C vs. 1B/B;3C/C	11.1	70.1	-59	6.665	3	3	12.52	23
													3C/C vs. 2A/A;3C/C	11.1	14.43	-3.333	6.665	3	3	0.7073	23
													3C/C vs. 1B/B;2A/A;3C/C	11.1	92.98	-81.88	6.235	3	4	18.57	23
													1B/B;2A/A vs. 1B/B;3C/C	95.57	70.1	25.47	6.665	3	3	5.404	23
													1B/B;2A/A vs. 2A/A;3C/C	95.57	14.43	81.13	6.665	3	3	17.22	23
													1B/B;2A/A vs. 1B/B;2A/A;3C/C	95.57	92.98	2.592	6.235	3	4	0.5879	23
													1B/B;3C/C vs. 2A/A;3C/C	70.1	14.43	55.67	6.665	3	3	11.81	23
													1B/B;3C/C vs. 1B/B;2A/A;3C/C	70.1	92.98	-22.88	6.235	3	4	5.189	23
													2A/A;3C/C vs. 1B/B;2A/A;3C/C	14.43	92.98	-78.54	6.235	3	4	17.82	23
