## Supplementary material for "Zebrafish *mbnl* mutants model physical and molecular phenotypes of myotonic dystrophy": Figure EV1 Source Data

### Sheet: Figure EV1A
Figure EV1A Relative larval mbnl1 mRNA level (qRT-PCR)													Ordinary one-way ANOVA multiple comparisons
	WT	1A/A	1B/B	2A/A	3A/A	3B/B	3C/C	1B/B;2A/A	1B/B;3C/C	2A/A;3C/C	1B/B;2A/A;3C/C		Number of families	1
	0.984	0.764	1.127	1.086	1.845	0.674	1.039	0.518	0.721	0.888	1.203		Number of comparisons per family	55
	0.884	0.646	1.113	1.1	1.089	0.302	0.686	1.039	0.965	0.704	0.724		Alpha	0.05
	1.11	0.71	0.553	0.789	0.965	1.02		0.808	0.845	1.154	0.713
	1.035	0.716	0.623	1.181	1.314	0.941		1.015	0.518		0.721		Tukey's multiple comparisons test	Mean Diff.	95% CI of diff.	Significant?	Summary
	0.816		0.641	1.353	0.791	0.368		0.588	0.889
	0.816												WT vs. 1A/A	0.3121	-0.2425 to 0.8668	No	ns
	1.503												WT vs. 1B/B	0.2097	-0.3084 to 0.7279	No	ns
													WT vs. 2A/A	-0.08066	-0.5988 to 0.4375	No	ns
Mean	1.02114	0.709	0.8114	1.1018	1.2008	0.661	0.8625	0.7936	0.7876	0.915333	0.84025		WT vs. 3A/A	-0.1797	-0.6978 to 0.3385	No	ns
Standard error	0.0905839	0.0242281	0.12686	0.091507	0.182187	0.145289	0.1765	0.106694	0.078156	0.130621	0.120939		WT vs. 3B/B	0.3601	-0.1580 to 0.8783	No	ns
													WT vs. 3C/C	0.1586	-0.5508 to 0.8681	No	ns
													WT vs. 1B/B;2A/A	0.2275	-0.2906 to 0.7457	No	ns
													WT vs. 1B/B;3C/C	0.2335	-0.2846 to 0.7517	No	ns
													WT vs. 2A/A;3C/C	0.1058	-0.5048 to 0.7164	No	ns
													WT vs. 1B/B;2A/A;3C/C	0.1809	-0.3737 to 0.7355	No	ns
													1A/A vs. 1B/B	-0.1024	-0.6960 to 0.4912	No	ns
													1A/A vs. 2A/A	-0.3928	-0.9864 to 0.2008	No	ns
													1A/A vs. 3A/A	-0.4918	-1.085 to 0.1018	No	ns
													1A/A vs. 3B/B	0.048	-0.5456 to 0.6416	No	ns
													1A/A vs. 3C/C	-0.1535	-0.9198 to 0.6128	No	ns
													1A/A vs. 1B/B;2A/A	-0.0846	-0.6782 to 0.5090	No	ns
													1A/A vs. 1B/B;3C/C	-0.0786	-0.6722 to 0.5150	No	ns
													1A/A vs. 2A/A;3C/C	-0.2063	-0.8822 to 0.4695	No	ns
													1A/A vs. 1B/B;2A/A;3C/C	-0.1313	-0.7569 to 0.4944	No	ns
													1B/B vs. 2A/A	-0.2904	-0.8500 to 0.2692	No	ns
													1B/B vs. 3A/A	-0.3894	-0.9490 to 0.1702	No	ns
													1B/B vs. 3B/B	0.1504	-0.4092 to 0.7100	No	ns
													1B/B vs. 3C/C	-0.0511	-0.7914 to 0.6892	No	ns
													1B/B vs. 1B/B;2A/A	0.0178	-0.5418 to 0.5774	No	ns
													1B/B vs. 1B/B;3C/C	0.0238	-0.5358 to 0.5834	No	ns
													1B/B vs. 2A/A;3C/C	-0.1039	-0.7501 to 0.5423	No	ns
													1B/B vs. 1B/B;2A/A;3C/C	-0.02885	-0.6224 to 0.5647	No	ns
													2A/A vs. 3A/A	-0.099	-0.6586 to 0.4606	No	ns
													2A/A vs. 3B/B	0.4408	-0.1188 to 1.000	No	ns
													2A/A vs. 3C/C	0.2393	-0.5010 to 0.9796	No	ns
													2A/A vs. 1B/B;2A/A	0.3082	-0.2514 to 0.8678	No	ns
													2A/A vs. 1B/B;3C/C	0.3142	-0.2454 to 0.8738	No	ns
													2A/A vs. 2A/A;3C/C	0.1865	-0.4597 to 0.8327	No	ns
													2A/A vs. 1B/B;2A/A;3C/C	0.2616	-0.3320 to 0.8551	No	ns
													3A/A vs. 3B/B	0.5398	-0.01984 to 1.099	No	ns
													3A/A vs. 3C/C	0.3383	-0.4020 to 1.079	No	ns
													3A/A vs. 1B/B;2A/A	0.4072	-0.1524 to 0.9668	No	ns
													3A/A vs. 1B/B;3C/C	0.4132	-0.1464 to 0.9728	No	ns
													3A/A vs. 2A/A;3C/C	0.2855	-0.3607 to 0.9317	No	ns
													3A/A vs. 1B/B;2A/A;3C/C	0.3606	-0.2330 to 0.9541	No	ns
													3B/B vs. 3C/C	-0.2015	-0.9418 to 0.5388	No	ns
													3B/B vs. 1B/B;2A/A	-0.1326	-0.6922 to 0.4270	No	ns
													3B/B vs. 1B/B;3C/C	-0.1266	-0.6862 to 0.4330	No	ns
													3B/B vs. 2A/A;3C/C	-0.2543	-0.9005 to 0.3919	No	ns
													3B/B vs. 1B/B;2A/A;3C/C	-0.1793	-0.7728 to 0.4143	No	ns
													3C/C vs. 1B/B;2A/A	0.0689	-0.6714 to 0.8092	No	ns
													3C/C vs. 1B/B;3C/C	0.0749	-0.6654 to 0.8152	No	ns
													3C/C vs. 2A/A;3C/C	-0.05283	-0.8606 to 0.7549	No	ns
													3C/C vs. 1B/B;2A/A;3C/C	0.02225	-0.7441 to 0.7886	No	ns
													1B/B;2A/A vs. 1B/B;3C/C	0.006	-0.5536 to 0.5656	No	ns
													1B/B;2A/A vs. 2A/A;3C/C	-0.1217	-0.7679 to 0.5245	No	ns
													1B/B;2A/A vs. 1B/B;2A/A;3C/C	-0.04665	-0.6402 to 0.5469	No	ns
													1B/B;3C/C vs. 2A/A;3C/C	-0.1277	-0.7739 to 0.5185	No	ns
													1B/B;3C/C vs. 1B/B;2A/A;3C/C	-0.05265	-0.6462 to 0.5409	No	ns
													2A/A;3C/C vs. 1B/B;2A/A;3C/C	0.07508	-0.6007 to 0.7509	No	ns
													Test details	Mean 1	Mean 2	Mean Diff.	SE of diff.	n1	n2	q	DF
													WT vs. 1A/A	1.021	0.709	0.3121	0.1624	7	4	2.719	39
													WT vs. 1B/B	1.021	0.8114	0.2097	0.1517	7	5	1.956	39
													WT vs. 2A/A	1.021	1.102	-0.08066	0.1517	7	5	0.752	39
													WT vs. 3A/A	1.021	1.201	-0.1797	0.1517	7	5	1.675	39
													WT vs. 3B/B	1.021	0.661	0.3601	0.1517	7	5	3.358	39
													WT vs. 3C/C	1.021	0.8625	0.1586	0.2077	7	2	1.08	39
													WT vs. 1B/B;2A/A	1.021	0.7936	0.2275	0.1517	7	5	2.122	39
													WT vs. 1B/B;3C/C	1.021	0.7876	0.2335	0.1517	7	5	2.177	39
													WT vs. 2A/A;3C/C	1.021	0.9153	0.1058	0.1788	7	3	0.8371	39
													WT vs. 1B/B;2A/A;3C/C	1.021	0.8403	0.1809	0.1624	7	4	1.576	39
													1A/A vs. 1B/B	0.709	0.8114	-0.1024	0.1738	4	5	0.8334	39
													1A/A vs. 2A/A	0.709	1.102	-0.3928	0.1738	4	5	3.197	39
													1A/A vs. 3A/A	0.709	1.201	-0.4918	0.1738	4	5	4.002	39
													1A/A vs. 3B/B	0.709	0.661	0.048	0.1738	4	5	0.3906	39
													1A/A vs. 3C/C	0.709	0.8625	-0.1535	0.2243	4	2	0.9676	39
													1A/A vs. 1B/B;2A/A	0.709	0.7936	-0.0846	0.1738	4	5	0.6885	39
													1A/A vs. 1B/B;3C/C	0.709	0.7876	-0.0786	0.1738	4	5	0.6397	39
													1A/A vs. 2A/A;3C/C	0.709	0.9153	-0.2063	0.1978	4	3	1.475	39
													1A/A vs. 1B/B;2A/A;3C/C	0.709	0.8403	-0.1313	0.1832	4	4	1.013	39
													1B/B vs. 2A/A	0.8114	1.102	-0.2904	0.1638	5	5	2.507	39
													1B/B vs. 3A/A	0.8114	1.201	-0.3894	0.1638	5	5	3.361	39
													1B/B vs. 3B/B	0.8114	0.661	0.1504	0.1638	5	5	1.298	39
													1B/B vs. 3C/C	0.8114	0.8625	-0.0511	0.2167	5	2	0.3334	39
													1B/B vs. 1B/B;2A/A	0.8114	0.7936	0.0178	0.1638	5	5	0.1536	39
													1B/B vs. 1B/B;3C/C	0.8114	0.7876	0.0238	0.1638	5	5	0.2054	39
													1B/B vs. 2A/A;3C/C	0.8114	0.9153	-0.1039	0.1892	5	3	0.777	39
													1B/B vs. 1B/B;2A/A;3C/C	0.8114	0.8403	-0.02885	0.1738	5	4	0.2348	39
													2A/A vs. 3A/A	1.102	1.201	-0.099	0.1638	5	5	0.8546	39
													2A/A vs. 3B/B	1.102	0.661	0.4408	0.1638	5	5	3.805	39
													2A/A vs. 3C/C	1.102	0.8625	0.2393	0.2167	5	2	1.561	39
													2A/A vs. 1B/B;2A/A	1.102	0.7936	0.3082	0.1638	5	5	2.66	39
													2A/A vs. 1B/B;3C/C	1.102	0.7876	0.3142	0.1638	5	5	2.712	39
													2A/A vs. 2A/A;3C/C	1.102	0.9153	0.1865	0.1892	5	3	1.394	39
													2A/A vs. 1B/B;2A/A;3C/C	1.102	0.8403	0.2616	0.1738	5	4	2.129	39
													3A/A vs. 3B/B	1.201	0.661	0.5398	0.1638	5	5	4.66	39
													3A/A vs. 3C/C	1.201	0.8625	0.3383	0.2167	5	2	2.207	39
													3A/A vs. 1B/B;2A/A	1.201	0.7936	0.4072	0.1638	5	5	3.515	39
													3A/A vs. 1B/B;3C/C	1.201	0.7876	0.4132	0.1638	5	5	3.567	39
													3A/A vs. 2A/A;3C/C	1.201	0.9153	0.2855	0.1892	5	3	2.134	39
													3A/A vs. 1B/B;2A/A;3C/C	1.201	0.8403	0.3606	0.1738	5	4	2.934	39
													3B/B vs. 3C/C	0.661	0.8625	-0.2015	0.2167	5	2	1.315	39
													3B/B vs. 1B/B;2A/A	0.661	0.7936	-0.1326	0.1638	5	5	1.145	39
													3B/B vs. 1B/B;3C/C	0.661	0.7876	-0.1266	0.1638	5	5	1.093	39
													3B/B vs. 2A/A;3C/C	0.661	0.9153	-0.2543	0.1892	5	3	1.901	39
													3B/B vs. 1B/B;2A/A;3C/C	0.661	0.8403	-0.1793	0.1738	5	4	1.459	39
													3C/C vs. 1B/B;2A/A	0.8625	0.7936	0.0689	0.2167	2	5	0.4496	39
													3C/C vs. 1B/B;3C/C	0.8625	0.7876	0.0749	0.2167	2	5	0.4887	39
													3C/C vs. 2A/A;3C/C	0.8625	0.9153	-0.05283	0.2365	2	3	0.316	39
													3C/C vs. 1B/B;2A/A;3C/C	0.8625	0.8403	0.02225	0.2243	2	4	0.1403	39
													1B/B;2A/A vs. 1B/B;3C/C	0.7936	0.7876	0.006	0.1638	5	5	0.05179	39
													1B/B;2A/A vs. 2A/A;3C/C	0.7936	0.9153	-0.1217	0.1892	5	3	0.91	39
													1B/B;2A/A vs. 1B/B;2A/A;3C/C	0.7936	0.8403	-0.04665	0.1738	5	4	0.3797	39
													1B/B;3C/C vs. 2A/A;3C/C	0.7876	0.9153	-0.1277	0.1892	5	3	0.9549	39
													1B/B;3C/C vs. 1B/B;2A/A;3C/C	0.7876	0.8403	-0.05265	0.1738	5	4	0.4285	39
													2A/A;3C/C vs. 1B/B;2A/A;3C/C	0.9153	0.8403	0.07508	0.1978	3	4	0.5367	39

### Sheet: Figure EV1B
Figure EV1B Relative larval mbnl2 mRNA level (qRT-PCR)													Ordinary one-way ANOVA multiple comparisons
	WT	1A/A	1B/B	2A/A	3A/A	3B/B	3C/C	1B/B;2A/A	1B/B;3C/C	2A/A;3C/C	1B/B;2A/A;3C/C		Number of families	1
	0.97	1.778	1.395	0.367	0.975	0.898	0.861	0.364	0.982	0.325	0.463		Number of comparisons per family	55
	1.008	1.22	1.087	0.4	0.729	0.803	0.92	0.355	0.84	0.341	0.578		Alpha	0.05
	1.123	1.136	0.761	0.368	0.813	0.883	0.84	0.399	0.913	0.391	0.445
	0.911	1.215	0.828	0.309	0.838	0.757	0.822	0.382	0.738	0.401	0.385		Tukey's multiple comparisons test	Mean Diff.	95% CI of diff.	Significant?	Summary
	0.96	1.314	0.885	0.289	0.8	0.864		0.353	0.917		0.407
	1.001												WT vs. 1A/A	-0.3305	-0.5688 to -0.09220	Yes	**		A-B
	0.96												WT vs. 1B/B	0.01093	-0.2274 to 0.2492	No	ns		A-C
	1.084												WT vs. 2A/A	0.6555	0.4172 to 0.8938	Yes	****		A-D
													WT vs. 3A/A	0.1711	-0.06715 to 0.4094	No	ns		A-E
Mean	1.00213	1.3326	0.9912	0.3466	0.831	0.841	0.86075	0.3706	0.878	0.3645	0.4556		WT vs. 3B/B	0.1611	-0.07715 to 0.3994	No	ns		A-F
Standard error	0.0247252	0.114867	0.114703	0.0205636	0.0402952	0.0264972	0.021297	0.00875557	0.0415969	0.0185899	0.0335374		WT vs. 3C/C	0.1414	-0.1146 to 0.3973	No	ns		A-G
													WT vs. 1B/B;2A/A	0.6315	0.3932 to 0.8698	Yes	****		A-H
													WT vs. 1B/B;3C/C	0.1241	-0.1142 to 0.3624	No	ns		A-I
													WT vs. 2A/A;3C/C	0.6376	0.3817 to 0.8936	Yes	****		A-J
													WT vs. 1B/B;2A/A;3C/C	0.5465	0.3082 to 0.7848	Yes	****		A-K
													1A/A vs. 1B/B	0.3414	0.07705 to 0.6057	Yes	**		B-C
													1A/A vs. 2A/A	0.986	0.7217 to 1.250	Yes	****		B-D
													1A/A vs. 3A/A	0.5016	0.2373 to 0.7659	Yes	****		B-E
													1A/A vs. 3B/B	0.4916	0.2273 to 0.7559	Yes	****		B-F
													1A/A vs. 3C/C	0.4719	0.1915 to 0.7522	Yes	****		B-G
													1A/A vs. 1B/B;2A/A	0.962	0.6977 to 1.226	Yes	****		B-H
													1A/A vs. 1B/B;3C/C	0.4546	0.1903 to 0.7189	Yes	****		B-I
													1A/A vs. 2A/A;3C/C	0.9681	0.6877 to 1.248	Yes	****		B-J
													1A/A vs. 1B/B;2A/A;3C/C	0.877	0.6127 to 1.141	Yes	****		B-K
													1B/B vs. 2A/A	0.6446	0.3803 to 0.9089	Yes	****		C-D
													1B/B vs. 3A/A	0.1602	-0.1041 to 0.4245	No	ns		C-E
													1B/B vs. 3B/B	0.1502	-0.1141 to 0.4145	No	ns		C-F
													1B/B vs. 3C/C	0.1305	-0.1499 to 0.4108	No	ns		C-G
													1B/B vs. 1B/B;2A/A	0.6206	0.3563 to 0.8849	Yes	****		C-H
													1B/B vs. 1B/B;3C/C	0.1132	-0.1511 to 0.3775	No	ns		C-I
													1B/B vs. 2A/A;3C/C	0.6267	0.3463 to 0.9071	Yes	****		C-J
													1B/B vs. 1B/B;2A/A;3C/C	0.5356	0.2713 to 0.7999	Yes	****		C-K
													2A/A vs. 3A/A	-0.4844	-0.7487 to -0.2201	Yes	****		D-E
													2A/A vs. 3B/B	-0.4944	-0.7587 to -0.2301	Yes	****		D-F
													2A/A vs. 3C/C	-0.5142	-0.7945 to -0.2338	Yes	****		D-G
													2A/A vs. 1B/B;2A/A	-0.024	-0.2883 to 0.2403	No	ns		D-H
													2A/A vs. 1B/B;3C/C	-0.5314	-0.7957 to -0.2671	Yes	****		D-I
													2A/A vs. 2A/A;3C/C	-0.0179	-0.2983 to 0.2625	No	ns		D-J
													2A/A vs. 1B/B;2A/A;3C/C	-0.109	-0.3733 to 0.1553	No	ns		D-K
													3A/A vs. 3B/B	-0.01	-0.2743 to 0.2543	No	ns		E-F
													3A/A vs. 3C/C	-0.02975	-0.3101 to 0.2506	No	ns		E-G
													3A/A vs. 1B/B;2A/A	0.4604	0.1961 to 0.7247	Yes	****		E-H
													3A/A vs. 1B/B;3C/C	-0.047	-0.3113 to 0.2173	No	ns		E-I
													3A/A vs. 2A/A;3C/C	0.4665	0.1861 to 0.7469	Yes	****		E-J
													3A/A vs. 1B/B;2A/A;3C/C	0.3754	0.1111 to 0.6397	Yes	***		E-K
													3B/B vs. 3C/C	-0.01975	-0.3001 to 0.2606	No	ns		F-G
													3B/B vs. 1B/B;2A/A	0.4704	0.2061 to 0.7347	Yes	****		F-H
													3B/B vs. 1B/B;3C/C	-0.037	-0.3013 to 0.2273	No	ns		F-I
													3B/B vs. 2A/A;3C/C	0.4765	0.1961 to 0.7569	Yes	****		F-J
													3B/B vs. 1B/B;2A/A;3C/C	0.3854	0.1211 to 0.6497	Yes	***		F-K
													3C/C vs. 1B/B;2A/A	0.4902	0.2098 to 0.7705	Yes	****		G-H
													3C/C vs. 1B/B;3C/C	-0.01725	-0.2976 to 0.2631	No	ns		G-I
													3C/C vs. 2A/A;3C/C	0.4963	0.2007 to 0.7918	Yes	****		G-J
													3C/C vs. 1B/B;2A/A;3C/C	0.4052	0.1248 to 0.6855	Yes	***		G-K
													1B/B;2A/A vs. 1B/B;3C/C	-0.5074	-0.7717 to -0.2431	Yes	****		H-I
													1B/B;2A/A vs. 2A/A;3C/C	0.0061	-0.2743 to 0.2865	No	ns		H-J
													1B/B;2A/A vs. 1B/B;2A/A;3C/C	-0.085	-0.3493 to 0.1793	No	ns		H-K
													1B/B;3C/C vs. 2A/A;3C/C	0.5135	0.2331 to 0.7939	Yes	****		I-J
													1B/B;3C/C vs. 1B/B;2A/A;3C/C	0.4224	0.1581 to 0.6867	Yes	***		I-K
													2A/A;3C/C vs. 1B/B;2A/A;3C/C	-0.0911	-0.3715 to 0.1893	No	ns		J-K
													Test details	Mean 1	Mean 2	Mean Diff.	SE of diff.	n1	n2	q	DF
													WT vs. 1A/A	1.002	1.333	-0.3305	0.07031	8	5	6.647	45
													WT vs. 1B/B	1.002	0.9912	0.01093	0.07031	8	5	0.2198	45
													WT vs. 2A/A	1.002	0.3466	0.6555	0.07031	8	5	13.19	45
													WT vs. 3A/A	1.002	0.831	0.1711	0.07031	8	5	3.442	45
													WT vs. 3B/B	1.002	0.841	0.1611	0.07031	8	5	3.241	45
													WT vs. 3C/C	1.002	0.8608	0.1414	0.07552	8	4	2.647	45
													WT vs. 1B/B;2A/A	1.002	0.3706	0.6315	0.07031	8	5	12.7	45
													WT vs. 1B/B;3C/C	1.002	0.878	0.1241	0.07031	8	5	2.497	45
													WT vs. 2A/A;3C/C	1.002	0.3645	0.6376	0.07552	8	4	11.94	45
													WT vs. 1B/B;2A/A;3C/C	1.002	0.4556	0.5465	0.07031	8	5	10.99	45
													1A/A vs. 1B/B	1.333	0.9912	0.3414	0.078	5	5	6.19	45
													1A/A vs. 2A/A	1.333	0.3466	0.986	0.078	5	5	17.88	45
													1A/A vs. 3A/A	1.333	0.831	0.5016	0.078	5	5	9.094	45
													1A/A vs. 3B/B	1.333	0.841	0.4916	0.078	5	5	8.913	45
													1A/A vs. 3C/C	1.333	0.8608	0.4719	0.08273	5	4	8.066	45
													1A/A vs. 1B/B;2A/A	1.333	0.3706	0.962	0.078	5	5	17.44	45
													1A/A vs. 1B/B;3C/C	1.333	0.878	0.4546	0.078	5	5	8.242	45
													1A/A vs. 2A/A;3C/C	1.333	0.3645	0.9681	0.08273	5	4	16.55	45
													1A/A vs. 1B/B;2A/A;3C/C	1.333	0.4556	0.877	0.078	5	5	15.9	45
													1B/B vs. 2A/A	0.9912	0.3466	0.6446	0.078	5	5	11.69	45
													1B/B vs. 3A/A	0.9912	0.831	0.1602	0.078	5	5	2.905	45
													1B/B vs. 3B/B	0.9912	0.841	0.1502	0.078	5	5	2.723	45
													1B/B vs. 3C/C	0.9912	0.8608	0.1305	0.08273	5	4	2.23	45
													1B/B vs. 1B/B;2A/A	0.9912	0.3706	0.6206	0.078	5	5	11.25	45
													1B/B vs. 1B/B;3C/C	0.9912	0.878	0.1132	0.078	5	5	2.052	45
													1B/B vs. 2A/A;3C/C	0.9912	0.3645	0.6267	0.08273	5	4	10.71	45
													1B/B vs. 1B/B;2A/A;3C/C	0.9912	0.4556	0.5356	0.078	5	5	9.711	45
													2A/A vs. 3A/A	0.3466	0.831	-0.4844	0.078	5	5	8.783	45
													2A/A vs. 3B/B	0.3466	0.841	-0.4944	0.078	5	5	8.964	45
													2A/A vs. 3C/C	0.3466	0.8608	-0.5142	0.08273	5	4	8.789	45
													2A/A vs. 1B/B;2A/A	0.3466	0.3706	-0.024	0.078	5	5	0.4351	45
													2A/A vs. 1B/B;3C/C	0.3466	0.878	-0.5314	0.078	5	5	9.635	45
													2A/A vs. 2A/A;3C/C	0.3466	0.3645	-0.0179	0.08273	5	4	0.306	45
													2A/A vs. 1B/B;2A/A;3C/C	0.3466	0.4556	-0.109	0.078	5	5	1.976	45
													3A/A vs. 3B/B	0.831	0.841	-0.01	0.078	5	5	0.1813	45
													3A/A vs. 3C/C	0.831	0.8608	-0.02975	0.08273	5	4	0.5085	45
													3A/A vs. 1B/B;2A/A	0.831	0.3706	0.4604	0.078	5	5	8.347	45
													3A/A vs. 1B/B;3C/C	0.831	0.878	-0.047	0.078	5	5	0.8522	45
													3A/A vs. 2A/A;3C/C	0.831	0.3645	0.4665	0.08273	5	4	7.974	45
													3A/A vs. 1B/B;2A/A;3C/C	0.831	0.4556	0.3754	0.078	5	5	6.806	45
													3B/B vs. 3C/C	0.841	0.8608	-0.01975	0.08273	5	4	0.3376	45
													3B/B vs. 1B/B;2A/A	0.841	0.3706	0.4704	0.078	5	5	8.529	45
													3B/B vs. 1B/B;3C/C	0.841	0.878	-0.037	0.078	5	5	0.6708	45
													3B/B vs. 2A/A;3C/C	0.841	0.3645	0.4765	0.08273	5	4	8.145	45
													3B/B vs. 1B/B;2A/A;3C/C	0.841	0.4556	0.3854	0.078	5	5	6.988	45
													3C/C vs. 1B/B;2A/A	0.8608	0.3706	0.4902	0.08273	4	5	8.379	45
													3C/C vs. 1B/B;3C/C	0.8608	0.878	-0.01725	0.08273	4	5	0.2949	45
													3C/C vs. 2A/A;3C/C	0.8608	0.3645	0.4963	0.08721	4	4	8.048	45
													3C/C vs. 1B/B;2A/A;3C/C	0.8608	0.4556	0.4052	0.08273	4	5	6.926	45
													1B/B;2A/A vs. 1B/B;3C/C	0.3706	0.878	-0.5074	0.078	5	5	9.2	45
													1B/B;2A/A vs. 2A/A;3C/C	0.3706	0.3645	0.0061	0.08273	5	4	0.1043	45
													1B/B;2A/A vs. 1B/B;2A/A;3C/C	0.3706	0.4556	-0.085	0.078	5	5	1.541	45
													1B/B;3C/C vs. 2A/A;3C/C	0.878	0.3645	0.5135	0.08273	5	4	8.778	45
													1B/B;3C/C vs. 1B/B;2A/A;3C/C	0.878	0.4556	0.4224	0.078	5	5	7.658	45
													2A/A;3C/C vs. 1B/B;2A/A;3C/C	0.3645	0.4556	-0.0911	0.08273	4	5	1.557	45

### Sheet: Figure EV1C
Figure EV1C Relative larval mbnl3 mRNA level (qRT-PCR)													Ordinary one-way ANOVA multiple comparisons
	WT	1A/A	1B/B	2A/A	3A/A	3B/B	3C/C	1B/B;2A/A	1B/B;3C/C	2A/A;3C/C	1B/B;2A/A;3C/C		Number of families	1
	1.079	1.271	1.311	1.376	0.528	0.353	0.784	0.954	0.801	0.742	1.233		Number of comparisons per family	55
	1.018	1.222	1.245	1.26	0.39	0.186	0.971	0.996	0.679	0.701	1.203		Alpha	0.05
	0.995	1.106	0.884	1.202	0.42	0.404	0.701	1.044	0.786	0.956	1.116
	0.914	1.104	0.894	0.872	0.535	0.336	0.591	0.948	0.591	1.019	1.011		Tukey's multiple comparisons test	Mean Diff.	95% CI of diff.	Significant?	Summary
	0.717	1.402		1.004	0.429	0.198			0.914		0.924
	1.034												WT vs. 1A/A	-0.2095	-0.4899 to 0.07088	No	ns
	1.045												WT vs. 1B/B	-0.072	-0.3732 to 0.2292	No	ns
	1.29												WT vs. 2A/A	-0.1313	-0.4117 to 0.1491	No	ns
													WT vs. 3A/A	0.5511	0.2707 to 0.8315	Yes	****
Mean	1.0115	1.221	1.0835	1.1428	0.4604	0.2954	0.76175	0.9855	0.7542	0.8545	1.0974		WT vs. 3B/B	0.7161	0.4357 to 0.9965	Yes	****
Standard error	0.0567416	0.0557566	0.113118	0.0906148	0.0297567	0.0437122	0.08017	0.0222317	0.0552389	0.0783055	0.0580591		WT vs. 3C/C	0.2498	-0.05142 to 0.5509	No	ns
													WT vs. 1B/B;2A/A	0.026	-0.2752 to 0.3272	No	ns
													WT vs. 1B/B;3C/C	0.2573	-0.02308 to 0.5377	No	ns
													WT vs. 2A/A;3C/C	0.157	-0.1442 to 0.4582	No	ns
													WT vs. 1B/B;2A/A;3C/C	-0.0859	-0.3663 to 0.1945	No	ns
													1A/A vs. 1B/B	0.1375	-0.1924 to 0.4674	No	ns
													1A/A vs. 2A/A	0.0782	-0.2329 to 0.3893	No	ns
													1A/A vs. 3A/A	0.7606	0.4495 to 1.072	Yes	****
													1A/A vs. 3B/B	0.9256	0.6145 to 1.237	Yes	****
													1A/A vs. 3C/C	0.4593	0.1293 to 0.7892	Yes	**
													1A/A vs. 1B/B;2A/A	0.2355	-0.09442 to 0.5654	No	ns
													1A/A vs. 1B/B;3C/C	0.4668	0.1557 to 0.7779	Yes	***
													1A/A vs. 2A/A;3C/C	0.3665	0.03658 to 0.6964	Yes	*
													1A/A vs. 1B/B;2A/A;3C/C	0.1236	-0.1875 to 0.4347	No	ns
													1B/B vs. 2A/A	-0.0593	-0.3892 to 0.2706	No	ns
													1B/B vs. 3A/A	0.6231	0.2932 to 0.9530	Yes	****
													1B/B vs. 3B/B	0.7881	0.4582 to 1.118	Yes	****
													1B/B vs. 3C/C	0.3218	-0.02602 to 0.6695	No	ns
													1B/B vs. 1B/B;2A/A	0.098	-0.2498 to 0.4458	No	ns
													1B/B vs. 1B/B;3C/C	0.3293	-0.0006190 to 0.6592	No	ns
													1B/B vs. 2A/A;3C/C	0.229	-0.1188 to 0.5768	No	ns
													1B/B vs. 1B/B;2A/A;3C/C	-0.0139	-0.3438 to 0.3160	No	ns
													2A/A vs. 3A/A	0.6824	0.3713 to 0.9935	Yes	****
													2A/A vs. 3B/B	0.8474	0.5363 to 1.158	Yes	****
													2A/A vs. 3C/C	0.3811	0.05113 to 0.7110	Yes	*
													2A/A vs. 1B/B;2A/A	0.1573	-0.1726 to 0.4872	No	ns
													2A/A vs. 1B/B;3C/C	0.3886	0.07755 to 0.6997	Yes	**
													2A/A vs. 2A/A;3C/C	0.2883	-0.04162 to 0.6182	No	ns
													2A/A vs. 1B/B;2A/A;3C/C	0.0454	-0.2657 to 0.3565	No	ns
													3A/A vs. 3B/B	0.165	-0.1461 to 0.4761	No	ns
													3A/A vs. 3C/C	-0.3014	-0.6313 to 0.02857	No	ns
													3A/A vs. 1B/B;2A/A	-0.5251	-0.8550 to -0.1952	Yes	***
													3A/A vs. 1B/B;3C/C	-0.2938	-0.6049 to 0.01725	No	ns
													3A/A vs. 2A/A;3C/C	-0.3941	-0.7240 to -0.06418	Yes	**
													3A/A vs. 1B/B;2A/A;3C/C	-0.637	-0.9481 to -0.3259	Yes	****
													3B/B vs. 3C/C	-0.4664	-0.7963 to -0.1364	Yes	***
													3B/B vs. 1B/B;2A/A	-0.6901	-1.020 to -0.3602	Yes	****
													3B/B vs. 1B/B;3C/C	-0.4588	-0.7699 to -0.1477	Yes	***
													3B/B vs. 2A/A;3C/C	-0.5591	-0.8890 to -0.2292	Yes	****
													3B/B vs. 1B/B;2A/A;3C/C	-0.802	-1.113 to -0.4909	Yes	****
													3C/C vs. 1B/B;2A/A	-0.2238	-0.5715 to 0.1240	No	ns
													3C/C vs. 1B/B;3C/C	0.00755	-0.3224 to 0.3375	No	ns
													3C/C vs. 2A/A;3C/C	-0.09275	-0.4405 to 0.2550	No	ns
													3C/C vs. 1B/B;2A/A;3C/C	-0.3357	-0.6656 to -0.005731	Yes	*
													1B/B;2A/A vs. 1B/B;3C/C	0.2313	-0.09862 to 0.5612	No	ns
													1B/B;2A/A vs. 2A/A;3C/C	0.131	-0.2168 to 0.4788	No	ns
													1B/B;2A/A vs. 1B/B;2A/A;3C/C	-0.1119	-0.4418 to 0.2180	No	ns
													1B/B;3C/C vs. 2A/A;3C/C	-0.1003	-0.4302 to 0.2296	No	ns
													1B/B;3C/C vs. 1B/B;2A/A;3C/C	-0.3432	-0.6543 to -0.03215	Yes	*
													2A/A;3C/C vs. 1B/B;2A/A;3C/C	-0.2429	-0.5728 to 0.08702	No	ns
													Test details	Mean 1	Mean 2	Mean Diff.	SE of diff.	n1	n2	q	DF
													WT vs. 1A/A	1.012	1.221	-0.2095	0.08253	8	5	3.59	43
													WT vs. 1B/B	1.012	1.084	-0.072	0.08866	8	4	1.149	43
													WT vs. 2A/A	1.012	1.143	-0.1313	0.08253	8	5	2.25	43
													WT vs. 3A/A	1.012	0.4604	0.5511	0.08253	8	5	9.443	43
													WT vs. 3B/B	1.012	0.2954	0.7161	0.08253	8	5	12.27	43
													WT vs. 3C/C	1.012	0.7618	0.2498	0.08866	8	4	3.984	43
													WT vs. 1B/B;2A/A	1.012	0.9855	0.026	0.08866	8	4	0.4147	43
													WT vs. 1B/B;3C/C	1.012	0.7542	0.2573	0.08253	8	5	4.409	43
													WT vs. 2A/A;3C/C	1.012	0.8545	0.157	0.08866	8	4	2.504	43
													WT vs. 1B/B;2A/A;3C/C	1.012	1.097	-0.0859	0.08253	8	5	1.472	43
													1A/A vs. 1B/B	1.221	1.084	0.1375	0.09712	5	4	2.002	43
													1A/A vs. 2A/A	1.221	1.143	0.0782	0.09156	5	5	1.208	43
													1A/A vs. 3A/A	1.221	0.4604	0.7606	0.09156	5	5	11.75	43
													1A/A vs. 3B/B	1.221	0.2954	0.9256	0.09156	5	5	14.3	43
													1A/A vs. 3C/C	1.221	0.7618	0.4593	0.09712	5	4	6.688	43
													1A/A vs. 1B/B;2A/A	1.221	0.9855	0.2355	0.09712	5	4	3.429	43
													1A/A vs. 1B/B;3C/C	1.221	0.7542	0.4668	0.09156	5	5	7.21	43
													1A/A vs. 2A/A;3C/C	1.221	0.8545	0.3665	0.09712	5	4	5.337	43
													1A/A vs. 1B/B;2A/A;3C/C	1.221	1.097	0.1236	0.09156	5	5	1.909	43
													1B/B vs. 2A/A	1.084	1.143	-0.0593	0.09712	4	5	0.8635	43
													1B/B vs. 3A/A	1.084	0.4604	0.6231	0.09712	4	5	9.074	43
													1B/B vs. 3B/B	1.084	0.2954	0.7881	0.09712	4	5	11.48	43
													1B/B vs. 3C/C	1.084	0.7618	0.3218	0.1024	4	4	4.445	43
													1B/B vs. 1B/B;2A/A	1.084	0.9855	0.098	0.1024	4	4	1.354	43
													1B/B vs. 1B/B;3C/C	1.084	0.7542	0.3293	0.09712	4	5	4.795	43
													1B/B vs. 2A/A;3C/C	1.084	0.8545	0.229	0.1024	4	4	3.164	43
													1B/B vs. 1B/B;2A/A;3C/C	1.084	1.097	-0.0139	0.09712	4	5	0.2024	43
													2A/A vs. 3A/A	1.143	0.4604	0.6824	0.09156	5	5	10.54	43
													2A/A vs. 3B/B	1.143	0.2954	0.8474	0.09156	5	5	13.09	43
													2A/A vs. 3C/C	1.143	0.7618	0.3811	0.09712	5	4	5.549	43
													2A/A vs. 1B/B;2A/A	1.143	0.9855	0.1573	0.09712	5	4	2.291	43
													2A/A vs. 1B/B;3C/C	1.143	0.7542	0.3886	0.09156	5	5	6.002	43
													2A/A vs. 2A/A;3C/C	1.143	0.8545	0.2883	0.09712	5	4	4.198	43
													2A/A vs. 1B/B;2A/A;3C/C	1.143	1.097	0.0454	0.09156	5	5	0.7012	43
													3A/A vs. 3B/B	0.4604	0.2954	0.165	0.09156	5	5	2.548	43
													3A/A vs. 3C/C	0.4604	0.7618	-0.3014	0.09712	5	4	4.388	43
													3A/A vs. 1B/B;2A/A	0.4604	0.9855	-0.5251	0.09712	5	4	7.646	43
													3A/A vs. 1B/B;3C/C	0.4604	0.7542	-0.2938	0.09156	5	5	4.538	43
													3A/A vs. 2A/A;3C/C	0.4604	0.8545	-0.3941	0.09712	5	4	5.739	43
													3A/A vs. 1B/B;2A/A;3C/C	0.4604	1.097	-0.637	0.09156	5	5	9.839	43
													3B/B vs. 3C/C	0.2954	0.7618	-0.4664	0.09712	5	4	6.791	43
													3B/B vs. 1B/B;2A/A	0.2954	0.9855	-0.6901	0.09712	5	4	10.05	43
													3B/B vs. 1B/B;3C/C	0.2954	0.7542	-0.4588	0.09156	5	5	7.086	43
													3B/B vs. 2A/A;3C/C	0.2954	0.8545	-0.5591	0.09712	5	4	8.142	43
													3B/B vs. 1B/B;2A/A;3C/C	0.2954	1.097	-0.802	0.09156	5	5	12.39	43
													3C/C vs. 1B/B;2A/A	0.7618	0.9855	-0.2238	0.1024	4	4	3.091	43
													3C/C vs. 1B/B;3C/C	0.7618	0.7542	0.00755	0.09712	4	5	0.1099	43
													3C/C vs. 2A/A;3C/C	0.7618	0.8545	-0.09275	0.1024	4	4	1.281	43
													3C/C vs. 1B/B;2A/A;3C/C	0.7618	1.097	-0.3357	0.09712	4	5	4.888	43
													1B/B;2A/A vs. 1B/B;3C/C	0.9855	0.7542	0.2313	0.09712	4	5	3.368	43
													1B/B;2A/A vs. 2A/A;3C/C	0.9855	0.8545	0.131	0.1024	4	4	1.81	43
													1B/B;2A/A vs. 1B/B;2A/A;3C/C	0.9855	1.097	-0.1119	0.09712	4	5	1.629	43
													1B/B;3C/C vs. 2A/A;3C/C	0.7542	0.8545	-0.1003	0.09712	5	4	1.461	43
													1B/B;3C/C vs. 1B/B;2A/A;3C/C	0.7542	1.097	-0.3432	0.09156	5	5	5.301	43
													2A/A;3C/C vs. 1B/B;2A/A;3C/C	0.8545	1.097	-0.2429	0.09712	4	5	3.537	43

### Sheet: Figure EV1D
Figure EV1D Relative WT mbnl1 mRNA level (qRT-PCR)								Ordinary one-way ANOVA multiple comparisons
	5 dpf Whole Fish	Adult Skeletal Muscle	Adult Heart	Adult Brain	Adult Cornea	Adult Intestine		Number of families	1
	0.984	55.536	2.768	25.061	2.679	2.311		Number of comparisons per family	15
	0.853	28.926	3.948	26.362	2.063	1.413		Alpha	0.05
	1.178	27.531	2.913	19.68	2.065	1.768
	0.769	34.955	3.015	16.577		1.622		Tukey's multiple comparisons test	Mean Diff.	95% CI of diff.	Significant?	Summary
	1.316	70.021	4.79	20.543		1.267
								5 dpf Whole Fish vs. Adult Skeletal Muscle	-42.37	-58.41 to -26.34	Yes	****
Mean	1.02	43.3938	3.4868	21.6446	2.269	1.6762		5 dpf Whole Fish vs. Adult Heart	-2.467	-18.50 to 13.57	No	ns
Standard error	0.101184	8.33247	0.385976	1.79832	0.205001	0.180424		5 dpf Whole Fish vs. Adult Brain	-20.62	-36.66 to -4.589	Yes	**
								5 dpf Whole Fish vs. Adult Cornea	-1.249	-19.77 to 17.27	No	ns
								5 dpf Whole Fish vs. Adult Intestine	-0.6562	-16.69 to 15.38	No	ns
								Adult Skeletal Muscle vs. Adult Heart	39.91	23.87 to 55.94	Yes	****
								Adult Skeletal Muscle vs. Adult Brain	21.75	5.714 to 37.78	Yes	**
								Adult Skeletal Muscle vs. Adult Cornea	41.12	22.61 to 59.64	Yes	****
								Adult Skeletal Muscle vs. Adult Intestine	41.72	25.68 to 57.75	Yes	****
								Adult Heart vs. Adult Brain	-18.16	-34.19 to -2.122	Yes	*
								Adult Heart vs. Adult Cornea	1.218	-17.30 to 19.73	No	ns
								Adult Heart vs. Adult Intestine	1.811	-14.22 to 17.85	No	ns
								Adult Brain vs. Adult Cornea	19.38	0.8595 to 37.89	Yes	*
								Adult Brain vs. Adult Intestine	19.97	3.933 to 36.00	Yes	**
								Adult Cornea vs. Adult Intestine	0.5928	-17.92 to 19.11	No	ns
								Test details	Mean 1	Mean 2	Mean Diff.	SE of diff.	n1	n2	q	DF
								5 dpf Whole Fish vs. Adult Skeletal Muscle	1.02	43.39	-42.37	5.148	5	5	11.64	22
								5 dpf Whole Fish vs. Adult Heart	1.02	3.487	-2.467	5.148	5	5	0.6777	22
								5 dpf Whole Fish vs. Adult Brain	1.02	21.64	-20.62	5.148	5	5	5.666	22
								5 dpf Whole Fish vs. Adult Cornea	1.02	2.269	-1.249	5.944	5	3	0.2972	22
								5 dpf Whole Fish vs. Adult Intestine	1.02	1.676	-0.6562	5.148	5	5	0.1803	22
								Adult Skeletal Muscle vs. Adult Heart	43.39	3.487	39.91	5.148	5	5	10.96	22
								Adult Skeletal Muscle vs. Adult Brain	43.39	21.64	21.75	5.148	5	5	5.975	22
								Adult Skeletal Muscle vs. Adult Cornea	43.39	2.269	41.12	5.944	5	3	9.785	22
								Adult Skeletal Muscle vs. Adult Intestine	43.39	1.676	41.72	5.148	5	5	11.46	22
								Adult Heart vs. Adult Brain	3.487	21.64	-18.16	5.148	5	5	4.989	22
								Adult Heart vs. Adult Cornea	3.487	2.269	1.218	5.944	5	3	0.2897	22
								Adult Heart vs. Adult Intestine	3.487	1.676	1.811	5.148	5	5	0.4974	22
								Adult Brain vs. Adult Cornea	21.64	2.269	19.38	5.944	5	3	4.61	22
								Adult Brain vs. Adult Intestine	21.64	1.676	19.97	5.148	5	5	5.486	22
								Adult Cornea vs. Adult Intestine	2.269	1.676	0.5928	5.944	3	5	0.141	22

### Sheet: Figure EV1E
Figure EV1E Relative WT mbnl2 mRNA level (qRT-PCR)								Ordinary one-way ANOVA multiple comparisons
	5 dpf Whole Fish	Adult Skeletal Muscle	Adult Heart	Adult Brain	Adult Cornea	Adult Intestine		Number of families	1
	0.945	19.41	1.038	11.313	0.54	0.529		Number of comparisons per family	15
	0.895	12.012	0.943	7.412	0.353	0.351		Alpha	0.05
	1.286	17.573	0.754	9.034	0.656	0.246
	1.007	15.339	1.125	9.539	0.473	0.401		Tukey's multiple comparisons test	Mean Diff.	95% CI of diff.	Significant?	Summary
	0.913		1.194	7.868		0.237
								5 dpf Whole Fish vs. Adult Skeletal Muscle	-15.07	-17.90 to -12.25	Yes	****
Mean	1.0092	16.0835	1.0108	9.0332	0.5055	0.3528		5 dpf Whole Fish vs. Adult Heart	-0.0016	-2.664 to 2.661	No	ns
Standard error	0.0717777	1.59205	0.0767746	0.686997	0.0633463	0.0539392		5 dpf Whole Fish vs. Adult Brain	-8.024	-10.69 to -5.361	Yes	****
								5 dpf Whole Fish vs. Adult Cornea	0.5037	-2.320 to 3.328	No	ns
								5 dpf Whole Fish vs. Adult Intestine	0.6564	-2.006 to 3.319	No	ns
								Adult Skeletal Muscle vs. Adult Heart	15.07	12.25 to 17.90	Yes	****
								Adult Skeletal Muscle vs. Adult Brain	7.05	4.226 to 9.874	Yes	****
								Adult Skeletal Muscle vs. Adult Cornea	15.58	12.60 to 18.55	Yes	****
								Adult Skeletal Muscle vs. Adult Intestine	15.73	12.91 to 18.55	Yes	****
								Adult Heart vs. Adult Brain	-8.022	-10.69 to -5.360	Yes	****
								Adult Heart vs. Adult Cornea	0.5053	-2.319 to 3.329	No	ns
								Adult Heart vs. Adult Intestine	0.658	-2.005 to 3.321	No	ns
								Adult Brain vs. Adult Cornea	8.528	5.704 to 11.35	Yes	****
								Adult Brain vs. Adult Intestine	8.68	6.018 to 11.34	Yes	****
								Adult Cornea vs. Adult Intestine	0.1527	-2.671 to 2.977	No	ns
								Test details	Mean 1	Mean 2	Mean Diff.	SE of diff.	n1	n2	q	DF
								5 dpf Whole Fish vs. Adult Skeletal Muscle	1.009	16.08	-15.07	0.9066	5	4	23.51	22
								5 dpf Whole Fish vs. Adult Heart	1.009	1.011	-0.0016	0.8547	5	5	0.002647	22
								5 dpf Whole Fish vs. Adult Brain	1.009	9.033	-8.024	0.8547	5	5	13.28	22
								5 dpf Whole Fish vs. Adult Cornea	1.009	0.5055	0.5037	0.9066	5	4	0.7857	22
								5 dpf Whole Fish vs. Adult Intestine	1.009	0.3528	0.6564	0.8547	5	5	1.086	22
								Adult Skeletal Muscle vs. Adult Heart	16.08	1.011	15.07	0.9066	4	5	23.51	22
								Adult Skeletal Muscle vs. Adult Brain	16.08	9.033	7.05	0.9066	4	5	11	22
								Adult Skeletal Muscle vs. Adult Cornea	16.08	0.5055	15.58	0.9556	4	4	23.05	22
								Adult Skeletal Muscle vs. Adult Intestine	16.08	0.3528	15.73	0.9066	4	5	24.54	22
								Adult Heart vs. Adult Brain	1.011	9.033	-8.022	0.8547	5	5	13.27	22
								Adult Heart vs. Adult Cornea	1.011	0.5055	0.5053	0.9066	5	4	0.7882	22
								Adult Heart vs. Adult Intestine	1.011	0.3528	0.658	0.8547	5	5	1.089	22
								Adult Brain vs. Adult Cornea	9.033	0.5055	8.528	0.9066	5	4	13.3	22
								Adult Brain vs. Adult Intestine	9.033	0.3528	8.68	0.8547	5	5	14.36	22
								Adult Cornea vs. Adult Intestine	0.5055	0.3528	0.1527	0.9066	4	5	0.2382	22

### Sheet: Figure EV1F
Figure EV1F Relative WT mbnl3 mRNA level (qRT-PCR)								Ordinary one-way ANOVA multiple comparisons
	5 dpf Whole Fish	Adult Skeletal Muscle	Adult Heart	Adult Brain	Adult Cornea	Adult Intestine		Number of families	1
	0.898	24.323	3.901	22.232	1.425	0.834		Number of comparisons per family	15
	1.13	10.569	2.379	17.933	1.259	0.658		Alpha	0.05
	1.271	14.057	2.992	17.263	1.604	0.699
	0.734		2.973	16.792	1.234	0.6		Tukey's multiple comparisons test	Mean Diff.	95% CI of diff.	Significant?	Summary
	1.056		4.966	16.921		0.584
								5 dpf Whole Fish vs. Adult Skeletal Muscle	-15.3	-20.93 to -9.670	Yes	****
Mean	1.0178	16.3163	3.4422	18.2282	1.3805	0.675		5 dpf Whole Fish vs. Adult Heart	-2.424	-7.299 to 2.450	No	ns
Standard error	0.0930196	4.12802	0.451978	1.02031	0.0857112	0.0447504		5 dpf Whole Fish vs. Adult Brain	-17.21	-22.08 to -12.34	Yes	****
								5 dpf Whole Fish vs. Adult Cornea	-0.3627	-5.533 to 4.807	No	ns
								5 dpf Whole Fish vs. Adult Intestine	0.3428	-4.532 to 5.217	No	ns
								Adult Skeletal Muscle vs. Adult Heart	12.87	7.246 to 18.50	Yes	****
								Adult Skeletal Muscle vs. Adult Brain	-1.912	-7.540 to 3.717	No	ns
								Adult Skeletal Muscle vs. Adult Cornea	14.94	9.049 to 20.82	Yes	****
								Adult Skeletal Muscle vs. Adult Intestine	15.64	10.01 to 21.27	Yes	****
								Adult Heart vs. Adult Brain	-14.79	-19.66 to -9.912	Yes	****
								Adult Heart vs. Adult Cornea	2.062	-3.108 to 7.232	No	ns
								Adult Heart vs. Adult Intestine	2.767	-2.107 to 7.642	No	ns
								Adult Brain vs. Adult Cornea	16.85	11.68 to 22.02	Yes	****
								Adult Brain vs. Adult Intestine	17.55	12.68 to 22.43	Yes	****
								Adult Cornea vs. Adult Intestine	0.7055	-4.465 to 5.876	No	ns
								Test details	Mean 1	Mean 2	Mean Diff.	SE of diff.	n1	n2	q	DF
								5 dpf Whole Fish vs. Adult Skeletal Muscle	1.018	16.32	-15.3	1.799	5	3	12.03	21
								5 dpf Whole Fish vs. Adult Heart	1.018	3.442	-2.424	1.558	5	5	2.201	21
								5 dpf Whole Fish vs. Adult Brain	1.018	18.23	-17.21	1.558	5	5	15.62	21
								5 dpf Whole Fish vs. Adult Cornea	1.018	1.381	-0.3627	1.653	5	4	0.3104	21
								5 dpf Whole Fish vs. Adult Intestine	1.018	0.675	0.3428	1.558	5	5	0.3111	21
								Adult Skeletal Muscle vs. Adult Heart	16.32	3.442	12.87	1.799	3	5	10.12	21
								Adult Skeletal Muscle vs. Adult Brain	16.32	18.23	-1.912	1.799	3	5	1.503	21
								Adult Skeletal Muscle vs. Adult Cornea	16.32	1.381	14.94	1.882	3	4	11.23	21
								Adult Skeletal Muscle vs. Adult Intestine	16.32	0.675	15.64	1.799	3	5	12.29	21
								Adult Heart vs. Adult Brain	3.442	18.23	-14.79	1.558	5	5	13.42	21
								Adult Heart vs. Adult Cornea	3.442	1.381	2.062	1.653	5	4	1.764	21
								Adult Heart vs. Adult Intestine	3.442	0.675	2.767	1.558	5	5	2.512	21
								Adult Brain vs. Adult Cornea	18.23	1.381	16.85	1.653	5	4	14.42	21
								Adult Brain vs. Adult Intestine	18.23	0.675	17.55	1.558	5	5	15.93	21
								Adult Cornea vs. Adult Intestine	1.381	0.675	0.7055	1.653	4	5	0.6037	21

### Sheet: Figure EV1G
Figure EV1G Adult skeletal muscle relative mbnl1 mRNA level (RNA Seq)										Ordinary one-way ANOVA multiple comparisons
	WT	1B/B	2A/A	3C/C	1B/B;2A/A	1B/B;3C/C	2A/A;3C/C	1B/B;2A/A;3C/C		Number of families	1
	1.15638	0.969994	0.745108	0.7414	0.976444	0.712953	1.36852	0.835784		Number of comparisons per family	28
	0.932476	0.745359	0.646902	1.12232	0.809875	0.876526	0.790735	1.2621		Alpha	0.05
	0.911145	0.716553	0.529081	0.713095	1.00152	0.449166	1.26615	1.38036
										Tukey's multiple comparisons test	Mean Diff.	95% CI of diff.	Significant?	Summary
Mean	1	0.810635	0.640364	0.858939	0.929279	0.679548	1.1418	1.15941
Standard error	0.0784316	0.0801121	0.0624471	0.131944	0.0601392	0.124494	0.178005	0.165378		WT vs. 1B/B	0.1894	-0.3900 to 0.7688	No	ns
										WT vs. 2A/A	0.3596	-0.2198 to 0.9390	No	ns
										WT vs. 3C/C	0.1411	-0.4383 to 0.7205	No	ns
										WT vs. 1B/B;2A/A	0.07072	-0.5087 to 0.6501	No	ns
										WT vs. 1B/B;3C/C	0.3205	-0.2590 to 0.8999	No	ns
										WT vs. 2A/A;3C/C	-0.1418	-0.7212 to 0.4376	No	ns
										WT vs. 1B/B;2A/A;3C/C	-0.1594	-0.7388 to 0.4200	No	ns
										1B/B vs. 2A/A	0.1703	-0.4091 to 0.7497	No	ns
										1B/B vs. 3C/C	-0.0483	-0.6277 to 0.5311	No	ns
										1B/B vs. 1B/B;2A/A	-0.1186	-0.6980 to 0.4608	No	ns
										1B/B vs. 1B/B;3C/C	0.1311	-0.4483 to 0.7105	No	ns
										1B/B vs. 2A/A;3C/C	-0.3312	-0.9106 to 0.2482	No	ns
										1B/B vs. 1B/B;2A/A;3C/C	-0.3488	-0.9282 to 0.2306	No	ns
										2A/A vs. 3C/C	-0.2186	-0.7980 to 0.3608	No	ns
										2A/A vs. 1B/B;2A/A	-0.2889	-0.8683 to 0.2905	No	ns
										2A/A vs. 1B/B;3C/C	-0.03918	-0.6186 to 0.5402	No	ns
										2A/A vs. 2A/A;3C/C	-0.5014	-1.081 to 0.07796	No	ns
										2A/A vs. 1B/B;2A/A;3C/C	-0.5191	-1.098 to 0.06035	No	ns
										3C/C vs. 1B/B;2A/A	-0.07034	-0.6497 to 0.5091	No	ns
										3C/C vs. 1B/B;3C/C	0.1794	-0.4000 to 0.7588	No	ns
										3C/C vs. 2A/A;3C/C	-0.2829	-0.8623 to 0.2965	No	ns
										3C/C vs. 1B/B;2A/A;3C/C	-0.3005	-0.8799 to 0.2789	No	ns
										1B/B;2A/A vs. 1B/B;3C/C	0.2497	-0.3297 to 0.8291	No	ns
										1B/B;2A/A vs. 2A/A;3C/C	-0.2125	-0.7919 to 0.3669	No	ns
										1B/B;2A/A vs. 1B/B;2A/A;3C/C	-0.2301	-0.8095 to 0.3493	No	ns
										1B/B;3C/C vs. 2A/A;3C/C	-0.4623	-1.042 to 0.1171	No	ns
										1B/B;3C/C vs. 1B/B;2A/A;3C/C	-0.4799	-1.059 to 0.09954	No	ns
										2A/A;3C/C vs. 1B/B;2A/A;3C/C	-0.01761	-0.5970 to 0.5618	No	ns
										Test details	Mean 1	Mean 2	Mean Diff.	SE of diff.	n1	n2	q	DF
										WT vs. 1B/B	1	0.8106	0.1894	0.1674	3	3	1.6	16
										WT vs. 2A/A	1	0.6404	0.3596	0.1674	3	3	3.039	16
										WT vs. 3C/C	1	0.8589	0.1411	0.1674	3	3	1.192	16
										WT vs. 1B/B;2A/A	1	0.9293	0.07072	0.1674	3	3	0.5976	16
										WT vs. 1B/B;3C/C	1	0.6795	0.3205	0.1674	3	3	2.708	16
										WT vs. 2A/A;3C/C	1	1.142	-0.1418	0.1674	3	3	1.198	16
										WT vs. 1B/B;2A/A;3C/C	1	1.159	-0.1594	0.1674	3	3	1.347	16
										1B/B vs. 2A/A	0.8106	0.6404	0.1703	0.1674	3	3	1.439	16
										1B/B vs. 3C/C	0.8106	0.8589	-0.0483	0.1674	3	3	0.4082	16
										1B/B vs. 1B/B;2A/A	0.8106	0.9293	-0.1186	0.1674	3	3	1.003	16
										1B/B vs. 1B/B;3C/C	0.8106	0.6795	0.1311	0.1674	3	3	1.108	16
										1B/B vs. 2A/A;3C/C	0.8106	1.142	-0.3312	0.1674	3	3	2.799	16
										1B/B vs. 1B/B;2A/A;3C/C	0.8106	1.159	-0.3488	0.1674	3	3	2.947	16
										2A/A vs. 3C/C	0.6404	0.8589	-0.2186	0.1674	3	3	1.847	16
										2A/A vs. 1B/B;2A/A	0.6404	0.9293	-0.2889	0.1674	3	3	2.441	16
										2A/A vs. 1B/B;3C/C	0.6404	0.6795	-0.03918	0.1674	3	3	0.3311	16
										2A/A vs. 2A/A;3C/C	0.6404	1.142	-0.5014	0.1674	3	3	4.237	16
										2A/A vs. 1B/B;2A/A;3C/C	0.6404	1.159	-0.5191	0.1674	3	3	4.386	16
										3C/C vs. 1B/B;2A/A	0.8589	0.9293	-0.07034	0.1674	3	3	0.5944	16
										3C/C vs. 1B/B;3C/C	0.8589	0.6795	0.1794	0.1674	3	3	1.516	16
										3C/C vs. 2A/A;3C/C	0.8589	1.142	-0.2829	0.1674	3	3	2.39	16
										3C/C vs. 1B/B;2A/A;3C/C	0.8589	1.159	-0.3005	0.1674	3	3	2.539	16
										1B/B;2A/A vs. 1B/B;3C/C	0.9293	0.6795	0.2497	0.1674	3	3	2.11	16
										1B/B;2A/A vs. 2A/A;3C/C	0.9293	1.142	-0.2125	0.1674	3	3	1.796	16
										1B/B;2A/A vs. 1B/B;2A/A;3C/C	0.9293	1.159	-0.2301	0.1674	3	3	1.945	16
										1B/B;3C/C vs. 2A/A;3C/C	0.6795	1.142	-0.4623	0.1674	3	3	3.906	16
										1B/B;3C/C vs. 1B/B;2A/A;3C/C	0.6795	1.159	-0.4799	0.1674	3	3	4.055	16
										2A/A;3C/C vs. 1B/B;2A/A;3C/C	1.142	1.159	-0.01761	0.1674	3	3	0.1488	16

### Sheet: Figure EV1H
Figure EV1H Adult skeletal muscle relative mbnl2 mRNA level (RNA Seq)										Ordinary one-way ANOVA multiple comparisons
	WT	1B/B	2A/A	3C/C	1B/B;2A/A	1B/B;3C/C	2A/A;3C/C	1B/B;2A/A;3C/C		Number of families	1
	0.815627	1.03371	0.517221	0.875186	0.486258	0.678016	0.793375	0.551539		Number of comparisons per family	28
	1.24324	0.97251	1.09092	1.07031	0.571721	0.797441	0.303379	0.341642		Alpha	0.05
	0.941137	0.92879	0.59485	0.870759	0.435478	0.631698	0.656257	1.21852
										Tukey's multiple comparisons test	Mean Diff.	95% CI of diff.	Significant?	Summary
Mean	1	0.978337	0.734332	0.93875	0.497819	0.702385	0.584337	0.703902
Standard error	0.1269	0.0304278	0.179699	0.0657898	0.0397526	0.049373	0.145949	0.264349		WT vs. 1B/B	0.02166	-0.6462 to 0.6895	No	ns
										WT vs. 2A/A	0.2657	-0.4022 to 0.9335	No	ns
										WT vs. 3C/C	0.06125	-0.6066 to 0.7291	No	ns
										WT vs. 1B/B;2A/A	0.5022	-0.1657 to 1.170	No	ns
										WT vs. 1B/B;3C/C	0.2976	-0.3703 to 0.9655	No	ns
										WT vs. 2A/A;3C/C	0.4157	-0.2522 to 1.084	No	ns
										WT vs. 1B/B;2A/A;3C/C	0.2961	-0.3718 to 0.9640	No	ns
										1B/B vs. 2A/A	0.244	-0.4239 to 0.9119	No	ns
										1B/B vs. 3C/C	0.03959	-0.6283 to 0.7075	No	ns
										1B/B vs. 1B/B;2A/A	0.4805	-0.1873 to 1.148	No	ns
										1B/B vs. 1B/B;3C/C	0.276	-0.3919 to 0.9438	No	ns
										1B/B vs. 2A/A;3C/C	0.394	-0.2739 to 1.062	No	ns
										1B/B vs. 1B/B;2A/A;3C/C	0.2744	-0.3934 to 0.9423	No	ns
										2A/A vs. 3C/C	-0.2044	-0.8723 to 0.4634	No	ns
										2A/A vs. 1B/B;2A/A	0.2365	-0.4314 to 0.9044	No	ns
										2A/A vs. 1B/B;3C/C	0.03195	-0.6359 to 0.6998	No	ns
										2A/A vs. 2A/A;3C/C	0.15	-0.5179 to 0.8179	No	ns
										2A/A vs. 1B/B;2A/A;3C/C	0.03043	-0.6374 to 0.6983	No	ns
										3C/C vs. 1B/B;2A/A	0.4409	-0.2269 to 1.109	No	ns
										3C/C vs. 1B/B;3C/C	0.2364	-0.4315 to 0.9042	No	ns
										3C/C vs. 2A/A;3C/C	0.3544	-0.3135 to 1.022	No	ns
										3C/C vs. 1B/B;2A/A;3C/C	0.2348	-0.4330 to 0.9027	No	ns
										1B/B;2A/A vs. 1B/B;3C/C	-0.2046	-0.8724 to 0.4633	No	ns
										1B/B;2A/A vs. 2A/A;3C/C	-0.08652	-0.7544 to 0.5813	No	ns
										1B/B;2A/A vs. 1B/B;2A/A;3C/C	-0.2061	-0.8739 to 0.4618	No	ns
										1B/B;3C/C vs. 2A/A;3C/C	0.118	-0.5498 to 0.7859	No	ns
										1B/B;3C/C vs. 1B/B;2A/A;3C/C	-0.001517	-0.6694 to 0.6663	No	ns
										2A/A;3C/C vs. 1B/B;2A/A;3C/C	-0.1196	-0.7874 to 0.5483	No	ns
										Test details	Mean 1	Mean 2	Mean Diff.	SE of diff.	n1	n2	q	DF
										WT vs. 1B/B	1	0.9783	0.02166	0.1929	3	3	0.1588	16
										WT vs. 2A/A	1	0.7343	0.2657	0.1929	3	3	1.948	16
										WT vs. 3C/C	1	0.9388	0.06125	0.1929	3	3	0.449	16
										WT vs. 1B/B;2A/A	1	0.4978	0.5022	0.1929	3	3	3.682	16
										WT vs. 1B/B;3C/C	1	0.7024	0.2976	0.1929	3	3	2.182	16
										WT vs. 2A/A;3C/C	1	0.5843	0.4157	0.1929	3	3	3.047	16
										WT vs. 1B/B;2A/A;3C/C	1	0.7039	0.2961	0.1929	3	3	2.171	16
										1B/B vs. 2A/A	0.9783	0.7343	0.244	0.1929	3	3	1.789	16
										1B/B vs. 3C/C	0.9783	0.9388	0.03959	0.1929	3	3	0.2902	16
										1B/B vs. 1B/B;2A/A	0.9783	0.4978	0.4805	0.1929	3	3	3.523	16
										1B/B vs. 1B/B;3C/C	0.9783	0.7024	0.276	0.1929	3	3	2.023	16
										1B/B vs. 2A/A;3C/C	0.9783	0.5843	0.394	0.1929	3	3	2.888	16
										1B/B vs. 1B/B;2A/A;3C/C	0.9783	0.7039	0.2744	0.1929	3	3	2.012	16
										2A/A vs. 3C/C	0.7343	0.9388	-0.2044	0.1929	3	3	1.499	16
										2A/A vs. 1B/B;2A/A	0.7343	0.4978	0.2365	0.1929	3	3	1.734	16
										2A/A vs. 1B/B;3C/C	0.7343	0.7024	0.03195	0.1929	3	3	0.2342	16
										2A/A vs. 2A/A;3C/C	0.7343	0.5843	0.15	0.1929	3	3	1.1	16
										2A/A vs. 1B/B;2A/A;3C/C	0.7343	0.7039	0.03043	0.1929	3	3	0.2231	16
										3C/C vs. 1B/B;2A/A	0.9388	0.4978	0.4409	0.1929	3	3	3.233	16
										3C/C vs. 1B/B;3C/C	0.9388	0.7024	0.2364	0.1929	3	3	1.733	16
										3C/C vs. 2A/A;3C/C	0.9388	0.5843	0.3544	0.1929	3	3	2.598	16
										3C/C vs. 1B/B;2A/A;3C/C	0.9388	0.7039	0.2348	0.1929	3	3	1.722	16
										1B/B;2A/A vs. 1B/B;3C/C	0.4978	0.7024	-0.2046	0.1929	3	3	1.5	16
										1B/B;2A/A vs. 2A/A;3C/C	0.4978	0.5843	-0.08652	0.1929	3	3	0.6343	16
										1B/B;2A/A vs. 1B/B;2A/A;3C/C	0.4978	0.7039	-0.2061	0.1929	3	3	1.511	16
										1B/B;3C/C vs. 2A/A;3C/C	0.7024	0.5843	0.118	0.1929	3	3	0.8654	16
										1B/B;3C/C vs. 1B/B;2A/A;3C/C	0.7024	0.7039	-0.001517	0.1929	3	3	0.01112	16
										2A/A;3C/C vs. 1B/B;2A/A;3C/C	0.5843	0.7039	-0.1196	0.1929	3	3	0.8765	16

### Sheet: Figure EV1I
Figure EV1I Adult skeletal muscle relative mbnl3 mRNA level (RNA Seq)										Ordinary one-way ANOVA multiple comparisons
	WT	1B/B	2A/A	3C/C	1B/B;2A/A	1B/B;3C/C	2A/A;3C/C	1B/B;2A/A;3C/C		Number of families	1
	1.13047	0.953426	1.18005	0.863182	1.28446	0.60117	0.954613	1.25721		Number of comparisons per family	28
	0.99974	1.19581	1.36493	0.639481	0.956129	0.850599	0.510105	0.377307		Alpha	0.05
	0.869789	1.30125	0.575873	1.12212	1.20825	0.772891	0.821184	0.752116
										Tukey's multiple comparisons test	Mean Diff.	95% CI of diff.	Significant?	Summary
Mean	1	1.15016	1.04029	0.874929	1.14961	0.741553	0.761968	0.795546
Standard error	0.0752526	0.10297	0.238261	0.139451	0.0992114	0.0736891	0.13169	0.254934		WT vs. 1B/B	-0.1502	-0.9049 to 0.6046	No	ns
										WT vs. 2A/A	-0.04029	-0.7950 to 0.7144	No	ns
										WT vs. 3C/C	0.1251	-0.6297 to 0.8798	No	ns
										WT vs. 1B/B;2A/A	-0.1496	-0.9043 to 0.6051	No	ns
										WT vs. 1B/B;3C/C	0.2584	-0.4963 to 1.013	No	ns
										WT vs. 2A/A;3C/C	0.238	-0.5167 to 0.9928	No	ns
										WT vs. 1B/B;2A/A;3C/C	0.2045	-0.5503 to 0.9592	No	ns
										1B/B vs. 2A/A	0.1099	-0.6449 to 0.8646	No	ns
										1B/B vs. 3C/C	0.2752	-0.4795 to 1.030	No	ns
										1B/B vs. 1B/B;2A/A	0.000551	-0.7542 to 0.7553	No	ns
										1B/B vs. 1B/B;3C/C	0.4086	-0.3461 to 1.163	No	ns
										1B/B vs. 2A/A;3C/C	0.3882	-0.3665 to 1.143	No	ns
										1B/B vs. 1B/B;2A/A;3C/C	0.3546	-0.4001 to 1.109	No	ns
										2A/A vs. 3C/C	0.1654	-0.5894 to 0.9201	No	ns
										2A/A vs. 1B/B;2A/A	-0.1093	-0.8641 to 0.6454	No	ns
										2A/A vs. 1B/B;3C/C	0.2987	-0.4560 to 1.053	No	ns
										2A/A vs. 2A/A;3C/C	0.2783	-0.4764 to 1.033	No	ns
										2A/A vs. 1B/B;2A/A;3C/C	0.2447	-0.5100 to 0.9995	No	ns
										3C/C vs. 1B/B;2A/A	-0.2747	-1.029 to 0.4800	No	ns
										3C/C vs. 1B/B;3C/C	0.1334	-0.6214 to 0.8881	No	ns
										3C/C vs. 2A/A;3C/C	0.113	-0.6418 to 0.8677	No	ns
										3C/C vs. 1B/B;2A/A;3C/C	0.07938	-0.6753 to 0.8341	No	ns
										1B/B;2A/A vs. 1B/B;3C/C	0.4081	-0.3467 to 1.163	No	ns
										1B/B;2A/A vs. 2A/A;3C/C	0.3876	-0.3671 to 1.142	No	ns
										1B/B;2A/A vs. 1B/B;2A/A;3C/C	0.3541	-0.4007 to 1.109	No	ns
										1B/B;3C/C vs. 2A/A;3C/C	-0.02041	-0.7751 to 0.7343	No	ns
										1B/B;3C/C vs. 1B/B;2A/A;3C/C	-0.05399	-0.8087 to 0.7007	No	ns
										2A/A;3C/C vs. 1B/B;2A/A;3C/C	-0.03358	-0.7883 to 0.7212	No	ns
										Test details	Mean 1	Mean 2	Mean Diff.	SE of diff.	n1	n2	q	DF
										WT vs. 1B/B	1	1.15	-0.1502	0.218	3	3	0.9742	16
										WT vs. 2A/A	1	1.04	-0.04029	0.218	3	3	0.2613	16
										WT vs. 3C/C	1	0.8749	0.1251	0.218	3	3	0.8114	16
										WT vs. 1B/B;2A/A	1	1.15	-0.1496	0.218	3	3	0.9706	16
										WT vs. 1B/B;3C/C	1	0.7416	0.2584	0.218	3	3	1.677	16
										WT vs. 2A/A;3C/C	1	0.762	0.238	0.218	3	3	1.544	16
										WT vs. 1B/B;2A/A;3C/C	1	0.7955	0.2045	0.218	3	3	1.326	16
										1B/B vs. 2A/A	1.15	1.04	0.1099	0.218	3	3	0.7128	16
										1B/B vs. 3C/C	1.15	0.8749	0.2752	0.218	3	3	1.786	16
										1B/B vs. 1B/B;2A/A	1.15	1.15	0.000551	0.218	3	3	0.003575	16
										1B/B vs. 1B/B;3C/C	1.15	0.7416	0.4086	0.218	3	3	2.651	16
										1B/B vs. 2A/A;3C/C	1.15	0.762	0.3882	0.218	3	3	2.518	16
										1B/B vs. 1B/B;2A/A;3C/C	1.15	0.7955	0.3546	0.218	3	3	2.301	16
										2A/A vs. 3C/C	1.04	0.8749	0.1654	0.218	3	3	1.073	16
										2A/A vs. 1B/B;2A/A	1.04	1.15	-0.1093	0.218	3	3	0.7092	16
										2A/A vs. 1B/B;3C/C	1.04	0.7416	0.2987	0.218	3	3	1.938	16
										2A/A vs. 2A/A;3C/C	1.04	0.762	0.2783	0.218	3	3	1.806	16
										2A/A vs. 1B/B;2A/A;3C/C	1.04	0.7955	0.2447	0.218	3	3	1.588	16
										3C/C vs. 1B/B;2A/A	0.8749	1.15	-0.2747	0.218	3	3	1.782	16
										3C/C vs. 1B/B;3C/C	0.8749	0.7416	0.1334	0.218	3	3	0.8653	16
										3C/C vs. 2A/A;3C/C	0.8749	0.762	0.113	0.218	3	3	0.7328	16
										3C/C vs. 1B/B;2A/A;3C/C	0.8749	0.7955	0.07938	0.218	3	3	0.515	16
										1B/B;2A/A vs. 1B/B;3C/C	1.15	0.7416	0.4081	0.218	3	3	2.647	16
										1B/B;2A/A vs. 2A/A;3C/C	1.15	0.762	0.3876	0.218	3	3	2.515	16
										1B/B;2A/A vs. 1B/B;2A/A;3C/C	1.15	0.7955	0.3541	0.218	3	3	2.297	16
										1B/B;3C/C vs. 2A/A;3C/C	0.7416	0.762	-0.02041	0.218	3	3	0.1324	16
										1B/B;3C/C vs. 1B/B;2A/A;3C/C	0.7416	0.7955	-0.05399	0.218	3	3	0.3503	16
										2A/A;3C/C vs. 1B/B;2A/A;3C/C	0.762	0.7955	-0.03358	0.218	3	3	0.2178	16
