## Supplementary material for "Zebrafish *mbnl* mutants model physical and molecular phenotypes of myotonic dystrophy": Figure EV2 Source Data

### Sheet: Figure EV2A
Figure EV2A Adult standard length (mm)					Ordinary one-way ANOVA multiple comparisons
	WT	1+/B	1B/B		Number of families	1
	19.2982	22.0629	22.5876		Number of comparisons per family	3
	21.7649	20.0388	21.8072		Alpha	0.05
	22.7303	21.9879	24.3651
	21.3227	23.6517	20.92		Tukey's multiple comparisons test	Mean Diff.	95% CI of diff.	Significant?	Summary
	21.023	21.2456	20.8361
	16.6584	23.0603	23.2422		WT vs. 1+/B	-1.203	-1.963 to -0.4432	Yes	***
	21.8836	22.3331	21.077		WT vs. 1B/B	-0.4006	-1.247 to 0.4460	No	ns
	21.2033	17.2468	17.4368		1+/B vs. 1B/B	0.8024	0.04254 to 1.562	Yes	*
	23.0082	24.4584	21.9615
	22.6607	22.7893	19.9469
	18.4954	22.1236	19.474		Test details	Mean 1	Mean 2	Mean Diff.	SE of diff.	n1	n2	q	DF
	21.0503	21.0288	21.6489
	22.0616	21.4791	23.0997		WT vs. 1+/B	21.19	22.39	-1.203	0.3211	44	72	5.298	157
	20.4457	22.877	22.0694		WT vs. 1B/B	21.19	21.59	-0.4006	0.3578	44	44	1.583	157
	22.7679	23.1813	21.6556		1+/B vs. 1B/B	22.39	21.59	0.8024	0.3211	72	44	3.534	157
	16.5278	24.5464	19.7878
	22.5096	22.0589	20.1625
	21.2578	21.0641	21.3976
	22.2331	22.4257	20.8512
	19.0829	22.5577	19.9272
	19.3855	24.3253	20.5805
	21.597	21.8546	23.0928
	22.0487	21.9589	21.099
	21.6546	23.0299	22.6016
	23.5827	23.2619	23.1178
	22.2286	22.5769	20.9651
	20.056	24.4416	20.983
	23.3138	23.7287	19.5957
	21.9747	23.3592	17.8799
	19.9049	22.4541	22.9381
	22.2684	22.8902	22.5937
	21.7535	21.5365	22.7155
	24.8379	20.85	20.5175
	23.3394	18.2468	23.492
	23.1785	20.1035	20.4918
	22.5459	21.8006	22.5899
	19.0331	21.9691	24.4814
	22.4211	22.4468	21.6888
	22.343	23.1369	19.9762
	20.1755	21.5402	20.6638
	21.7558	21.5126	22.4957
	22.146	22.2333	24.7178
	19.602	22.5246	24.3161
	13.1148	23.8336	22.0266
		22.5415
		23.6116
		21.8681
		23.9757
		20.4453
		21.3864
		23.5561
		22.666
		22.2471
		22.0349
		24.2225
		23.1069
		21.9021
		20.1739
		22.4811
		23.6162
		23.9186
		24.4869
		20.9787
		24.9953
		23.8722
		22.2779
		22.5891
		21.8836
		22.6193
		22.211
		22.1344
		22.4781
Mean	21.1874	22.3905	21.5881
Standard deviation	2.12865	1.36559	1.63513

### Sheet: Figure EV2B
Figure EV2B Adult standard length (mm)					Ordinary one-way ANOVA multiple comparisons
	WT	2+/A	2A/A		Number of families	1
	19.7667	21.6642	23.561		Number of comparisons per family	3
	16.7779	24.6405	23.8059		Alpha	0.05
	22.1879	21.8476	23.6643
	22.4683	21.5742	23.6075		Tukey's multiple comparisons test	Mean Diff.	95% CI of diff.	Significant?	Summary
	22.4181	22.575	21.3339
	23.2417	21.6834	24.4355		WT vs. 2+/A	-0.6675	-1.562 to 0.2271	No	ns		A-B
	21.1413	23.3699	23.7033		WT vs. 2A/A	-1.227	-2.204 to -0.2498	Yes	**		A-C
	23.1246	18.6347	22.6079		2+/A vs. 2A/A	-0.5593	-1.391 to 0.2726	No	ns		B-C
	21.5374	22.5719	21.6964
	23.6727	20.1777	22.2528
	24.78	24.0953	21.3458		Test details	Mean 1	Mean 2	Mean Diff.	SE of diff.	n1	n2	q	DF
	22.1886	20.5663	21.7234
	22.7865	26.9041	25.8881		WT vs. 2+/A	21.52	22.18	-0.6675	0.3785	43	85	2.494	179
	26.009	22.6186	26.7191		WT vs. 2A/A	21.52	22.74	-1.227	0.4134	43	54	4.197	179
	23.0422	21.1161	23.5525		2+/A vs. 2A/A	22.18	22.74	-0.5593	0.352	85	54	2.247	179
	23.5996	24.0286	25.4786
	21.9364	21.1538	26.5735
	17.6075	22.6504	24.3004
	24.0909	22.8183	26.7612
	21.317	25.1987	21.1165
	22.0917	22.9474	21.444
	18.7125	22.9557	20.9941
	22.5867	23.9913	20.1705
	20.6367	23.4206	24.6294
	22.0606	20.6394	22.0749
	20.8799	24.4423	23.8263
	22.2007	23.1992	22.8852
	23.3199	20.6796	20.9871
	16.6227	21.0025	22.287
	23.239	24.0432	21.9852
	21.1984	23.2054	19.2231
	20.9797	25.293	20.1075
	19.638	23.3584	18.505
	21.4763	23.2223	24.1568
	20.6615	22.5773	20.0324
	21.1618	24.9441	20.4495
	20.8395	24.0072	26.0883
	22.2795	21.2139	17.3978
	22.6643	22.6765	19.8475
	21.4879	22.9668	24.6646
	18.1803	21.7835	21.6064
	19.734	21.0541	22.6899
	18.8636	22.884	24.2514
		15.2055	22.6696
		21.294	22.6883
		20.6437	23.5578
		22.6529	22.5508
		22.8566	21.7054
		23.7519	22.3018
		22.0775	23.2815
		18.5135	23.9738
		21.7505	23.1483
		16.3151	25.0493
		20.4761	22.7805
		16.032
		21.709
		22.0051
		21.7201
		24.7869
		19.9652
		21.0833
		21.1808
		22.8064
		24.0052
		22.5634
		22.8464
		23.2962
		22.5076
		22.2456
		24.4899
		23.6757
		22.198
		22.1047
		21.1167
		24.4143
		18.4541
		19.5548
		23.5518
		22.8106
		24.5663
		21.2617
		21.6708
		18.8533
		21.8597
		24.3705
Mean	21.5165	22.184	22.7433
Standard deviation	2.00986	2.01904	2.03855

### Sheet: Figure EV2C
Figure EV2C Adult standard length (mm)					Ordinary one-way ANOVA multiple comparisons
	WT	3+/C	3C/C		Number of families	1
	21.3681	18.7942	13.721		Number of comparisons per family	3
	21.2672	20.4075	23.3638		Alpha	0.05
	24.9972	23.6939	23.5598
	22.4743	25.3993	22.8932		Tukey's multiple comparisons test	Mean Diff.	95% CI of diff.	Significant?	Summary
	22.3482	21.7727	18.7723
	23.0376	21.8672	24.0184		WT vs. 3+/C	-0.7578	-1.817 to 0.3015	No	ns
	23.7624	27.1731	21.0298		WT vs. 3C/C	0.03434	-1.099 to 1.167	No	ns
	18.9089	24.0107	23.421		3+/C vs. 3C/C	0.7921	-0.1412 to 1.725	No	ns
	22.8554	23.0693	24.7948
	17.9184	20.1033	20.1809
	23.3479	24.1073	19.7361		Test details	Mean 1	Mean 2	Mean Diff.	SE of diff.	n1	n2	q	DF
	20.4648	23.0206	22.5946
	24.9726	24.5276	23.0976		WT vs. 3+/C	21.6	22.36	-0.7578	0.448	37	80	2.392	169
	25.0404	23.3762	22.5606		WT vs. 3C/C	21.6	21.57	0.03434	0.4791	37	55	0.1014	169
	21.9813	23.6019	22.1297		3+/C vs. 3C/C	22.36	21.57	0.7921	0.3947	80	55	2.838	169
	15.0597	20.6164	24.4967
	23.5548	23.7587	23.3527
	19.6759	23.3252	22.3414
	20.8114	22.3667	22.8211
	23.4205	25.7974	21.7434
	22.1578	24.5262	19.768
	22.5161	22.8162	22.0961
	20.3925	22.4484	23.591
	22.5732	22.0517	23.7562
	23.1233	25.8359	21.5323
	21.1301	21.6194	24.1564
	20.0162	25.1784	23.0105
	20.092	19.9563	22.1754
	22.3225	24.2616	22.7949
	20.2775	24.4731	23.6758
	21.0054	17.2122	26.8062
	18.5307	25.5037	20.5484
	20.5657	24.6648	24.3547
	21.6335	21.6071	21.4408
	21.923	22.9195	21.2527
	20.801	22.2782	15.7697
	23.0071	24.2748	22.0249
		24.8555	21.216
		18.3611	21.0848
		23.2818	22.5224
		22.5811	22.3168
		19.2208	23.2624
		21.1245	20.6385
		25.0896	14.89
		21.0456	13.15
		21.557	15.0398
		20.1668	19.3538
		22.3446	19.04
		19.6965	21.4823
		23.1896	19.9563
		23.0331	23.7096
		22.3645	22.9404
		19.116	20.6391
		23.8377	22.2147
		21.5335	23.4712
		21.2245
		21.4814
		22.3002
		19.863
		23.411
		20.9362
		23.2202
		23.5306
		22.4044
		20.5285
		21.5561
		21.2505
		21.761
		18.102
		22.6355
		20.5475
		21.2544
		19.96
		22.3168
		21.724
		21.1152
		23.699
		22.9647
		23.7747
		22.5354
Mean	21.6036	22.3614	21.5693
Standard deviation	2.04666	1.94325	2.75215

### Sheet: Figure EV2D
Figure EV2D Fig Larval standard length (mm)									Ordinary one-way ANOVA multiple comparisons
	WT	1A/A	1B/B	2A/A	3A/A	3B/B	3C/C		Number of families	1
	3.74356	3.59114	3.65843	3.70889	3.78689	3.63996	3.61806		Number of comparisons per family	21
	3.67687	3.604	3.72691	3.72462	3.91082	3.66417	3.71861		Alpha	0.05
	3.89096	3.71523	3.46743	3.73005	3.86688	3.7703	3.65438
	3.89038	3.5584	3.57222	3.7169	3.66796	3.77159	3.72905		Tukey's multiple comparisons test	Mean Diff.	95% CI of diff.	Significant?	Summary
	3.77776	3.65704	3.57809	3.59708	3.73422	3.85739	3.60919
	3.56526	3.52166	3.57923	3.79096	3.71376	3.81614	3.66983		WT vs. 1A/A	-0.05217	-0.08276 to -0.02159	Yes	****
	3.72968	3.74496	3.50846	3.63097	3.80706	3.74366	3.65882		WT vs. 1B/B	0.003174	-0.02776 to 0.03411	No	ns
	3.59788	3.64146	3.60339	3.64527	3.89937	3.77847	3.53739		WT vs. 2A/A	-0.05377	-0.08460 to -0.02295	Yes	****
	3.66843	3.67548	3.46057	3.54289	3.49681	3.90395	3.4776		WT vs. 3A/A	-0.1232	-0.1546 to -0.09178	Yes	****
	3.71322	3.68706	3.46014	3.60881	3.79275	3.82932	3.64237		WT vs. 3B/B	-0.06447	-0.09544 to -0.03351	Yes	****
	3.65484	3.70193	3.52133	3.69731	3.70961	3.85854	3.40237		WT vs. 3C/C	0.00423	-0.02712 to 0.03558	No	ns
	3.70034	3.76426	3.65486	3.57392	3.81007	3.82158	3.66111		1A/A vs. 1B/B	0.05535	0.02563 to 0.08506	Yes	****
	3.58572	3.57841	3.52762	3.74492	3.70145	3.69911	3.63408		1A/A vs. 2A/A	-0.0016	-0.03120 to 0.02800	No	ns
	3.67587	3.84289	3.53891	3.56277	3.85558	3.70843	3.49105		1A/A vs. 3A/A	-0.071	-0.1012 to -0.04081	Yes	****
	3.60303	3.76383	3.59008	3.73849	3.66782	3.93732	3.64251		1A/A vs. 3B/B	-0.0123	-0.04205 to 0.01745	No	ns
	3.55667	3.64803	2.84041	3.73206	3.87962	3.71673	3.56088		1A/A vs. 3C/C	0.0564	0.02625 to 0.08655	Yes	****
	3.6441	3.61601	3.65192	3.7372	3.53974	3.66904	3.55203		1B/B vs. 2A/A	-0.05695	-0.08691 to -0.02699	Yes	****
	3.61391	3.60572	3.64078	3.74249	3.81508	3.60444	3.62485		1B/B vs. 3A/A	-0.1263	-0.1569 to -0.09580	Yes	****
	3.57038	3.62016	3.58779	3.76269	3.85419	3.70928	3.48507		1B/B vs. 3B/B	-0.06765	-0.09776 to -0.03754	Yes	****
	3.65502	3.63746	3.47596	3.64173	3.75011	3.65056	3.74622		1B/B vs. 3C/C	0.001056	-0.02945 to 0.03156	No	ns
	3.63024	3.79471	3.51238	3.69251	3.81414	3.67047	3.31658		2A/A vs. 3A/A	-0.0694	-0.09983 to -0.03896	Yes	****
	3.56222	3.70434	3.61164	3.7296	3.6153	3.70987	3.54304		2A/A vs. 3B/B	-0.0107	-0.04070 to 0.01930	No	ns
	3.57525	3.75366	3.78974	3.68096	3.82778	3.61048	3.66383		2A/A vs. 3C/C	0.058	0.02761 to 0.08840	Yes	****
	3.55234	3.77674	3.34528	3.72732	3.59836	3.884	3.58359		3A/A vs. 3B/B	0.0587	0.02812 to 0.08928	Yes	****
	3.69311	3.7591	3.51924	3.58382	3.87932	3.90019	3.58687		3A/A vs. 3C/C	0.1274	0.09644 to 0.1584	Yes	****
	3.6828	3.61473	3.64721	3.75642	3.64588	3.85479	3.7051		3B/B vs. 3C/C	0.0687	0.03817 to 0.09924	Yes	****
	3.74553	3.78893	3.59222	3.72989	3.64832	3.85937	3.81375
	3.56652	3.5267	3.50838	3.65543	3.81328	3.58428	3.51548
	3.59043	3.60096	3.52881	3.68624	3.83137	3.86009	3.58444		Test details	Mean 1	Mean 2	Mean Diff.	SE of diff.	n1	n2	q	DF
	3.55965	3.59107	3.55494	3.70107	3.68148	3.87956	3.61528
	3.7925	3.73731	3.50932	3.52034	3.88592	3.72018	3.58316		WT vs. 1A/A	3.604	3.656	-0.05217	0.01036	181	212	7.123	1375
	3.59201	3.74402	3.65976	3.64259	3.80337	3.85365	3.59586		WT vs. 1B/B	3.604	3.601	0.003174	0.01048	181	202	0.4285	1375
	3.70373	3.74731	3.5568	3.68909	3.69124	3.8767	3.65226		WT vs. 2A/A	3.604	3.658	-0.05377	0.01044	181	205	7.285	1375
	3.5554	3.61845	3.61188	3.76783	3.76174	3.56321	3.66968		WT vs. 3A/A	3.604	3.727	-0.1232	0.01063	181	190	16.39	1375
	3.7223	3.65568	3.58182	3.90702	3.74556	3.78099	3.35913		WT vs. 3B/B	3.604	3.669	-0.06447	0.01049	181	201	8.694	1375
	3.77354	3.68117	3.55762	3.58326	3.82211	3.71273	3.47864		WT vs. 3C/C	3.604	3.6	0.00423	0.01062	181	191	0.5635	1375
	3.69259	3.67243	3.61904	3.68522	3.54985	3.56278	3.66369		1A/A vs. 1B/B	3.656	3.601	0.05535	0.01006	212	202	7.778	1375
	3.71771	3.62375	3.71725	3.54865	3.70891	3.64304	3.59372		1A/A vs. 2A/A	3.656	3.658	-0.0016	0.01003	212	205	0.2257	1375
	3.57879	3.7287	3.51582	3.71568	3.66234	3.59048	3.8212		1A/A vs. 3A/A	3.656	3.727	-0.071	0.01023	212	190	9.82	1375
	3.62399	3.69735	3.71081	3.56081	3.86209	3.59848	3.60464		1A/A vs. 3B/B	3.656	3.669	-0.0123	0.01008	212	201	1.726	1375
	3.50703	3.60242	3.48762	3.66591	3.4173	3.7857	3.62995		1A/A vs. 3C/C	3.656	3.6	0.0564	0.01021	212	191	7.812	1375
	3.63232	3.72398	3.59871	3.66978	3.82297	3.47124	3.57488		1B/B vs. 2A/A	3.601	3.658	-0.05695	0.01015	202	205	7.937	1375
	3.61725	3.7864	3.68232	3.65161	3.81867	3.70573	3.55572		1B/B vs. 3A/A	3.601	3.727	-0.1263	0.01034	202	190	17.27	1375
	3.72933	3.71037	3.58783	3.5804	3.74402	3.66374	3.67515		1B/B vs. 3B/B	3.601	3.669	-0.06765	0.0102	202	201	9.382	1375
	3.73177	3.77924	3.49392	3.63202	3.62852	3.57035	3.58246		1B/B vs. 3C/C	3.601	3.6	0.001056	0.01033	202	191	0.1446	1375
	3.68872	3.84282	3.50251	3.63131	3.86524	3.64089	3.61908		2A/A vs. 3A/A	3.658	3.727	-0.0694	0.01031	205	190	9.522	1375
	3.56889	3.6521	3.33085	3.76659	3.62035	3.67231	3.63753		2A/A vs. 3B/B	3.658	3.669	-0.0107	0.01016	205	201	1.489	1375
	3.68815	3.75247	3.62004	3.62258	3.74817	3.78585	3.53455		2A/A vs. 3C/C	3.658	3.6	0.058	0.01029	205	191	7.969	1375
	3.70063	3.72813	3.57237	3.8155	3.76652	3.78442	3.55843		3A/A vs. 3B/B	3.727	3.669	0.0587	0.01036	190	201	8.015	1375
	3.593	3.84181	3.56192	3.58798	3.68068	3.72844	3.70248		3A/A vs. 3C/C	3.727	3.6	0.1274	0.01049	190	191	17.18	1375
	3.57276	3.7297	3.64911	3.69379	3.62866	3.76397	3.58203		3B/B vs. 3C/C	3.669	3.6	0.0687	0.01034	201	191	9.394	1375
	3.66691	3.79972	3.58984	3.57315	3.85468	3.81026	3.72794
	3.74605	3.79499	3.568	3.69036	3.76316	3.66867	3.71506
	3.52066	3.64322	3.66134	3.73873	3.89758	3.69867	3.6311
	3.68686	3.77681	3.71329	3.69293	3.75701	3.70139	3.60678
	3.66158	3.71854	3.57328	3.75504	3.79533	3.81297	3.57588
	3.52138	3.65081	3.67575	3.67175	3.90559	3.60523	3.62895
	3.62581	3.72925	3.56843	3.62638	3.75672	3.63052	3.59276
	3.65181	3.79146	3.63651	3.85437	3.74371	3.68224	3.70762
	3.58444	3.61472	3.59598	3.66875	3.80263	3.7271	3.63688
	3.60311	3.68481	3.58941	3.60005	3.7959	3.52379	3.67804
	3.75869	3.78329	3.56772	3.66631	3.79319	3.6921	3.6003
	3.63012	3.52757	3.62438	3.76506	3.83981	3.66338	3.78494
	3.72148	3.67421	3.60325	3.61594	3.67893	3.78468	3.70448
	3.61432	3.81612	3.52933	3.71912	3.74614	3.6062	3.65003
	3.62699	3.65844	3.62152	3.66217	3.7834	3.64701	3.52155
	3.74115	3.58161	3.78315	3.70286	3.75194	3.66425	3.78637
	3.6073	3.56899	3.68714	3.73195	3.64215	3.55324	3.62659
	3.59136	3.67263	3.85581	3.77382	3.63171	3.72899	3.61502
	3.54218	3.64081	3.77466	3.84489	3.57414	3.53761	3.6859
	3.57729	3.60107	3.63121	3.60222	3.79633	3.63113	3.78172
	3.5743	3.64684	3.62197	3.71387	3.6986	3.71969	3.74379
	3.52275	3.74831	3.62722	3.71125	3.82157	3.78307	3.57657
	3.48602	3.67277	3.68727	3.61022	3.70992	3.51243	3.61252
	3.53483	3.5223	3.69825	3.62658	3.62412	3.74139	3.28491
	3.60755	3.60814	3.82796	3.42063	3.66926	3.78046	3.51336
	3.62137	3.65577	3.62709	3.73049	3.7134	3.67107	3.63409
	3.51802	3.55033	3.76817	3.67066	3.65968	3.67938	3.56951
	3.42041	3.70613	3.68027	3.64094	3.59801	3.65941	3.69408
	3.6053	3.53805	3.59126	3.64594	3.65372	3.8653	3.64735
	3.59235	3.61893	3.59738	3.78194	3.86086	3.70243	3.48497
	3.50756	3.80525	3.5618	3.72474	3.64178	3.42206	3.65268
	3.85729	3.55218	3.67603	3.64119	3.64302	3.73134	3.58798
	3.61719	3.61859	3.66729	3.5454	3.59826	3.67352	3.36164
	3.51806	3.60177	3.70811	3.63682	3.61579	3.62156	3.50108
	3.57211	3.62931	3.72122	3.67691	3.65036	3.63564	3.57694
	3.46252	3.76263	3.63233	3.74672	3.71999	3.61234	3.57546
	3.54583	3.63118	3.77468	3.70988	3.59167	3.7772	3.59554
	3.54907	3.67292	3.71996	3.70026	3.5802	3.80698	3.63731
	3.47148	3.69896	3.60506	3.69701	3.72383	3.75277	3.43006
	3.52541	3.49212	3.49873	3.72875	3.72121	3.70866	3.66619
	3.55149	3.6926	3.68174	3.61576	3.66349	3.74019	3.58004
	3.7015	3.68588	3.66921	3.62686	3.80974	3.75028	3.58228
	3.60634	3.59068	3.58732	3.72376	3.77021	3.71664	3.62665
	3.55124	3.50271	3.79838	3.69782	3.69865	3.75191	3.60756
	3.56927	3.53673	3.4084	3.54144	3.75176	3.74174	3.60421
	3.66468	3.70095	3.58186	3.70481	3.77483	3.63573	3.73087
	3.65529	3.7564	3.52541	3.61838	3.83604	3.64452	3.49019
	3.5555	3.48477	3.49798	3.65043	3.47809	3.62292	3.73733
	3.5878	3.62819	3.64092	3.64919	3.7166	3.83281	3.69238
	3.68096	3.66719	3.65556	3.80221	3.59304	3.72194	3.63699
	3.39598	3.70083	3.67005	3.72962	3.67458	3.48595	3.70343
	3.7154	3.61211	3.63959	3.63781	3.60713	3.74928	3.4769
	3.59219	3.81349	3.62288	3.72501	3.65987	3.75652	3.51441
	3.57215	3.6042	3.68751	3.54922	3.65713	3.65976	3.58997
	3.60784	3.70816	3.66844	3.6583	3.69989	3.68198	3.58175
	3.56627	3.61997	3.40238	3.66879	3.68892	3.67911	3.63179
	3.53083	3.65687	3.59032	3.70802	3.70937	3.69772	3.55213
	3.65667	3.62372	3.6698	3.69977	3.6969	3.73979	3.68943
	3.62775	3.71178	3.56741	3.72526	3.66137	3.70695	3.74743
	3.61189	3.68038	3.79002	3.72976	3.84847	3.82707	3.5881
	3.59061	3.61784	3.55466	3.6438	3.42125	3.72731	3.71631
	3.49509	3.69427	3.55169	3.78698	3.65103	3.75553	3.70362
	3.59843	3.60996	3.68379	3.82958	3.78228	3.66425	3.70349
	3.52888	3.7722	3.62362	3.46239	3.62988	3.56012	3.53594
	3.6162	3.6321	3.39148	3.61644	3.71784	3.76689	3.67125
	3.50068	3.73418	3.71289	3.63756	3.59107	3.5731	3.61412
	3.49522	3.8001	3.61211	3.71939	3.72282	3.79673	3.73934
	3.51981	3.59857	3.64789	3.72839	3.71535	3.69459	3.64772
	3.52441	3.71103	3.6157	3.63606	3.79042	3.6851	3.62843
	3.63669	3.63726	3.78544	3.69653	3.82098	3.73055	3.72565
	3.60229	3.58617	3.6811	3.57046	3.6347	3.74916	3.72718
	3.51397	3.67813	3.63107	3.63656	3.67128	3.70622	3.51684
	3.53223	3.63938	3.7078	3.6664	3.82725	3.73618	3.63544
	3.6003	3.66916	3.62208	3.65418	4.04046	3.61472	3.71193
	3.6275	3.60349	3.75459	3.79056	3.79092	3.63747	3.69643
	3.64638	3.66841	3.71266	3.61478	3.72665	3.77609	3.6102
	3.64751	3.70579	3.68646	3.59559	3.68494	3.64269	3.61907
	3.54994	3.75963	3.59276	3.61329	3.64848	3.72698	3.60257
	3.47263	3.5757	3.70867	3.68909	3.76899	3.70374	3.66981
	3.48776	3.52984	3.65652	3.64957	3.74695	3.7388	3.64419
	3.57663	3.63203	3.57842	3.62613	3.71413	3.59296	3.57346
	3.62213	3.64149	3.72639	3.68435	3.83938	3.57362	3.64269
	3.6979	3.61944	3.36444	3.673	3.76493	3.62582	3.59683
	3.42939	3.65882	3.50568	3.72736	3.84022	3.45745	3.71368
	3.53946	3.71728	3.67711	3.69798	3.76948	3.49021	3.62707
	3.66407	3.65825	3.80462	3.39917	3.73166	3.67759	3.4736
	3.42415	3.61627	3.6922	3.97817	3.67157	3.65631	3.67669
	3.39115	3.47298	3.57511	3.69715	3.83327	3.52014	3.52239
	3.58687	3.61056	3.50917	3.71625	3.70712	3.50752	3.51224
	3.57067	3.65056	3.61978	3.50937	3.79473	3.6644	3.6274
	3.44988	3.63301	3.5075	3.60724	3.72831	3.5817	3.47614
	3.62058	3.59873	3.49495	3.76868	3.56219	3.47418	3.38128
	3.43474	3.65904	3.62862	3.55528	3.59417	3.78879	3.45797
	3.41421	3.63241	3.52541	3.71862	3.66147	3.48936	3.48392
	3.47532	3.61796	3.64212	3.6726	3.85945	3.67957	3.44098
	3.6645	3.5561	3.62516	3.68814	3.68716	3.65617	3.44794
	3.53309	3.54081	3.6408	3.63191	3.72973	3.6295	3.4962
	3.70221	3.48719	3.61512	2.57592	3.80869	3.68227	3.4608
	3.64361	3.53914	3.57618	3.55163	3.89231	3.46539	3.65996
	3.77176	3.55956	3.60999	3.63301	3.66435	3.62255	3.61867
	3.4975	3.63516	3.70376	3.63862	3.96466	3.41021	3.44452
	3.64977	3.63361	3.63913	3.57104	3.70136	3.81589	3.36747
	3.49511	3.59372	3.48313	3.7609	3.6774	3.7756	3.68851
	3.60981	3.50845	3.59828	3.62328	3.60636	3.76284	3.58138
	3.62782	3.74431	3.77543	3.51667	3.73907	3.76227	3.36075
	3.63114	3.6779	3.63722	3.56508	3.68187	3.59745	3.30942
	3.60531	3.71439	3.42879	3.69721	3.79259	3.6556	3.62518
	3.57948	3.55208	3.45535	3.6903	3.79128	3.61759	3.6706
	3.60768	3.74873	3.58544	3.55244	3.65348	3.68596	3.66651
	3.5623	3.66895	3.51915	3.61111	3.65063	3.70014	3.78747
	3.71017	3.52072	3.68872	3.60062	3.80347	3.51206	3.62253
	3.57521	3.51941	3.50231	3.73836	3.6612	3.56922	3.71132
	3.57746	3.70163	3.59054	3.58178	3.59518	3.57872	3.44253
	3.51004	3.56437	3.5622	3.5169	3.7207	3.55305	3.47735
	3.43658	3.65047	3.60168	3.55201	3.97815	3.68596	3.73807
	3.62782	3.59513	3.50124	3.59758	3.61608	3.60411	3.64638
	3.56259	3.68065	3.56338	3.60045	3.66037	3.54979	3.64879
	3.71775	3.6107	3.6883	3.74267	3.74136	3.57617	3.46892
	3.58808	3.48153	3.58572	3.62481	3.62107	3.5661	3.63494
	3.58298	3.59902	3.7006	3.75461	3.74211	3.55617	3.60193
	3.50466	3.73177	3.62154	3.68118	3.79889	3.72298	3.71145
	3.68077	3.57626	3.59264	3.59854	4.06411	3.52908	3.64362
	3.70344	3.64643	3.57807	3.50994	3.64762	3.30383	3.56313
	3.67128	3.64679	3.59396	3.59807	3.70933	3.38808	3.71843
	3.54726	3.69452	3.69224	3.7084	3.76793	3.57163	3.61096
	3.55759	3.68833	3.59276	3.6481	3.67904	3.7061	3.46626
	3.62689	3.60452	3.5758	3.68237	3.64467	3.69858	3.68048
	3.58797	3.5775	3.66012	3.61048	3.75635	3.68071	3.70607
	3.52709	3.59393	3.62298	3.64034	3.63727	3.46794	3.58763
	3.52804	3.69452	3.51179	3.70936	3.67641	3.55036	3.57465
		3.57476	3.62656	3.79975	3.71209	3.59631	3.53045
		3.68155	3.52792	3.54075	3.64873	3.68411	3.37501
		3.60524	3.72258	3.59341	3.73679	3.70837	3.69081
		3.65369	3.55682	3.49991	3.71698	3.40426	3.46667
		3.66524	3.60977	3.65297	3.74729	3.64879	3.39435
		3.65595	3.51062	3.57237	3.80993	3.2834	3.6406
		3.49048	3.53315	3.62622	3.80659	3.39688	3.51664
		3.67226	3.53683	3.63004	3.57654	3.54979	3.53045
		3.92071	3.49377	3.62993	3.74848	3.61759	3.45634
		3.7075	3.44823	3.56222		3.6861	3.51183
		3.54667	3.65852	3.62885		3.55688
		3.66607	3.50433	3.78063		3.47702
		3.62418	3.4965	3.68892		3.49872
		3.63464	3.53778	3.73068		3.52369
		3.44025	3.50967	3.6992		3.73986
		3.48427	3.61558	3.61437		3.64113
		3.72042	3.52295	3.55795		3.67787
		3.76111	3.58522	3.57398		3.55135
		3.71441	3.51773	3.70015		3.66213
		3.54405	3.63176	3.54452		3.68596
		3.80495	3.64732	3.82239
		3.69281		3.65215
		3.65046		3.5482
		3.75318		3.6417
		3.69365
		3.56707
		3.68303
		3.51458
		3.7026
		3.76749
		3.76475
Mean	3.60405	3.65622	3.60087	3.65782	3.72722	3.66852	3.59982
Standard deviation	0.0895472	0.0849825	0.105918	0.112491	0.101563	0.114946	0.102827
