## Supplementary material for "Zebrafish *mbnl* mutants model physical and molecular phenotypes of myotonic dystrophy": Figure EV4 Source Data

### Sheet: Figure EV4A
Figure EV4A Whole larvae mbnl2 exon 5 PSI													Ordinary one-way ANOVA multiple comparisons
	WT	1A/A	1B/B	2A/A	3A/A	3B/B	3C/C	1B/B;2A/A	1B/B;3C/C	2A/A;3C/C	1B/B;2A/A;3C/C		Number of families	1
	44.7	50	52.3	68.4	47.2	48.7	47.3	91	61.7	74.4	83.7		Number of comparisons per family	55
	47.7	52.5	50.6	65.6	46.6	48.5	46.1	88.2	66.1	76.7	90.8		Alpha	0.05
	43.6	53.5	50.5	69.4	46.6	49.5	48.4	84.2	62.6	80.8	88.1
	42.1	52.8	51.8	69.8	45.7	46.4	44	84.6	54.1	79.4	91.5		Tukey's multiple comparisons test	Mean Diff.	95% CI of diff.	Significant?	Summary
	42.3	53.3	55.8	65.1	43.6	50	45.1	86.1	46.8	78	89.6
	42.6	50.7	53.5	70.1	45.4	49.5	44.7	85.6	52.1	79.5	91		WT vs. 1A/A	-3.107	-8.146 to 1.932	No	ns		A-B
	37.7	51.7	47.1	73.7	43.7	49.2	40.2	83.6	49.3	80.5			WT vs. 1B/B	-5.551	-9.416 to -1.687	Yes	***		A-C
	48.1	45.4	44.6	71.1	41.3	48.2	42.3	85.2	60.4	71.9			WT vs. 2A/A	-23.84	-27.98 to -19.71	Yes	****		A-D
	45.3	52.2	45.3	65.5	40.3	50	42.9	87.6	55	73			WT vs. 3A/A	2.993	-2.046 to 8.032	No	ns		A-E
	44.5	51.6	52.1	74.7	49		47.9	88.8	61	82.8			WT vs. 3B/B	-0.2709	-5.915 to 5.373	No	ns		A-F
	49.3	54.5	56	73.3	48.9		47.6	87	63.6	81.9			WT vs. 3C/C	-0.9709	-4.792 to 2.850	No	ns		A-G
	49.1	52.5	53.2	68.8	49.2		48.9	84.9	64.8	79			WT vs. 1B/B;2A/A	-38.68	-43.03 to -34.33	Yes	****		A-H
	49.1		61.4	82.7			50.7	83.5	57.3				WT vs. 1B/B;3C/C	-11.07	-15.34 to -6.796	Yes	****		A-I
	49.5		60.5	82.1			53.1	87.7	57				WT vs. 2A/A;3C/C	-29.54	-34.58 to -24.50	Yes	****		A-J
	49.9		60.3	76.7			59.3	89.9	59.2				WT vs. 1B/B;2A/A;3C/C	-40.5	-47.19 to -33.81	Yes	****		A-K
	49.7		60	72.9			58.3	90.4	60.9				1A/A vs. 1B/B	-2.444	-7.771 to 2.883	No	ns		B-C
	48.3		62.5	73.4			59.4	90.9	67.3				1A/A vs. 2A/A	-20.74	-26.26 to -15.21	Yes	****		B-D
	50.4		48.6	72.2			53.9	92.2	66.2				1A/A vs. 3A/A	6.1	-0.1312 to 12.33	No	ns		B-E
	49.3		48	78			46		68.6				1A/A vs. 3B/B	2.836	-3.894 to 9.567	No	ns		B-F
	51		52.4	75.3			44.8						1A/A vs. 3C/C	2.136	-3.159 to 7.432	No	ns		B-G
	52.6		51.2	72.9			46.8						1A/A vs. 1B/B;2A/A	-35.58	-41.26 to -29.89	Yes	****		B-H
	53.2		62				54						1A/A vs. 1B/B;3C/C	-7.959	-13.59 to -2.331	Yes	***		B-I
	52.9		49.4				52.4						1A/A vs. 2A/A;3C/C	-26.43	-32.66 to -20.20	Yes	****		B-J
	50.9		62.8				51.2						1A/A vs. 1B/B;2A/A;3C/C	-37.39	-45.02 to -29.76	Yes	****		B-K
	38.9		54.5				56.7						1B/B vs. 2A/A	-18.29	-22.77 to -13.81	Yes	****		C-D
	43		62				57.2						1B/B vs. 3A/A	8.544	3.217 to 13.87	Yes	****		C-E
	40.8						49.7						1B/B vs. 3B/B	5.28	-0.6227 to 11.18	No	ns		C-F
	57.1												1B/B vs. 3C/C	4.58	0.3864 to 8.774	Yes	*		C-G
	40												1B/B vs. 1B/B;2A/A	-33.13	-37.81 to -28.45	Yes	****		C-H
	50.3												1B/B vs. 1B/B;3C/C	-5.515	-10.12 to -0.9082	Yes	**		C-I
	53.5												1B/B vs. 2A/A;3C/C	-23.99	-29.32 to -18.66	Yes	****		C-J
	54.5												1B/B vs. 1B/B;2A/A;3C/C	-34.95	-41.86 to -28.03	Yes	****		C-K
	53.8												2A/A vs. 3A/A	26.84	21.31 to 32.36	Yes	****		D-E
	50.3												2A/A vs. 3B/B	23.57	17.49 to 29.65	Yes	****		D-F
	51.2												2A/A vs. 3C/C	22.87	18.43 to 27.31	Yes	****		D-G
	54.4												2A/A vs. 1B/B;2A/A	-14.84	-19.74 to -9.935	Yes	****		D-H
	53.6												2A/A vs. 1B/B;3C/C	12.78	7.945 to 17.61	Yes	****		D-I
	52.2												2A/A vs. 2A/A;3C/C	-5.696	-11.22 to -0.1730	Yes	*		D-J
	58.7												2A/A vs. 1B/B;2A/A;3C/C	-16.65	-23.72 to -9.589	Yes	****		D-K
													3A/A vs. 3B/B	-3.264	-9.994 to 3.467	No	ns		E-F
Mean	48.6179	51.725	54.1692	72.4619	45.625	48.8889	49.5889	87.3	59.6842	78.1583	89.1167		3A/A vs. 3C/C	-3.964	-9.259 to 1.332	No	ns		E-G
Standard error	0.815437	0.673989	1.11048	1.05394	0.844781	0.375812	1.046	0.651695	1.40644	1.00796	1.19259		3A/A vs. 1B/B;2A/A	-41.68	-47.36 to -35.99	Yes	****		E-H
													3A/A vs. 1B/B;3C/C	-14.06	-19.69 to -8.431	Yes	****		E-I
													3A/A vs. 2A/A;3C/C	-32.53	-38.76 to -26.30	Yes	****		E-J
													3A/A vs. 1B/B;2A/A;3C/C	-43.49	-51.12 to -35.86	Yes	****		E-K
													3B/B vs. 3C/C	-0.7	-6.575 to 5.175	No	ns		F-G
													3B/B vs. 1B/B;2A/A	-38.41	-44.64 to -32.18	Yes	****		F-H
													3B/B vs. 1B/B;3C/C	-10.8	-16.97 to -4.619	Yes	****		F-I
													3B/B vs. 2A/A;3C/C	-29.27	-36.00 to -22.54	Yes	****		F-J
													3B/B vs. 1B/B;2A/A;3C/C	-40.23	-48.27 to -32.18	Yes	****		F-K
													3C/C vs. 1B/B;2A/A	-37.71	-42.36 to -33.07	Yes	****		G-H
													3C/C vs. 1B/B;3C/C	-10.1	-14.67 to -5.525	Yes	****		G-I
													3C/C vs. 2A/A;3C/C	-28.57	-33.86 to -23.27	Yes	****		G-J
													3C/C vs. 1B/B;2A/A;3C/C	-39.53	-46.42 to -32.64	Yes	****		G-K
													1B/B;2A/A vs. 1B/B;3C/C	27.62	22.60 to 32.64	Yes	****		H-I
													1B/B;2A/A vs. 2A/A;3C/C	9.142	3.453 to 14.83	Yes	****		H-J
													1B/B;2A/A vs. 1B/B;2A/A;3C/C	-1.817	-9.012 to 5.379	No	ns		H-K
													1B/B;3C/C vs. 2A/A;3C/C	-18.47	-24.10 to -12.85	Yes	****		I-J
													1B/B;3C/C vs. 1B/B;2A/A;3C/C	-29.43	-36.58 to -22.28	Yes	****		I-K
													2A/A;3C/C vs. 1B/B;2A/A;3C/C	-10.96	-18.59 to -3.327	Yes	***		J-K
													Test details	Mean 1	Mean 2	Mean Diff.	SE of diff.	n1	n2	q	DF
													WT vs. 1A/A	48.62	51.73	-3.107	1.546	39	12	2.842	190
													WT vs. 1B/B	48.62	54.17	-5.551	1.186	39	26	6.619	190
													WT vs. 2A/A	48.62	72.46	-23.84	1.268	39	21	26.6	190
													WT vs. 3A/A	48.62	45.63	2.993	1.546	39	12	2.737	190
													WT vs. 3B/B	48.62	48.89	-0.2709	1.732	39	9	0.2212	190
													WT vs. 3C/C	48.62	49.59	-0.9709	1.173	39	27	1.171	190
													WT vs. 1B/B;2A/A	48.62	87.3	-38.68	1.335	39	18	40.98	190
													WT vs. 1B/B;3C/C	48.62	59.68	-11.07	1.311	39	19	11.94	190
													WT vs. 2A/A;3C/C	48.62	78.16	-29.54	1.546	39	12	27.02	190
													WT vs. 1B/B;2A/A;3C/C	48.62	89.12	-40.5	2.054	39	6	27.88	190
													1A/A vs. 1B/B	51.73	54.17	-2.444	1.635	12	26	2.114	190
													1A/A vs. 2A/A	51.73	72.46	-20.74	1.695	12	21	17.3	190
													1A/A vs. 3A/A	51.73	45.63	6.1	1.912	12	12	4.511	190
													1A/A vs. 3B/B	51.73	48.89	2.836	2.066	12	9	1.942	190
													1A/A vs. 3C/C	51.73	49.59	2.136	1.625	12	27	1.859	190
													1A/A vs. 1B/B;2A/A	51.73	87.3	-35.58	1.746	12	18	28.82	190
													1A/A vs. 1B/B;3C/C	51.73	59.68	-7.959	1.727	12	19	6.517	190
													1A/A vs. 2A/A;3C/C	51.73	78.16	-26.43	1.912	12	12	19.55	190
													1A/A vs. 1B/B;2A/A;3C/C	51.73	89.12	-37.39	2.342	12	6	22.58	190
													1B/B vs. 2A/A	54.17	72.46	-18.29	1.374	26	21	18.82	190
													1B/B vs. 3A/A	54.17	45.63	8.544	1.635	26	12	7.391	190
													1B/B vs. 3B/B	54.17	48.89	5.28	1.812	26	9	4.122	190
													1B/B vs. 3C/C	54.17	49.59	4.58	1.287	26	27	5.033	190
													1B/B vs. 1B/B;2A/A	54.17	87.3	-33.13	1.436	26	18	32.62	190
													1B/B vs. 1B/B;3C/C	54.17	59.68	-5.515	1.414	26	19	5.517	190
													1B/B vs. 2A/A;3C/C	54.17	78.16	-23.99	1.635	26	12	20.75	190
													1B/B vs. 1B/B;2A/A;3C/C	54.17	89.12	-34.95	2.122	26	6	23.3	190
													2A/A vs. 3A/A	72.46	45.63	26.84	1.695	21	12	22.39	190
													2A/A vs. 3B/B	72.46	48.89	23.57	1.866	21	9	17.86	190
													2A/A vs. 3C/C	72.46	49.59	22.87	1.363	21	27	23.73	190
													2A/A vs. 1B/B;2A/A	72.46	87.3	-14.84	1.505	21	18	13.95	190
													2A/A vs. 1B/B;3C/C	72.46	59.68	12.78	1.483	21	19	12.18	190
													2A/A vs. 2A/A;3C/C	72.46	78.16	-5.696	1.695	21	12	4.752	190
													2A/A vs. 1B/B;2A/A;3C/C	72.46	89.12	-16.65	2.168	21	6	10.86	190
													3A/A vs. 3B/B	45.63	48.89	-3.264	2.066	12	9	2.235	190
													3A/A vs. 3C/C	45.63	49.59	-3.964	1.625	12	27	3.449	190
													3A/A vs. 1B/B;2A/A	45.63	87.3	-41.68	1.746	12	18	33.76	190
													3A/A vs. 1B/B;3C/C	45.63	59.68	-14.06	1.727	12	19	11.51	190
													3A/A vs. 2A/A;3C/C	45.63	78.16	-32.53	1.912	12	12	24.06	190
													3A/A vs. 1B/B;2A/A;3C/C	45.63	89.12	-43.49	2.342	12	6	26.26	190
													3B/B vs. 3C/C	48.89	49.59	-0.7	1.803	9	27	0.5491	190
													3B/B vs. 1B/B;2A/A	48.89	87.3	-38.41	1.912	9	18	28.41	190
													3B/B vs. 1B/B;3C/C	48.89	59.68	-10.8	1.896	9	19	8.054	190
													3B/B vs. 2A/A;3C/C	48.89	78.16	-29.27	2.066	9	12	20.04	190
													3B/B vs. 1B/B;2A/A;3C/C	48.89	89.12	-40.23	2.469	9	6	23.04	190
													3C/C vs. 1B/B;2A/A	49.59	87.3	-37.71	1.425	27	18	37.42	190
													3C/C vs. 1B/B;3C/C	49.59	59.68	-10.1	1.403	27	19	10.18	190
													3C/C vs. 2A/A;3C/C	49.59	78.16	-28.57	1.625	27	12	24.86	190
													3C/C vs. 1B/B;2A/A;3C/C	49.59	89.12	-39.53	2.114	27	6	26.44	190
													1B/B;2A/A vs. 1B/B;3C/C	87.3	59.68	27.62	1.541	18	19	25.35	190
													1B/B;2A/A vs. 2A/A;3C/C	87.3	78.16	9.142	1.746	18	12	7.406	190
													1B/B;2A/A vs. 1B/B;2A/A;3C/C	87.3	89.12	-1.817	2.208	18	6	1.163	190
													1B/B;3C/C vs. 2A/A;3C/C	59.68	78.16	-18.47	1.727	19	12	15.13	190
													1B/B;3C/C vs. 1B/B;2A/A;3C/C	59.68	89.12	-29.43	2.194	19	6	18.97	190
													2A/A;3C/C vs. 1B/B;2A/A;3C/C	78.16	89.12	-10.96	2.342	12	6	6.617	190

### Sheet: Figure EV4B
Figure EV4B Adult skeletal muscle mbnl2 exon 5 PSI													Ordinary one-way ANOVA multiple comparisons
	WT	1A/A	1B/B	2A/A	3A/A	3B/B	3C/C	1B/B;2A/A	1B/B;3C/C	2A/A;3C/C	1B/B;2A/A;3C/C		Number of families	1
	2.4	10.3	3.3	3.6	8.3	9.1	2.9	71.7	10.7	5	82.5		Number of comparisons per family	55
	1.9	9.8	7.3	2.9	7.9	9.5	2.7	64.1	10.6	4.7	71.6		Alpha	0.05
	1.8	10.7	6.4	3.5	4.9	4.8	2.2	62.3	7.6	4.9	80.4
	12.4							68.7	10.8	4.4	76.1		Tukey's multiple comparisons test	Mean Diff.	95% CI of diff.	Significant?	Summary
	5.4							64.8	8.3	12
	4.7							60.2	9.7	4.7			WT vs. 1A/A	-5.842	-12.74 to 1.057	No	ns
	3.4												WT vs. 1B/B	-1.242	-8.140 to 5.657	No	ns
	3.4												WT vs. 2A/A	1.092	-5.807 to 7.990	No	ns
													WT vs. 3A/A	-2.608	-9.507 to 4.290	No	ns
Mean	4.425	10.2667	5.66667	3.33333	7.03333	7.8	2.6	65.3	9.61667	5.95	77.65		WT vs. 3B/B	-3.375	-10.27 to 3.523	No	ns
Standard error	1.22544	0.260342	1.21152	0.218581	1.0729	1.50444	0.208167	1.72453	0.558221	1.21292	2.41678		WT vs. 3C/C	1.825	-5.073 to 8.723	No	ns
													WT vs. 1B/B;2A/A	-60.88	-66.38 to -55.37	Yes	****
													WT vs. 1B/B;3C/C	-5.192	-10.69 to 0.3113	No	ns
													WT vs. 2A/A;3C/C	-1.525	-7.028 to 3.978	No	ns
													WT vs. 1B/B;2A/A;3C/C	-73.23	-79.46 to -66.99	Yes	****
													1A/A vs. 1B/B	4.6	-3.720 to 12.92	No	ns
													1A/A vs. 2A/A	6.933	-1.386 to 15.25	No	ns
													1A/A vs. 3A/A	3.233	-5.086 to 11.55	No	ns
													1A/A vs. 3B/B	2.467	-5.853 to 10.79	No	ns
													1A/A vs. 3C/C	7.667	-0.6530 to 15.99	No	ns
													1A/A vs. 1B/B;2A/A	-55.03	-62.24 to -47.83	Yes	****
													1A/A vs. 1B/B;3C/C	0.65	-6.555 to 7.855	No	ns
													1A/A vs. 2A/A;3C/C	4.317	-2.888 to 11.52	No	ns
													1A/A vs. 1B/B;2A/A;3C/C	-67.38	-75.17 to -59.60	Yes	****
													1B/B vs. 2A/A	2.333	-5.986 to 10.65	No	ns
													1B/B vs. 3A/A	-1.367	-9.686 to 6.953	No	ns
													1B/B vs. 3B/B	-2.133	-10.45 to 6.186	No	ns
													1B/B vs. 3C/C	3.067	-5.253 to 11.39	No	ns
													1B/B vs. 1B/B;2A/A	-59.63	-66.84 to -52.43	Yes	****
													1B/B vs. 1B/B;3C/C	-3.95	-11.16 to 3.255	No	ns
													1B/B vs. 2A/A;3C/C	-0.2833	-7.488 to 6.922	No	ns
													1B/B vs. 1B/B;2A/A;3C/C	-71.98	-79.77 to -64.20	Yes	****
													2A/A vs. 3A/A	-3.7	-12.02 to 4.620	No	ns
													2A/A vs. 3B/B	-4.467	-12.79 to 3.853	No	ns
													2A/A vs. 3C/C	0.7333	-7.586 to 9.053	No	ns
													2A/A vs. 1B/B;2A/A	-61.97	-69.17 to -54.76	Yes	****
													2A/A vs. 1B/B;3C/C	-6.283	-13.49 to 0.9217	No	ns
													2A/A vs. 2A/A;3C/C	-2.617	-9.822 to 4.588	No	ns
													2A/A vs. 1B/B;2A/A;3C/C	-74.32	-82.10 to -66.53	Yes	****
													3A/A vs. 3B/B	-0.7667	-9.086 to 7.553	No	ns
													3A/A vs. 3C/C	4.433	-3.886 to 12.75	No	ns
													3A/A vs. 1B/B;2A/A	-58.27	-65.47 to -51.06	Yes	****
													3A/A vs. 1B/B;3C/C	-2.583	-9.788 to 4.622	No	ns
													3A/A vs. 2A/A;3C/C	1.083	-6.122 to 8.288	No	ns
													3A/A vs. 1B/B;2A/A;3C/C	-70.62	-78.40 to -62.83	Yes	****
													3B/B vs. 3C/C	5.2	-3.120 to 13.52	No	ns
													3B/B vs. 1B/B;2A/A	-57.5	-64.71 to -50.29	Yes	****
													3B/B vs. 1B/B;3C/C	-1.817	-9.022 to 5.388	No	ns
													3B/B vs. 2A/A;3C/C	1.85	-5.355 to 9.055	No	ns
													3B/B vs. 1B/B;2A/A;3C/C	-69.85	-77.63 to -62.07	Yes	****
													3C/C vs. 1B/B;2A/A	-62.7	-69.91 to -55.49	Yes	****
													3C/C vs. 1B/B;3C/C	-7.017	-14.22 to 0.1884	No	ns
													3C/C vs. 2A/A;3C/C	-3.35	-10.56 to 3.855	No	ns
													3C/C vs. 1B/B;2A/A;3C/C	-75.05	-82.83 to -67.27	Yes	****
													1B/B;2A/A vs. 1B/B;3C/C	55.68	49.80 to 61.57	Yes	****
													1B/B;2A/A vs. 2A/A;3C/C	59.35	53.47 to 65.23	Yes	****
													1B/B;2A/A vs. 1B/B;2A/A;3C/C	-12.35	-18.93 to -5.773	Yes	****
													1B/B;3C/C vs. 2A/A;3C/C	3.667	-2.216 to 9.550	No	ns
													1B/B;3C/C vs. 1B/B;2A/A;3C/C	-68.03	-74.61 to -61.46	Yes	****
													2A/A;3C/C vs. 1B/B;2A/A;3C/C	-71.7	-78.28 to -65.12	Yes	****
													Test details	Mean 1	Mean 2	Mean Diff.	SE of diff.	n1	n2	q	DF
													WT vs. 1A/A	4.425	10.27	-5.842	2.013	8	3	4.104	37
													WT vs. 1B/B	4.425	5.667	-1.242	2.013	8	3	0.8723	37
													WT vs. 2A/A	4.425	3.333	1.092	2.013	8	3	0.7669	37
													WT vs. 3A/A	4.425	7.033	-2.608	2.013	8	3	1.832	37
													WT vs. 3B/B	4.425	7.8	-3.375	2.013	8	3	2.371	37
													WT vs. 3C/C	4.425	2.6	1.825	2.013	8	3	1.282	37
													WT vs. 1B/B;2A/A	4.425	65.3	-60.88	1.606	8	6	53.61	37
													WT vs. 1B/B;3C/C	4.425	9.617	-5.192	1.606	8	6	4.572	37
													WT vs. 2A/A;3C/C	4.425	5.95	-1.525	1.606	8	6	1.343	37
													WT vs. 1B/B;2A/A;3C/C	4.425	77.65	-73.23	1.821	8	4	56.87	37
													1A/A vs. 1B/B	10.27	5.667	4.6	2.428	3	3	2.68	37
													1A/A vs. 2A/A	10.27	3.333	6.933	2.428	3	3	4.039	37
													1A/A vs. 3A/A	10.27	7.033	3.233	2.428	3	3	1.883	37
													1A/A vs. 3B/B	10.27	7.8	2.467	2.428	3	3	1.437	37
													1A/A vs. 3C/C	10.27	2.6	7.667	2.428	3	3	4.466	37
													1A/A vs. 1B/B;2A/A	10.27	65.3	-55.03	2.103	3	6	37.02	37
													1A/A vs. 1B/B;3C/C	10.27	9.617	0.65	2.103	3	6	0.4372	37
													1A/A vs. 2A/A;3C/C	10.27	5.95	4.317	2.103	3	6	2.903	37
													1A/A vs. 1B/B;2A/A;3C/C	10.27	77.65	-67.38	2.271	3	4	41.96	37
													1B/B vs. 2A/A	5.667	3.333	2.333	2.428	3	3	1.359	37
													1B/B vs. 3A/A	5.667	7.033	-1.367	2.428	3	3	0.7961	37
													1B/B vs. 3B/B	5.667	7.8	-2.133	2.428	3	3	1.243	37
													1B/B vs. 3C/C	5.667	2.6	3.067	2.428	3	3	1.786	37
													1B/B vs. 1B/B;2A/A	5.667	65.3	-59.63	2.103	3	6	40.11	37
													1B/B vs. 1B/B;3C/C	5.667	9.617	-3.95	2.103	3	6	2.657	37
													1B/B vs. 2A/A;3C/C	5.667	5.95	-0.2833	2.103	3	6	0.1906	37
													1B/B vs. 1B/B;2A/A;3C/C	5.667	77.65	-71.98	2.271	3	4	44.83	37
													2A/A vs. 3A/A	3.333	7.033	-3.7	2.428	3	3	2.155	37
													2A/A vs. 3B/B	3.333	7.8	-4.467	2.428	3	3	2.602	37
													2A/A vs. 3C/C	3.333	2.6	0.7333	2.428	3	3	0.4272	37
													2A/A vs. 1B/B;2A/A	3.333	65.3	-61.97	2.103	3	6	41.68	37
													2A/A vs. 1B/B;3C/C	3.333	9.617	-6.283	2.103	3	6	4.226	37
													2A/A vs. 2A/A;3C/C	3.333	5.95	-2.617	2.103	3	6	1.76	37
													2A/A vs. 1B/B;2A/A;3C/C	3.333	77.65	-74.32	2.271	3	4	46.28	37
													3A/A vs. 3B/B	7.033	7.8	-0.7667	2.428	3	3	0.4466	37
													3A/A vs. 3C/C	7.033	2.6	4.433	2.428	3	3	2.582	37
													3A/A vs. 1B/B;2A/A	7.033	65.3	-58.27	2.103	3	6	39.19	37
													3A/A vs. 1B/B;3C/C	7.033	9.617	-2.583	2.103	3	6	1.738	37
													3A/A vs. 2A/A;3C/C	7.033	5.95	1.083	2.103	3	6	0.7287	37
													3A/A vs. 1B/B;2A/A;3C/C	7.033	77.65	-70.62	2.271	3	4	43.97	37
													3B/B vs. 3C/C	7.8	2.6	5.2	2.428	3	3	3.029	37
													3B/B vs. 1B/B;2A/A	7.8	65.3	-57.5	2.103	3	6	38.68	37
													3B/B vs. 1B/B;3C/C	7.8	9.617	-1.817	2.103	3	6	1.222	37
													3B/B vs. 2A/A;3C/C	7.8	5.95	1.85	2.103	3	6	1.244	37
													3B/B vs. 1B/B;2A/A;3C/C	7.8	77.65	-69.85	2.271	3	4	43.5	37
													3C/C vs. 1B/B;2A/A	2.6	65.3	-62.7	2.103	3	6	42.17	37
													3C/C vs. 1B/B;3C/C	2.6	9.617	-7.017	2.103	3	6	4.72	37
													3C/C vs. 2A/A;3C/C	2.6	5.95	-3.35	2.103	3	6	2.253	37
													3C/C vs. 1B/B;2A/A;3C/C	2.6	77.65	-75.05	2.271	3	4	46.74	37
													1B/B;2A/A vs. 1B/B;3C/C	65.3	9.617	55.68	1.717	6	6	45.87	37
													1B/B;2A/A vs. 2A/A;3C/C	65.3	5.95	59.35	1.717	6	6	48.89	37
													1B/B;2A/A vs. 1B/B;2A/A;3C/C	65.3	77.65	-12.35	1.919	6	4	9.1	37
													1B/B;3C/C vs. 2A/A;3C/C	9.617	5.95	3.667	1.717	6	6	3.021	37
													1B/B;3C/C vs. 1B/B;2A/A;3C/C	9.617	77.65	-68.03	1.919	6	4	50.13	37
													2A/A;3C/C vs. 1B/B;2A/A;3C/C	5.95	77.65	-71.7	1.919	6	4	52.83	37

### Sheet: Figure EV4C
Figure EV4C Adult heart mbnl2 exon 5 PSI													Ordinary one-way ANOVA multiple comparisons
	WT	1A/A	1B/B	2A/A	3A/A	3B/B	3C/C	1B/B;2A/A	1B/B;3C/C	2A/A;3C/C	1B/B;2A/A;3C/C		Number of families	1
	4.4	8.4	8.3	9	6.9	5.5	4.8	69.1	11.3	16.4	88.4		Number of comparisons per family	55
	5.3	8.5	11.1	9.6	7.8	4.5	6.4	61.2	15	12.9	90.7		Alpha	0.05
	3.1	8.4	7.6	7	4	4.7	5.2	60.8	15.4	15.5	90.1
	6.9							68.3	11.8	13.5	87.1		Tukey's multiple comparisons test	Mean Diff.	95% CI of diff.	Significant?	Summary
	5.6							62.7	32.9	13.9
	3.9							64.2	12.1	15.9			WT vs. 1A/A	-3.456	-11.44 to 4.530	No	ns
	2.3												WT vs. 1B/B	-4.022	-12.01 to 3.964	No	ns
	7.3												WT vs. 2A/A	-3.556	-11.54 to 4.430	No	ns
	6												WT vs. 3A/A	-1.256	-9.241 to 6.730	No	ns
													WT vs. 3B/B	0.07778	-7.908 to 8.064	No	ns
Mean	4.97778	8.43333	9	8.53333	6.23333	4.9	5.46667	64.3833	16.4167	14.6833	89.075		WT vs. 3C/C	-0.4889	-8.475 to 7.497	No	ns
Standard error	0.562923	0.0333333	1.06927	0.785988	1.14649	0.305505	0.48074	1.45406	3.3708	0.585615	0.818917		WT vs. 1B/B;2A/A	-59.41	-65.72 to -53.09	Yes	****
													WT vs. 1B/B;3C/C	-11.44	-17.75 to -5.126	Yes	****
													WT vs. 2A/A;3C/C	-9.706	-16.02 to -3.392	Yes	***
													WT vs. 1B/B;2A/A;3C/C	-84.1	-91.30 to -76.90	Yes	****
													1A/A vs. 1B/B	-0.5667	-10.35 to 9.214	No	ns
													1A/A vs. 2A/A	-0.1	-9.881 to 9.681	No	ns
													1A/A vs. 3A/A	2.2	-7.581 to 11.98	No	ns
													1A/A vs. 3B/B	3.533	-6.247 to 13.31	No	ns
													1A/A vs. 3C/C	2.967	-6.814 to 12.75	No	ns
													1A/A vs. 1B/B;2A/A	-55.95	-64.42 to -47.48	Yes	****
													1A/A vs. 1B/B;3C/C	-7.983	-16.45 to 0.4869	No	ns
													1A/A vs. 2A/A;3C/C	-6.25	-14.72 to 2.220	No	ns
													1A/A vs. 1B/B;2A/A;3C/C	-80.64	-89.79 to -71.49	Yes	****
													1B/B vs. 2A/A	0.4667	-9.314 to 10.25	No	ns
													1B/B vs. 3A/A	2.767	-7.014 to 12.55	No	ns
													1B/B vs. 3B/B	4.1	-5.681 to 13.88	No	ns
													1B/B vs. 3C/C	3.533	-6.247 to 13.31	No	ns
													1B/B vs. 1B/B;2A/A	-55.38	-63.85 to -46.91	Yes	****
													1B/B vs. 1B/B;3C/C	-7.417	-15.89 to 1.054	No	ns
													1B/B vs. 2A/A;3C/C	-5.683	-14.15 to 2.787	No	ns
													1B/B vs. 1B/B;2A/A;3C/C	-80.08	-89.22 to -70.93	Yes	****
													2A/A vs. 3A/A	2.3	-7.481 to 12.08	No	ns
													2A/A vs. 3B/B	3.633	-6.147 to 13.41	No	ns
													2A/A vs. 3C/C	3.067	-6.714 to 12.85	No	ns
													2A/A vs. 1B/B;2A/A	-55.85	-64.32 to -47.38	Yes	****
													2A/A vs. 1B/B;3C/C	-7.883	-16.35 to 0.5869	No	ns
													2A/A vs. 2A/A;3C/C	-6.15	-14.62 to 2.320	No	ns
													2A/A vs. 1B/B;2A/A;3C/C	-80.54	-89.69 to -71.39	Yes	****
													3A/A vs. 3B/B	1.333	-8.447 to 11.11	No	ns
													3A/A vs. 3C/C	0.7667	-9.014 to 10.55	No	ns
													3A/A vs. 1B/B;2A/A	-58.15	-66.62 to -49.68	Yes	****
													3A/A vs. 1B/B;3C/C	-10.18	-18.65 to -1.713	Yes	**
													3A/A vs. 2A/A;3C/C	-8.45	-16.92 to 0.02023	No	ns
													3A/A vs. 1B/B;2A/A;3C/C	-82.84	-91.99 to -73.69	Yes	****
													3B/B vs. 3C/C	-0.5667	-10.35 to 9.214	No	ns
													3B/B vs. 1B/B;2A/A	-59.48	-67.95 to -51.01	Yes	****
													3B/B vs. 1B/B;3C/C	-11.52	-19.99 to -3.046	Yes	**
													3B/B vs. 2A/A;3C/C	-9.783	-18.25 to -1.313	Yes	*
													3B/B vs. 1B/B;2A/A;3C/C	-84.18	-93.32 to -75.03	Yes	****
													3C/C vs. 1B/B;2A/A	-58.92	-67.39 to -50.45	Yes	****
													3C/C vs. 1B/B;3C/C	-10.95	-19.42 to -2.480	Yes	**
													3C/C vs. 2A/A;3C/C	-9.217	-17.69 to -0.7464	Yes	*
													3C/C vs. 1B/B;2A/A;3C/C	-83.61	-92.76 to -74.46	Yes	****
													1B/B;2A/A vs. 1B/B;3C/C	47.97	41.05 to 54.88	Yes	****
													1B/B;2A/A vs. 2A/A;3C/C	49.7	42.78 to 56.62	Yes	****
													1B/B;2A/A vs. 1B/B;2A/A;3C/C	-24.69	-32.42 to -16.96	Yes	****
													1B/B;3C/C vs. 2A/A;3C/C	1.733	-5.183 to 8.649	No	ns
													1B/B;3C/C vs. 1B/B;2A/A;3C/C	-72.66	-80.39 to -64.93	Yes	****
													2A/A;3C/C vs. 1B/B;2A/A;3C/C	-74.39	-82.12 to -66.66	Yes	****
													Test details	Mean 1	Mean 2	Mean Diff.	SE of diff.	n1	n2	q	DF
													WT vs. 1A/A	4.978	8.433	-3.456	2.334	9	3	2.094	38
													WT vs. 1B/B	4.978	9	-4.022	2.334	9	3	2.437	38
													WT vs. 2A/A	4.978	8.533	-3.556	2.334	9	3	2.154	38
													WT vs. 3A/A	4.978	6.233	-1.256	2.334	9	3	0.7607	38
													WT vs. 3B/B	4.978	4.9	0.07778	2.334	9	3	0.04712	38
													WT vs. 3C/C	4.978	5.467	-0.4889	2.334	9	3	0.2962	38
													WT vs. 1B/B;2A/A	4.978	64.38	-59.41	1.845	9	6	45.53	38
													WT vs. 1B/B;3C/C	4.978	16.42	-11.44	1.845	9	6	8.766	38
													WT vs. 2A/A;3C/C	4.978	14.68	-9.706	1.845	9	6	7.438	38
													WT vs. 1B/B;2A/A;3C/C	4.978	89.08	-84.1	2.104	9	4	56.53	38
													1A/A vs. 1B/B	8.433	9	-0.5667	2.859	3	3	0.2803	38
													1A/A vs. 2A/A	8.433	8.533	-0.1	2.859	3	3	0.04947	38
													1A/A vs. 3A/A	8.433	6.233	2.2	2.859	3	3	1.088	38
													1A/A vs. 3B/B	8.433	4.9	3.533	2.859	3	3	1.748	38
													1A/A vs. 3C/C	8.433	5.467	2.967	2.859	3	3	1.468	38
													1A/A vs. 1B/B;2A/A	8.433	64.38	-55.95	2.476	3	6	31.96	38
													1A/A vs. 1B/B;3C/C	8.433	16.42	-7.983	2.476	3	6	4.56	38
													1A/A vs. 2A/A;3C/C	8.433	14.68	-6.25	2.476	3	6	3.57	38
													1A/A vs. 1B/B;2A/A;3C/C	8.433	89.08	-80.64	2.674	3	4	42.65	38
													1B/B vs. 2A/A	9	8.533	0.4667	2.859	3	3	0.2309	38
													1B/B vs. 3A/A	9	6.233	2.767	2.859	3	3	1.369	38
													1B/B vs. 3B/B	9	4.9	4.1	2.859	3	3	2.028	38
													1B/B vs. 3C/C	9	5.467	3.533	2.859	3	3	1.748	38
													1B/B vs. 1B/B;2A/A	9	64.38	-55.38	2.476	3	6	31.64	38
													1B/B vs. 1B/B;3C/C	9	16.42	-7.417	2.476	3	6	4.236	38
													1B/B vs. 2A/A;3C/C	9	14.68	-5.683	2.476	3	6	3.246	38
													1B/B vs. 1B/B;2A/A;3C/C	9	89.08	-80.08	2.674	3	4	42.35	38
													2A/A vs. 3A/A	8.533	6.233	2.3	2.859	3	3	1.138	38
													2A/A vs. 3B/B	8.533	4.9	3.633	2.859	3	3	1.797	38
													2A/A vs. 3C/C	8.533	5.467	3.067	2.859	3	3	1.517	38
													2A/A vs. 1B/B;2A/A	8.533	64.38	-55.85	2.476	3	6	31.9	38
													2A/A vs. 1B/B;3C/C	8.533	16.42	-7.883	2.476	3	6	4.503	38
													2A/A vs. 2A/A;3C/C	8.533	14.68	-6.15	2.476	3	6	3.513	38
													2A/A vs. 1B/B;2A/A;3C/C	8.533	89.08	-80.54	2.674	3	4	42.59	38
													3A/A vs. 3B/B	6.233	4.9	1.333	2.859	3	3	0.6596	38
													3A/A vs. 3C/C	6.233	5.467	0.7667	2.859	3	3	0.3793	38
													3A/A vs. 1B/B;2A/A	6.233	64.38	-58.15	2.476	3	6	33.22	38
													3A/A vs. 1B/B;3C/C	6.233	16.42	-10.18	2.476	3	6	5.817	38
													3A/A vs. 2A/A;3C/C	6.233	14.68	-8.45	2.476	3	6	4.827	38
													3A/A vs. 1B/B;2A/A;3C/C	6.233	89.08	-82.84	2.674	3	4	43.81	38
													3B/B vs. 3C/C	4.9	5.467	-0.5667	2.859	3	3	0.2803	38
													3B/B vs. 1B/B;2A/A	4.9	64.38	-59.48	2.476	3	6	33.98	38
													3B/B vs. 1B/B;3C/C	4.9	16.42	-11.52	2.476	3	6	6.578	38
													3B/B vs. 2A/A;3C/C	4.9	14.68	-9.783	2.476	3	6	5.588	38
													3B/B vs. 1B/B;2A/A;3C/C	4.9	89.08	-84.18	2.674	3	4	44.51	38
													3C/C vs. 1B/B;2A/A	5.467	64.38	-58.92	2.476	3	6	33.65	38
													3C/C vs. 1B/B;3C/C	5.467	16.42	-10.95	2.476	3	6	6.255	38
													3C/C vs. 2A/A;3C/C	5.467	14.68	-9.217	2.476	3	6	5.265	38
													3C/C vs. 1B/B;2A/A;3C/C	5.467	89.08	-83.61	2.674	3	4	44.22	38
													1B/B;2A/A vs. 1B/B;3C/C	64.38	16.42	47.97	2.021	6	6	33.56	38
													1B/B;2A/A vs. 2A/A;3C/C	64.38	14.68	49.7	2.021	6	6	34.77	38
													1B/B;2A/A vs. 1B/B;2A/A;3C/C	64.38	89.08	-24.69	2.26	6	4	15.45	38
													1B/B;3C/C vs. 2A/A;3C/C	16.42	14.68	1.733	2.021	6	6	1.213	38
													1B/B;3C/C vs. 1B/B;2A/A;3C/C	16.42	89.08	-72.66	2.26	6	4	45.46	38
													2A/A;3C/C vs. 1B/B;2A/A;3C/C	14.68	89.08	-74.39	2.26	6	4	46.55	38

### Sheet: Figure EV4D
Figure EV4D Adult brain mbnl2 exon 5 PSI													Ordinary one-way ANOVA multiple comparisons
	WT	1A/A	1B/B	2A/A	3A/A	3B/B	3C/C	1B/B;2A/A	1B/B;3C/C	2A/A;3C/C	1B/B;2A/A;3C/C		Number of families	1
	18.9	29.5	32.5	44.4	19.1	28.2	23.1	73.1	36.7	53.2	82		Number of comparisons per family	55
	24.4	30.4	36.9	42.9	21.7	23.9	28.8	76	36.4	52.4	81.4		Alpha	0.05
	27.4	32.7	27.6	39.9	27.8	18.8	31.6	75.7	37.1	46.4	86.5
	24							76.6	36.1	54.5	84.5		Tukey's multiple comparisons test	Mean Diff.	95% CI of diff.	Significant?	Summary
	24.6							75.7	37.1	48.7
	26.7							75.5	36.2	55			WT vs. 1A/A	-5.889	-12.55 to 0.7725	No	ns
	25.4												WT vs. 1B/B	-7.356	-14.02 to -0.6942	Yes	*
	24.9												WT vs. 2A/A	-17.42	-24.08 to -10.76	Yes	****
	28.5												WT vs. 3A/A	2.111	-4.550 to 8.772	No	ns
													WT vs. 3B/B	1.344	-5.317 to 8.006	No	ns
Mean	24.9778	30.8667	32.3333	42.4	22.8667	23.6333	27.8333	75.4333	36.6	51.7	83.6		WT vs. 3C/C	-2.856	-9.517 to 3.806	No	ns
Standard error	0.911314	0.952774	2.68597	1.32288	2.57833	2.71682	2.50089	0.492386	0.178885	1.39714	1.17686		WT vs. 1B/B;2A/A	-50.46	-55.72 to -45.19	Yes	****
													WT vs. 1B/B;3C/C	-11.62	-16.89 to -6.356	Yes	****
													WT vs. 2A/A;3C/C	-26.72	-31.99 to -21.46	Yes	****
													WT vs. 1B/B;2A/A;3C/C	-58.62	-64.63 to -52.62	Yes	****
													1A/A vs. 1B/B	-1.467	-9.625 to 6.692	No	ns
													1A/A vs. 2A/A	-11.53	-19.69 to -3.375	Yes	***
													1A/A vs. 3A/A	8	-0.1584 to 16.16	No	ns
													1A/A vs. 3B/B	7.233	-0.9251 to 15.39	No	ns
													1A/A vs. 3C/C	3.033	-5.125 to 11.19	No	ns
													1A/A vs. 1B/B;2A/A	-44.57	-51.63 to -37.50	Yes	****
													1A/A vs. 1B/B;3C/C	-5.733	-12.80 to 1.332	No	ns
													1A/A vs. 2A/A;3C/C	-20.83	-27.90 to -13.77	Yes	****
													1A/A vs. 1B/B;2A/A;3C/C	-52.73	-60.36 to -45.10	Yes	****
													1B/B vs. 2A/A	-10.07	-18.23 to -1.908	Yes	**
													1B/B vs. 3A/A	9.467	1.308 to 17.63	Yes	*
													1B/B vs. 3B/B	8.7	0.5416 to 16.86	Yes	*
													1B/B vs. 3C/C	4.5	-3.658 to 12.66	No	ns
													1B/B vs. 1B/B;2A/A	-43.1	-50.17 to -36.03	Yes	****
													1B/B vs. 1B/B;3C/C	-4.267	-11.33 to 2.799	No	ns
													1B/B vs. 2A/A;3C/C	-19.37	-26.43 to -12.30	Yes	****
													1B/B vs. 1B/B;2A/A;3C/C	-51.27	-58.90 to -43.64	Yes	****
													2A/A vs. 3A/A	19.53	11.37 to 27.69	Yes	****
													2A/A vs. 3B/B	18.77	10.61 to 26.93	Yes	****
													2A/A vs. 3C/C	14.57	6.408 to 22.73	Yes	****
													2A/A vs. 1B/B;2A/A	-33.03	-40.10 to -25.97	Yes	****
													2A/A vs. 1B/B;3C/C	5.8	-1.265 to 12.87	No	ns
													2A/A vs. 2A/A;3C/C	-9.3	-16.37 to -2.235	Yes	**
													2A/A vs. 1B/B;2A/A;3C/C	-41.2	-48.83 to -33.57	Yes	****
													3A/A vs. 3B/B	-0.7667	-8.925 to 7.392	No	ns
													3A/A vs. 3C/C	-4.967	-13.13 to 3.192	No	ns
													3A/A vs. 1B/B;2A/A	-52.57	-59.63 to -45.50	Yes	****
													3A/A vs. 1B/B;3C/C	-13.73	-20.80 to -6.668	Yes	****
													3A/A vs. 2A/A;3C/C	-28.83	-35.90 to -21.77	Yes	****
													3A/A vs. 1B/B;2A/A;3C/C	-60.73	-68.36 to -53.10	Yes	****
													3B/B vs. 3C/C	-4.2	-12.36 to 3.958	No	ns
													3B/B vs. 1B/B;2A/A	-51.8	-58.87 to -44.73	Yes	****
													3B/B vs. 1B/B;3C/C	-12.97	-20.03 to -5.901	Yes	****
													3B/B vs. 2A/A;3C/C	-28.07	-35.13 to -21.00	Yes	****
													3B/B vs. 1B/B;2A/A;3C/C	-59.97	-67.60 to -52.34	Yes	****
													3C/C vs. 1B/B;2A/A	-47.6	-54.67 to -40.53	Yes	****
													3C/C vs. 1B/B;3C/C	-8.767	-15.83 to -1.701	Yes	**
													3C/C vs. 2A/A;3C/C	-23.87	-30.93 to -16.80	Yes	****
													3C/C vs. 1B/B;2A/A;3C/C	-55.77	-63.40 to -48.14	Yes	****
													1B/B;2A/A vs. 1B/B;3C/C	38.83	33.06 to 44.60	Yes	****
													1B/B;2A/A vs. 2A/A;3C/C	23.73	17.96 to 29.50	Yes	****
													1B/B;2A/A vs. 1B/B;2A/A;3C/C	-8.167	-14.62 to -1.717	Yes	**
													1B/B;3C/C vs. 2A/A;3C/C	-15.1	-20.87 to -9.331	Yes	****
													1B/B;3C/C vs. 1B/B;2A/A;3C/C	-47	-53.45 to -40.55	Yes	****
													2A/A;3C/C vs. 1B/B;2A/A;3C/C	-31.9	-38.35 to -25.45	Yes	****
													Test details	Mean 1	Mean 2	Mean Diff.	SE of diff.	n1	n2	q	DF
													WT vs. 1A/A	24.98	30.87	-5.889	1.947	9	3	4.277	38
													WT vs. 1B/B	24.98	32.33	-7.356	1.947	9	3	5.343	38
													WT vs. 2A/A	24.98	42.4	-17.42	1.947	9	3	12.65	38
													WT vs. 3A/A	24.98	22.87	2.111	1.947	9	3	1.533	38
													WT vs. 3B/B	24.98	23.63	1.344	1.947	9	3	0.9765	38
													WT vs. 3C/C	24.98	27.83	-2.856	1.947	9	3	2.074	38
													WT vs. 1B/B;2A/A	24.98	75.43	-50.46	1.539	9	6	46.36	38
													WT vs. 1B/B;3C/C	24.98	36.6	-11.62	1.539	9	6	10.68	38
													WT vs. 2A/A;3C/C	24.98	51.7	-26.72	1.539	9	6	24.55	38
													WT vs. 1B/B;2A/A;3C/C	24.98	83.6	-58.62	1.755	9	4	47.24	38
													1A/A vs. 1B/B	30.87	32.33	-1.467	2.385	3	3	0.8698	38
													1A/A vs. 2A/A	30.87	42.4	-11.53	2.385	3	3	6.84	38
													1A/A vs. 3A/A	30.87	22.87	8	2.385	3	3	4.744	38
													1A/A vs. 3B/B	30.87	23.63	7.233	2.385	3	3	4.29	38
													1A/A vs. 3C/C	30.87	27.83	3.033	2.385	3	3	1.799	38
													1A/A vs. 1B/B;2A/A	30.87	75.43	-44.57	2.065	3	6	30.52	38
													1A/A vs. 1B/B;3C/C	30.87	36.6	-5.733	2.065	3	6	3.926	38
													1A/A vs. 2A/A;3C/C	30.87	51.7	-20.83	2.065	3	6	14.27	38
													1A/A vs. 1B/B;2A/A;3C/C	30.87	83.6	-52.73	2.231	3	4	33.43	38
													1B/B vs. 2A/A	32.33	42.4	-10.07	2.385	3	3	5.97	38
													1B/B vs. 3A/A	32.33	22.87	9.467	2.385	3	3	5.614	38
													1B/B vs. 3B/B	32.33	23.63	8.7	2.385	3	3	5.159	38
													1B/B vs. 3C/C	32.33	27.83	4.5	2.385	3	3	2.669	38
													1B/B vs. 1B/B;2A/A	32.33	75.43	-43.1	2.065	3	6	29.51	38
													1B/B vs. 1B/B;3C/C	32.33	36.6	-4.267	2.065	3	6	2.922	38
													1B/B vs. 2A/A;3C/C	32.33	51.7	-19.37	2.065	3	6	13.26	38
													1B/B vs. 1B/B;2A/A;3C/C	32.33	83.6	-51.27	2.231	3	4	32.5	38
													2A/A vs. 3A/A	42.4	22.87	19.53	2.385	3	3	11.58	38
													2A/A vs. 3B/B	42.4	23.63	18.77	2.385	3	3	11.13	38
													2A/A vs. 3C/C	42.4	27.83	14.57	2.385	3	3	8.639	38
													2A/A vs. 1B/B;2A/A	42.4	75.43	-33.03	2.065	3	6	22.62	38
													2A/A vs. 1B/B;3C/C	42.4	36.6	5.8	2.065	3	6	3.972	38
													2A/A vs. 2A/A;3C/C	42.4	51.7	-9.3	2.065	3	6	6.368	38
													2A/A vs. 1B/B;2A/A;3C/C	42.4	83.6	-41.2	2.231	3	4	26.12	38
													3A/A vs. 3B/B	22.87	23.63	-0.7667	2.385	3	3	0.4547	38
													3A/A vs. 3C/C	22.87	27.83	-4.967	2.385	3	3	2.945	38
													3A/A vs. 1B/B;2A/A	22.87	75.43	-52.57	2.065	3	6	36	38
													3A/A vs. 1B/B;3C/C	22.87	36.6	-13.73	2.065	3	6	9.404	38
													3A/A vs. 2A/A;3C/C	22.87	51.7	-28.83	2.065	3	6	19.74	38
													3A/A vs. 1B/B;2A/A;3C/C	22.87	83.6	-60.73	2.231	3	4	38.5	38
													3B/B vs. 3C/C	23.63	27.83	-4.2	2.385	3	3	2.491	38
													3B/B vs. 1B/B;2A/A	23.63	75.43	-51.8	2.065	3	6	35.47	38
													3B/B vs. 1B/B;3C/C	23.63	36.6	-12.97	2.065	3	6	8.879	38
													3B/B vs. 2A/A;3C/C	23.63	51.7	-28.07	2.065	3	6	19.22	38
													3B/B vs. 1B/B;2A/A;3C/C	23.63	83.6	-59.97	2.231	3	4	38.02	38
													3C/C vs. 1B/B;2A/A	27.83	75.43	-47.6	2.065	3	6	32.6	38
													3C/C vs. 1B/B;3C/C	27.83	36.6	-8.767	2.065	3	6	6.003	38
													3C/C vs. 2A/A;3C/C	27.83	51.7	-23.87	2.065	3	6	16.34	38
													3C/C vs. 1B/B;2A/A;3C/C	27.83	83.6	-55.77	2.231	3	4	35.36	38
													1B/B;2A/A vs. 1B/B;3C/C	75.43	36.6	38.83	1.686	6	6	32.57	38
													1B/B;2A/A vs. 2A/A;3C/C	75.43	51.7	23.73	1.686	6	6	19.9	38
													1B/B;2A/A vs. 1B/B;2A/A;3C/C	75.43	83.6	-8.167	1.885	6	4	6.126	38
													1B/B;3C/C vs. 2A/A;3C/C	36.6	51.7	-15.1	1.686	6	6	12.66	38
													1B/B;3C/C vs. 1B/B;2A/A;3C/C	36.6	83.6	-47	1.885	6	4	35.26	38
													2A/A;3C/C vs. 1B/B;2A/A;3C/C	51.7	83.6	-31.9	1.885	6	4	23.93	38

### Sheet: Figure EV4E
Figure EV4E Adult cornea mbnl2 exon 5 PSI													Ordinary one-way ANOVA multiple comparisons
	WT	1A/A	1B/B	2A/A	3A/A	3B/B	3C/C	1B/B;2A/A	1B/B;3C/C	2A/A;3C/C	1B/B;2A/A;3C/C		Number of families	1
	21.1	36.8	32.9	56.6	23.3	16.7	26.9	73.6	57.5	73.6	83.8		Number of comparisons per family	55
	15.3	51.3	40.7	47.4	25.7	16.2	21	55.3	48.6	83	86.5		Alpha	0.05
	9.8	29.7	20.7	29.2	39.8	21.4	20.8	79.8	45.5	81	89.8
													Tukey's multiple comparisons test	Mean Diff.	95% CI of diff.	Significant?	Summary
Mean	15.4	39.2667	31.4333	44.4	29.6	18.1	22.9	69.5667	50.5333	79.2	86.7
Standard error	3.26241	6.35619	5.81989	8.05067	5.14684	1.6563	2.00083	7.35444	3.59645	2.8589	1.73494		WT vs. 1A/A	-23.87	-48.50 to 0.7673	No	ns
													WT vs. 1B/B	-16.03	-40.67 to 8.601	No	ns
													WT vs. 2A/A	-29	-53.63 to -4.366	Yes	*
													WT vs. 3A/A	-14.2	-38.83 to 10.43	No	ns
													WT vs. 3B/B	-2.7	-27.33 to 21.93	No	ns
													WT vs. 3C/C	-7.5	-32.13 to 17.13	No	ns
													WT vs. 1B/B;2A/A	-54.17	-78.80 to -29.53	Yes	****
													WT vs. 1B/B;3C/C	-35.13	-59.77 to -10.50	Yes	**
													WT vs. 2A/A;3C/C	-63.8	-88.43 to -39.17	Yes	****
													WT vs. 1B/B;2A/A;3C/C	-71.3	-95.93 to -46.67	Yes	****
													1A/A vs. 1B/B	7.833	-16.80 to 32.47	No	ns
													1A/A vs. 2A/A	-5.133	-29.77 to 19.50	No	ns
													1A/A vs. 3A/A	9.667	-14.97 to 34.30	No	ns
													1A/A vs. 3B/B	21.17	-3.467 to 45.80	No	ns
													1A/A vs. 3C/C	16.37	-8.267 to 41.00	No	ns
													1A/A vs. 1B/B;2A/A	-30.3	-54.93 to -5.666	Yes	**
													1A/A vs. 1B/B;3C/C	-11.27	-35.90 to 13.37	No	ns
													1A/A vs. 2A/A;3C/C	-39.93	-64.57 to -15.30	Yes	***
													1A/A vs. 1B/B;2A/A;3C/C	-47.43	-72.07 to -22.80	Yes	****
													1B/B vs. 2A/A	-12.97	-37.60 to 11.67	No	ns
													1B/B vs. 3A/A	1.833	-22.80 to 26.47	No	ns
													1B/B vs. 3B/B	13.33	-11.30 to 37.97	No	ns
													1B/B vs. 3C/C	8.533	-16.10 to 33.17	No	ns
													1B/B vs. 1B/B;2A/A	-38.13	-62.77 to -13.50	Yes	***
													1B/B vs. 1B/B;3C/C	-19.1	-43.73 to 5.534	No	ns
													1B/B vs. 2A/A;3C/C	-47.77	-72.40 to -23.13	Yes	****
													1B/B vs. 1B/B;2A/A;3C/C	-55.27	-79.90 to -30.63	Yes	****
													2A/A vs. 3A/A	14.8	-9.834 to 39.43	No	ns
													2A/A vs. 3B/B	26.3	1.666 to 50.93	Yes	*
													2A/A vs. 3C/C	21.5	-3.134 to 46.13	No	ns
													2A/A vs. 1B/B;2A/A	-25.17	-49.80 to -0.5327	Yes	*
													2A/A vs. 1B/B;3C/C	-6.133	-30.77 to 18.50	No	ns
													2A/A vs. 2A/A;3C/C	-34.8	-59.43 to -10.17	Yes	**
													2A/A vs. 1B/B;2A/A;3C/C	-42.3	-66.93 to -17.67	Yes	***
													3A/A vs. 3B/B	11.5	-13.13 to 36.13	No	ns
													3A/A vs. 3C/C	6.7	-17.93 to 31.33	No	ns
													3A/A vs. 1B/B;2A/A	-39.97	-64.60 to -15.33	Yes	***
													3A/A vs. 1B/B;3C/C	-20.93	-45.57 to 3.701	No	ns
													3A/A vs. 2A/A;3C/C	-49.6	-74.23 to -24.97	Yes	****
													3A/A vs. 1B/B;2A/A;3C/C	-57.1	-81.73 to -32.47	Yes	****
													3B/B vs. 3C/C	-4.8	-29.43 to 19.83	No	ns
													3B/B vs. 1B/B;2A/A	-51.47	-76.10 to -26.83	Yes	****
													3B/B vs. 1B/B;3C/C	-32.43	-57.07 to -7.799	Yes	**
													3B/B vs. 2A/A;3C/C	-61.1	-85.73 to -36.47	Yes	****
													3B/B vs. 1B/B;2A/A;3C/C	-68.6	-93.23 to -43.97	Yes	****
													3C/C vs. 1B/B;2A/A	-46.67	-71.30 to -22.03	Yes	****
													3C/C vs. 1B/B;3C/C	-27.63	-52.27 to -2.999	Yes	*
													3C/C vs. 2A/A;3C/C	-56.3	-80.93 to -31.67	Yes	****
													3C/C vs. 1B/B;2A/A;3C/C	-63.8	-88.43 to -39.17	Yes	****
													1B/B;2A/A vs. 1B/B;3C/C	19.03	-5.601 to 43.67	No	ns
													1B/B;2A/A vs. 2A/A;3C/C	-9.633	-34.27 to 15.00	No	ns
													1B/B;2A/A vs. 1B/B;2A/A;3C/C	-17.13	-41.77 to 7.501	No	ns
													1B/B;3C/C vs. 2A/A;3C/C	-28.67	-53.30 to -4.033	Yes	*
													1B/B;3C/C vs. 1B/B;2A/A;3C/C	-36.17	-60.80 to -11.53	Yes	**
													2A/A;3C/C vs. 1B/B;2A/A;3C/C	-7.5	-32.13 to 17.13	No	ns
													Test details	Mean 1	Mean 2	Mean Diff.	SE of diff.	n1	n2	q	DF
													WT vs. 1A/A	15.4	39.27	-23.87	6.891	3	3	4.898	22
													WT vs. 1B/B	15.4	31.43	-16.03	6.891	3	3	3.29	22
													WT vs. 2A/A	15.4	44.4	-29	6.891	3	3	5.952	22
													WT vs. 3A/A	15.4	29.6	-14.2	6.891	3	3	2.914	22
													WT vs. 3B/B	15.4	18.1	-2.7	6.891	3	3	0.5541	22
													WT vs. 3C/C	15.4	22.9	-7.5	6.891	3	3	1.539	22
													WT vs. 1B/B;2A/A	15.4	69.57	-54.17	6.891	3	3	11.12	22
													WT vs. 1B/B;3C/C	15.4	50.53	-35.13	6.891	3	3	7.21	22
													WT vs. 2A/A;3C/C	15.4	79.2	-63.8	6.891	3	3	13.09	22
													WT vs. 1B/B;2A/A;3C/C	15.4	86.7	-71.3	6.891	3	3	14.63	22
													1A/A vs. 1B/B	39.27	31.43	7.833	6.891	3	3	1.608	22
													1A/A vs. 2A/A	39.27	44.4	-5.133	6.891	3	3	1.053	22
													1A/A vs. 3A/A	39.27	29.6	9.667	6.891	3	3	1.984	22
													1A/A vs. 3B/B	39.27	18.1	21.17	6.891	3	3	4.344	22
													1A/A vs. 3C/C	39.27	22.9	16.37	6.891	3	3	3.359	22
													1A/A vs. 1B/B;2A/A	39.27	69.57	-30.3	6.891	3	3	6.218	22
													1A/A vs. 1B/B;3C/C	39.27	50.53	-11.27	6.891	3	3	2.312	22
													1A/A vs. 2A/A;3C/C	39.27	79.2	-39.93	6.891	3	3	8.195	22
													1A/A vs. 1B/B;2A/A;3C/C	39.27	86.7	-47.43	6.891	3	3	9.735	22
													1B/B vs. 2A/A	31.43	44.4	-12.97	6.891	3	3	2.661	22
													1B/B vs. 3A/A	31.43	29.6	1.833	6.891	3	3	0.3762	22
													1B/B vs. 3B/B	31.43	18.1	13.33	6.891	3	3	2.736	22
													1B/B vs. 3C/C	31.43	22.9	8.533	6.891	3	3	1.751	22
													1B/B vs. 1B/B;2A/A	31.43	69.57	-38.13	6.891	3	3	7.826	22
													1B/B vs. 1B/B;3C/C	31.43	50.53	-19.1	6.891	3	3	3.92	22
													1B/B vs. 2A/A;3C/C	31.43	79.2	-47.77	6.891	3	3	9.803	22
													1B/B vs. 1B/B;2A/A;3C/C	31.43	86.7	-55.27	6.891	3	3	11.34	22
													2A/A vs. 3A/A	44.4	29.6	14.8	6.891	3	3	3.037	22
													2A/A vs. 3B/B	44.4	18.1	26.3	6.891	3	3	5.397	22
													2A/A vs. 3C/C	44.4	22.9	21.5	6.891	3	3	4.412	22
													2A/A vs. 1B/B;2A/A	44.4	69.57	-25.17	6.891	3	3	5.165	22
													2A/A vs. 1B/B;3C/C	44.4	50.53	-6.133	6.891	3	3	1.259	22
													2A/A vs. 2A/A;3C/C	44.4	79.2	-34.8	6.891	3	3	7.142	22
													2A/A vs. 1B/B;2A/A;3C/C	44.4	86.7	-42.3	6.891	3	3	8.681	22
													3A/A vs. 3B/B	29.6	18.1	11.5	6.891	3	3	2.36	22
													3A/A vs. 3C/C	29.6	22.9	6.7	6.891	3	3	1.375	22
													3A/A vs. 1B/B;2A/A	29.6	69.57	-39.97	6.891	3	3	8.202	22
													3A/A vs. 1B/B;3C/C	29.6	50.53	-20.93	6.891	3	3	4.296	22
													3A/A vs. 2A/A;3C/C	29.6	79.2	-49.6	6.891	3	3	10.18	22
													3A/A vs. 1B/B;2A/A;3C/C	29.6	86.7	-57.1	6.891	3	3	11.72	22
													3B/B vs. 3C/C	18.1	22.9	-4.8	6.891	3	3	0.9851	22
													3B/B vs. 1B/B;2A/A	18.1	69.57	-51.47	6.891	3	3	10.56	22
													3B/B vs. 1B/B;3C/C	18.1	50.53	-32.43	6.891	3	3	6.656	22
													3B/B vs. 2A/A;3C/C	18.1	79.2	-61.1	6.891	3	3	12.54	22
													3B/B vs. 1B/B;2A/A;3C/C	18.1	86.7	-68.6	6.891	3	3	14.08	22
													3C/C vs. 1B/B;2A/A	22.9	69.57	-46.67	6.891	3	3	9.577	22
													3C/C vs. 1B/B;3C/C	22.9	50.53	-27.63	6.891	3	3	5.671	22
													3C/C vs. 2A/A;3C/C	22.9	79.2	-56.3	6.891	3	3	11.55	22
													3C/C vs. 1B/B;2A/A;3C/C	22.9	86.7	-63.8	6.891	3	3	13.09	22
													1B/B;2A/A vs. 1B/B;3C/C	69.57	50.53	19.03	6.891	3	3	3.906	22
													1B/B;2A/A vs. 2A/A;3C/C	69.57	79.2	-9.633	6.891	3	3	1.977	22
													1B/B;2A/A vs. 1B/B;2A/A;3C/C	69.57	86.7	-17.13	6.891	3	3	3.516	22
													1B/B;3C/C vs. 2A/A;3C/C	50.53	79.2	-28.67	6.891	3	3	5.883	22
													1B/B;3C/C vs. 1B/B;2A/A;3C/C	50.53	86.7	-36.17	6.891	3	3	7.422	22
													2A/A;3C/C vs. 1B/B;2A/A;3C/C	79.2	86.7	-7.5	6.891	3	3	1.539	22

### Sheet: Figure EV4F
Figure EV4F Adult intestine mbnl2 exon 5 PSI													Ordinary one-way ANOVA multiple comparisons
	WT	1A/A	1B/B	2A/A	3A/A	3B/B	3C/C	1B/B;2A/A	1B/B;3C/C	2A/A;3C/C	1B/B;2A/A;3C/C		Number of families	1
	67.2	79.2	74.3	74.6	58.6	69.7	70.2	96.7	87.1	80.2	96.1		Number of comparisons per family	55
	71.8	90.4	80.6	73.6	57.4	68.6	69	93.7	83.1	75.1	96.8		Alpha	0.05
	63.1	84.5	75.1	68.1	65.9	70.6	66.2	92.7	87.4	82.1	96.4
	65.8							94.6	86.1	80.4	96		Tukey's multiple comparisons test	Mean Diff.	95% CI of diff.	Significant?	Summary
	59.7							96.6	91.5	85.1
	55.2							96.3	87.8				WT vs. 1A/A	-19.16	-27.72 to -10.60	Yes	****
	70.8												WT vs. 1B/B	-11.12	-19.68 to -2.562	Yes	**
	64.9												WT vs. 2A/A	-6.556	-15.12 to 2.004	No	ns
	71.4												WT vs. 3A/A	4.911	-3.649 to 13.47	No	ns
													WT vs. 3B/B	-4.089	-12.65 to 4.471	No	ns
Mean	65.5444	84.7	76.6667	72.1	60.6333	69.6333	68.4667	95.1	87.1667	80.58	96.325		WT vs. 3C/C	-2.922	-11.48 to 5.638	No	ns
Standard error	1.86861	3.23471	1.98018	2.02073	2.65602	0.578312	1.18509	0.688477	1.10925	1.62708	0.179699		WT vs. 1B/B;2A/A	-29.56	-36.32 to -22.79	Yes	****
													WT vs. 1B/B;3C/C	-21.62	-28.39 to -14.86	Yes	****
													WT vs. 2A/A;3C/C	-15.04	-22.20 to -7.874	Yes	****
													WT vs. 1B/B;2A/A;3C/C	-30.78	-38.50 to -23.06	Yes	****
													1A/A vs. 1B/B	8.033	-2.450 to 18.52	No	ns
													1A/A vs. 2A/A	12.6	2.116 to 23.08	Yes	**
													1A/A vs. 3A/A	24.07	13.58 to 34.55	Yes	****
													1A/A vs. 3B/B	15.07	4.583 to 25.55	Yes	***
													1A/A vs. 3C/C	16.23	5.750 to 26.72	Yes	***
													1A/A vs. 1B/B;2A/A	-10.4	-19.48 to -1.321	Yes	*
													1A/A vs. 1B/B;3C/C	-2.467	-11.55 to 6.612	No	ns
													1A/A vs. 2A/A;3C/C	4.12	-5.257 to 13.50	No	ns
													1A/A vs. 1B/B;2A/A;3C/C	-11.63	-21.43 to -1.819	Yes	**
													1B/B vs. 2A/A	4.567	-5.917 to 15.05	No	ns
													1B/B vs. 3A/A	16.03	5.550 to 26.52	Yes	***
													1B/B vs. 3B/B	7.033	-3.450 to 17.52	No	ns
													1B/B vs. 3C/C	8.2	-2.284 to 18.68	No	ns
													1B/B vs. 1B/B;2A/A	-18.43	-27.51 to -9.354	Yes	****
													1B/B vs. 1B/B;3C/C	-10.5	-19.58 to -1.421	Yes	*
													1B/B vs. 2A/A;3C/C	-3.913	-13.29 to 5.463	No	ns
													1B/B vs. 1B/B;2A/A;3C/C	-19.66	-29.46 to -9.852	Yes	****
													2A/A vs. 3A/A	11.47	0.9831 to 21.95	Yes	*
													2A/A vs. 3B/B	2.467	-8.017 to 12.95	No	ns
													2A/A vs. 3C/C	3.633	-6.850 to 14.12	No	ns
													2A/A vs. 1B/B;2A/A	-23	-32.08 to -13.92	Yes	****
													2A/A vs. 1B/B;3C/C	-15.07	-24.15 to -5.988	Yes	****
													2A/A vs. 2A/A;3C/C	-8.48	-17.86 to 0.8968	No	ns
													2A/A vs. 1B/B;2A/A;3C/C	-24.23	-34.03 to -14.42	Yes	****
													3A/A vs. 3B/B	-9	-19.48 to 1.484	No	ns
													3A/A vs. 3C/C	-7.833	-18.32 to 2.650	No	ns
													3A/A vs. 1B/B;2A/A	-34.47	-43.55 to -25.39	Yes	****
													3A/A vs. 1B/B;3C/C	-26.53	-35.61 to -17.45	Yes	****
													3A/A vs. 2A/A;3C/C	-19.95	-29.32 to -10.57	Yes	****
													3A/A vs. 1B/B;2A/A;3C/C	-35.69	-45.50 to -25.89	Yes	****
													3B/B vs. 3C/C	1.167	-9.317 to 11.65	No	ns
													3B/B vs. 1B/B;2A/A	-25.47	-34.55 to -16.39	Yes	****
													3B/B vs. 1B/B;3C/C	-17.53	-26.61 to -8.454	Yes	****
													3B/B vs. 2A/A;3C/C	-10.95	-20.32 to -1.570	Yes	*
													3B/B vs. 1B/B;2A/A;3C/C	-26.69	-36.50 to -16.89	Yes	****
													3C/C vs. 1B/B;2A/A	-26.63	-35.71 to -17.55	Yes	****
													3C/C vs. 1B/B;3C/C	-18.7	-27.78 to -9.621	Yes	****
													3C/C vs. 2A/A;3C/C	-12.11	-21.49 to -2.737	Yes	**
													3C/C vs. 1B/B;2A/A;3C/C	-27.86	-37.66 to -18.05	Yes	****
													1B/B;2A/A vs. 1B/B;3C/C	7.933	0.5203 to 15.35	Yes	*
													1B/B;2A/A vs. 2A/A;3C/C	14.52	6.745 to 22.29	Yes	****
													1B/B;2A/A vs. 1B/B;2A/A;3C/C	-1.225	-9.513 to 7.063	No	ns
													1B/B;3C/C vs. 2A/A;3C/C	6.587	-1.188 to 14.36	No	ns
													1B/B;3C/C vs. 1B/B;2A/A;3C/C	-9.158	-17.45 to -0.8704	Yes	*
													2A/A;3C/C vs. 1B/B;2A/A;3C/C	-15.75	-24.36 to -7.132	Yes	****
													Test details	Mean 1	Mean 2	Mean Diff.	SE of diff.	n1	n2	q	DF
													WT vs. 1A/A	65.54	84.7	-19.16	2.498	9	3	10.85	37
													WT vs. 1B/B	65.54	76.67	-11.12	2.498	9	3	6.297	37
													WT vs. 2A/A	65.54	72.1	-6.556	2.498	9	3	3.712	37
													WT vs. 3A/A	65.54	60.63	4.911	2.498	9	3	2.78	37
													WT vs. 3B/B	65.54	69.63	-4.089	2.498	9	3	2.315	37
													WT vs. 3C/C	65.54	68.47	-2.922	2.498	9	3	1.654	37
													WT vs. 1B/B;2A/A	65.54	95.1	-29.56	1.975	9	6	21.17	37
													WT vs. 1B/B;3C/C	65.54	87.17	-21.62	1.975	9	6	15.48	37
													WT vs. 2A/A;3C/C	65.54	80.58	-15.04	2.09	9	5	10.17	37
													WT vs. 1B/B;2A/A;3C/C	65.54	96.33	-30.78	2.252	9	4	19.33	37
													1A/A vs. 1B/B	84.7	76.67	8.033	3.059	3	3	3.714	37
													1A/A vs. 2A/A	84.7	72.1	12.6	3.059	3	3	5.825	37
													1A/A vs. 3A/A	84.7	60.63	24.07	3.059	3	3	11.13	37
													1A/A vs. 3B/B	84.7	69.63	15.07	3.059	3	3	6.965	37
													1A/A vs. 3C/C	84.7	68.47	16.23	3.059	3	3	7.504	37
													1A/A vs. 1B/B;2A/A	84.7	95.1	-10.4	2.649	3	6	5.551	37
													1A/A vs. 1B/B;3C/C	84.7	87.17	-2.467	2.649	3	6	1.317	37
													1A/A vs. 2A/A;3C/C	84.7	80.58	4.12	2.736	3	5	2.129	37
													1A/A vs. 1B/B;2A/A;3C/C	84.7	96.33	-11.63	2.862	3	4	5.745	37
													1B/B vs. 2A/A	76.67	72.1	4.567	3.059	3	3	2.111	37
													1B/B vs. 3A/A	76.67	60.63	16.03	3.059	3	3	7.412	37
													1B/B vs. 3B/B	76.67	69.63	7.033	3.059	3	3	3.251	37
													1B/B vs. 3C/C	76.67	68.47	8.2	3.059	3	3	3.791	37
													1B/B vs. 1B/B;2A/A	76.67	95.1	-18.43	2.649	3	6	9.839	37
													1B/B vs. 1B/B;3C/C	76.67	87.17	-10.5	2.649	3	6	5.605	37
													1B/B vs. 2A/A;3C/C	76.67	80.58	-3.913	2.736	3	5	2.023	37
													1B/B vs. 1B/B;2A/A;3C/C	76.67	96.33	-19.66	2.862	3	4	9.715	37
													2A/A vs. 3A/A	72.1	60.63	11.47	3.059	3	3	5.301	37
													2A/A vs. 3B/B	72.1	69.63	2.467	3.059	3	3	1.14	37
													2A/A vs. 3C/C	72.1	68.47	3.633	3.059	3	3	1.68	37
													2A/A vs. 1B/B;2A/A	72.1	95.1	-23	2.649	3	6	12.28	37
													2A/A vs. 1B/B;3C/C	72.1	87.17	-15.07	2.649	3	6	8.042	37
													2A/A vs. 2A/A;3C/C	72.1	80.58	-8.48	2.736	3	5	4.383	37
													2A/A vs. 1B/B;2A/A;3C/C	72.1	96.33	-24.23	2.862	3	4	11.97	37
													3A/A vs. 3B/B	60.63	69.63	-9	3.059	3	3	4.16	37
													3A/A vs. 3C/C	60.63	68.47	-7.833	3.059	3	3	3.621	37
													3A/A vs. 1B/B;2A/A	60.63	95.1	-34.47	2.649	3	6	18.4	37
													3A/A vs. 1B/B;3C/C	60.63	87.17	-26.53	2.649	3	6	14.16	37
													3A/A vs. 2A/A;3C/C	60.63	80.58	-19.95	2.736	3	5	10.31	37
													3A/A vs. 1B/B;2A/A;3C/C	60.63	96.33	-35.69	2.862	3	4	17.64	37
													3B/B vs. 3C/C	69.63	68.47	1.167	3.059	3	3	0.5393	37
													3B/B vs. 1B/B;2A/A	69.63	95.1	-25.47	2.649	3	6	13.59	37
													3B/B vs. 1B/B;3C/C	69.63	87.17	-17.53	2.649	3	6	9.359	37
													3B/B vs. 2A/A;3C/C	69.63	80.58	-10.95	2.736	3	5	5.658	37
													3B/B vs. 1B/B;2A/A;3C/C	69.63	96.33	-26.69	2.862	3	4	13.19	37
													3C/C vs. 1B/B;2A/A	68.47	95.1	-26.63	2.649	3	6	14.22	37
													3C/C vs. 1B/B;3C/C	68.47	87.17	-18.7	2.649	3	6	9.982	37
													3C/C vs. 2A/A;3C/C	68.47	80.58	-12.11	2.736	3	5	6.261	37
													3C/C vs. 1B/B;2A/A;3C/C	68.47	96.33	-27.86	2.862	3	4	13.77	37
													1B/B;2A/A vs. 1B/B;3C/C	95.1	87.17	7.933	2.163	6	6	5.186	37
													1B/B;2A/A vs. 2A/A;3C/C	95.1	80.58	14.52	2.269	6	5	9.051	37
													1B/B;2A/A vs. 1B/B;2A/A;3C/C	95.1	96.33	-1.225	2.419	6	4	0.7163	37
													1B/B;3C/C vs. 2A/A;3C/C	87.17	80.58	6.587	2.269	6	5	4.106	37
													1B/B;3C/C vs. 1B/B;2A/A;3C/C	87.17	96.33	-9.158	2.419	6	4	5.355	37
													2A/A;3C/C vs. 1B/B;2A/A;3C/C	80.58	96.33	-15.75	2.513	5	4	8.859	37
