## Supplementary material for "Zebrafish *mbnl* mutants model physical and molecular phenotypes of myotonic dystrophy": Figure EV5 Source Data

### Sheet: Figure EV5A
Figure EV5A Significant orthologous cassette exon events
Zebrafish Gene	Chromosome	Cassette Exon Start	Cassette Exon End	Zebrafish average delta PSI (WT-1B/B;2A/A;3C/C)	Orthologous Human Gene	Chromosome	Cassette Exon Start	Cassette Exon End	Human average delta PSI (WT-DM1 Myoblasts)		Spearman r
fermt2	21	50780929	50780950	-0.189	FERMT2	14	52861013	52861034	-0.246		r	0.393
bnip2	25	34261097	34261133	-0.184	BNIP2	15	59668102	59668138	0.215		95% confidence interval	0.08343 to 0.6334
mindy3	16	28277036	28277088	0.624	MINDY3	10	15838227	15838279	-0.27
exoc1	20	25864813	25864858	-0.095	EXOC1	4	55888887	55888932	-0.101		P value
plecb	16	5423022	5423037	-0.099	PLEC	8	143938400	143938415	0.079		P (two-tailed)	0.0121
appa	2	624539	624593	0.126	APP	21	25905023	25905077	-0.078		P value summary	*
ttc28	10	4037499	4037523	-0.323	TTC28	22	27990788	27990812	-0.66		Exact or approximate P value?	Approximate
dip2ca	24	27209297	27209327	0.298	DIP2C	10	311536	311566	0.152		Significant? (alpha = 0.05)	Yes
cobl	16	8590025	8590070	0.065	COBL	7	51187913	51187958	0.342
scrib	7	41232176	41232239	0.065	SCRIB	8	143807551	143807614	-0.094		Number of XY Pairs	40
aplp2	18	44414486	44414654	0.552	APLP2	11	130123611	130123779	0.12
atp6v1h	2	30807292	30807346	0.429	ATP6V1H	8	53811163	53811217	0.105
caska	9	33388001	33388070	-0.448	CASK	X	41557031	41557100	-0.157
col4a3bpa	5	50958545	50958623	-0.132	COL4A3BP	5	75399309	75399387	0.113
dgkh	9	17940078	17940209	-0.603	DGKH	13	42221263	42221394	-0.283
flncb	4	10115523	10115616	0.683	FLNC	7	128849975	128850074	-0.148
fmnl3	23	25412156	25412291	-0.437	FMNL3	12	49658441	49658594	-0.599
gulp1b	6	11507948	11508134	-0.298	GULP1	2	188582340	188582565	0.206
itga6b	1	31062359	31062453	0.898	ITGA6	2	172501771	172501901	0.331
kif1b	23	29457508	29457550	0.278	KIF1B	1	10279096	10279138	0.459
BX663503.3	18	49045619	49045742	0.116	LTBP4	19	40616888	40617020	-0.144
mark2b	7	24956748	24956895	-0.345	MARK2	11	63903985	63904147	-0.323
mbnl1	2	47812696	47812750	-0.679	MBNL1	3	152446703	152446757	-0.575
mbnl2	1	2201063	2201117	-0.801	MBNL2	13	97356795	97356849	-0.521
mindy3	16	28277036	28277088	0.624	MINDY3	10	15838227	15838279	-0.27
myo18ab	15	24007237	24007303	-0.133	MYO18A	17	29125892	29125967	0.18
nav2a	7	16965165	16965231	0.267	NAV2	11	20049835	20049901	0.316
neb	9	22818122	22818239	-0.253	NEB	2	151496275	151496368	-0.402
neo1a	7	54074567	54074600	-0.607	NEO1	15	73274691	73274724	-0.163
obscnb	24	35954018	35954285	0.263	OBSCN	1	228219323	228219599	-0.479
plekha7a	18	27259385	27259493	0.36	PLEKHA7	11	16815174	16815294	0.284
ppip5k1a	7	52801589	52801715	0.234	PPIP5K1	15	43564866	43564992	-0.412
ptbp2b	2	19790861	19790895	-0.58	PTBP2	1	96806418	96806452	0.265
rapgef1a	8	11803443	11803608	-0.424	RAPGEF1	9	131619050	131619209	0.188
ssbp3b	8	18025798	18025870	-0.312	SSBP3	1	54258068	54258149	-0.198
syne1b	17	8019737	8019893	-0.538	SYNE1	6	152368971	152369127	-0.436
tpd52l2b	23	17444155	17444215	-0.262	TPD52L2	20	63875815	63875875	0.154
ttn.1	9	42832207	42832309	-0.305	TTN	2	178679338	178679416	-0.137
vegfaa	16	4293318	4293450	-0.131	VEGFA	6	43781955	43782052	-0.183
sorbs2b	14	29854798	29854894	-0.148	SORBS2	4	185684753	185684842	-0.151

### Sheet: Figure EV5B
Figure EV5B RNA Seq mbnl2 exon 5 PSI										Ordinary one-way ANOVA multiple comparisons
	WT	1B/B	2A/A	3C/C	1B/B;2A/A	1B/B;3C/C	2A/A;3C/C	1B/B;2A/A;3C/C		Number of families	1
	3.1	16.9	0	15.7	69.9	26.2	5	90		Number of comparisons per family	28
	1.1	12.7	11.4	5.4	76.4	25.6	22.5	92.1		Alpha	0.05
	0	15	5.2	3.8	100	18.9	15.6	62.5
										Tukey's multiple comparisons test	Mean Diff.	95% CI of diff.	Significant?	Summary
Mean	1.4	14.8667	5.53333	8.3	82.1	23.5667	14.3667	81.5333
Standard error	0.907377	1.21427	3.29511	3.72872	9.14458	2.33975	5.08931	9.53596		WT vs. 1B/B	-13.47	-39.89 to 12.96	No	ns
										WT vs. 2A/A	-4.133	-30.56 to 22.29	No	ns
										WT vs. 3C/C	-6.9	-33.32 to 19.52	No	ns
										WT vs. 1B/B;2A/A	-80.7	-107.1 to -54.28	Yes	****
										WT vs. 1B/B;3C/C	-22.17	-48.59 to 4.257	No	ns
										WT vs. 2A/A;3C/C	-12.97	-39.39 to 13.46	No	ns
										WT vs. 1B/B;2A/A;3C/C	-80.13	-106.6 to -53.71	Yes	****
										1B/B vs. 2A/A	9.333	-17.09 to 35.76	No	ns
										1B/B vs. 3C/C	6.567	-19.86 to 32.99	No	ns
										1B/B vs. 1B/B;2A/A	-67.23	-93.66 to -40.81	Yes	****
										1B/B vs. 1B/B;3C/C	-8.7	-35.12 to 17.72	No	ns
										1B/B vs. 2A/A;3C/C	0.5	-25.92 to 26.92	No	ns
										1B/B vs. 1B/B;2A/A;3C/C	-66.67	-93.09 to -40.24	Yes	****
										2A/A vs. 3C/C	-2.767	-29.19 to 23.66	No	ns
										2A/A vs. 1B/B;2A/A	-76.57	-103.0 to -50.14	Yes	****
										2A/A vs. 1B/B;3C/C	-18.03	-44.46 to 8.390	No	ns
										2A/A vs. 2A/A;3C/C	-8.833	-35.26 to 17.59	No	ns
										2A/A vs. 1B/B;2A/A;3C/C	-76	-102.4 to -49.58	Yes	****
										3C/C vs. 1B/B;2A/A	-73.8	-100.2 to -47.38	Yes	****
										3C/C vs. 1B/B;3C/C	-15.27	-41.69 to 11.16	No	ns
										3C/C vs. 2A/A;3C/C	-6.067	-32.49 to 20.36	No	ns
										3C/C vs. 1B/B;2A/A;3C/C	-73.23	-99.66 to -46.81	Yes	****
										1B/B;2A/A vs. 1B/B;3C/C	58.53	32.11 to 84.96	Yes	****
										1B/B;2A/A vs. 2A/A;3C/C	67.73	41.31 to 94.16	Yes	****
										1B/B;2A/A vs. 1B/B;2A/A;3C/C	0.5667	-25.86 to 26.99	No	ns
										1B/B;3C/C vs. 2A/A;3C/C	9.2	-17.22 to 35.62	No	ns
										1B/B;3C/C vs. 1B/B;2A/A;3C/C	-57.97	-84.39 to -31.54	Yes	****
										2A/A;3C/C vs. 1B/B;2A/A;3C/C	-67.17	-93.59 to -40.74	Yes	****
										Test details	Mean 1	Mean 2	Mean Diff.	SE of diff.	n1	n2	q	DF
										WT vs. 1B/B	1.4	14.87	-13.47	7.632	3	3	2.495	16
										WT vs. 2A/A	1.4	5.533	-4.133	7.632	3	3	0.7659	16
										WT vs. 3C/C	1.4	8.3	-6.9	7.632	3	3	1.279	16
										WT vs. 1B/B;2A/A	1.4	82.1	-80.7	7.632	3	3	14.95	16
										WT vs. 1B/B;3C/C	1.4	23.57	-22.17	7.632	3	3	4.107	16
										WT vs. 2A/A;3C/C	1.4	14.37	-12.97	7.632	3	3	2.403	16
										WT vs. 1B/B;2A/A;3C/C	1.4	81.53	-80.13	7.632	3	3	14.85	16
										1B/B vs. 2A/A	14.87	5.533	9.333	7.632	3	3	1.729	16
										1B/B vs. 3C/C	14.87	8.3	6.567	7.632	3	3	1.217	16
										1B/B vs. 1B/B;2A/A	14.87	82.1	-67.23	7.632	3	3	12.46	16
										1B/B vs. 1B/B;3C/C	14.87	23.57	-8.7	7.632	3	3	1.612	16
										1B/B vs. 2A/A;3C/C	14.87	14.37	0.5	7.632	3	3	0.09265	16
										1B/B vs. 1B/B;2A/A;3C/C	14.87	81.53	-66.67	7.632	3	3	12.35	16
										2A/A vs. 3C/C	5.533	8.3	-2.767	7.632	3	3	0.5127	16
										2A/A vs. 1B/B;2A/A	5.533	82.1	-76.57	7.632	3	3	14.19	16
										2A/A vs. 1B/B;3C/C	5.533	23.57	-18.03	7.632	3	3	3.342	16
										2A/A vs. 2A/A;3C/C	5.533	14.37	-8.833	7.632	3	3	1.637	16
										2A/A vs. 1B/B;2A/A;3C/C	5.533	81.53	-76	7.632	3	3	14.08	16
										3C/C vs. 1B/B;2A/A	8.3	82.1	-73.8	7.632	3	3	13.68	16
										3C/C vs. 1B/B;3C/C	8.3	23.57	-15.27	7.632	3	3	2.829	16
										3C/C vs. 2A/A;3C/C	8.3	14.37	-6.067	7.632	3	3	1.124	16
										3C/C vs. 1B/B;2A/A;3C/C	8.3	81.53	-73.23	7.632	3	3	13.57	16
										1B/B;2A/A vs. 1B/B;3C/C	82.1	23.57	58.53	7.632	3	3	10.85	16
										1B/B;2A/A vs. 2A/A;3C/C	82.1	14.37	67.73	7.632	3	3	12.55	16
										1B/B;2A/A vs. 1B/B;2A/A;3C/C	82.1	81.53	0.5667	7.632	3	3	0.105	16
										1B/B;3C/C vs. 2A/A;3C/C	23.57	14.37	9.2	7.632	3	3	1.705	16
										1B/B;3C/C vs. 1B/B;2A/A;3C/C	23.57	81.53	-57.97	7.632	3	3	10.74	16
										2A/A;3C/C vs. 1B/B;2A/A;3C/C	14.37	81.53	-67.17	7.632	3	3	12.45	16

### Sheet: Figure EV5C
Figure EV5C RNA Seq aplp2 exon 7 PSI										Ordinary one-way ANOVA multiple comparisons
	WT	1B/B	2A/A	3C/C	1B/B;2A/A	1B/B;3C/C	2A/A;3C/C	1B/B;2A/A;3C/C		Number of families	1
	100	81.9	94.8	93.6	77.2	81.9	95.5	43.7		Number of comparisons per family	28
	100	96.2	100	95.3	72.9	92.5	96	45.3		Alpha	0.05
	100	95.1	96.5	100	77	95.1	100	45.3
										Tukey's multiple comparisons test	Mean Diff.	95% CI of diff.	Significant?	Summary
Mean	100	91.0667	97.1	96.3	75.7	89.8333	97.1667	44.7667
Standard error	0	4.59432	1.5308	1.91398	1.40119	4.03705	1.424	0.533333		WT vs. 1B/B	8.933	-3.021 to 20.89	No	ns
										WT vs. 2A/A	2.9	-9.054 to 14.85	No	ns
										WT vs. 3C/C	3.7	-8.254 to 15.65	No	ns
										WT vs. 1B/B;2A/A	24.3	12.35 to 36.25	Yes	****
										WT vs. 1B/B;3C/C	10.17	-1.788 to 22.12	No	ns
										WT vs. 2A/A;3C/C	2.833	-9.121 to 14.79	No	ns
										WT vs. 1B/B;2A/A;3C/C	55.23	43.28 to 67.19	Yes	****
										1B/B vs. 2A/A	-6.033	-17.99 to 5.921	No	ns
										1B/B vs. 3C/C	-5.233	-17.19 to 6.721	No	ns
										1B/B vs. 1B/B;2A/A	15.37	3.412 to 27.32	Yes	**
										1B/B vs. 1B/B;3C/C	1.233	-10.72 to 13.19	No	ns
										1B/B vs. 2A/A;3C/C	-6.1	-18.05 to 5.854	No	ns
										1B/B vs. 1B/B;2A/A;3C/C	46.3	34.35 to 58.25	Yes	****
										2A/A vs. 3C/C	0.8	-11.15 to 12.75	No	ns
										2A/A vs. 1B/B;2A/A	21.4	9.446 to 33.35	Yes	***
										2A/A vs. 1B/B;3C/C	7.267	-4.688 to 19.22	No	ns
										2A/A vs. 2A/A;3C/C	-0.06667	-12.02 to 11.89	No	ns
										2A/A vs. 1B/B;2A/A;3C/C	52.33	40.38 to 64.29	Yes	****
										3C/C vs. 1B/B;2A/A	20.6	8.646 to 32.55	Yes	***
										3C/C vs. 1B/B;3C/C	6.467	-5.488 to 18.42	No	ns
										3C/C vs. 2A/A;3C/C	-0.8667	-12.82 to 11.09	No	ns
										3C/C vs. 1B/B;2A/A;3C/C	51.53	39.58 to 63.49	Yes	****
										1B/B;2A/A vs. 1B/B;3C/C	-14.13	-26.09 to -2.179	Yes	*
										1B/B;2A/A vs. 2A/A;3C/C	-21.47	-33.42 to -9.512	Yes	***
										1B/B;2A/A vs. 1B/B;2A/A;3C/C	30.93	18.98 to 42.89	Yes	****
										1B/B;3C/C vs. 2A/A;3C/C	-7.333	-19.29 to 4.621	No	ns
										1B/B;3C/C vs. 1B/B;2A/A;3C/C	45.07	33.11 to 57.02	Yes	****
										2A/A;3C/C vs. 1B/B;2A/A;3C/C	52.4	40.45 to 64.35	Yes	****
										Test details	Mean 1	Mean 2	Mean Diff.	SE of diff.	n1	n2	q	DF
										WT vs. 1B/B	100	91.07	8.933	3.453	3	3	3.659	16
										WT vs. 2A/A	100	97.1	2.9	3.453	3	3	1.188	16
										WT vs. 3C/C	100	96.3	3.7	3.453	3	3	1.515	16
										WT vs. 1B/B;2A/A	100	75.7	24.3	3.453	3	3	9.953	16
										WT vs. 1B/B;3C/C	100	89.83	10.17	3.453	3	3	4.164	16
										WT vs. 2A/A;3C/C	100	97.17	2.833	3.453	3	3	1.16	16
										WT vs. 1B/B;2A/A;3C/C	100	44.77	55.23	3.453	3	3	22.62	16
										1B/B vs. 2A/A	91.07	97.1	-6.033	3.453	3	3	2.471	16
										1B/B vs. 3C/C	91.07	96.3	-5.233	3.453	3	3	2.143	16
										1B/B vs. 1B/B;2A/A	91.07	75.7	15.37	3.453	3	3	6.294	16
										1B/B vs. 1B/B;3C/C	91.07	89.83	1.233	3.453	3	3	0.5052	16
										1B/B vs. 2A/A;3C/C	91.07	97.17	-6.1	3.453	3	3	2.498	16
										1B/B vs. 1B/B;2A/A;3C/C	91.07	44.77	46.3	3.453	3	3	18.96	16
										2A/A vs. 3C/C	97.1	96.3	0.8	3.453	3	3	0.3277	16
										2A/A vs. 1B/B;2A/A	97.1	75.7	21.4	3.453	3	3	8.765	16
										2A/A vs. 1B/B;3C/C	97.1	89.83	7.267	3.453	3	3	2.976	16
										2A/A vs. 2A/A;3C/C	97.1	97.17	-0.06667	3.453	3	3	0.02731	16
										2A/A vs. 1B/B;2A/A;3C/C	97.1	44.77	52.33	3.453	3	3	21.43	16
										3C/C vs. 1B/B;2A/A	96.3	75.7	20.6	3.453	3	3	8.437	16
										3C/C vs. 1B/B;3C/C	96.3	89.83	6.467	3.453	3	3	2.649	16
										3C/C vs. 2A/A;3C/C	96.3	97.17	-0.8667	3.453	3	3	0.355	16
										3C/C vs. 1B/B;2A/A;3C/C	96.3	44.77	51.53	3.453	3	3	21.11	16
										1B/B;2A/A vs. 1B/B;3C/C	75.7	89.83	-14.13	3.453	3	3	5.789	16
										1B/B;2A/A vs. 2A/A;3C/C	75.7	97.17	-21.47	3.453	3	3	8.792	16
										1B/B;2A/A vs. 1B/B;2A/A;3C/C	75.7	44.77	30.93	3.453	3	3	12.67	16
										1B/B;3C/C vs. 2A/A;3C/C	89.83	97.17	-7.333	3.453	3	3	3.004	16
										1B/B;3C/C vs. 1B/B;2A/A;3C/C	89.83	44.77	45.07	3.453	3	3	18.46	16
										2A/A;3C/C vs. 1B/B;2A/A;3C/C	97.17	44.77	52.4	3.453	3	3	21.46	16

### Sheet: Figure EV5D
Figure EV5D RT-PCR aplp2 exon 7 PSI													Ordinary one-way ANOVA multiple comparisons
	WT	1A/A	1B/B	2A/A	3A/A	3B/B	3C/C	1B/B;2A/A	1B/B;3C/C	2A/A;3C/C	1B/B;2A/A;3C/C		Number of families	1
	99.4	83.3	99.1	99.8	97.8	98.5	98.7	65.5	97.5	95.8	51		Number of comparisons per family	55
	97.4	86.6	98.7	98.5	93.1	87.2	97.7	61.8	94.7	97.6	53.1		Alpha	0.05
	98.6	93.1	97.8	98.9	98	98.8	97.3	54.7	91.1	96.5	39.6
											41.1		Tukey's multiple comparisons test	Mean Diff.	95% CI of diff.	Significant?	Summary
Mean	98.4667	87.6667	98.5333	99.0667	96.3	94.8333	97.9	60.6667	94.4333	96.6333	46.2		WT vs. 1A/A	10.8	-1.012 to 22.61	No	ns
Standard error	0.581187	2.87885	0.384419	0.384419	1.60104	3.81765	0.416333	3.16877	1.85233	0.523874	3.41833		WT vs. 1B/B	-0.06667	-11.88 to 11.75	No	ns
													WT vs. 2A/A	-0.6	-12.41 to 11.21	No	ns
													WT vs. 3A/A	2.167	-9.645 to 13.98	No	ns
													WT vs. 3B/B	3.633	-8.179 to 15.45	No	ns
													WT vs. 3C/C	0.5667	-11.25 to 12.38	No	ns
													WT vs. 1B/B;2A/A	37.8	25.99 to 49.61	Yes	****
													WT vs. 1B/B;3C/C	4.033	-7.779 to 15.85	No	ns
													WT vs. 2A/A;3C/C	1.833	-9.979 to 13.65	No	ns
													WT vs. 1B/B;2A/A;3C/C	52.27	41.22 to 63.32	Yes	****
													1A/A vs. 1B/B	-10.87	-22.68 to 0.9454	No	ns
													1A/A vs. 2A/A	-11.4	-23.21 to 0.4121	No	ns
													1A/A vs. 3A/A	-8.633	-20.45 to 3.179	No	ns
													1A/A vs. 3B/B	-7.167	-18.98 to 4.645	No	ns
													1A/A vs. 3C/C	-10.23	-22.05 to 1.579	No	ns
													1A/A vs. 1B/B;2A/A	27	15.19 to 38.81	Yes	****
													1A/A vs. 1B/B;3C/C	-6.767	-18.58 to 5.045	No	ns
													1A/A vs. 2A/A;3C/C	-8.967	-20.78 to 2.845	No	ns
													1A/A vs. 1B/B;2A/A;3C/C	41.47	30.42 to 52.52	Yes	****
													1B/B vs. 2A/A	-0.5333	-12.35 to 11.28	No	ns
													1B/B vs. 3A/A	2.233	-9.579 to 14.05	No	ns
													1B/B vs. 3B/B	3.7	-8.112 to 15.51	No	ns
													1B/B vs. 3C/C	0.6333	-11.18 to 12.45	No	ns
													1B/B vs. 1B/B;2A/A	37.87	26.05 to 49.68	Yes	****
													1B/B vs. 1B/B;3C/C	4.1	-7.712 to 15.91	No	ns
													1B/B vs. 2A/A;3C/C	1.9	-9.912 to 13.71	No	ns
													1B/B vs. 1B/B;2A/A;3C/C	52.33	41.28 to 63.38	Yes	****
													2A/A vs. 3A/A	2.767	-9.045 to 14.58	No	ns
													2A/A vs. 3B/B	4.233	-7.579 to 16.05	No	ns
													2A/A vs. 3C/C	1.167	-10.65 to 12.98	No	ns
													2A/A vs. 1B/B;2A/A	38.4	26.59 to 50.21	Yes	****
													2A/A vs. 1B/B;3C/C	4.633	-7.179 to 16.45	No	ns
													2A/A vs. 2A/A;3C/C	2.433	-9.379 to 14.25	No	ns
													2A/A vs. 1B/B;2A/A;3C/C	52.87	41.82 to 63.92	Yes	****
													3A/A vs. 3B/B	1.467	-10.35 to 13.28	No	ns
													3A/A vs. 3C/C	-1.6	-13.41 to 10.21	No	ns
													3A/A vs. 1B/B;2A/A	35.63	23.82 to 47.45	Yes	****
													3A/A vs. 1B/B;3C/C	1.867	-9.945 to 13.68	No	ns
													3A/A vs. 2A/A;3C/C	-0.3333	-12.15 to 11.48	No	ns
													3A/A vs. 1B/B;2A/A;3C/C	50.1	39.05 to 61.15	Yes	****
													3B/B vs. 3C/C	-3.067	-14.88 to 8.745	No	ns
													3B/B vs. 1B/B;2A/A	34.17	22.35 to 45.98	Yes	****
													3B/B vs. 1B/B;3C/C	0.4	-11.41 to 12.21	No	ns
													3B/B vs. 2A/A;3C/C	-1.8	-13.61 to 10.01	No	ns
													3B/B vs. 1B/B;2A/A;3C/C	48.63	37.58 to 59.68	Yes	****
													3C/C vs. 1B/B;2A/A	37.23	25.42 to 49.05	Yes	****
													3C/C vs. 1B/B;3C/C	3.467	-8.345 to 15.28	No	ns
													3C/C vs. 2A/A;3C/C	1.267	-10.55 to 13.08	No	ns
													3C/C vs. 1B/B;2A/A;3C/C	51.7	40.65 to 62.75	Yes	****
													1B/B;2A/A vs. 1B/B;3C/C	-33.77	-45.58 to -21.95	Yes	****
													1B/B;2A/A vs. 2A/A;3C/C	-35.97	-47.78 to -24.15	Yes	****
													1B/B;2A/A vs. 1B/B;2A/A;3C/C	14.47	3.417 to 25.52	Yes	**
													1B/B;3C/C vs. 2A/A;3C/C	-2.2	-14.01 to 9.612	No	ns
													1B/B;3C/C vs. 1B/B;2A/A;3C/C	48.23	37.18 to 59.28	Yes	****
													2A/A;3C/C vs. 1B/B;2A/A;3C/C	50.43	39.38 to 61.48	Yes	****
													Test details	Mean 1	Mean 2	Mean Diff.	SE of diff.	n1	n2	q	DF
													WT vs. 1A/A	98.47	87.67	10.8	3.319	3	3	4.602	23
													WT vs. 1B/B	98.47	98.53	-0.06667	3.319	3	3	0.0284	23
													WT vs. 2A/A	98.47	99.07	-0.6	3.319	3	3	0.2556	23
													WT vs. 3A/A	98.47	96.3	2.167	3.319	3	3	0.9231	23
													WT vs. 3B/B	98.47	94.83	3.633	3.319	3	3	1.548	23
													WT vs. 3C/C	98.47	97.9	0.5667	3.319	3	3	0.2414	23
													WT vs. 1B/B;2A/A	98.47	60.67	37.8	3.319	3	3	16.11	23
													WT vs. 1B/B;3C/C	98.47	94.43	4.033	3.319	3	3	1.718	23
													WT vs. 2A/A;3C/C	98.47	96.63	1.833	3.319	3	3	0.7811	23
													WT vs. 1B/B;2A/A;3C/C	98.47	46.2	52.27	3.105	3	4	23.81	23
													1A/A vs. 1B/B	87.67	98.53	-10.87	3.319	3	3	4.63	23
													1A/A vs. 2A/A	87.67	99.07	-11.4	3.319	3	3	4.857	23
													1A/A vs. 3A/A	87.67	96.3	-8.633	3.319	3	3	3.678	23
													1A/A vs. 3B/B	87.67	94.83	-7.167	3.319	3	3	3.053	23
													1A/A vs. 3C/C	87.67	97.9	-10.23	3.319	3	3	4.36	23
													1A/A vs. 1B/B;2A/A	87.67	60.67	27	3.319	3	3	11.5	23
													1A/A vs. 1B/B;3C/C	87.67	94.43	-6.767	3.319	3	3	2.883	23
													1A/A vs. 2A/A;3C/C	87.67	96.63	-8.967	3.319	3	3	3.82	23
													1A/A vs. 1B/B;2A/A;3C/C	87.67	46.2	41.47	3.105	3	4	18.89	23
													1B/B vs. 2A/A	98.53	99.07	-0.5333	3.319	3	3	0.2272	23
													1B/B vs. 3A/A	98.53	96.3	2.233	3.319	3	3	0.9516	23
													1B/B vs. 3B/B	98.53	94.83	3.7	3.319	3	3	1.576	23
													1B/B vs. 3C/C	98.53	97.9	0.6333	3.319	3	3	0.2698	23
													1B/B vs. 1B/B;2A/A	98.53	60.67	37.87	3.319	3	3	16.13	23
													1B/B vs. 1B/B;3C/C	98.53	94.43	4.1	3.319	3	3	1.747	23
													1B/B vs. 2A/A;3C/C	98.53	96.63	1.9	3.319	3	3	0.8095	23
													1B/B vs. 1B/B;2A/A;3C/C	98.53	46.2	52.33	3.105	3	4	23.84	23
													2A/A vs. 3A/A	99.07	96.3	2.767	3.319	3	3	1.179	23
													2A/A vs. 3B/B	99.07	94.83	4.233	3.319	3	3	1.804	23
													2A/A vs. 3C/C	99.07	97.9	1.167	3.319	3	3	0.4971	23
													2A/A vs. 1B/B;2A/A	99.07	60.67	38.4	3.319	3	3	16.36	23
													2A/A vs. 1B/B;3C/C	99.07	94.43	4.633	3.319	3	3	1.974	23
													2A/A vs. 2A/A;3C/C	99.07	96.63	2.433	3.319	3	3	1.037	23
													2A/A vs. 1B/B;2A/A;3C/C	99.07	46.2	52.87	3.105	3	4	24.08	23
													3A/A vs. 3B/B	96.3	94.83	1.467	3.319	3	3	0.6249	23
													3A/A vs. 3C/C	96.3	97.9	-1.6	3.319	3	3	0.6817	23
													3A/A vs. 1B/B;2A/A	96.3	60.67	35.63	3.319	3	3	15.18	23
													3A/A vs. 1B/B;3C/C	96.3	94.43	1.867	3.319	3	3	0.7953	23
													3A/A vs. 2A/A;3C/C	96.3	96.63	-0.3333	3.319	3	3	0.142	23
													3A/A vs. 1B/B;2A/A;3C/C	96.3	46.2	50.1	3.105	3	4	22.82	23
													3B/B vs. 3C/C	94.83	97.9	-3.067	3.319	3	3	1.307	23
													3B/B vs. 1B/B;2A/A	94.83	60.67	34.17	3.319	3	3	14.56	23
													3B/B vs. 1B/B;3C/C	94.83	94.43	0.4	3.319	3	3	0.1704	23
													3B/B vs. 2A/A;3C/C	94.83	96.63	-1.8	3.319	3	3	0.7669	23
													3B/B vs. 1B/B;2A/A;3C/C	94.83	46.2	48.63	3.105	3	4	22.15	23
													3C/C vs. 1B/B;2A/A	97.9	60.67	37.23	3.319	3	3	15.86	23
													3C/C vs. 1B/B;3C/C	97.9	94.43	3.467	3.319	3	3	1.477	23
													3C/C vs. 2A/A;3C/C	97.9	96.63	1.267	3.319	3	3	0.5397	23
													3C/C vs. 1B/B;2A/A;3C/C	97.9	46.2	51.7	3.105	3	4	23.55	23
													1B/B;2A/A vs. 1B/B;3C/C	60.67	94.43	-33.77	3.319	3	3	14.39	23
													1B/B;2A/A vs. 2A/A;3C/C	60.67	96.63	-35.97	3.319	3	3	15.32	23
													1B/B;2A/A vs. 1B/B;2A/A;3C/C	60.67	46.2	14.47	3.105	3	4	6.589	23
													1B/B;3C/C vs. 2A/A;3C/C	94.43	96.63	-2.2	3.319	3	3	0.9374	23
													1B/B;3C/C vs. 1B/B;2A/A;3C/C	94.43	46.2	48.23	3.105	3	4	21.97	23
													2A/A;3C/C vs. 1B/B;2A/A;3C/C	96.63	46.2	50.43	3.105	3	4	22.97	23

### Sheet: Figure EV5E
Figure EV5E RNA Seq atp6v1h exon 6 PSI										Ordinary one-way ANOVA multiple comparisons
	WT	1B/B	2A/A	3C/C	1B/B;2A/A	1B/B;3C/C	2A/A;3C/C	1B/B;2A/A;3C/C		Number of families	1
	76.2	46.6	55.1	31.1	6.4	34.6	53.8	5		Number of comparisons per family	28
	30.4	15.4	41.7	59.2	30.4	34.4	80.3	8.2		Alpha	0.05
	39	33.7	76.2	51.4	23.8	36.8	59.2	3.7
										Tukey's multiple comparisons test	Mean Diff.	95% CI of diff.	Significant?	Summary
Mean	48.5333	31.9	57.6667	47.2333	20.2	35.2667	64.4333	5.63333
Standard error	14.0543	9.05152	10.0416	8.37503	7.15821	0.768838	8.08503	1.33708		WT vs. 1B/B	16.63	-24.67 to 57.94	No	ns
										WT vs. 2A/A	-9.133	-50.44 to 32.17	No	ns
										WT vs. 3C/C	1.3	-40.01 to 42.61	No	ns
										WT vs. 1B/B;2A/A	28.33	-12.97 to 69.64	No	ns
										WT vs. 1B/B;3C/C	13.27	-28.04 to 54.57	No	ns
										WT vs. 2A/A;3C/C	-15.9	-57.21 to 25.41	No	ns
										WT vs. 1B/B;2A/A;3C/C	42.9	1.592 to 84.21	Yes	*
										1B/B vs. 2A/A	-25.77	-67.07 to 15.54	No	ns
										1B/B vs. 3C/C	-15.33	-56.64 to 25.97	No	ns
										1B/B vs. 1B/B;2A/A	11.7	-29.61 to 53.01	No	ns
										1B/B vs. 1B/B;3C/C	-3.367	-44.67 to 37.94	No	ns
										1B/B vs. 2A/A;3C/C	-32.53	-73.84 to 8.774	No	ns
										1B/B vs. 1B/B;2A/A;3C/C	26.27	-15.04 to 67.57	No	ns
										2A/A vs. 3C/C	10.43	-30.87 to 51.74	No	ns
										2A/A vs. 1B/B;2A/A	37.47	-3.841 to 78.77	No	ns
										2A/A vs. 1B/B;3C/C	22.4	-18.91 to 63.71	No	ns
										2A/A vs. 2A/A;3C/C	-6.767	-48.07 to 34.54	No	ns
										2A/A vs. 1B/B;2A/A;3C/C	52.03	10.73 to 93.34	Yes	**
										3C/C vs. 1B/B;2A/A	27.03	-14.27 to 68.34	No	ns
										3C/C vs. 1B/B;3C/C	11.97	-29.34 to 53.27	No	ns
										3C/C vs. 2A/A;3C/C	-17.2	-58.51 to 24.11	No	ns
										3C/C vs. 1B/B;2A/A;3C/C	41.6	0.2923 to 82.91	Yes	*
										1B/B;2A/A vs. 1B/B;3C/C	-15.07	-56.37 to 26.24	No	ns
										1B/B;2A/A vs. 2A/A;3C/C	-44.23	-85.54 to -2.926	Yes	*
										1B/B;2A/A vs. 1B/B;2A/A;3C/C	14.57	-26.74 to 55.87	No	ns
										1B/B;3C/C vs. 2A/A;3C/C	-29.17	-70.47 to 12.14	No	ns
										1B/B;3C/C vs. 1B/B;2A/A;3C/C	29.63	-11.67 to 70.94	No	ns
										2A/A;3C/C vs. 1B/B;2A/A;3C/C	58.8	17.49 to 100.1	Yes	**
										Test details	Mean 1	Mean 2	Mean Diff.	SE of diff.	n1	n2	q	DF
										WT vs. 1B/B	48.53	31.9	16.63	11.93	3	3	1.972	16
										WT vs. 2A/A	48.53	57.67	-9.133	11.93	3	3	1.083	16
										WT vs. 3C/C	48.53	47.23	1.3	11.93	3	3	0.1541	16
										WT vs. 1B/B;2A/A	48.53	20.2	28.33	11.93	3	3	3.358	16
										WT vs. 1B/B;3C/C	48.53	35.27	13.27	11.93	3	3	1.573	16
										WT vs. 2A/A;3C/C	48.53	64.43	-15.9	11.93	3	3	1.885	16
										WT vs. 1B/B;2A/A;3C/C	48.53	5.633	42.9	11.93	3	3	5.085	16
										1B/B vs. 2A/A	31.9	57.67	-25.77	11.93	3	3	3.054	16
										1B/B vs. 3C/C	31.9	47.23	-15.33	11.93	3	3	1.817	16
										1B/B vs. 1B/B;2A/A	31.9	20.2	11.7	11.93	3	3	1.387	16
										1B/B vs. 1B/B;3C/C	31.9	35.27	-3.367	11.93	3	3	0.3991	16
										1B/B vs. 2A/A;3C/C	31.9	64.43	-32.53	11.93	3	3	3.856	16
										1B/B vs. 1B/B;2A/A;3C/C	31.9	5.633	26.27	11.93	3	3	3.113	16
										2A/A vs. 3C/C	57.67	47.23	10.43	11.93	3	3	1.237	16
										2A/A vs. 1B/B;2A/A	57.67	20.2	37.47	11.93	3	3	4.441	16
										2A/A vs. 1B/B;3C/C	57.67	35.27	22.4	11.93	3	3	2.655	16
										2A/A vs. 2A/A;3C/C	57.67	64.43	-6.767	11.93	3	3	0.8021	16
										2A/A vs. 1B/B;2A/A;3C/C	57.67	5.633	52.03	11.93	3	3	6.168	16
										3C/C vs. 1B/B;2A/A	47.23	20.2	27.03	11.93	3	3	3.204	16
										3C/C vs. 1B/B;3C/C	47.23	35.27	11.97	11.93	3	3	1.418	16
										3C/C vs. 2A/A;3C/C	47.23	64.43	-17.2	11.93	3	3	2.039	16
										3C/C vs. 1B/B;2A/A;3C/C	47.23	5.633	41.6	11.93	3	3	4.931	16
										1B/B;2A/A vs. 1B/B;3C/C	20.2	35.27	-15.07	11.93	3	3	1.786	16
										1B/B;2A/A vs. 2A/A;3C/C	20.2	64.43	-44.23	11.93	3	3	5.243	16
										1B/B;2A/A vs. 1B/B;2A/A;3C/C	20.2	5.633	14.57	11.93	3	3	1.727	16
										1B/B;3C/C vs. 2A/A;3C/C	35.27	64.43	-29.17	11.93	3	3	3.457	16
										1B/B;3C/C vs. 1B/B;2A/A;3C/C	35.27	5.633	29.63	11.93	3	3	3.512	16
										2A/A;3C/C vs. 1B/B;2A/A;3C/C	64.43	5.633	58.8	11.93	3	3	6.97	16

### Sheet: Figure EV5F
Figure EV5F RT-PCR atp6v1h exon 6 PSI													Ordinary one-way ANOVA multiple comparisons
	WT	1A/A	1B/B	2A/A	3A/A	3B/B	3C/C	1B/B;2A/A	1B/B;3C/C	2A/A;3C/C	1B/B;2A/A;3C/C		Number of families	1
	17.1	10.7	11.9	26.3	35.2	35.2	40.3	9.6	11.1	29.7	6.5		Number of comparisons per family	55
	49.2	9.5	15.7	41.3	31.4	36.1	37.9	5	12.9	39.1	10.9		Alpha	0.05
	23.2	10.1	8.7	19.4	20.4	36	30.7	6.9	11.1	8.2	4.7
											8.4		Tukey's multiple comparisons test	Mean Diff.	95% CI of diff.	Significant?	Summary
Mean	29.8333	10.1	12.1	29	29	35.7667	36.3	7.16667	11.7	25.6667	7.625		WT vs. 1A/A	19.73	-4.209 to 43.68	No	ns
Standard error	9.84214	0.34641	2.0232	6.46452	4.43772	0.2848	2.88444	1.33458	0.6	9.14519	1.32751		WT vs. 1B/B	17.73	-6.209 to 41.68	No	ns
													WT vs. 2A/A	0.8333	-23.11 to 24.78	No	ns
													WT vs. 3A/A	0.8333	-23.11 to 24.78	No	ns
													WT vs. 3B/B	-5.933	-29.88 to 18.01	No	ns
													WT vs. 3C/C	-6.467	-30.41 to 17.48	No	ns
													WT vs. 1B/B;2A/A	22.67	-1.276 to 46.61	No	ns
													WT vs. 1B/B;3C/C	18.13	-5.809 to 42.08	No	ns
													WT vs. 2A/A;3C/C	4.167	-19.78 to 28.11	No	ns
													WT vs. 1B/B;2A/A;3C/C	22.21	-0.1876 to 44.60	No	ns
													1A/A vs. 1B/B	-2	-25.94 to 21.94	No	ns
													1A/A vs. 2A/A	-18.9	-42.84 to 5.042	No	ns
													1A/A vs. 3A/A	-18.9	-42.84 to 5.042	No	ns
													1A/A vs. 3B/B	-25.67	-49.61 to -1.724	Yes	*
													1A/A vs. 3C/C	-26.2	-50.14 to -2.258	Yes	*
													1A/A vs. 1B/B;2A/A	2.933	-21.01 to 26.88	No	ns
													1A/A vs. 1B/B;3C/C	-1.6	-25.54 to 22.34	No	ns
													1A/A vs. 2A/A;3C/C	-15.57	-39.51 to 8.376	No	ns
													1A/A vs. 1B/B;2A/A;3C/C	2.475	-19.92 to 24.87	No	ns
													1B/B vs. 2A/A	-16.9	-40.84 to 7.042	No	ns
													1B/B vs. 3A/A	-16.9	-40.84 to 7.042	No	ns
													1B/B vs. 3B/B	-23.67	-47.61 to 0.2756	No	ns
													1B/B vs. 3C/C	-24.2	-48.14 to -0.2578	Yes	*
													1B/B vs. 1B/B;2A/A	4.933	-19.01 to 28.88	No	ns
													1B/B vs. 1B/B;3C/C	0.4	-23.54 to 24.34	No	ns
													1B/B vs. 2A/A;3C/C	-13.57	-37.51 to 10.38	No	ns
													1B/B vs. 1B/B;2A/A;3C/C	4.475	-17.92 to 26.87	No	ns
													2A/A vs. 3A/A	-6.358e-07	-23.94 to 23.94	No	ns
													2A/A vs. 3B/B	-6.767	-30.71 to 17.18	No	ns
													2A/A vs. 3C/C	-7.3	-31.24 to 16.64	No	ns
													2A/A vs. 1B/B;2A/A	21.83	-2.109 to 45.78	No	ns
													2A/A vs. 1B/B;3C/C	17.3	-6.642 to 41.24	No	ns
													2A/A vs. 2A/A;3C/C	3.333	-20.61 to 27.28	No	ns
													2A/A vs. 1B/B;2A/A;3C/C	21.38	-1.021 to 43.77	No	ns
													3A/A vs. 3B/B	-6.767	-30.71 to 17.18	No	ns
													3A/A vs. 3C/C	-7.3	-31.24 to 16.64	No	ns
													3A/A vs. 1B/B;2A/A	21.83	-2.109 to 45.78	No	ns
													3A/A vs. 1B/B;3C/C	17.3	-6.642 to 41.24	No	ns
													3A/A vs. 2A/A;3C/C	3.333	-20.61 to 27.28	No	ns
													3A/A vs. 1B/B;2A/A;3C/C	21.38	-1.021 to 43.77	No	ns
													3B/B vs. 3C/C	-0.5333	-24.48 to 23.41	No	ns
													3B/B vs. 1B/B;2A/A	28.6	4.658 to 52.54	Yes	*
													3B/B vs. 1B/B;3C/C	24.07	0.1244 to 48.01	Yes	*
													3B/B vs. 2A/A;3C/C	10.1	-13.84 to 34.04	No	ns
													3B/B vs. 1B/B;2A/A;3C/C	28.14	5.746 to 50.54	Yes	**
													3C/C vs. 1B/B;2A/A	29.13	5.191 to 53.08	Yes	**
													3C/C vs. 1B/B;3C/C	24.6	0.6578 to 48.54	Yes	*
													3C/C vs. 2A/A;3C/C	10.63	-13.31 to 34.58	No	ns
													3C/C vs. 1B/B;2A/A;3C/C	28.68	6.279 to 51.07	Yes	**
													1B/B;2A/A vs. 1B/B;3C/C	-4.533	-28.48 to 19.41	No	ns
													1B/B;2A/A vs. 2A/A;3C/C	-18.5	-42.44 to 5.442	No	ns
													1B/B;2A/A vs. 1B/B;2A/A;3C/C	-0.4583	-22.85 to 21.94	No	ns
													1B/B;3C/C vs. 2A/A;3C/C	-13.97	-37.91 to 9.976	No	ns
													1B/B;3C/C vs. 1B/B;2A/A;3C/C	4.075	-18.32 to 26.47	No	ns
													2A/A;3C/C vs. 1B/B;2A/A;3C/C	18.04	-4.354 to 40.44	No	ns
													Test details	Mean 1	Mean 2	Mean Diff.	SE of diff.	n1	n2	q	DF
													WT vs. 1A/A	29.83	10.1	19.73	6.728	3	3	4.148	23
													WT vs. 1B/B	29.83	12.1	17.73	6.728	3	3	3.728	23
													WT vs. 2A/A	29.83	29	0.8333	6.728	3	3	0.1752	23
													WT vs. 3A/A	29.83	29	0.8333	6.728	3	3	0.1752	23
													WT vs. 3B/B	29.83	35.77	-5.933	6.728	3	3	1.247	23
													WT vs. 3C/C	29.83	36.3	-6.467	6.728	3	3	1.359	23
													WT vs. 1B/B;2A/A	29.83	7.167	22.67	6.728	3	3	4.765	23
													WT vs. 1B/B;3C/C	29.83	11.7	18.13	6.728	3	3	3.812	23
													WT vs. 2A/A;3C/C	29.83	25.67	4.167	6.728	3	3	0.8758	23
													WT vs. 1B/B;2A/A;3C/C	29.83	7.625	22.21	6.293	3	4	4.991	23
													1A/A vs. 1B/B	10.1	12.1	-2	6.728	3	3	0.4204	23
													1A/A vs. 2A/A	10.1	29	-18.9	6.728	3	3	3.973	23
													1A/A vs. 3A/A	10.1	29	-18.9	6.728	3	3	3.973	23
													1A/A vs. 3B/B	10.1	35.77	-25.67	6.728	3	3	5.395	23
													1A/A vs. 3C/C	10.1	36.3	-26.2	6.728	3	3	5.507	23
													1A/A vs. 1B/B;2A/A	10.1	7.167	2.933	6.728	3	3	0.6166	23
													1A/A vs. 1B/B;3C/C	10.1	11.7	-1.6	6.728	3	3	0.3363	23
													1A/A vs. 2A/A;3C/C	10.1	25.67	-15.57	6.728	3	3	3.272	23
													1A/A vs. 1B/B;2A/A;3C/C	10.1	7.625	2.475	6.293	3	4	0.5562	23
													1B/B vs. 2A/A	12.1	29	-16.9	6.728	3	3	3.552	23
													1B/B vs. 3A/A	12.1	29	-16.9	6.728	3	3	3.552	23
													1B/B vs. 3B/B	12.1	35.77	-23.67	6.728	3	3	4.975	23
													1B/B vs. 3C/C	12.1	36.3	-24.2	6.728	3	3	5.087	23
													1B/B vs. 1B/B;2A/A	12.1	7.167	4.933	6.728	3	3	1.037	23
													1B/B vs. 1B/B;3C/C	12.1	11.7	0.4	6.728	3	3	0.08408	23
													1B/B vs. 2A/A;3C/C	12.1	25.67	-13.57	6.728	3	3	2.852	23
													1B/B vs. 1B/B;2A/A;3C/C	12.1	7.625	4.475	6.293	3	4	1.006	23
													2A/A vs. 3A/A	29	29	-6.358e-07	6.728	3	3	1.336e-07	23
													2A/A vs. 3B/B	29	35.77	-6.767	6.728	3	3	1.422	23
													2A/A vs. 3C/C	29	36.3	-7.3	6.728	3	3	1.534	23
													2A/A vs. 1B/B;2A/A	29	7.167	21.83	6.728	3	3	4.589	23
													2A/A vs. 1B/B;3C/C	29	11.7	17.3	6.728	3	3	3.637	23
													2A/A vs. 2A/A;3C/C	29	25.67	3.333	6.728	3	3	0.7007	23
													2A/A vs. 1B/B;2A/A;3C/C	29	7.625	21.38	6.293	3	4	4.803	23
													3A/A vs. 3B/B	29	35.77	-6.767	6.728	3	3	1.422	23
													3A/A vs. 3C/C	29	36.3	-7.3	6.728	3	3	1.534	23
													3A/A vs. 1B/B;2A/A	29	7.167	21.83	6.728	3	3	4.589	23
													3A/A vs. 1B/B;3C/C	29	11.7	17.3	6.728	3	3	3.637	23
													3A/A vs. 2A/A;3C/C	29	25.67	3.333	6.728	3	3	0.7007	23
													3A/A vs. 1B/B;2A/A;3C/C	29	7.625	21.38	6.293	3	4	4.803	23
													3B/B vs. 3C/C	35.77	36.3	-0.5333	6.728	3	3	0.1121	23
													3B/B vs. 1B/B;2A/A	35.77	7.167	28.6	6.728	3	3	6.012	23
													3B/B vs. 1B/B;3C/C	35.77	11.7	24.07	6.728	3	3	5.059	23
													3B/B vs. 2A/A;3C/C	35.77	25.67	10.1	6.728	3	3	2.123	23
													3B/B vs. 1B/B;2A/A;3C/C	35.77	7.625	28.14	6.293	3	4	6.324	23
													3C/C vs. 1B/B;2A/A	36.3	7.167	29.13	6.728	3	3	6.124	23
													3C/C vs. 1B/B;3C/C	36.3	11.7	24.6	6.728	3	3	5.171	23
													3C/C vs. 2A/A;3C/C	36.3	25.67	10.63	6.728	3	3	2.235	23
													3C/C vs. 1B/B;2A/A;3C/C	36.3	7.625	28.68	6.293	3	4	6.444	23
													1B/B;2A/A vs. 1B/B;3C/C	7.167	11.7	-4.533	6.728	3	3	0.9529	23
													1B/B;2A/A vs. 2A/A;3C/C	7.167	25.67	-18.5	6.728	3	3	3.889	23
													1B/B;2A/A vs. 1B/B;2A/A;3C/C	7.167	7.625	-0.4583	6.293	3	4	0.103	23
													1B/B;3C/C vs. 2A/A;3C/C	11.7	25.67	-13.97	6.728	3	3	2.936	23
													1B/B;3C/C vs. 1B/B;2A/A;3C/C	11.7	7.625	4.075	6.293	3	4	0.9157	23
													2A/A;3C/C vs. 1B/B;2A/A;3C/C	25.67	7.625	18.04	6.293	3	4	4.054	23
